# Single-cell quantification of the microbiota by flow cytometry: MicFLY

**DOI:** 10.1101/2025.09.18.677130

**Authors:** Christine M. Tin, Bianca Cordazzo Vargas, Darryl A. Abbott, Aditi R. Lohar, Tiffany C. Taylor, Ivan A. Valishev, Sarah Weinshel, Vung Lian, Kacey J. Sullinger, Matthew Butoryak, Michael A. Silverman, Liat Shenhav, William H. DePas, Timothy W. Hand

## Abstract

The intestinal microbiota regulates multiple host functions, including digestion and immune development. Our knowledge of the microbiota has been shaped by available technology that primarily measures relative abundance. However, understanding the basis of shifts in microbiota composition requires single cell, absolute abundance measurements. In response to this problem, we developed <u>Mic</u>robiota <u>Fl</u>ow C<u>y</u>tometry (MicFLY), a single cell technology that directly quantifies and characterizes total bacterial abundances with species-level resolution in the microbiota. Using MicFLY, we can identify all major intestinal taxa, discriminate live from dead bacteria, perform single cell measurements of heterogeneous bacterial mRNA expression and concurrently quantify Immunoglobulin (Ig) A and G binding to intestinal bacteria. Using longitudinal species-resolved, quantitative analysis of the preterm infant microbiota, we identify that *E. coli* unbound by IgG and IgA associates with the development of necrotizing enterocolitis. The application of MicFLY single cell technology permits measurement of the microbiota at a finer scale and with deeper mechanistic understanding of compositional changes.
