## Supplementary material for "Single-cell quantification of the microbiota by flow cytometry: MicFLY": Probe Binding sites: INSTRUCTIONS and INDEX.xlsx

### Sheet: Instructions
Instructions
To find binding sites for rRNA initiator probes used in this study, refer to ‘Probe names INDEX sheet’ of this document to find the sequence of interest, target rRNA subunit (16S or 23S), taxonomic rank at which the probe binds, and probe name. Then open the separate Excel document with the corresponding probe name to find binding sites and their associated bacteria for the probe. Binding sites a…

### Sheet: Probe INDEX sheet
Target bacteria		Probe name	Target taxonomic level	rRNA	Probe sequence (5’-3’)
				(16s or 23s)
Eubacteria probe set		Eub338-I	Kingdom	16s	GCTGCCTCCCGTAGGAGT
		Eub338-II	Kingdom	16s	GCAGCCACCCGTAGGTGT
		Eub338-III	Kingdom	16s	GCTGCCACCCGTAGGTGT
		Eub841-I	Kingdom	16s	CTACCAGGGTATCTAATCC
		Eub841-II	Kingdom	16s	CTACCGGGGTATCTAATCC
		Eub1470	Kingdom	16s	GACGGGCGGTGTGTACAAG
Enterobacteriaceae probe set		EnterobactD	Family	16s	TGCTCTCGCGAGGTCGCTTCTCTT
		Ent190-I	Family	16s	CCCCCTCTTTGGTCTTGC
		Ent190-II	Family	16s	CCCCCACTTTGGTCTTGC
		Ent190-III	Family	16s	GAGCCCCTGCTTTGGTCCGTA
		Enterobact1317-I	Family	16s	GACGCACTTTATGAGGTC
		Enterobact1317-II	Family	16s	GACATACTTTATGAGGTC
		Enterobact1317-III	Family	16s	GACAGACTTTATGAGTTC
Bacilli probe set		Firmicutes-A	Class	16s	TGGAAGATTCCCTACTGC
		Firmicutes-B	Class	16s	CGGAAGATTCCCTACTGC
		Firmicutes-C	Class	16s	CCGAAGATTCCCTACTGC
Lactobacillaceae probe set		Lacto663	Family	16s	ACATGGAGTTCCACT
		Lacto1261	Family	16s	GACTCGTTGTACCGTCCATT
		Lact663 competitor		16s	ACATGGAATTCCACT
Staphylococacceae probe set		Staph1261-I	Family	16s	TGCCCTTTGTATTGTCCATT
		Staph1261-II	Family	16s	TACCCTTTGTATTGTCCATT
Mammalicoccus sciuri (used in PedsCom mice in Staphylococacceae set)		Msciuri1261	Species	16s	TGCCCTTTGTATTATCCATT
Enterococacceae probe set		EC1261-I	Family	16s	GACTCGTTGTACTTCCCATT
		EC1261-II	Family	16s	AACTCGTTGTACTTCCCATT
		EC1261-I competitor		16s	GACTCGTTGTACTTGCCATT
		EC1261-II competitor		16s	GACTCGTTGTACTGCCCATT
Bacteroidales probe set		Bact982	Order	16s	ATGTTCCTCCGCTTGTGC
		CFB1082	Order	16s	TGGCACTTAAGCCGACAC
Clostridiales probe set	Lachnospiraceae probe set	Erec482-I	Family	16s	GCTTCTTAGTCAGGTACCG
		Erec482-II	Family	16s	GCTTTTTAGTCAGGTACCG
		Lachno501-I	Family	16s	ATAGAAGTTTACATACCGA
		Lachno501-II	Family	16s	ATAGAGCTTTACATACCGA
	Ruminococacceae probe set	Clep866-I	Family	16s	GGTGGATTACTTATTGTG
		Clep866-II	Family	16s	GGTGGGATACTTATTGTG
	Clostridiaceae probe set	Chis150-I	Family	16s	TTATGCGGTATTAATCTTCCTTT
		Chis150-II	Family	16s	TTATGCGGTATTAATCTCCCTTT
		Chis150-I competitor-I		16s	TTATGGGGTATTAATCTTCCTTT
		Chis150-I competitor-II		16s	TTATGAGGTATTAATCTTCCTTT
		Chist150-II competitor		16s	TTATGGGGTATTAATCTCCCTTT
	Peptostreptococacceae probe set	Clt135-I	Family	16s	GTTATCCGTGTGTACAGGG
		Clt135-II	Family	16s	GTTATCCATGTGTATAGGG
	Finegoldia magna	PTPHC454	Species	16s	GGACAGAACTTTACGATACG
Negativicutes probe set		Prop853	Class	16s	ATTGCGTTAACTCCGGCAC
		Neg1243	Class	16s	CCGTGCACCACCTGTTTTC
		Neg1243 competitor	Class	16s	CCGTGCAGCACCTGTTTTC
E. coli probe set		Ecoli 16s-460	Species	16s	GAGCAAAGGTATTAACTTTACTC
		Ecoli 23s-342	Species	23s	ATGTGCATTTTTGTGTACGGGGC
		Ecoli 23s competitor-I		23s	CAGACTCTGGGCTGCTCC
		Ecoli 23s competitor-II		23s	ATGTGCATTTTCGTGTACGGGGC
Salmonella typhimurium		Sal1	Species	23s	ACAGCACATGCGCTTTTGTG
		Sal3	Species	23s	AATCACTTCACCTACGTG
Gammaproteobacteria		Gam42A	Class	23s	GCCTTCCCACATCGTTT
		Gam42A competitor		23s	GCCTTCCCACTTCGTTT
Actinobacteria		HGC69A	Phylum	23s	TATAGTTACCACCGCCGT
Klebsiella pneumoniae probe set		Kpn 23s-1700	Species	23s	CCTACACACCAGCGTGCC
		Kpn 16s-464	Species	16s	CGATGAGGTTATTAACCTCATCG
Klebsiella oxytoca probe set		Koxy 23s-1700	Species	23s	CACTTACCATCAGCGTGCC
		Koxy 23s-342	Species	23s	CTGTGTGTTTTAGTGTACGGGAG
		Koxy 16s-464	Species	16s	GAATAAGGTTATTAACCTCACTC
		Koxy 23s-1700 competitor		23s	CACCTACCATCAGCGTGCC
Klebsiella aerogenes		Kaero 16s-464	Species	16s	CGCCAAGGTTATTAACCTTAACG
		Kaero 16s-464 competitor		16s	CGCTAAGGTTATTAACCTTAACG
Enterobacter cloacae		Ecloacae 23s-342	Species	16s	CTGTGTGTTTTCGTGTACGGGAC
		Ecloacae 23s-342 competitor		16s	CTGTGCGTTTTCGTGTACGGGAC
Streptococcus spp.		Str-Strep	Genus	16s	CACTCTCCCCTTCTGCAC
		Str competitor-I			CACTCTCCTCTTCTGCAC
		Str competitor-II			CACTCTCCCCTCCTGCAC
		Str competitor-III			CACTATCCCCTTCTGCAC
Fusobacterium		FUSO	Genus	16s	CTAATGGGACGCAAAGCTCTC
Akkermansia muciniphila		MUC-1437	Species	16s	CCTTGCGGTTGGCTTCAGAT
