## Supplementary material for "Single-cell quantification of the microbiota by flow cytometry: MicFLY": Probe Binding sites: Bif164_16s_binding_sites.xlsx

### Sheet: Data
Name	Primer name	Primer Sequence	Orientation	Region	Mismatches
NR_181796.1-Bifidobacterium-phasiani-strain-6T3-16S-ribosomal-RNA,-partial-sequence	Bif164	CATCCGGCATTACCACCC	rev	complement(154..171)	0
NR_025672.1-Bifidobacterium-porcinum-strain-P3-14-16S-ribosomal-RNA,-partial-sequence	Bif164	CATCCGGCATTACCACCC	rev	complement(155..172)	0
NR_181797.1-Bifidobacterium-pongonis-strain-64T4-16S-ribosomal-RNA,-partial-sequence	Bif164	CATCCGGCATTACCACCC	rev	complement(72..89)	0
NR_181621.1-Bifidobacterium-polysaccharolyticum-strain-W8117-16S-ribosomal-RNA,-partial-sequence	Bif164	CATCCGGCATTACCACCC	rev	complement(123..140)	0
NR_180954.1-Bifidobacterium-oedipodis-strain-VB24-16S-ribosomal-RNA,-partial-sequence	Bif164	CATCCGGCATTACCACCC	rev	complement(154..171)	0
NR_114397.1-Bifidobacterium-moukalabense-strain-GG01-16S-ribosomal-RNA,-partial-sequence	Bif164	CATCCGGCATTACCACCC	rev	complement(154..171)	0
NR_179386.1-Bifidobacterium-mizhiense-strain-S053-2-16S-ribosomal-RNA,-partial-sequence	Bif164	CATCCGGCATTACCACCC	rev	complement(134..151)	0
NR_044692.2-Bifidobacterium-minimum-strain-ATCC-27538-16S-ribosomal-RNA,-partial-sequence	Bif164	CATCCGGCATTACCACCC	rev	complement(162..179)	0
NR_181805.1-Bifidobacterium-miconisargentati-strain-82T25-16S-ribosomal-RNA,-partial-sequence	Bif164	CATCCGGCATTACCACCC	rev	complement(154..171)	0
NR_115643.1-Bifidobacterium-merycicum-strain-JCM-8219-16S-ribosomal-RNA,-partial-sequence	Bif164	CATCCGGCATTACCACCC	rev	complement(70..87)	0
NR_044693.2-Bifidobacterium-longum-subsp.-suis-strain-ATCC-27533-16S-ribosomal-RNA,-partial-sequence	Bif164	CATCCGGCATTACCACCC	rev	complement(162..179)	0
NR_145535.1-Bifidobacterium-longum-subsp.-suillum-strain-Su-851-16S-ribosomal-RNA,-partial-sequence	Bif164	CATCCGGCATTACCACCC	rev	complement(142..159)	0
NR_043437.1-Bifidobacterium-longum-subsp.-infantis-strain-ATCC-15697-16S-ribosomal-RNA,-partial-sequence	Bif164	CATCCGGCATTACCACCC	rev	complement(151..168)	0
NR_117506.1-Bifidobacterium-longum-strain-KCTC-3128-16S-ribosomal-RNA,-partial-sequence	Bif164	CATCCGGCATTACCACCC	rev	complement(134..151)	0
NR_044691.2-Bifidobacterium-longum-strain-ATCC-15707-16S-ribosomal-RNA,-partial-sequence	Bif164	CATCCGGCATTACCACCC	rev	complement(162..179)	0
NR_135862.1-Bifidobacterium-lemurum-strain-LMC-13-16S-ribosomal-RNA,-partial-sequence	Bif164	CATCCGGCATTACCACCC	rev	complement(93..110)	0
NR_043439.1-Bifidobacterium-indicum-strain-JCM-1302-16S-ribosomal-RNA,-partial-sequence	Bif164	CATCCGGCATTACCACCC	rev	complement(150..167)	0
NR_179879.1-Bifidobacterium-xylocopae-strain-XV2-16S-ribosomal-RNA,-partial-sequence	Bif164	CATCCGGCATTACCACCC	rev	complement(84..101)	0
NR_133982.1-Bifidobacterium-faecale-strain-CU3-7-16S-ribosomal-RNA,-partial-sequence	Bif164	CATCCGGCATTACCACCC	rev	complement(134..151)	0
NR_148784.1-Bifidobacterium-eulemuris-strain-LMM_E3-16S-ribosomal-RNA,-partial-sequence	Bif164	CATCCGGCATTACCACCC	rev	complement(91..108)	0
NR_037117.1-Bifidobacterium-pseudocatenulatum-strain-B1279-16S-ribosomal-RNA,-partial-sequence	Bif164	CATCCGGCATTACCACCC	rev	complement(153..170)	0
NR_043442.2-Bifidobacterium-pseudolongum-strain-PNC-2-9G-16S-ribosomal-RNA,-partial-sequence	Bif164	CATCCGGCATTACCACCC	rev	complement(152..169)	0
NR_043441.2-Bifidobacterium-pseudolongum-subsp.-globosum-strain-RU-224-16S-ribosomal-RNA,-partial-sequence	Bif164	CATCCGGCATTACCACCC	rev	complement(152..169)	0
NR_029065.1-Bifidobacterium-psychraerophilum-strain-T16-16S-ribosomal-RNA,-partial-sequence	Bif164	CATCCGGCATTACCACCC	rev	complement(139..156)	0
NR_164635.1-Bifidobacterium-vespertilionis-strain-RST16-16S-ribosomal-RNA,-partial-sequence	Bif164	CATCCGGCATTACCACCC	rev	complement(125..142)	0
NR_041348.1-Bifidobacterium-tsurumiense-strain-OMB115-16S-ribosomal-RNA,-partial-sequence	Bif164	CATCCGGCATTACCACCC	rev	complement(131..148)	0
NR_147761.1-Bifidobacterium-tissieri-strain-MRM_5.18-16S-ribosomal-RNA,-partial-sequence	Bif164	CATCCGGCATTACCACCC	rev	complement(155..172)	0
NR_180418.1-Bifidobacterium-tibiigranuli-strain-DSM-108414-16S-ribosomal-RNA,-complete-sequence	Bif164	CATCCGGCATTACCACCC	rev	complement(161..178)	0
NR_118774.1-Bifidobacterium-thermophilum-strain-ATCC-25525-16S-ribosomal-RNA,-partial-sequence	Bif164	CATCCGGCATTACCACCC	rev	complement(160..177)	0
NR_104968.1-Bifidobacterium-thermophilum-strain-AS-1.2235-16S-ribosomal-RNA,-partial-sequence	Bif164	CATCCGGCATTACCACCC	rev	complement(103..120)	0
NR_037049.1-Bifidobacterium-thermacidophilum-strain-Dong-36-16S-ribosomal-RNA,-partial-sequence	Bif164	CATCCGGCATTACCACCC	rev	complement(155..172)	0
NR_029139.1-Bifidobacterium-subtile-strain-F395-16S-ribosomal-RNA,-partial-sequence	Bif164	CATCCGGCATTACCACCC	rev	complement(151..168)	0
NR_113174.1-Bifidobacterium-stellenboschense-strain-AFB23-3-16S-ribosomal-RNA,-partial-sequence	Bif164	CATCCGGCATTACCACCC	rev	complement(71..88)	0
NR_037115.2-Bifidobacterium-dentium-strain-B764-16S-ribosomal-RNA,-partial-sequence	Bif164	CATCCGGCATTACCACCC	rev	complement(150..167)	0
NR_181800.1-Bifidobacterium-simiiventris-strain-81T8-16S-ribosomal-RNA,-partial-sequence	Bif164	CATCCGGCATTACCACCC	rev	complement(152..169)	0
NR_181803.1-Bifidobacterium-santillanense-strain-82T1-16S-ribosomal-RNA,-partial-sequence	Bif164	CATCCGGCATTACCACCC	rev	complement(154..171)	0
NR_180397.1-Bifidobacterium-samirii-strain-LMG-30940-16S-ribosomal-RNA,-partial-sequence	Bif164	CATCCGGCATTACCACCC	rev	complement(154..171)	0
NR_113173.1-Bifidobacterium-saguini-DSM-23967-strain-AFB23-1-16S-ribosomal-RNA,-partial-sequence	Bif164	CATCCGGCATTACCACCC	rev	complement(146..163)	0
NR_036857.1-Bifidobacterium-ruminantium-strain-Ru-687-16S-ribosomal-RNA,-partial-sequence	Bif164	CATCCGGCATTACCACCC	rev	complement(70..87)	0
NR_164634.1-Bifidobacterium-rousetti-strain-RST9-16S-ribosomal-RNA,-partial-sequence	Bif164	CATCCGGCATTACCACCC	rev	complement(149..166)	0
NR_113313.1-Bifidobacterium-reuteri-DSM-23975-strain-AFB22-1-16S-ribosomal-RNA,-partial-sequence	Bif164	CATCCGGCATTACCACCC	rev	complement(146..163)	0
NR_029137.1-Bifidobacterium-pullorum-subsp.-saeculare-strain-RA161-16S-ribosomal-RNA,-partial-sequence	Bif164	CATCCGGCATTACCACCC	rev	complement(152..169)	0
NR_036855.1-Bifidobacterium-pullorum-subsp.-gallinarum-strain-Ch206-5-16S-ribosomal-RNA,-partial-sequence	Bif164	CATCCGGCATTACCACCC	rev	complement(148..165)	0
NR_036856.1-Bifidobacterium-pullorum-strain-B-145-16S-ribosomal-RNA,-partial-sequence	Bif164	CATCCGGCATTACCACCC	rev	complement(153..170)	0
NR_025452.1-Bifidobacterium-scardovii-strain-CCUG-13008-A-16S-ribosomal-RNA,-partial-sequence	Bif164	CATCCGGCATTACCACCC	rev	complement(131..148)	0
NR_115342.1-Bifidobacterium-crudilactis-strain-FR62/b/3-16S-ribosomal-RNA,-partial-sequence	Bif164	CATCCGGCATTACCACCC	rev	complement(91..108)	0
NR_180396.1-Bifidobacterium-goeldii-strain-LMG-30939-16S-ribosomal-RNA,-partial-sequence	Bif164	CATCCGGCATTACCACCC	rev	complement(152..169)	0
NR_179997.1-Bifidobacterium-xylocopae-strain-XV2-16S-ribosomal-RNA,-partial-sequence	Bif164	CATCCGGCATTACCACCC	rev	complement(159..176)	0
NR_157614.1-Bifidobacterium-apri-strain-RP115-16S-ribosomal-RNA,-partial-sequence	Bif164	CATCCGGCATTACCACCC	rev	complement(118..135)	0
NR_040783.1-Bifidobacterium-breve-DSM-20213-=-JCM-1192-16S-ribosomal-RNA,-partial-sequence	Bif164	CATCCGGCATTACCACCC	rev	complement(151..168)	0
NR_137394.1-Bifidobacterium-aerophilum-strain-TRE-17-16S-ribosomal-RNA,-partial-sequence	Bif164	CATCCGGCATTACCACCC	rev	complement(48..65)	0
NR_036854.2-Bifidobacterium-boum-strain-RU917-16S-ribosomal-RNA,-partial-sequence	Bif164	CATCCGGCATTACCACCC	rev	complement(149..166)	0
NR_133981.1-Bifidobacterium-aesculapii-strain-MRM-3/1-16S-ribosomal-RNA,-partial-sequence	Bif164	CATCCGGCATTACCACCC	rev	complement(107..124)	0
NR_104872.1-Bifidobacterium-bombi-strain-BluCI/TP-16S-ribosomal-RNA,-partial-sequence	Bif164	CATCCGGCATTACCACCC	rev	complement(153..170)	0
NR_036853.1-Bifidobacterium-angulatum-strain-B677-16S-ribosomal-RNA,-partial-sequence	Bif164	CATCCGGCATTACCACCC	rev	complement(152..169)	0
NR_117764.1-Bifidobacterium-bifidum-ATCC-29521-=-JCM-1255-=-DSM-20456-16S-ribosomal-RNA,-partial-sequence	Bif164	CATCCGGCATTACCACCC	rev	complement(127..144)	0
NR_118793.1-Bifidobacterium-bifidum-strain-KCTC-3202-16S-ribosomal-RNA,-partial-sequence	Bif164	CATCCGGCATTACCACCC	rev	complement(134..151)	0
NR_117505.1-Bifidobacterium-bifidum-strain-KCTC-3202-16S-ribosomal-RNA,-partial-sequence	Bif164	CATCCGGCATTACCACCC	rev	complement(134..151)	0
NR_113873.1-Bifidobacterium-bifidum-strain-NBRC-100015-16S-ribosomal-RNA,-partial-sequence	Bif164	CATCCGGCATTACCACCC	rev	complement(134..151)	0
NR_044771.1-Bifidobacterium-bifidum-strain-KCTC-3202-16S-ribosomal-RNA,-partial-sequence	Bif164	CATCCGGCATTACCACCC	rev	complement(134..151)	0
NR_137395.1-Bifidobacterium-avesanii-strain-TRE-C-16S-ribosomal-RNA,-partial-sequence	Bif164	CATCCGGCATTACCACCC	rev	complement(88..105)	0
NR_044154.1-Bifidobacterium-asteroides-strain-CCUG-24607-16S-ribosomal-RNA,-partial-sequence	Bif164	CATCCGGCATTACCACCC	rev	complement(101..118)	0
NR_148810.1-Bifidobacterium-aquikefiri-strain-LMG-28769-16S-ribosomal-RNA,-partial-sequence	Bif164	CATCCGGCATTACCACCC	rev	complement(141..158)	0
NR_159261.1-Bifidobacterium-callitrichidarum-strain-TRI-5-16S-ribosomal-RNA,-partial-sequence	Bif164	CATCCGGCATTACCACCC	rev	complement(85..102)	0
NR_118589.1-Bifidobacterium-adolescentis-JCM-15918-strain-Eg1-16S-ribosomal-RNA,-partial-sequence	Bif164	CATCCGGCATTACCACCC	rev	complement(158..175)	0
NR_180398.1-Bifidobacterium-callimiconis-strain-LMG-30938-16S-ribosomal-RNA,-partial-sequence	Bif164	CATCCGGCATTACCACCC	rev	complement(154..171)	0
NR_116746.1-Bifidobacterium-adolescentis-JCM-15918-strain-Eg1-16S-ribosomal-RNA,-partial-sequence	Bif164	CATCCGGCATTACCACCC	rev	complement(132..149)	0
NR_118047.1-Pseudoscardovia-suis-strain-DPTE4-16S-ribosomal-RNA,-partial-sequence	Bif164	CATCCGGCATTACCACCC	rev	complement(87..104)	0
NR_136422.1-Bifidobacterium-commune-strain-H23-83-16S-ribosomal-RNA,-partial-sequence	Bif164	CATCCGGCATTACCACCC	rev	complement(134..151)	0
NR_134143.1-Pseudoscardovia-radai-strain-DPVI-TET3-16S-ribosomal-RNA,-partial-sequence	Bif164	CATCCGGCATTACCACCC	rev	complement(108..125)	0
NR_181799.1-Bifidobacterium-colobi-strain-80T4-16S-ribosomal-RNA,-partial-sequence	Bif164	CATCCGGCATTACCACCC	rev	complement(152..169)	0
NR_180777.1-Bifidobacterium-choloepi-strain-BRDM-6-16S-ribosomal-RNA,-partial-sequence	Bif164	CATCCGGCATTACCACCC	rev	complement(156..173)	0
NR_029138.1-Parascardovia-denticolens-strain-B-3028-16S-ribosomal-RNA,-partial-sequence	Bif164	CATCCGGCATTACCACCC	rev	complement(153..170)	0
NR_181620.1-Bifidobacterium-choladohabitans-strain-B14384H11-16S-ribosomal-RNA,-partial-sequence	Bif164	CATCCGGCATTACCACCC	rev	complement(125..142)	0
NR_133048.1-Neoscardovia-arbecensis-strain-PG10-16S-ribosomal-RNA,-partial-sequence	Bif164	CATCCGGCATTACCACCC	rev	complement(71..88)	0
NR_113172.1-Bifidobacterium-callitrichos-DSM-23973-strain-AFB22-5-16S-ribosomal-RNA,-partial-sequence	Bif164	CATCCGGCATTACCACCC	rev	complement(146..163)	0
NR_181622.1-Bifidobacterium-apousia-strain-W8102-16S-ribosomal-RNA,-partial-sequence	Bif164	CATCCGGCATTACCACCC	rev	complement(124..141)	0
NR_037116.1-Bifidobacterium-choerinum-strain-Su-806-16S-ribosomal-RNA,-partial-sequence	Bif164	CATCCGGCATTACCACCC	rev	complement(151..168)	0
NR_174313.1-Bifidobacterium-cebidarum-strain-CCUG-73785-16S-ribosomal-RNA,-partial-sequence	Bif164	CATCCGGCATTACCACCC	rev	complement(154..171)	0
NR_112779.1-Bifidobacterium-catenulatum-subsp.-kashiwanohense-JCM-15439-=-DSM-21854-strain-HM2-2-16S-ribosomal-RNA,-partial-sequence	Bif164	CATCCGGCATTACCACCC	rev	complement(154..171)	0
NR_041875.1-Bifidobacterium-catenulatum-strain-DSM-16992-16S-ribosomal-RNA,-partial-sequence	Bif164	CATCCGGCATTACCACCC	rev	complement(132..149)	0
NR_180399.1-Bifidobacterium-castoris-strain-LMG-30937-16S-ribosomal-RNA,-partial-sequence	Bif164	CATCCGGCATTACCACCC	rev	complement(156..173)	0
NR_074802.2-Bifidobacterium-adolescentis-ATCC-15703-16S-ribosomal-RNA,-complete-sequence	Bif164	CATCCGGCATTACCACCC	rev	complement(163..180)	0
NR_171540.1-Gardnerella-swidsinskii-strain-GS-9838-1-16S-ribosomal-RNA,-partial-sequence	Bif164	CATCCgGCATTACCACCC	rev	complement(157..174)	1
NR_118377.1-Gardnerella-vaginalis-ATCC-14018-=-JCM-11026-16S-ribosomal-RNA,-partial-sequence	Bif164	CATCCgGCATTACCACCC	rev	complement(100..117)	1
NR_044694.2-Gardnerella-vaginalis-strain-594-16S-ribosomal-RNA,-partial-sequence	Bif164	CATCCgGCATTACCACCC	rev	complement(162..179)	1
NR_171541.1-Gardnerella-leopoldii-strain-UGent06.41-16S-ribosomal-RNA,-partial-sequence	Bif164	CATCCgGCATTACCACCC	rev	complement(157..174)	1
NR_043726.1-Brevundimonas-terrae-strain-KSL-145-16S-ribosomal-RNA,-partial-sequence	Bif164	CATcCGGCATTACCACCC	rev	complement(119..136)	1
NR_116194.1-Brevundimonas-basaltis-strain-J22-16S-ribosomal-RNA,-partial-sequence	Bif164	CATcCGGCATTACCACCC	rev	complement(99..116)	1
NR_025831.1-Brevundimonas-bullata-strain-IAM-13153-16S-ribosomal-RNA,-partial-sequence	Bif164	CATcCGGCATTACCACCC	rev	complement(120..137)	1
NR_114710.1-Brevundimonas-staleyi-strain-FWC43-16S-ribosomal-RNA,-partial-sequence	Bif164	CATcCGGCATTACCACCC	rev	complement(119..136)	1
NR_112028.1-Brevundimonas-subvibrioides-ATCC-15264-16S-ribosomal-RNA,-partial-sequence	Bif164	CATcCGGCATTACCACCC	rev	complement(53..70)	1
NR_114709.1-Brevundimonas-poindexterae-strain-FWC40-16S-ribosomal-RNA,-partial-sequence	Bif164	CATcCGGCATTACCACCC	rev	complement(119..136)	1
NR_179710.1-Brevundimonas-mongoliensis-strain-R-10-10-16S-ribosomal-RNA,-partial-sequence	Bif164	CATcCGGCATTACCACCC	rev	complement(126..143)	1
NR_179152.1-Brevundimonas-mongoliensis-strain-R-10-10-16S-ribosomal-RNA,-partial-sequence	Bif164	CATcCGGCATTACCACCC	rev	complement(128..145)	1
NR_044186.1-Brevundimonas-lenta-strain-DS-18-16S-ribosomal-RNA,-partial-sequence	Bif164	CATcCGGCATTACCACCC	rev	complement(119..136)	1
NR_159912.1-Brevundimonas-humi-strain-CA-15-16S-ribosomal-RNA,-partial-sequence	Bif164	CATcCGGCATTACCACCC	rev	complement(125..142)	1
NR_113834.1-Brevundimonas-subvibrioides-strain-NBRC-16000-16S-ribosomal-RNA,-partial-sequence	Bif164	CATcCGGCATTACCACCC	rev	complement(119..136)	1
NR_037107.1-Brevundimonas-subvibrioides-ATCC-15264-strain-CB81-16S-ribosomal-RNA,-partial-sequence	Bif164	CATcCGGCATTACCACCC	rev	complement(119..136)	1
NR_117187.1-Brevundimonas-faecalis-strain-CS20.3-16S-ribosomal-RNA,-partial-sequence	Bif164	CATcCGGCATTACCACCC	rev	complement(92..109)	1
NR_117188.1-Brevundimonas-diminuta-ATCC-11568-16S-ribosomal-RNA,-partial-sequence	Bif164	CATcCGGCATTACCACCC	rev	complement(92..109)	1
NR_040805.1-Brevundimonas-diminuta-ATCC-11568-16S-ribosomal-RNA,-partial-sequence	Bif164	CATcCGGCATTACCACCC	rev	complement(137..154)	1
NR_114708.1-Brevundimonas-diminuta-strain-LMG-2089-16S-ribosomal-RNA,-partial-sequence	Bif164	CATcCGGCATTACCACCC	rev	complement(119..136)	1
NR_113602.1-Brevundimonas-diminuta-strain-NBRC-12697-16S-ribosomal-RNA,-partial-sequence	Bif164	CATcCGGCATTACCACCC	rev	complement(119..136)	1
NR_113238.1-Brevundimonas-diminuta-strain-JCM-2788-16S-ribosomal-RNA,-partial-sequence	Bif164	CATcCGGCATTACCACCC	rev	complement(119..136)	1
NR_133989.1-Brevundimonas-denitrificans-strain-TAR-002-16S-ribosomal-RNA,-partial-sequence	Bif164	CATcCGGCATTACCACCC	rev	complement(119..136)	1
NR_181447.1-Brevundimonas-pondensis-strain-LVF1-16S-ribosomal-RNA,-partial-sequence	Bif164	CATcCGGCATTACCACCC	rev	complement(91..108)	1
NR_113611.1-Brevundimonas-bullata-strain-NBRC-13290-16S-ribosomal-RNA,-partial-sequence	Bif164	CATcCGGCATTACCACCC	rev	complement(120..137)	1
NR_074136.1-Brevundimonas-subvibrioides-ATCC-15264-16S-ribosomal-RNA,-partial-sequence	Bif164	CATcCGGCATTACCACCC	rev	complement(139..156)	1
NR_042759.1-Aeriscardovia-aeriphila-strain-T6-16S-ribosomal-RNA,-partial-sequence	Bif164	CATCcGGCATTACCACCC	rev	complement(137..154)	1
NR_180965.1-Bifidobacterium-saimiriisciurei-strain-SMA1-16S-ribosomal-RNA,-complete-sequence	Bif164	CATcCGGCATTACCACCC	rev	complement(161..178)	1
NR_042583.1-Alloscardovia-omnicolens-strain-CCUG-31649-16S-ribosomal-RNA,-partial-sequence	Bif164	CATcCGGCATTACCACCC	rev	complement(136..153)	1
NR_157705.1-Alloscardovia-venturai-strain-MOZIV/2-16S-ribosomal-RNA,-partial-sequence	Bif164	CATcCGGCATTACCACCC	rev	complement(115..132)	1
NR_108438.1-Bifidobacterium-actinocoloniiforme-strain-LISLUCIII-P2-16S-ribosomal-RNA,-partial-sequence	Bif164	CATcCGGCATTACCACCC	rev	complement(7..24)	1
NR_181802.1-Bifidobacterium-amazonense-strain-82T18-16S-ribosomal-RNA,-partial-sequence	Bif164	CATcCGGCATTACCACCC	rev	complement(154..171)	1
NR_043438.1-Bifidobacterium-animalis-strain-JCM-1190-16S-ribosomal-RNA,-partial-sequence	Bif164	CATCCGGcATTACCACCC	rev	complement(152..169)	1
NR_040867.1-Bifidobacterium-animalis-subsp.-lactis-strain-YIT-4121-16S-ribosomal-RNA,-partial-sequence	Bif164	CATCCGGcATTACCACCC	rev	complement(154..171)	1
NR_113175.1-Bifidobacterium-biavatii-DSM-23969-strain-AFB23-4-16S-ribosomal-RNA,-partial-sequence	Bif164	CATcCGGCATTACCACCC	rev	complement(148..165)	1
NR_116179.1-Bombiscardovia-coagulans-strain-BLAPIII-AGV-16S-ribosomal-RNA,-partial-sequence	Bif164	CATcCGGCATTACCACCC	rev	complement(109..126)	1
NR_174235.1-Bifidobacterium-canis-strain-GSD1FS-16S-ribosomal-RNA,-partial-sequence	Bif164	CATCCGGcATTACCACCC	rev	complement(119..136)	1
NR_159324.1-Bifidobacterium-catulorum-strain-MRM-8.19-16S-ribosomal-RNA,-partial-sequence	Bif164	CATcCGGCATTACCACCC	rev	complement(144..161)	1
NR_044690.2-Bifidobacterium-coryneforme-strain-ATCC-25911-16S-ribosomal-RNA,-partial-sequence	Bif164	CAtCCGGCATTACCACCC	rev	complement(161..178)	1
NR_115978.1-Bifidobacterium-coryneforme-strain-CCUG-34986-16S-ribosomal-RNA,-partial-sequence	Bif164	CAtCCGGCATTACCACCC	rev	complement(101..118)	1
NR_104967.1-Bifidobacterium-cuniculi-strain-AS-1.2239-16S-ribosomal-RNA,-partial-sequence	Bif164	CATCCGGcATTACCACCC	rev	complement(125..142)	1
NR_108439.1-Bifidobacterium-bohemicum-DSM-22767-strain-JEMLUCVIII-4-16S-ribosomal-RNA,-partial-sequence	Bif164	CAtCCGGCATTACCACCC	rev	complement(47..64)	1
NR_037118.1-Bifidobacterium-gallicum-strain-P6-16S-ribosomal-RNA,-partial-sequence	Bif164	CATCCGGcATTACCACCC	rev	complement(151..168)	1
NR_174314.1-Bifidobacterium-leontopitheci-strain-CCUG-73786-16S-ribosomal-RNA,-partial-sequence	Bif164	CATcCGGCATTACCACCC	rev	complement(152..169)	1
NR_181801.1-Bifidobacterium-miconis-strain-82T10-16S-ribosomal-RNA,-partial-sequence	Bif164	CATcCGGCATTACCACCC	rev	complement(154..171)	1
NR_041686.1-Bifidobacterium-mongoliense-strain-YIT-10443-16S-ribosomal-RNA,-partial-sequence	Bif164	CATcCGGCATTACCACCC	rev	complement(117..134)	1
NR_147760.1-Bifidobacterium-myosotis-strain-MRM_5.9-16S-ribosomal-RNA,-partial-sequence	Bif164	CATcCGGCATTACCACCC	rev	complement(152..169)	1
NR_180966.1-Bifidobacterium-platyrrhinorum-strain-SMA15-16S-ribosomal-RNA,-complete-sequence	Bif164	CATcCGGCATTACCACCC	rev	complement(159..176)	1
NR_181804.1-Bifidobacterium-pluvialisilvae-strain-82T24-16S-ribosomal-RNA,-partial-sequence	Bif164	CATcCGGCATTACCACCC	rev	complement(154..171)	1
NR_137396.1-Bifidobacterium-ramosum-strain-TRE-M-16S-ribosomal-RNA,-partial-sequence	Bif164	CATcCGGCATTACCACCC	rev	complement(86..103)	1
NR_180395.1-Bifidobacterium-dolichotidis-strain-LMG-30941-16S-ribosomal-RNA,-partial-sequence	Bif164	CATCCGGcATTACCACCC	rev	complement(156..173)	1
NR_181798.1-Bifidobacterium-saguinibicoloris-strain-79T10-16S-ribosomal-RNA,-partial-sequence	Bif164	CATcCGGCATTACCACCC	rev	complement(154..171)	1
NR_041995.1-Thermoanaerobacter-italicus-strain-AM9-16S-ribosomal-RNA,-partial-sequence	Bif164	CATCCgGcATTACCACCC	rev	complement(147..164)	2
NR_112093.1-Scardovia-inopinata-JCM-12537-strain-DSM-10107-16S-ribosomal-RNA,-partial-sequence	Bif164	CATcCGGcATTACCACCC	rev	complement(158..175)	2
NR_043451.1-Scardovia-inopinata-JCM-12537-16S-ribosomal-RNA,-partial-sequence	Bif164	CATcCGGcATTACCACCC	rev	complement(155..172)	2
NR_041347.1-Alloscardovia-criceti-DSM-17774-strain-OMB105-16S-ribosomal-RNA,-partial-sequence	Bif164	CATccGGCATTACCACCC	rev	complement(135..152)	2
NR_170505.1-Alloscardovia-theropitheci-strain-GLDI4/2-16S-ribosomal-RNA,-partial-sequence	Bif164	CATccGGCATTACCACCC	rev	complement(87..104)	2
NR_115644.1-Bifidobacterium-magnum-strain-JCM-1218-16S-ribosomal-RNA,-partial-sequence	Bif164	CATccGGCATTACCACCC	rev	complement(152..169)	2
NR_135716.1-Alloscardovia-macacae-strain-M8-16S-ribosomal-RNA,-partial-sequence	Bif164	CATccGGCATTACCACCC	rev	complement(155..172)	2
NR_074681.1-Thermoanaerobacter-mathranii-subsp.-mathranii-str.-A3-16S-ribosomal-RNA,-partial-sequence	Bif164	cATCCgGcATTACCACCC	rev	complement(157..174)	3
NR_157617.1-Galliscardovia-ingluviei-strain-RP51-16S-ribosomal-RNA,-partial-sequence	Bif164	CATcCgGcATTACCACCC	rev	complement(113..130)	3
NR_115189.1-Scardovia-wiggsiae-strain-C1A_55-16S-ribosomal-RNA,-partial-sequence	Bif164	CATccGGcATTACCACCC	rev	complement(136..153)	3
NR_147762.1-Bifidobacterium-hapali-strain-MRM_8.14-16S-ribosomal-RNA,-partial-sequence	Bif164	CATcCgGcATTACCACCC	rev	complement(72..89)	3
NR_075057.1-Thermoanaerobacter-italicus-strain-Ab9-16S-ribosomal-RNA,-partial-sequence	Bif164	cATCCgGcATTACCACCC	rev	complement(157..174)	3
NR_026397.1-Thermoanaerobacter-mathranii-strain-A3-16S-ribosomal-RNA,-partial-sequence	Bif164	cATCCgGcATTACCACCC	rev	complement(147..164)	3
NR_043132.1-Thermoanaerobacter-mathranii-subsp.-alimentarius-strain-AIP-505.99-16S-ribosomal-RNA,-partial-sequence	Bif164	cATCCgGcATTACCACCC	rev	complement(105..122)	3
NR_117447.1-Thermoanaerobacter-pentosaceus-strain-DTU01-16S-ribosomal-RNA,-partial-sequence	Bif164	cATCCgGcATTACCACCC	rev	complement(156..173)	3
