## Supplementary material for "Single-cell quantification of the microbiota by flow cytometry: MicFLY": Probe Binding sites: Bif164_competitor_probe_16s_binding_sites.xlsx

### Sheet: Data
Name	Primer name	Primer Sequence	Orientation	Region	Mismatches
NR_042583.1-Alloscardovia-omnicolens-strain-CCUG-31649-16S-ribosomal-RNA,-partial-sequence	Bif164 competitor probe 1	CATTCGGCATTACCACCC	rev	complement(136..153)	0
NR_074136.1-Brevundimonas-subvibrioides-ATCC-15264-16S-ribosomal-RNA,-partial-sequence	Bif164 competitor probe 1	CATTCGGCATTACCACCC	rev	complement(139..156)	0
NR_037107.1-Brevundimonas-subvibrioides-ATCC-15264-strain-CB81-16S-ribosomal-RNA,-partial-sequence	Bif164 competitor probe 1	CATTCGGCATTACCACCC	rev	complement(119..136)	0
NR_113834.1-Brevundimonas-subvibrioides-strain-NBRC-16000-16S-ribosomal-RNA,-partial-sequence	Bif164 competitor probe 1	CATTCGGCATTACCACCC	rev	complement(119..136)	0
NR_114710.1-Brevundimonas-staleyi-strain-FWC43-16S-ribosomal-RNA,-partial-sequence	Bif164 competitor probe 1	CATTCGGCATTACCACCC	rev	complement(119..136)	0
NR_181447.1-Brevundimonas-pondensis-strain-LVF1-16S-ribosomal-RNA,-partial-sequence	Bif164 competitor probe 1	CATTCGGCATTACCACCC	rev	complement(91..108)	0
NR_114709.1-Brevundimonas-poindexterae-strain-FWC40-16S-ribosomal-RNA,-partial-sequence	Bif164 competitor probe 1	CATTCGGCATTACCACCC	rev	complement(119..136)	0
NR_179710.1-Brevundimonas-mongoliensis-strain-R-10-10-16S-ribosomal-RNA,-partial-sequence	Bif164 competitor probe 1	CATTCGGCATTACCACCC	rev	complement(126..143)	0
NR_179152.1-Brevundimonas-mongoliensis-strain-R-10-10-16S-ribosomal-RNA,-partial-sequence	Bif164 competitor probe 1	CATTCGGCATTACCACCC	rev	complement(128..145)	0
NR_044186.1-Brevundimonas-lenta-strain-DS-18-16S-ribosomal-RNA,-partial-sequence	Bif164 competitor probe 1	CATTCGGCATTACCACCC	rev	complement(119..136)	0
NR_159912.1-Brevundimonas-humi-strain-CA-15-16S-ribosomal-RNA,-partial-sequence	Bif164 competitor probe 1	CATTCGGCATTACCACCC	rev	complement(125..142)	0
NR_117187.1-Brevundimonas-faecalis-strain-CS20.3-16S-ribosomal-RNA,-partial-sequence	Bif164 competitor probe 1	CATTCGGCATTACCACCC	rev	complement(92..109)	0
NR_117188.1-Brevundimonas-diminuta-ATCC-11568-16S-ribosomal-RNA,-partial-sequence	Bif164 competitor probe 1	CATTCGGCATTACCACCC	rev	complement(92..109)	0
NR_040805.1-Brevundimonas-diminuta-ATCC-11568-16S-ribosomal-RNA,-partial-sequence	Bif164 competitor probe 1	CATTCGGCATTACCACCC	rev	complement(137..154)	0
NR_114708.1-Brevundimonas-diminuta-strain-LMG-2089-16S-ribosomal-RNA,-partial-sequence	Bif164 competitor probe 1	CATTCGGCATTACCACCC	rev	complement(119..136)	0
NR_112028.1-Brevundimonas-subvibrioides-ATCC-15264-16S-ribosomal-RNA,-partial-sequence	Bif164 competitor probe 1	CATTCGGCATTACCACCC	rev	complement(53..70)	0
NR_113602.1-Brevundimonas-diminuta-strain-NBRC-12697-16S-ribosomal-RNA,-partial-sequence	Bif164 competitor probe 1	CATTCGGCATTACCACCC	rev	complement(119..136)	0
NR_133989.1-Brevundimonas-denitrificans-strain-TAR-002-16S-ribosomal-RNA,-partial-sequence	Bif164 competitor probe 1	CATTCGGCATTACCACCC	rev	complement(119..136)	0
NR_113611.1-Brevundimonas-bullata-strain-NBRC-13290-16S-ribosomal-RNA,-partial-sequence	Bif164 competitor probe 1	CATTCGGCATTACCACCC	rev	complement(120..137)	0
NR_025831.1-Brevundimonas-bullata-strain-IAM-13153-16S-ribosomal-RNA,-partial-sequence	Bif164 competitor probe 1	CATTCGGCATTACCACCC	rev	complement(120..137)	0
NR_116194.1-Brevundimonas-basaltis-strain-J22-16S-ribosomal-RNA,-partial-sequence	Bif164 competitor probe 1	CATTCGGCATTACCACCC	rev	complement(99..116)	0
NR_116179.1-Bombiscardovia-coagulans-strain-BLAPIII-AGV-16S-ribosomal-RNA,-partial-sequence	Bif164 competitor probe 1	CATTCGGCATTACCACCC	rev	complement(109..126)	0
NR_118774.1-Bifidobacterium-thermophilum-strain-ATCC-25525-16S-ribosomal-RNA,-partial-sequence	Bif164 competitor probe 1	CATTCGGCATTACCACCC	rev	complement(160..177)	0
NR_180965.1-Bifidobacterium-saimiriisciurei-strain-SMA1-16S-ribosomal-RNA,-complete-sequence	Bif164 competitor probe 1	CATTCGGCATTACCACCC	rev	complement(161..178)	0
NR_137396.1-Bifidobacterium-ramosum-strain-TRE-M-16S-ribosomal-RNA,-partial-sequence	Bif164 competitor probe 1	CATTCGGCATTACCACCC	rev	complement(86..103)	0
NR_041686.1-Bifidobacterium-mongoliense-strain-YIT-10443-16S-ribosomal-RNA,-partial-sequence	Bif164 competitor probe 1	CATTCGGCATTACCACCC	rev	complement(117..134)	0
NR_181801.1-Bifidobacterium-miconis-strain-82T10-16S-ribosomal-RNA,-partial-sequence	Bif164 competitor probe 1	CATTCGGCATTACCACCC	rev	complement(154..171)	0
NR_113175.1-Bifidobacterium-biavatii-DSM-23969-strain-AFB23-4-16S-ribosomal-RNA,-partial-sequence	Bif164 competitor probe 1	CATTCGGCATTACCACCC	rev	complement(148..165)	0
NR_181802.1-Bifidobacterium-amazonense-strain-82T18-16S-ribosomal-RNA,-partial-sequence	Bif164 competitor probe 1	CATTCGGCATTACCACCC	rev	complement(154..171)	0
NR_108438.1-Bifidobacterium-actinocoloniiforme-strain-LISLUCIII-P2-16S-ribosomal-RNA,-partial-sequence	Bif164 competitor probe 1	CATTCGGCATTACCACCC	rev	complement(7..24)	0
NR_157705.1-Alloscardovia-venturai-strain-MOZIV/2-16S-ribosomal-RNA,-partial-sequence	Bif164 competitor probe 1	CATTCGGCATTACCACCC	rev	complement(115..132)	0
NR_113238.1-Brevundimonas-diminuta-strain-JCM-2788-16S-ribosomal-RNA,-partial-sequence	Bif164 competitor probe 1	CATTCGGCATTACCACCC	rev	complement(119..136)	0
NR_043726.1-Brevundimonas-terrae-strain-KSL-145-16S-ribosomal-RNA,-partial-sequence	Bif164 competitor probe 1	CATTCGGCATTACCACCC	rev	complement(119..136)	0
