## Supplementary material for "Single-cell quantification of the microbiota by flow cytometry: MicFLY": Probe Binding sites: Bif662_competitor_probe_16s_binding_sites.xlsx

### Sheet: Data
Name	Primer name	Primer Sequence	Orientation	Region	Mismatches
NR_115868.1-Adlercreutzia-caecimuris-B7-16S-ribosomal-RNA,-partial-sequence	Bif662 competitor probe 1	CCACCGCTACACCGGGAA	rev	complement(643..660)	0
NR_040939.1-Planifilum-fulgidum-strain-500275-16S-ribosomal-RNA,-partial-sequence	Bif662 competitor probe 1	CCACCGCTACACCGGGAA	rev	complement(679..696)	0
NR_040940.1-Planifilum-fimeticola-strain-H0165-16S-ribosomal-RNA,-partial-sequence	Bif662 competitor probe 1	CCACCGCTACACCGGGAA	rev	complement(678..695)	0
NR_135724.1-Planifilum-composti-strain-P8-16S-ribosomal-RNA,-partial-sequence	Bif662 competitor probe 1	CCACCGCTACACCGGGAA	rev	complement(669..686)	0
NR_169386.1-Planifilum-caeni-strain-GIESS004-16S-ribosomal-RNA,-partial-sequence	Bif662 competitor probe 1	CCACCGCTACACCGGGAA	rev	complement(661..678)	0
NR_179606.1-Phoenicibacter-congonensis-strain-Marseille-P3241-16S-ribosomal-RNA,-partial-sequence	Bif662 competitor probe 1	CCACCGCTACACCGGGAA	rev	complement(641..658)	0
NR_117374.1-Parvibacter-caecicola-strain-NR06-16S-ribosomal-RNA,-partial-sequence	Bif662 competitor probe 1	CCACCGCTACACCGGGAA	rev	complement(629..646)	0
NR_042825.1-Paraeggerthella-hongkongensis-JCM-14552-strain-HKU10-16S-ribosomal-RNA,-partial-sequence	Bif662 competitor probe 1	CCACCGCTACACCGGGAA	rev	complement(622..639)	0
NR_189229.1-Paraeggerthella-hominis-strain-NSJ-152-16S-ribosomal-RNA,-partial-sequence	Bif662 competitor probe 1	CCACCGCTACACCGGGAA	rev	complement(601..618)	0
NR_153712.1-Paludifilum-halophilum-strain-SMBg3-16S-ribosomal-RNA,-partial-sequence	Bif662 competitor probe 1	CCACCGCTACACCGGGAA	rev	complement(661..678)	0
NR_137211.1-Paenactinomyces-guangxiensis-strain-CD-1-16S-ribosomal-RNA,-partial-sequence	Bif662 competitor probe 1	CCACCGCTACACCGGGAA	rev	complement(635..652)	0
NR_180810.1-Olsenella-porci-strain-CA-Schmier-601-WT-1-16S-ribosomal-RNA,-partial-sequence	Bif662 competitor probe 1	CCACCGCTACACCGGGAA	rev	complement(648..665)	0
NR_173694.1-Olsenella-massiliensis-strain-SIT9-16S-ribosomal-RNA,-partial-sequence	Bif662 competitor probe 1	CCACCGCTACACCGGGAA	rev	complement(637..654)	0
NR_179615.1-Olsenella-congonensis-strain-Marseille-P3359-16S-ribosomal-RNA,-partial-sequence	Bif662 competitor probe 1	CCACCGCTACACCGGGAA	rev	complement(650..667)	0
NR_044203.1-Nitriliruptor-alkaliphilus-DSM-45188-strain-ANL-iso2-16S-ribosomal-RNA,-partial-sequence	Bif662 competitor probe 1	CCACCGCTACACCGGGAA	rev	complement(635..652)	0
NR_109725.1-Melghirimyces-thermohalophilus-strain-Nari11A-16S-ribosomal-RNA,-partial-sequence	Bif662 competitor probe 1	CCACCGCTACACCGGGAA	rev	complement(688..705)	0
NR_126262.1-Melghirimyces-profundicolus-strain-SCSIO-11153-16S-ribosomal-RNA,-partial-sequence	Bif662 competitor probe 1	CCACCGCTACACCGGGAA	rev	complement(643..660)	0
NR_117978.1-Melghirimyces-algeriensis-strain-NariEX-16S-ribosomal-RNA,-partial-sequence	Bif662 competitor probe 1	CCACCGCTACACCGGGAA	rev	complement(663..680)	0
NR_041344.1-Mechercharimyces-mesophilus-strain-YM3-251-16S-ribosomal-RNA,-partial-sequence	Bif662 competitor probe 1	CCACCGCTACACCGGGAA	rev	complement(665..682)	0
NR_041345.1-Mechercharimyces-asporophorigenens-strain-YM11-542-16S-ribosomal-RNA,-partial-sequence	Bif662 competitor probe 1	CCACCGCTACACCGGGAA	rev	complement(665..682)	0
NR_136805.1-Marinithermofilum-abyssi-strain-SCSIO-11157-16S-ribosomal-RNA,-partial-sequence	Bif662 competitor probe 1	CCACCGCTACACCGGGAA	rev	complement(690..707)	0
NR_118236.2-Marininema-mesophilum-strain-SCSIO-10219-16S-ribosomal-RNA,-partial-sequence	Bif662 competitor probe 1	CCACCGCTACACCGGGAA	rev	complement(676..693)	0
NR_135721.1-Marininema-halotolerans-strain-YIM-M11385-16S-ribosomal-RNA,-partial-sequence	Bif662 competitor probe 1	CCACCGCTACACCGGGAA	rev	complement(672..689)	0
NR_126241.1-Lihuaxuella-thermophila-strain-YIM-77831-16S-ribosomal-RNA,-partial-sequence	Bif662 competitor probe 1	CCACCGCTACACCGGGAA	rev	complement(627..644)	0
NR_184626.1-Leptogranulimonas-caecicola-strain-TOC12-16S-ribosomal-RNA,-partial-sequence	Bif662 competitor probe 1	CCACCGCTACACCGGGAA	rev	complement(652..669)	0
NR_157746.1-Laceyella-thermophila-strain-YIM-79486-16S-ribosomal-RNA,-complete-sequence	Bif662 competitor probe 1	CCACCGCTACACCGGGAA	rev	complement(642..659)	0
NR_116662.1-Laceyella-tengchongensis-strain-YIM-10002-16S-ribosomal-RNA,-partial-sequence	Bif662 competitor probe 1	CCACCGCTACACCGGGAA	rev	complement(593..610)	0
NR_108322.1-Laceyella-sediminis-strain-RHA1-16S-ribosomal-RNA,-partial-sequence	Bif662 competitor probe 1	CCACCGCTACACCGGGAA	rev	complement(615..632)	0
NR_043563.1-Planifilum-yunnanense-strain-LA5-16S-ribosomal-RNA,-partial-sequence	Bif662 competitor probe 1	CCACCGCTACACCGGGAA	rev	complement(683..700)	0
NR_041997.1-Laceyella-sacchari-strain-DSM-43356-16S-ribosomal-RNA,-partial-sequence	Bif662 competitor probe 1	CCACCGCTACACCGGGAA	rev	complement(623..640)	0
NR_114309.1-Polycladomyces-abyssicola-strain-JIR-001-16S-ribosomal-RNA,-partial-sequence	Bif662 competitor probe 1	CCACCGCTACACCGGGAA	rev	complement(671..688)	0
NR_189206.1-Polycladospora-coralii-strain-IB182353-16S-ribosomal-RNA,-partial-sequence	Bif662 competitor probe 1	CCACCGCTACACCGGGAA	rev	complement(625..642)	0
NR_025005.1-Thermoflavimicrobium-dichotomicum-strain-KCTC-3667-16S-ribosomal-RNA,-partial-sequence	Bif662 competitor probe 1	CCACCGCTACACCGGGAA	rev	complement(626..643)	0
NR_175476.1-Thermoflavimicrobium-daqui-strain-FBKL4.011-16S-ribosomal-RNA,-partial-sequence	Bif662 competitor probe 1	CCACCGCTACACCGGGAA	rev	complement(645..662)	0
NR_114467.1-Thermoactinomyces-vulgaris-strain-ATCC-43649-16S-ribosomal-RNA,-partial-sequence	Bif662 competitor probe 1	CCACCGCTACACCGGGAA	rev	complement(395..412)	0
NR_041761.1-Thermoactinomyces-vulgaris-strain-KCTC-9076-16S-ribosomal-RNA,-partial-sequence	Bif662 competitor probe 1	CCACCGCTACACCGGGAA	rev	complement(657..674)	0
NR_180676.1-Thermoactinomyces-mirandus-strain-AMNI-1-16S-ribosomal-RNA,-partial-sequence	Bif662 competitor probe 1	CCACCGCTACACCGGGAA	rev	complement(610..627)	0
NR_149199.1-Thermoactinomyces-khenchelensis-strain-T36-16S-ribosomal-RNA,-partial-sequence	Bif662 competitor probe 1	CCACCGCTACACCGGGAA	rev	complement(678..695)	0
NR_114738.1-Thermoactinomyces-intermedius-strain-ATCC-33205-16S-ribosomal-RNA,-partial-sequence	Bif662 competitor probe 1	CCACCGCTACACCGGGAA	rev	complement(672..689)	0
NR_041760.1-Thermoactinomyces-intermedius-strain-KCTC-9646-16S-ribosomal-RNA,-partial-sequence	Bif662 competitor probe 1	CCACCGCTACACCGGGAA	rev	complement(657..674)	0
NR_118583.1-Thermoactinomyces-daqus-strain-H-18-16S-ribosomal-RNA,-partial-sequence	Bif662 competitor probe 1	CCACCGCTACACCGGGAA	rev	complement(686..703)	0
NR_028997.1-Subdoligranulum-variabile-strain-BI-114-16S-ribosomal-RNA,-partial-sequence	Bif662 competitor probe 1	CCACCGCTACACCGGGAA	rev	complement(615..632)	0
NR_173519.1-Staphylospora-marina-strain-SCSIO-07575-16S-ribosomal-RNA,-partial-sequence	Bif662 competitor probe 1	CCACCGCTACACCGGGAA	rev	complement(619..636)	0
NR_113176.1-Slackia-heliotrinireducens-strain-JCM-14554-16S-ribosomal-RNA,-partial-sequence	Bif662 competitor probe 1	CCACCGCTACACCGGGAA	rev	complement(644..661)	0
NR_074439.1-Slackia-heliotrinireducens-strain-DSM-20476-16S-ribosomal-RNA,-partial-sequence	Bif662 competitor probe 1	CCACCGCTACACCGGGAA	rev	complement(644..661)	0
NR_028733.1-Slackia-heliotrinireducens-strain-RHS1-16S-ribosomal-RNA,-partial-sequence	Bif662 competitor probe 1	CCACCGCTACACCGGGAA	rev	complement(624..641)	0
NR_116295.1-Slackia-equolifaciens-strain-DZE-16S-ribosomal-RNA,-partial-sequence	Bif662 competitor probe 1	CCACCGCTACACCGGGAA	rev	complement(644..661)	0
NR_040863.1-Shimazuella-kribbensis-strain-A9500-16S-ribosomal-RNA,-partial-sequence	Bif662 competitor probe 1	CCACCGCTACACCGGGAA	rev	complement(611..628)	0
NR_175466.1-Shimazuella-alba-strain-personal::K-C615-16S-ribosomal-RNA,-partial-sequence	Bif662 competitor probe 1	CCACCGCTACACCGGGAA	rev	complement(617..634)	0
NR_180465.1-Senegalimassilia-faecalis-strain-KGMB04484-16S-ribosomal-RNA,-partial-sequence	Bif662 competitor probe 1	CCACCGCTACACCGGGAA	rev	complement(631..648)	0
NR_125595.1-Senegalimassilia-anaerobia-JC110-16S-ribosomal-RNA,-partial-sequence	Bif662 competitor probe 1	CCACCGCTACACCGGGAA	rev	complement(510..527)	0
NR_179632.1-Scatolibacter-rhodanostii-strain-Marseille-P3890-16S-ribosomal-RNA,-partial-sequence	Bif662 competitor probe 1	CCACCGCTACACCGGGAA	rev	complement(648..665)	0
NR_134171.1-Salinithrix-halophila-strain-R4S8-16S-ribosomal-RNA,-partial-sequence	Bif662 competitor probe 1	CCACCGCTACACCGGGAA	rev	complement(679..696)	0
NR_151900.1-Ruthenibacterium-lactatiformans-strain-585-1-16S-ribosomal-RNA,-partial-sequence	Bif662 competitor probe 1	CCACCGCTACACCGGGAA	rev	complement(662..679)	0
NR_179113.1-Rubneribacter-badeniensis-strain-ResAG-85-16S-ribosomal-RNA,-partial-sequence	Bif662 competitor probe 1	CCACCGCTACACCGGGAA	rev	complement(592..609)	0
NR_136824.1-Risungbinella-pyongyangensis-strain-MC-210-16S-ribosomal-RNA,-partial-sequence	Bif662 competitor probe 1	CCACCGCTACACCGGGAA	rev	complement(590..607)	0
NR_144692.1-Risungbinella-massiliensis-strain-GD1-16S-ribosomal-RNA,-partial-sequence	Bif662 competitor probe 1	CCACCGCTACACCGGGAA	rev	complement(634..651)	0
NR_179581.1-Pygmaiobacter-massiliensis-strain-Marseille-P3336-16S-ribosomal-RNA,-partial-sequence	Bif662 competitor probe 1	CCACCGCTACACCGGGAA	rev	complement(641..658)	0
NR_189200.1-Profundirhabdus-halotolerans-strain-ZYF776-16S-ribosomal-RNA,-partial-sequence	Bif662 competitor probe 1	CCACCGCTACACCGGGAA	rev	complement(647..664)	0
NR_158012.1-Polycladomyces-subterraneus-strain-KSR-13-16S-ribosomal-RNA,-partial-sequence	Bif662 competitor probe 1	CCACCGCTACACCGGGAA	rev	complement(678..695)	0
NR_134781.1-Tractidigestivibacter-scatoligenes-strain-SK9K4-16S-ribosomal-RNA,-partial-sequence	Bif662 competitor probe 1	CCACCGCTACACCGGGAA	rev	complement(648..665)	0
NR_114739.1-Laceyella-putida-strain-NCIMB-12324-16S-ribosomal-RNA,-partial-sequence	Bif662 competitor probe 1	CCACCGCTACACCGGGAA	rev	complement(559..576)	0
NR_146671.1-Kroppenstedtia-sanguinis-strain-X0394-16S-ribosomal-RNA,-partial-sequence	Bif662 competitor probe 1	CCACCGCTACACCGGGAA	rev	complement(659..676)	0
NR_180698.1-Eggerthella-guodeyinii-strain-HF-1101-16S-ribosomal-RNA,-partial-sequence	Bif662 competitor probe 1	CCACCGCTACACCGGGAA	rev	complement(642..659)	0
NR_136804.1-Desmospora-profundinema-strain-SCSIO-11154-16S-ribosomal-RNA,-partial-sequence	Bif662 competitor probe 1	CCACCGCTACACCGGGAA	rev	complement(679..696)	0
NR_042692.1-Desmospora-activa-strain-IMMIB-L-1269-16S-ribosomal-RNA,-partial-sequence	Bif662 competitor probe 1	CCACCGCTACACCGGGAA	rev	complement(653..670)	0
NR_145631.1-Croceifilum-oryzae-strain-ZYf1a3-16S-ribosomal-RNA,-partial-sequence	Bif662 competitor probe 1	CCACCGCTACACCGGGAA	rev	complement(613..630)	0
NR_145630.1-Croceifilum-oryzae-strain-ZYf1a3-16S-ribosomal-RNA,-partial-sequence	Bif662 competitor probe 1	CCACCGCTACACCGGGAA	rev	complement(612..629)	0
NR_145629.1-Croceifilum-oryzae-strain-ZYf1a3-16S-ribosomal-RNA,-partial-sequence	Bif662 competitor probe 1	CCACCGCTACACCGGGAA	rev	complement(613..630)	0
NR_074391.1-Coriobacterium-glomerans-strain-PW2-16S-ribosomal-RNA,-partial-sequence	Bif662 competitor probe 1	CCACCGCTACACCGGGAA	rev	complement(638..655)	0
NR_026170.1-Coriobacterium-glomerans-strain-PW2-16S-ribosomal-RNA,-partial-sequence	Bif662 competitor probe 1	CCACCGCTACACCGGGAA	rev	complement(620..637)	0
NR_179545.1-Collinsella-vaginalis-strain-Marseille-P2666-16S-ribosomal-RNA,-partial-sequence	Bif662 competitor probe 1	CCACCGCTACACCGGGAA	rev	complement(639..656)	0
NR_113273.1-Collinsella-tanakaei-YIT-12063-strain-JCM-16071-16S-ribosomal-RNA,-partial-sequence	Bif662 competitor probe 1	CCACCGCTACACCGGGAA	rev	complement(639..656)	0
NR_112899.1-Collinsella-tanakaei-YIT-12063-16S-ribosomal-RNA,-partial-sequence	Bif662 competitor probe 1	CCACCGCTACACCGGGAA	rev	complement(630..647)	0
NR_118720.1-Brachyspira-innocens-strain-B256-16S-ribosomal-RNA,-partial-sequence	Bif662 competitor probe 1	CCACCGCTACACCGGGAA	rev	complement(650..667)	0
NR_179430.1-Bittarella-massiliensis-(ex-Durand-et-al.-2017)-strain-GD6-16S-ribosomal-RNA,-partial-sequence	Bif662 competitor probe 1	CCACCGCTACACCGGGAA	rev	complement(662..679)	0
NR_184618.1-Berryella-wangjianweii-strain-zg-1050-16S-ribosomal-RNA,-partial-sequence	Bif662 competitor probe 1	CCACCGCTACACCGGGAA	rev	complement(641..658)	0
NR_180806.1-Berryella-intestinalis-strain-68-1-3-16S-ribosomal-RNA,-partial-sequence	Bif662 competitor probe 1	CCACCGCTACACCGGGAA	rev	complement(635..652)	0
NR_137350.1-Baia-soyae-strain-NEAU-gxj18-16S-ribosomal-RNA,-partial-sequence	Bif662 competitor probe 1	CCACCGCTACACCGGGAA	rev	complement(633..650)	0
NR_179544.1-Arabiibacter-massiliensis-strain-Marseille-P3078-16S-ribosomal-RNA,-partial-sequence	Bif662 competitor probe 1	CCACCGCTACACCGGGAA	rev	complement(641..658)	0
NR_029313.1-Anaerofilum-pentosovorans-strain-Fae-16S-ribosomal-RNA,-partial-sequence	Bif662 competitor probe 1	CCACCGCTACACCGGGAA	rev	complement(673..690)	0
NR_029315.1-Anaerofilum-agile-strain-F-16S-ribosomal-RNA,-partial-sequence	Bif662 competitor probe 1	CCACCGCTACACCGGGAA	rev	complement(675..692)	0
NR_144609.1-Adlercreutzia-muris-strain-WCA-131-CoC-2-16S-ribosomal-RNA,-partial-sequence	Bif662 competitor probe 1	CCACCGCTACACCGGGAA	rev	complement(631..648)	0
NR_042637.1-Adlercreutzia-mucosicola-strain-Mt1B8-16S-ribosomal-RNA,-partial-sequence	Bif662 competitor probe 1	CCACCGCTACACCGGGAA	rev	complement(592..609)	0
NR_179369.1-Adlercreutzia-hattorii-strain-8CFCBH1-16S-ribosomal-RNA,-partial-sequence	Bif662 competitor probe 1	CCACCGCTACACCGGGAA	rev	complement(644..661)	0
NR_041494.1-Adlercreutzia-equolifaciens-subsp.-celatus-DSM-18785-strain-do03-16S-ribosomal-RNA,-partial-sequence	Bif662 competitor probe 1	CCACCGCTACACCGGGAA	rev	complement(641..658)	0
NR_114402.1-Adlercreutzia-equolifaciens-subsp.-celatus-strain-JCM-14811-16S-ribosomal-RNA,-partial-sequence	Bif662 competitor probe 1	CCACCGCTACACCGGGAA	rev	complement(641..658)	0
NR_121696.1-Adlercreutzia-equolifaciens-strain-DSM-19450-16S-ribosomal-RNA,-partial-sequence	Bif662 competitor probe 1	CCACCGCTACACCGGGAA	rev	complement(641..658)	0
NR_113407.1-Adlercreutzia-equolifaciens-strain-JCM-14793-16S-ribosomal-RNA,-partial-sequence	Bif662 competitor probe 1	CCACCGCTACACCGGGAA	rev	complement(641..658)	0
NR_041609.1-Adlercreutzia-equolifaciens-strain-FJC-B9-16S-ribosomal-RNA,-partial-sequence	Bif662 competitor probe 1	CCACCGCTACACCGGGAA	rev	complement(641..658)	0
NR_037089.1-Eggerthella-lenta-strain-1899B-16S-ribosomal-RNA,-partial-sequence	Bif662 competitor probe 1	CCACCGCTACACCGGGAA	rev	complement(642..659)	0
NR_025007.1-Laceyella-putida-strain-KCTC-3666-16S-ribosomal-RNA,-partial-sequence	Bif662 competitor probe 1	CCACCGCTACACCGGGAA	rev	complement(615..632)	0
NR_074377.1-Eggerthella-lenta-strain-DSM-2243-16S-ribosomal-RNA,-partial-sequence	Bif662 competitor probe 1	CCACCGCTACACCGGGAA	rev	complement(642..659)	0
NR_113158.1-Eggerthella-lenta-strain-JCM-9979-16S-ribosomal-RNA,-partial-sequence	Bif662 competitor probe 1	CCACCGCTACACCGGGAA	rev	complement(642..659)	0
NR_146670.1-Kroppenstedtia-pulmonis-strain-W9323-16S-ribosomal-RNA,-partial-sequence	Bif662 competitor probe 1	CCACCGCTACACCGGGAA	rev	complement(659..676)	0
NR_109746.1-Kroppenstedtia-guangzhouensis-strain-GD02-16S-ribosomal-RNA,-partial-sequence	Bif662 competitor probe 1	CCACCGCTACACCGGGAA	rev	complement(659..676)	0
NR_117025.1-Kroppenstedtia-eburnea-strain-JFMB-ATE-16S-ribosomal-RNA,-partial-sequence	Bif662 competitor probe 1	CCACCGCTACACCGGGAA	rev	complement(747..764)	0
NR_179996.1-Hydrogeniiclostridium-mannosilyticum-strain-ASD2818-16S-ribosomal-RNA,-partial-sequence	Bif662 competitor probe 1	CCACCGCTACACCGGGAA	rev	complement(674..691)	0
NR_118411.1-Hazenella-coriacea-strain-23436-16S-ribosomal-RNA,-partial-sequence	Bif662 competitor probe 1	CCACCGCTACACCGGGAA	rev	complement(615..632)	0
NR_148261.1-Gordonibacter-urolithinfaciens-strain-CAT-2-16S-ribosomal-RNA,-partial-sequence	Bif662 competitor probe 1	CCACCGCTACACCGGGAA	rev	complement(627..644)	0
NR_134044.1-Gordonibacter-urolithinfaciens-strain-CEBAS-1/15P-16S-ribosomal-RNA,-partial-sequence	Bif662 competitor probe 1	CCACCGCTACACCGGGAA	rev	complement(628..645)	0
NR_102934.1-Gordonibacter-pamelaeae-7-10-1-b-16S-ribosomal-RNA,-partial-sequence	Bif662 competitor probe 1	CCACCGCTACACCGGGAA	rev	complement(641..658)	0
NR_042668.1-Gordonibacter-pamelaeae-7-10-1-b-16S-ribosomal-RNA,-partial-sequence	Bif662 competitor probe 1	CCACCGCTACACCGGGAA	rev	complement(621..638)	0
NR_113189.1-Gordonibacter-pamelaeae-strain-JCM-16334-16S-ribosomal-RNA,-partial-sequence	Bif662 competitor probe 1	CCACCGCTACACCGGGAA	rev	complement(641..658)	0
NR_179525.1-Gordonibacter-massiliensis-(ex-Traore-et-al.-2017)-strain-Marseille-P2775-16S-ribosomal-RNA,-partial-sequence	Bif662 competitor probe 1	CCACCGCTACACCGGGAA	rev	complement(641..658)	0
NR_179425.1-Gorbachella-massiliensis-strain-GD7-16S-ribosomal-RNA,-partial-sequence	Bif662 competitor probe 1	CCACCGCTACACCGGGAA	rev	complement(662..679)	0
NR_134040.2-Geothermomicrobium-terrae-strain-YIM-77562-16S-ribosomal-RNA,-complete-sequence	Bif662 competitor probe 1	CCACCGCTACACCGGGAA	rev	complement(640..657)	0
NR_180622.1-Gemmiger-gallinarum-strain-Cla-CZ-245-16S-ribosomal-RNA,-partial-sequence	Bif662 competitor probe 1	CCACCGCTACACCGGGAA	rev	complement(646..663)	0
NR_104846.1-Gemmiger-formicilis-strain-X2-56-16S-ribosomal-RNA,-partial-sequence	Bif662 competitor probe 1	CCACCGCTACACCGGGAA	rev	complement(599..616)	0
NR_164622.1-Fudania-jinshanensis-strain-313-16S-ribosomal-RNA,-partial-sequence	Bif662 competitor probe 1	CCACCGCTACACCGGGAA	rev	complement(667..684)	0
NR_156911.1-Fournierella-massiliensis-strain-AT2-16S-ribosomal-RNA,-partial-sequence	Bif662 competitor probe 1	CCACCGCTACACCGGGAA	rev	complement(662..679)	0
NR_028961.1-Faecalibacterium-prausnitzii-strain-ATCC-27768-16S-ribosomal-RNA,-partial-sequence	Bif662 competitor probe 1	CCACCGCTACACCGGGAA	rev	complement(638..655)	0
NR_178972.1-Faecalibacterium-longum-strain-CM04-06-16S-ribosomal-RNA,-partial-sequence	Bif662 competitor probe 1	CCACCGCTACACCGGGAA	rev	complement(596..613)	0
NR_179388.1-Faecalibacterium-hattorii-strain-APC922/41-1-16S-ribosomal-RNA,-partial-sequence	Bif662 competitor probe 1	CCACCGCTACACCGGGAA	rev	complement(646..663)	0
NR_178311.1-Faecalibacterium-gallinarum-strain-ic1379-16S-ribosomal-RNA,-partial-sequence	Bif662 competitor probe 1	CCACCGCTACACCGGGAA	rev	complement(723..740)	0
NR_178280.1-Faecalibacterium-duncaniae-strain-A2-165-16S-ribosomal-RNA,-partial-sequence	Bif662 competitor probe 1	CCACCGCTACACCGGGAA	rev	complement(642..659)	0
NR_178971.1-Faecalibacterium-butyricigenerans-strain-AF52-21-16S-ribosomal-RNA,-partial-sequence	Bif662 competitor probe 1	CCACCGCTACACCGGGAA	rev	complement(596..613)	0
NR_179114.1-Enteroscipio-rubneri-strain-ResAG-96-16S-ribosomal-RNA,-partial-sequence	Bif662 competitor probe 1	CCACCGCTACACCGGGAA	rev	complement(577..594)	0
NR_148585.1-Egicoccus-halophilus-strain-EGI-80432-16S-ribosomal-RNA,-partial-sequence	Bif662 competitor probe 1	CCACCGCTACACCGGGAA	rev	complement(646..663)	0
NR_147380.1-Eggerthella-timonensis-strain-Marseille-P3135-16S-ribosomal-RNA,-partial-sequence	Bif662 competitor probe 1	CCACCGCTACACCGGGAA	rev	complement(642..659)	0
NR_042840.1-Eggerthella-sinensis-JCM-14551-strain-HKU14-16S-ribosomal-RNA,-partial-sequence	Bif662 competitor probe 1	CCACCGCTACACCGGGAA	rev	complement(622..639)	0
NR_112038.1-Eggerthella-lenta-strain-JCM-9979-16S-ribosomal-RNA,-partial-sequence	Bif662 competitor probe 1	CCACCGCTACACCGGGAA	rev	complement(645..662)	0
NR_184617.1-Xiamenia-xianingshaonis-strain-zg-886-16S-ribosomal-RNA,-partial-sequence	Bif662 competitor probe 1	CCACCGCTACACCGGGAA	rev	complement(644..661)	0
