## Supplementary material for "Single-cell quantification of the microbiota by flow cytometry: MicFLY": Probe Binding sites: Chis150-I_competitor_probe_I_16s_binding_sites.xlsx

### Sheet: Data
Name	Primer name	Primer Sequence	Orientation	Region	Mismatches
NR_104718.1-Bergeyella-zoohelcum-strain-D658-16S-ribosomal-RNA,-partial-sequence	Chis150-1 competitor probe 1	TTATGGGGTATTAATCTTCCTTT	rev	complement(136..158)	0
NR_042345.1-Chryseobacterium-taichungense-strain-CC-TWGS1-8-16S-ribosomal-RNA,-partial-sequence	Chis150-1 competitor probe 1	TTATGGGGTATTAATCTTCCTTT	rev	complement(120..142)	0
NR_109542.1-Chryseobacterium-taihuense-strain-THMBM1-16S-ribosomal-RNA,-partial-sequence	Chis150-1 competitor probe 1	TTATGGGGTATTAATCTTCCTTT	rev	complement(146..168)	0
NR_178577.1-Chryseobacterium-takakiae-strain-AG1-2-16S-ribosomal-RNA,-partial-sequence	Chis150-1 competitor probe 1	TTATGGGGTATTAATCTTCCTTT	rev	complement(146..168)	0
NR_108531.1-Chryseobacterium-tructae-strain-1084-08-16S-ribosomal-RNA,-partial-sequence	Chis150-1 competitor probe 1	TTATGGGGTATTAATCTTCCTTT	rev	complement(93..115)	0
NR_042503.1-Chryseobacterium-ureilyticum-strain-F-Fue-04IIIaaaa-16S-ribosomal-RNA,-partial-sequence	Chis150-1 competitor probe 1	TTATGGGGTATTAATCTTCCTTT	rev	complement(142..164)	0
NR_180725.1-Chryseobacterium-vaccae-strain-CA7-16S-ribosomal-RNA,-partial-sequence	Chis150-1 competitor probe 1	TTATGGGGTATTAATCTTCCTTT	rev	complement(126..148)	0
NR_180784.1-Chryseobacterium-subflavum-strain-LAMRS1-16S-ribosomal-RNA,-partial-sequence	Chis150-1 competitor probe 1	TTATGGGGTATTAATCTTCCTTT	rev	complement(104..126)	0
NR_117832.1-Chryseobacterium-vietnamense-strain-GIMN1.005-16S-ribosomal-RNA,-partial-sequence	Chis150-1 competitor probe 1	TTATGGGGTATTAATCTTCCTTT	rev	complement(102..124)	0
NR_042370.1-Chryseobacterium-vrystaatense-strain-R-23566-16S-ribosomal-RNA,-partial-sequence	Chis150-1 competitor probe 1	TTATGGGGTATTAATCTTCCTTT	rev	complement(126..148)	0
NR_043678.1-Chryseobacterium-wanjuense-strain-R2A10-2-16S-ribosomal-RNA,-partial-sequence	Chis150-1 competitor probe 1	TTATGGGGTATTAATCTTCCTTT	rev	complement(141..163)	0
NR_131771.1-Chryseobacterium-xinjiangense-strain-TSBY-67-16S-ribosomal-RNA,-partial-sequence	Chis150-1 competitor probe 1	TTATGGGGTATTAATCTTCCTTT	rev	complement(147..169)	0
NR_133021.1-Chryseobacterium-yeoncheonense-strain-DCY67-16S-ribosomal-RNA,-partial-sequence	Chis150-1 competitor probe 1	TTATGGGGTATTAATCTTCCTTT	rev	complement(127..149)	0
NR_164868.1-Chryseobacterium-zhengzhouense-strain-M05W1-39A1-16S-ribosomal-RNA,-partial-sequence	Chis150-1 competitor probe 1	TTATGGGGTATTAATCTTCCTTT	rev	complement(126..148)	0
NR_041746.1-Clostridium-algidicarnis-strain-NCFB-2931-16S-ribosomal-RNA,-partial-sequence	Chis150-1 competitor probe 1	TTATGGGGTATTAATCTTCCTTT	rev	complement(146..168)	0
NR_117206.1-Chryseobacterium-viscerum-strain-687B-08-16S-ribosomal-RNA,-partial-sequence	Chis150-1 competitor probe 1	TTATGGGGTATTAATCTTCCTTT	rev	complement(76..98)	0
NR_113952.1-Chryseobacterium-soldanellicola-strain-NBRC-100864-16S-ribosomal-RNA,-partial-sequence	Chis150-1 competitor probe 1	TTATGGGGTATTAATCTTCCTTT	rev	complement(126..148)	0
NR_043253.1-Chryseobacterium-soldanellicola-strain-PSD1-4-16S-ribosomal-RNA,-partial-sequence	Chis150-1 competitor probe 1	TTATGGGGTATTAATCTTCCTTT	rev	complement(119..141)	0
NR_136766.1-Chryseobacterium-solani-strain-THG-EP9-16S-ribosomal-RNA,-partial-sequence	Chis150-1 competitor probe 1	TTATGGGGTATTAATCTTCCTTT	rev	complement(116..138)	0
NR_134710.1-Chryseobacterium-polytrichastri-strain-YG4-6-16S-ribosomal-RNA,-partial-sequence	Chis150-1 competitor probe 1	TTATGGGGTATTAATCTTCCTTT	rev	complement(146..168)	0
NR_180196.1-Chryseobacterium-populi-strain-CF314-16S-ribosomal-RNA,-complete-sequence	Chis150-1 competitor probe 1	TTATGGGGTATTAATCTTCCTTT	rev	complement(153..175)	0
NR_180253.1-Chryseobacterium-populi-strain-CF314-16S-ribosomal-RNA,-partial-sequence	Chis150-1 competitor probe 1	TTATGGGGTATTAATCTTCCTTT	rev	complement(125..147)	0
NR_175543.1-Chryseobacterium-potabilaquae-strain-CECT-9293-16S-ribosomal-RNA,-partial-sequence	Chis150-1 competitor probe 1	TTATGGGGTATTAATCTTCCTTT	rev	complement(150..172)	0
NR_136427.1-Chryseobacterium-profundimaris-strain-DY46-16S-ribosomal-RNA,-partial-sequence	Chis150-1 competitor probe 1	TTATGGGGTATTAATCTTCCTTT	rev	complement(126..148)	0
NR_112113.1-Chryseobacterium-proteolyticum-strain-9670-16S-ribosomal-RNA,-partial-sequence	Chis150-1 competitor probe 1	TTATGGGGTATTAATCTTCCTTT	rev	complement(127..149)	0
NR_156964.1-Chryseobacterium-reticulitermitis-strain-Ra1-16S-ribosomal-RNA,-partial-sequence	Chis150-1 competitor probe 1	TTATGGGGTATTAATCTTCCTTT	rev	complement(146..168)	0
NR_134711.1-Chryseobacterium-rhizoplanae-strain-JM-534-16S-ribosomal-RNA,-partial-sequence	Chis150-1 competitor probe 1	TTATGGGGTATTAATCTTCCTTT	rev	complement(135..157)	0
NR_125812.1-Chryseobacterium-rhizosphaerae-strain-RSB3-1-16S-ribosomal-RNA,-partial-sequence	Chis150-1 competitor probe 1	TTATGGGGTATTAATCTTCCTTT	rev	complement(136..158)	0
NR_159330.1-Chryseobacterium-salipaludis-strain-JC490-16S-ribosomal-RNA,-partial-sequence	Chis150-1 competitor probe 1	TTATGGGGTATTAATCTTCCTTT	rev	complement(145..167)	0
NR_025386.1-Chryseobacterium-scophthalmum-strain-LMG-13028-16S-ribosomal-RNA,-partial-sequence	Chis150-1 competitor probe 1	TTATGGGGTATTAATCTTCCTTT	rev	complement(115..137)	0
NR_179405.1-Chryseobacterium-senegalense-strain-FF12-16S-ribosomal-RNA,-partial-sequence	Chis150-1 competitor probe 1	TTATGGGGTATTAATCTTCCTTT	rev	complement(146..168)	0
NR_135879.1-Chryseobacterium-shandongense-strain-YF-3-16S-ribosomal-RNA,-partial-sequence	Chis150-1 competitor probe 1	TTATGGGGTATTAATCTTCCTTT	rev	complement(146..168)	0
NR_041252.1-Chryseobacterium-shigense-strain-GUM-Kaji-16S-ribosomal-RNA,-partial-sequence	Chis150-1 competitor probe 1	TTATGGGGTATTAATCTTCCTTT	rev	complement(125..147)	0
NR_118006.1-Chryseobacterium-shigense-strain-DSM-17126-16S-ribosomal-RNA,-partial-sequence	Chis150-1 competitor probe 1	TTATGGGGTATTAATCTTCCTTT	rev	complement(113..135)	0
NR_119083.1-Clostridium-algidicarnis-strain-NCFB-2931-16S-ribosomal-RNA,-partial-sequence	Chis150-1 competitor probe 1	TTATGGGGTATTAATCTTCCTTT	rev	complement(147..169)	0
NR_181925.1-Clostridium-hydrogenum-strain-CUEA01-16S-ribosomal-RNA,-partial-sequence	Chis150-1 competitor probe 1	TTATGGGGTATTAATCTTCCTTT	rev	complement(89..111)	0
NR_024995.1-Clostridium-putrefaciens-strain-DSM-1291-16S-ribosomal-RNA,-partial-sequence	Chis150-1 competitor probe 1	TTATGGGGTATTAATCTTCCTTT	rev	complement(146..168)	0
NR_113324.1-Clostridium-putrefaciens-strain-JCM-1431-16S-ribosomal-RNA,-partial-sequence	Chis150-1 competitor probe 1	TTATGGGGTATTAATCTTCCTTT	rev	complement(146..168)	0
NR_145580.1-Epilithonimonas-psychrotolerans-strain-TSBY-57-16S-ribosomal-RNA,-partial-sequence	Chis150-1 competitor probe 1	TTATGGGGTATTAATCTTCCTTT	rev	complement(105..127)	0
NR_041912.1-Epilithonimonas-tenax-strain-EP105-16S-ribosomal-RNA,-partial-sequence	Chis150-1 competitor probe 1	TTATGGGGTATTAATCTTCCTTT	rev	complement(94..116)	0
NR_178534.1-Epilithonimonas-vandammei-strain-F5649-16S-ribosomal-RNA,-partial-sequence	Chis150-1 competitor probe 1	TTATGGGGTATTAATCTTCCTTT	rev	complement(126..148)	0
NR_134025.1-Epilithonimonas-xixisoli-strain-S31-16S-ribosomal-RNA,-partial-sequence	Chis150-1 competitor probe 1	TTATGGGGTATTAATCTTCCTTT	rev	complement(146..168)	0
NR_133728.1-Epilithonimonas-zeae-strain-JM-1085-16S-ribosomal-RNA,-partial-sequence	Chis150-1 competitor probe 1	TTATGGGGTATTAATCTTCCTTT	rev	complement(146..168)	0
NR_180243.1-Flaviaesturariibacter-aridisoli-strain-17J68-15-16S-ribosomal-RNA,-partial-sequence	Chis150-1 competitor probe 1	TTATGGGGTATTAATCTTCCTTT	rev	complement(136..158)	0
NR_180258.1-Flaviaesturariibacter-aridisoli-strain-17J68-15-16S-ribosomal-RNA,-partial-sequence	Chis150-1 competitor probe 1	TTATGGGGTATTAATCTTCCTTT	rev	complement(103..125)	0
NR_173623.1-Frigoriflavimonas-asaccharolytica-strain-16F-16S-ribosomal-RNA,-partial-sequence	Chis150-1 competitor probe 1	TTATGGGGTATTAATCTTCCTTT	rev	complement(84..106)	0
NR_104496.1-Halpernia-humi-strain-ECP37-16S-ribosomal-RNA,-partial-sequence	Chis150-1 competitor probe 1	TTATGGGGTATTAATCTTCCTTT	rev	complement(147..169)	0
NR_044280.1-Halpernia-marina-strain-IMCC3228-16S-ribosomal-RNA,-partial-sequence	Chis150-1 competitor probe 1	TTATGGGGTATTAATCTTCCTTT	rev	complement(146..168)	0
NR_114212.1-Halpernia-marina-strain-NBRC-103143-16S-ribosomal-RNA,-partial-sequence	Chis150-1 competitor probe 1	TTATGGGGTATTAATCTTCCTTT	rev	complement(126..148)	0
NR_115099.1-Kaistella-anthropi-strain-NF-1366-16S-ribosomal-RNA,-partial-sequence	Chis150-1 competitor probe 1	TTATGGGGTATTAATCTTCCTTT	rev	complement(91..113)	0
NR_044167.1-Kaistella-haifensis-strain-H38-16S-ribosomal-RNA,-partial-sequence	Chis150-1 competitor probe 1	TTATGGGGTATTAATCTTCCTTT	rev	complement(135..157)	0
NR_152042.1-Kaistella-montana-strain-WG4-16S-ribosomal-RNA,-partial-sequence	Chis150-1 competitor probe 1	TTATGGGGTATTAATCTTCCTTT	rev	complement(146..168)	0
NR_104497.1-Kaistella-treverensis-strain-IMMIB-L-1519-16S-ribosomal-RNA,-partial-sequence	Chis150-1 competitor probe 1	TTATGGGGTATTAATCTTCCTTT	rev	complement(117..139)	0
NR_042504.1-Epilithonimonas-pallida-strain-26-3St2b-16S-ribosomal-RNA,-partial-sequence	Chis150-1 competitor probe 1	TTATGGGGTATTAATCTTCCTTT	rev	complement(138..160)	0
NR_042410.1-Chryseobacterium-piscium-strain-LMG-23089-16S-ribosomal-RNA,-partial-sequence	Chis150-1 competitor probe 1	TTATGGGGTATTAATCTTCCTTT	rev	complement(126..148)	0
NR_042160.1-Epilithonimonas-mollis-strain-DW3-16S-ribosomal-RNA,-partial-sequence	Chis150-1 competitor probe 1	TTATGGGGTATTAATCTTCCTTT	rev	complement(91..113)	0
NR_044354.1-Epilithonimonas-hungarica-strain-CHB-20p-16S-ribosomal-RNA,-partial-sequence	Chis150-1 competitor probe 1	TTATGGGGTATTAATCTTCCTTT	rev	complement(106..128)	0
NR_119282.1-Clostridium-putrefaciens-strain-DSM-1291-16S-ribosomal-RNA,-partial-sequence	Chis150-1 competitor probe 1	TTATGGGGTATTAATCTTCCTTT	rev	complement(133..155)	0
NR_026336.1-Clostridium-vincentii-strain-DSM-10228-16S-ribosomal-RNA,-partial-sequence	Chis150-1 competitor probe 1	TTATGGGGTATTAATCTTCCTTT	rev	complement(126..148)	0
NR_157727.1-Daejeonia-ginsenosidivorans-strain-NP5-16S-ribosomal-RNA,-partial-sequence	Chis150-1 competitor probe 1	TTATGGGGTATTAATCTTCCTTT	rev	complement(122..144)	0
NR_116021.1-Elizabethkingia-anophelis-strain-R26-16S-ribosomal-RNA,-partial-sequence	Chis150-1 competitor probe 1	TTATGGGGTATTAATCTTCCTTT	rev	complement(146..168)	0
NR_136481.1-Elizabethkingia-anophelis-strain-JM-87-16S-ribosomal-RNA,-partial-sequence	Chis150-1 competitor probe 1	TTATGGGGTATTAATCTTCCTTT	rev	complement(137..159)	0
NR_042267.1-Elizabethkingia-meningoseptica-strain-ATCC-13253-16S-ribosomal-RNA,-partial-sequence	Chis150-1 competitor probe 1	TTATGGGGTATTAATCTTCCTTT	rev	complement(132..154)	0
NR_113592.1-Elizabethkingia-meningoseptica-strain-NBRC-12535-16S-ribosomal-RNA,-partial-sequence	Chis150-1 competitor probe 1	TTATGGGGTATTAATCTTCCTTT	rev	complement(126..148)	0
NR_115201.1-Elizabethkingia-meningoseptica-strain-ATCC-13253-16S-ribosomal-RNA,-partial-sequence	Chis150-1 competitor probe 1	TTATGGGGTATTAATCTTCCTTT	rev	complement(132..154)	0
NR_115236.1-Elizabethkingia-meningoseptica-strain-LMG-12279-16S-ribosomal-RNA,-partial-sequence	Chis150-1 competitor probe 1	TTATGGGGTATTAATCTTCCTTT	rev	complement(146..168)	0
NR_136482.1-Epilithonimonas-arachidiradicis-strain-91A-612-16S-ribosomal-RNA,-partial-sequence	Chis150-1 competitor probe 1	TTATGGGGTATTAATCTTCCTTT	rev	complement(146..168)	0
NR_044166.1-Epilithonimonas-bovis-DSM-19482-strain-H9-16S-ribosomal-RNA,-partial-sequence	Chis150-1 competitor probe 1	TTATGGGGTATTAATCTTCCTTT	rev	complement(148..170)	0
NR_043727.1-Epilithonimonas-caeni-strain-N4-16S-ribosomal-RNA,-partial-sequence	Chis150-1 competitor probe 1	TTATGGGGTATTAATCTTCCTTT	rev	complement(146..168)	0
NR_149177.1-Epilithonimonas-ginsengisoli-strain-DCY-78-16S-ribosomal-RNA,-partial-sequence	Chis150-1 competitor probe 1	TTATGGGGTATTAATCTTCCTTT	rev	complement(133..155)	0
NR_042464.1-Epilithonimonas-hispanica-strain-VP48-16S-ribosomal-RNA,-partial-sequence	Chis150-1 competitor probe 1	TTATGGGGTATTAATCTTCCTTT	rev	complement(146..168)	0
NR_042517.2-Epilithonimonas-hominis-strain-NF802-16S-ribosomal-RNA,-partial-sequence	Chis150-1 competitor probe 1	TTATGGGGTATTAATCTTCCTTT	rev	complement(143..165)	0
NR_115989.1-Epilithonimonas-lactis-strain-H1-16S-ribosomal-RNA,-partial-sequence	Chis150-1 competitor probe 1	TTATGGGGTATTAATCTTCCTTT	rev	complement(152..174)	0
NR_189214.1-Marnyiella-aurantia-strain-CX-624-16S-ribosomal-RNA,-partial-sequence	Chis150-1 competitor probe 1	TTATGGGGTATTAATCTTCCTTT	rev	complement(146..168)	0
NR_116480.1-Chryseobacterium-piscicola-strain-VQ-6316s-16S-ribosomal-RNA,-partial-sequence	Chis150-1 competitor probe 1	TTATGGGGTATTAATCTTCCTTT	rev	complement(113..135)	0
NR_169403.1-Chryseobacterium-phocaeense-strain-6021061333-16S-ribosomal-RNA,-partial-sequence	Chis150-1 competitor probe 1	TTATGGGGTATTAATCTTCCTTT	rev	complement(146..168)	0
NR_170452.1-Chryseobacterium-candidae-strain-JC507-16S-ribosomal-RNA,-partial-sequence	Chis150-1 competitor probe 1	TTATGGGGTATTAATCTTCCTTT	rev	complement(118..140)	0
NR_118332.1-Chryseobacterium-carnipullorum-strain-9_R23581-16S-ribosomal-RNA,-partial-sequence	Chis150-1 competitor probe 1	TTATGGGGTATTAATCTTCCTTT	rev	complement(132..154)	0
NR_178814.1-Chryseobacterium-chengduensis-strain-25-1-16S-ribosomal-RNA,-partial-sequence	Chis150-1 competitor probe 1	TTATGGGGTATTAATCTTCCTTT	rev	complement(110..132)	0
NR_180687.1-Chryseobacterium-cheonjiense-strain-RJ-7-14-16S-ribosomal-RNA,-partial-sequence	Chis150-1 competitor probe 1	TTATGGGGTATTAATCTTCCTTT	rev	complement(134..156)	0
NR_180931.1-Chryseobacterium-cheonjiense-strain-RJ-7-14-16S-ribosomal-RNA,-partial-sequence	Chis150-1 competitor probe 1	TTATGGGGTATTAATCTTCCTTT	rev	complement(138..160)	0
NR_169426.1-Chryseobacterium-chungangensis-strain-MAH-7-16S-ribosomal-RNA,-partial-sequence	Chis150-1 competitor probe 1	TTATGGGGTATTAATCTTCCTTT	rev	complement(118..140)	0
NR_133724.1-Chryseobacterium-camelliae-strain-THG-C4-1-16S-ribosomal-RNA,-partial-sequence	Chis150-1 competitor probe 1	TTATGGGGTATTAATCTTCCTTT	rev	complement(112..134)	0
NR_133725.1-Chryseobacterium-contaminans-strain-C-26-16S-ribosomal-RNA,-partial-sequence	Chis150-1 competitor probe 1	TTATGGGGTATTAATCTTCCTTT	rev	complement(107..129)	0
NR_117008.1-Chryseobacterium-culicis-strain-R4-1A-16S-ribosomal-RNA,-partial-sequence	Chis150-1 competitor probe 1	TTATGGGGTATTAATCTTCCTTT	rev	complement(146..168)	0
NR_028980.1-Chryseobacterium-daecheongense-strain-CPW406-16S-ribosomal-RNA,-partial-sequence	Chis150-1 competitor probe 1	TTATGGGGTATTAATCTTCCTTT	rev	complement(145..167)	0
NR_114019.1-Chryseobacterium-daecheongense-strain-NBRC-102008-16S-ribosomal-RNA,-partial-sequence	Chis150-1 competitor probe 1	TTATGGGGTATTAATCTTCCTTT	rev	complement(126..148)	0
NR_044069.1-Chryseobacterium-daeguense-strain-K105-16S-ribosomal-RNA,-partial-sequence	Chis150-1 competitor probe 1	TTATGGGGTATTAATCTTCCTTT	rev	complement(126..148)	0
NR_028942.1-Chryseobacterium-defluvii-strain-B2-16S-ribosomal-RNA,-partial-sequence	Chis150-1 competitor probe 1	TTATGGGGTATTAATCTTCCTTT	rev	complement(126..148)	0
NR_181337.1-Chryseobacterium-endalhagicum-strain-L7-16S-ribosomal-RNA,-partial-sequence	Chis150-1 competitor probe 1	TTATGGGGTATTAATCTTCCTTT	rev	complement(147..169)	0
NR_156145.1-Chryseobacterium-cucumeris-strain-GSE06-16S-ribosomal-RNA,-partial-sequence	Chis150-1 competitor probe 1	TTATGGGGTATTAATCTTCCTTT	rev	complement(136..158)	0
NR_170451.1-Chryseobacterium-binzhouense-strain-lm2-16S-ribosomal-RNA,-partial-sequence	Chis150-1 competitor probe 1	TTATGGGGTATTAATCTTCCTTT	rev	complement(116..138)	0
NR_126254.1-Chryseobacterium-bernardetii-strain-G229-16S-ribosomal-RNA,-partial-sequence	Chis150-1 competitor probe 1	TTATGGGGTATTAATCTTCCTTT	rev	complement(126..148)	0
NR_115493.1-Chryseobacterium-balustinum-strain-IFO-15053-16S-ribosomal-RNA,-partial-sequence	Chis150-1 competitor probe 1	TTATGGGGTATTAATCTTCCTTT	rev	complement(51..73)	0
NR_133722.1-Chryseobacterium-aahli-strain-T68-16S-ribosomal-RNA,-partial-sequence	Chis150-1 competitor probe 1	TTATGGGGTATTAATCTTCCTTT	rev	complement(102..124)	0
NR_125529.1-Chryseobacterium-angstadtii-strain-KM-16S-ribosomal-RNA,-partial-sequence	Chis150-1 competitor probe 1	TTATGGGGTATTAATCTTCCTTT	rev	complement(121..143)	0
NR_180690.1-Chryseobacterium-antibioticum-strain-RP-3-3-16S-ribosomal-RNA,-partial-sequence	Chis150-1 competitor probe 1	TTATGGGGTATTAATCTTCCTTT	rev	complement(128..150)	0
NR_180942.1-Chryseobacterium-antibioticum-strain-RP-3-3-16S-ribosomal-RNA,-partial-sequence	Chis150-1 competitor probe 1	TTATGGGGTATTAATCTTCCTTT	rev	complement(128..150)	0
NR_175544.1-Chryseobacterium-aquaeductus-strain-CECT-9390-16S-ribosomal-RNA,-partial-sequence	Chis150-1 competitor probe 1	TTATGGGGTATTAATCTTCCTTT	rev	complement(150..172)	0
NR_042642.1-Chryseobacterium-aquaticum-strain-10-46-16S-ribosomal-RNA,-partial-sequence	Chis150-1 competitor probe 1	TTATGGGGTATTAATCTTCCTTT	rev	complement(120..142)	0
NR_116857.1-Chryseobacterium-aquaticum-subsp.-greenlandense-strain-UMB34-16S-ribosomal-RNA,-partial-sequence	Chis150-1 competitor probe 1	TTATGGGGTATTAATCTTCCTTT	rev	complement(99..121)	0
NR_044334.1-Chryseobacterium-aquifrigidense-strain-CW9-16S-ribosomal-RNA,-partial-sequence	Chis150-1 competitor probe 1	TTATGGGGTATTAATCTTCCTTT	rev	complement(123..145)	0
NR_133723.1-Chryseobacterium-arachidis-strain-91A-593-16S-ribosomal-RNA,-partial-sequence	Chis150-1 competitor probe 1	TTATGGGGTATTAATCTTCCTTT	rev	complement(146..168)	0
NR_116977.1-Chryseobacterium-arthrosphaerae-strain-CC-VM-7-16S-ribosomal-RNA,-partial-sequence	Chis150-1 competitor probe 1	TTATGGGGTATTAATCTTCCTTT	rev	complement(126..148)	0
NR_134001.1-Chryseobacterium-artocarpi-strain-UTM-3-16S-ribosomal-RNA,-partial-sequence	Chis150-1 competitor probe 1	TTATGGGGTATTAATCTTCCTTT	rev	complement(96..118)	0
NR_179995.1-Chryseobacterium-aurantiacum-strain-F30-16S-ribosomal-RNA,-partial-sequence	Chis150-1 competitor probe 1	TTATGGGGTATTAATCTTCCTTT	rev	complement(146..168)	0
NR_170500.1-Chryseobacterium-aureum-strain-personal::is-17S1E7-16S-ribosomal-RNA,-complete-sequence	Chis150-1 competitor probe 1	TTATGGGGTATTAATCTTCCTTT	rev	complement(153..175)	0
NR_042925.1-Chryseobacterium-balustinum-16S-ribosomal-RNA,-partial-sequence	Chis150-1 competitor probe 1	TTATGGGGTATTAATCTTCCTTT	rev	complement(2..24)	0
NR_113721.1-Chryseobacterium-balustinum-strain-NBRC-15053-16S-ribosomal-RNA,-partial-sequence	Chis150-1 competitor probe 1	TTATGGGGTATTAATCTTCCTTT	rev	complement(126..148)	0
NR_175545.1-Chryseobacterium-fistulae-strain-CECT-9393-16S-ribosomal-RNA,-partial-sequence	Chis150-1 competitor probe 1	TTATGGGGTATTAATCTTCCTTT	rev	complement(150..172)	0
NR_115957.1-Chryseobacterium-flavum-strain-CW-E-2-16S-ribosomal-RNA,-partial-sequence	Chis150-1 competitor probe 1	TTATGGGGTATTAATCTTCCTTT	rev	complement(122..144)	0
NR_036872.1-Chryseobacterium-formosense-strain-CC-H3-2-16S-ribosomal-RNA,-partial-sequence	Chis150-1 competitor probe 1	TTATGGGGTATTAATCTTCCTTT	rev	complement(130..152)	0
NR_114927.1-Chryseobacterium-formosense-strain-CC-H3-2-16S-ribosomal-RNA,-partial-sequence	Chis150-1 competitor probe 1	TTATGGGGTATTAATCTTCCTTT	rev	complement(119..141)	0
NR_114180.1-Chryseobacterium-koreense-strain-NBRC-103027-16S-ribosomal-RNA,-partial-sequence	Chis150-1 competitor probe 1	TTATGGGGTATTAATCTTCCTTT	rev	complement(126..148)	0
NR_108175.1-Chryseobacterium-kwangjuense-strain-KJ1R5-16S-ribosomal-RNA,-partial-sequence	Chis150-1 competitor probe 1	TTATGGGGTATTAATCTTCCTTT	rev	complement(127..149)	0
NR_126256.1-Chryseobacterium-lactis-strain-KC1864-16S-ribosomal-RNA,-partial-sequence	Chis150-1 competitor probe 1	TTATGGGGTATTAATCTTCCTTT	rev	complement(126..148)	0
NR_179355.1-Chryseobacterium-lecithinasegens-strain-PAGU-2197-16S-ribosomal-RNA,-partial-sequence	Chis150-1 competitor probe 1	TTATGGGGTATTAATCTTCCTTT	rev	complement(150..172)	0
NR_136834.1-Chryseobacterium-limigenitum-strain-SUR2-16S-ribosomal-RNA,-partial-sequence	Chis150-1 competitor probe 1	TTATGGGGTATTAATCTTCCTTT	rev	complement(102..124)	0
NR_042596.1-Chryseobacterium-luteum-strain-P-456/04-16S-ribosomal-RNA,-partial-sequence	Chis150-1 competitor probe 1	TTATGGGGTATTAATCTTCCTTT	rev	complement(126..148)	0
NR_180547.1-Chryseobacterium-mulctrae-strain-CA10-16S-ribosomal-RNA,-partial-sequence	Chis150-1 competitor probe 1	TTATGGGGTATTAATCTTCCTTT	rev	complement(126..148)	0
NR_126257.1-Chryseobacterium-nakagawai-strain-G41-16S-ribosomal-RNA,-partial-sequence	Chis150-1 competitor probe 1	TTATGGGGTATTAATCTTCCTTT	rev	complement(126..148)	0
NR_156146.1-Chryseobacterium-nepalense-strain-C-5-3-16S-ribosomal-RNA,-partial-sequence	Chis150-1 competitor probe 1	TTATGGGGTATTAATCTTCCTTT	rev	complement(143..165)	0
NR_134002.1-Chryseobacterium-oleae-strain-CT348-16S-ribosomal-RNA,-partial-sequence	Chis150-1 competitor probe 1	TTATGGGGTATTAATCTTCCTTT	rev	complement(146..168)	0
NR_108481.1-Chryseobacterium-oncorhynchi-strain-701B-08-16S-ribosomal-RNA,-partial-sequence	Chis150-1 competitor probe 1	TTATGGGGTATTAATCTTCCTTT	rev	complement(93..115)	0
NR_178835.1-Chryseobacterium-panacis-strain-DCY107-16S-ribosomal-RNA,-partial-sequence	Chis150-1 competitor probe 1	TTATGGGGTATTAATCTTCCTTT	rev	complement(135..157)	0
NR_181697.1-Chryseobacterium-paridis-strain-YIM-B02567-16S-ribosomal-RNA,-partial-sequence	Chis150-1 competitor probe 1	TTATGGGGTATTAATCTTCCTTT	rev	complement(145..167)	0
NR_180001.1-Chryseobacterium-pennae-strain-1_F178-16S-ribosomal-RNA,-partial-sequence	Chis150-1 competitor probe 1	TTATGGGGTATTAATCTTCCTTT	rev	complement(144..166)	0
NR_174254.1-Chryseobacterium-pennipullorum-strain-7_F195-16S-ribosomal-RNA,-partial-sequence	Chis150-1 competitor probe 1	TTATGGGGTATTAATCTTCCTTT	rev	complement(143..165)	0
NR_028815.1-Chryseobacterium-koreense-strain-Chj707-16S-ribosomal-RNA,-partial-sequence	Chis150-1 competitor probe 1	TTATGGGGTATTAATCTTCCTTT	rev	complement(143..165)	0
NR_171432.1-Chryseobacterium-phosphatilyticum-strain-ISE14-16S-ribosomal-RNA,-partial-sequence	Chis150-1 competitor probe 1	TTATGGGGTATTAATCTTCCTTT	rev	complement(107..129)	0
NR_025387.1-Chryseobacterium-joostei-strain-LMG-18212-16S-ribosomal-RNA,-partial-sequence	Chis150-1 competitor probe 1	TTATGGGGTATTAATCTTCCTTT	rev	complement(126..148)	0
NR_042926.1-Chryseobacterium-indoltheticum-strain-LMG-4025-16S-ribosomal-RNA,-partial-sequence	Chis150-1 competitor probe 1	TTATGGGGTATTAATCTTCCTTT	rev	complement(142..164)	0
NR_169442.1-Chryseobacterium-formosus-strain-THG-DN3.6-16S-ribosomal-RNA,-partial-sequence	Chis150-1 competitor probe 1	TTATGGGGTATTAATCTTCCTTT	rev	complement(117..139)	0
NR_133726.1-Chryseobacterium-gallinarum-strain-100-16S-ribosomal-RNA,-partial-sequence	Chis150-1 competitor probe 1	TTATGGGGTATTAATCTTCCTTT	rev	complement(135..157)	0
NR_133727.1-Chryseobacterium-geocarposphaerae-strain-91A-561-16S-ribosomal-RNA,-partial-sequence	Chis150-1 competitor probe 1	TTATGGGGTATTAATCTTCCTTT	rev	complement(146..168)	0
NR_118324.1-Chryseobacterium-ginsengisoli-strain-DCY-63-16S-ribosomal-RNA,-partial-sequence	Chis150-1 competitor probe 1	TTATGGGGTATTAATCTTCCTTT	rev	complement(115..137)	0
NR_108691.1-Chryseobacterium-ginsenosidimutans-strain-THG-15-16S-ribosomal-RNA,-partial-sequence	Chis150-1 competitor probe 1	TTATGGGGTATTAATCTTCCTTT	rev	complement(98..120)	0
NR_159892.1-Chryseobacterium-glaciei-strain-IHBB-10212-16S-ribosomal-RNA,-partial-sequence	Chis150-1 competitor probe 1	TTATGGGGTATTAATCTTCCTTT	rev	complement(146..168)	0
NR_113722.1-Chryseobacterium-gleum-strain-NBRC-15054-16S-ribosomal-RNA,-partial-sequence	Chis150-1 competitor probe 1	TTATGGGGTATTAATCTTCCTTT	rev	complement(126..148)	0
NR_115237.1-Chryseobacterium-gleum-strain-LMG-8334-16S-ribosomal-RNA,-partial-sequence	Chis150-1 competitor probe 1	TTATGGGGTATTAATCTTCCTTT	rev	complement(78..100)	0
NR_042506.1-Chryseobacterium-gleum-ATCC-35910-strain-CCUG-14555-16S-ribosomal-RNA,-partial-sequence	Chis150-1 competitor probe 1	TTATGGGGTATTAATCTTCCTTT	rev	complement(114..136)	0
NR_042647.1-Chryseobacterium-gregarium-strain-P-461/12-16S-ribosomal-RNA,-partial-sequence	Chis150-1 competitor probe 1	TTATGGGGTATTAATCTTCCTTT	rev	complement(126..148)	0
NR_135722.1-Chryseobacterium-gwangjuense-strain-THG-A18-16S-ribosomal-RNA,-partial-sequence	Chis150-1 competitor probe 1	TTATGGGGTATTAATCTTCCTTT	rev	complement(130..152)	0
NR_115852.1-Chryseobacterium-hagamense-strain-RHA2-9-16S-ribosomal-RNA,-partial-sequence	Chis150-1 competitor probe 1	TTATGGGGTATTAATCTTCCTTT	rev	complement(136..158)	0
NR_116277.1-Chryseobacterium-hispalense-DSM-25574-strain-AG13-16S-ribosomal-RNA,-partial-sequence	Chis150-1 competitor probe 1	TTATGGGGTATTAATCTTCCTTT	rev	complement(146..168)	0
NR_042507.1-Chryseobacterium-indologenes-NBRC-14944-strain-LMG-8337-16S-ribosomal-RNA,-partial-sequence	Chis150-1 competitor probe 1	TTATGGGGTATTAATCTTCCTTT	rev	complement(99..121)	0
NR_112975.1-Chryseobacterium-indologenes-NBRC-14944-16S-ribosomal-RNA,-partial-sequence	Chis150-1 competitor probe 1	TTATGGGGTATTAATCTTCCTTT	rev	complement(126..148)	0
NR_044300.1-Chryseobacterium-jejuense-strain-JS17-8-16S-ribosomal-RNA,-partial-sequence	Chis150-1 competitor probe 1	TTATGGGGTATTAATCTTCCTTT	rev	complement(100..122)	0
NR_025043.1-Riemerella-columbina-DSM-16469-strain-LMG-11607-16S-ribosomal-RNA,-partial-sequence	Chis150-1 competitor probe 1	TTATGGGGTATTAATCTTCCTTT	rev	complement(136..158)	0
