## Supplementary material for "Single-cell quantification of the microbiota by flow cytometry: MicFLY": Probe Binding sites: Chis150-I_competitor_probe_II_16s_binding_sites.xlsx

### Sheet: Data
Name	Primer name	Primer Sequence	Orientation	Region	Mismatches
NR_156142.1-Chryseobacterium-endophyticum-strain-CC-YTH209-16S-ribosomal-RNA,-partial-sequence	Chis150-1 competitor probe 2	TTATGAGGTATTAATCTTCCTTT	rev	complement(133..155)	0
NR_179655.1-Clostridium-cagae-strain-Marseille-P4344-16S-ribosomal-RNA,-partial-sequence	Chis150-1 competitor probe 2	TTATGAGGTATTAATCTTCCTTT	rev	complement(151..173)	0
NR_156155.1-Clostridium-guangxiense-strain-ZGM211-16S-ribosomal-RNA,-partial-sequence	Chis150-1 competitor probe 2	TTATGAGGTATTAATCTTCCTTT	rev	complement(147..169)	0
NR_181809.1-Clostridium-weizhouense-strain-YB-6-16S-ribosomal-RNA,-complete-sequence	Chis150-1 competitor probe 2	TTATGAGGTATTAATCTTCCTTT	rev	complement(153..175)	0
NR_180831.1-Inconstantimicrobium-porci-strain-WCA-383-APC-5B-16S-ribosomal-RNA,-partial-sequence	Chis150-1 competitor probe 2	TTATGAGGTATTAATCTTCCTTT	rev	complement(147..169)	0
NR_074429.1-Riemerella-anatipestifer-strain-DSM-15868-16S-ribosomal-RNA,-partial-sequence	Chis150-1 competitor probe 2	TTATGAGGTATTAATCTTCCTTT	rev	complement(146..168)	0
NR_026025.1-Riemerella-anatipestifer-ATCC-11845-=-DSM-15868-16S-ribosomal-RNA,-partial-sequence	Chis150-1 competitor probe 2	TTATGAGGTATTAATCTTCCTTT	rev	complement(146..168)	0
