## Supplementary material for "Single-cell quantification of the microbiota by flow cytometry: MicFLY": Probe Binding sites: Chis150-II_competitor_probe_I_16s_binding_sites.xlsx

### Sheet: Data
Name	Primer name	Primer Sequence	Orientation	Region	Mismatches
NR_126254.1-Chryseobacterium-bernardetii-strain-G229-16S-ribosomal-RNA,-partial-sequence	Chis150-2 competitor probe 1	TTATGGGGTATTAATCTCCCTTT	rev	complement(126..148)	0
NR_181349.1-Chryseobacterium-capnotolerans-16S-ribosomal-RNA,-partial-sequence	Chis150-2 competitor probe 1	TTATGGGGTATTAATCTCCCTTT	rev	complement(129..151)	0
NR_145657.1-Chryseobacterium-echinoideorum-strain-CC-CZW010-16S-ribosomal-RNA,-partial-sequence	Chis150-2 competitor probe 1	TTATGGGGTATTAATCTCCCTTT	rev	complement(146..168)	0
NR_042505.1-Chryseobacterium-gambrini-strain-5-1St1a-16S-ribosomal-RNA,-partial-sequence	Chis150-2 competitor probe 1	TTATGGGGTATTAATCTCCCTTT	rev	complement(82..104)	0
NR_178234.1-Chryseobacterium-panacisoli-strain-Gsoil-183-16S-ribosomal-RNA,-partial-sequence	Chis150-2 competitor probe 1	TTATGGGGTATTAATCTCCCTTT	rev	complement(148..170)	0
NR_109537.1-Chryseobacterium-rigui-strain-CJ16-16S-ribosomal-RNA,-partial-sequence	Chis150-2 competitor probe 1	TTATGGGGTATTAATCTCCCTTT	rev	complement(126..148)	0
NR_145660.1-Chryseobacterium-sediminis-strain-IMT-174-16S-ribosomal-RNA,-partial-sequence	Chis150-2 competitor probe 1	TTATGGGGTATTAATCTCCCTTT	rev	complement(105..127)	0
NR_164881.1-Chryseobacterium-timonianum-strain-G972-16S-ribosomal-RNA,-partial-sequence	Chis150-2 competitor probe 1	TTATGGGGTATTAATCTCCCTTT	rev	complement(146..168)	0
