## Supplementary material for "Single-cell quantification of the microbiota by flow cytometry: MicFLY": Probe Binding sites: Clep866-I_16s_binding_sites.xlsx

### Sheet: Data
Name	Primer name	Primer Sequence	Orientation	Region	Mismatches
NR_179996.1-Hydrogeniiclostridium-mannosilyticum-strain-ASD2818-16S-ribosomal-RNA,-partial-sequence	Clep866-I	GGTGGATTACTTATTGTG	rev	complement(863..880)	0
NR_179661.1-Pseudoruminococcus-massiliensis-strain-Marseille-P3876-16S-ribosomal-RNA,-partial-sequence	Clep866-I	GGTGGATTACTTATTGTG	rev	complement(845..862)	0
NR_179527.1-Provencibacterium-massiliense-strain-Marseille-P2780-16S-ribosomal-RNA,-partial-sequence	Clep866-I	GGTGGATTACTTATTGTG	rev	complement(838..855)	0
NR_158111.1-Paludihabitans-psychrotolerans-strain-NC1253-16S-ribosomal-RNA,-partial-sequence	Clep866-I	GGTGGATTACTTATTGTG	rev	complement(848..865)	0
NR_144736.1-Neglectibacter-timonensis-strain-SN17-16S-ribosomal-RNA,-partial-sequence	Clep866-I	GGTGGATTACTTATTGTG	rev	complement(860..877)	0
NR_147378.1-Negativibacillus-massiliensis-strain-Marseille-P3213-16S-ribosomal-RNA,-partial-sequence	Clep866-I	GGTGGATTACTTATTGTG	rev	complement(840..857)	0
NR_144748.1-Merdimmobilis-hominis-strain-Marseille-P2769-16S-ribosomal-RNA,-partial-sequence	Clep866-I	GGTGGATTACTTATTGTG	rev	complement(834..851)	0
NR_179581.1-Pygmaiobacter-massiliensis-strain-Marseille-P3336-16S-ribosomal-RNA,-partial-sequence	Clep866-I	GGTGGATTACTTATTGTG	rev	complement(830..847)	0
NR_179547.1-Massilioclostridium-coli-strain-Marseille-P2976-16S-ribosomal-RNA,-partial-sequence	Clep866-I	GGTGGATTACTTATTGTG	rev	complement(845..862)	0
NR_179539.1-Massiliimalia-massiliensis-strain-Marseille-P2963-16S-ribosomal-RNA,-partial-sequence	Clep866-I	GGTGGATTACTTATTGTG	rev	complement(851..868)	0
NR_179603.1-Marasmitruncus-massiliensis-strain-Marseille-P3646-16S-ribosomal-RNA,-partial-sequence	Clep866-I	GGTGGATTACTTATTGTG	rev	complement(816..833)	0
NR_146698.1-Mageeibacillus-indolicus-strain-0009-5-16S-ribosomal-RNA,-partial-sequence	Clep866-I	GGTGGATTACTTATTGTG	rev	complement(827..844)	0
NR_152059.1-Harryflintia-acetispora-strain-V20-281a-16S-ribosomal-RNA,-partial-sequence	Clep866-I	GGTGGATTACTTATTGTG	rev	complement(774..791)	0
NR_179425.1-Gorbachella-massiliensis-strain-GD7-16S-ribosomal-RNA,-partial-sequence	Clep866-I	GGTGGATTACTTATTGTG	rev	complement(851..868)	0
NR_180622.1-Gemmiger-gallinarum-strain-Cla-CZ-245-16S-ribosomal-RNA,-partial-sequence	Clep866-I	GGTGGATTACTTATTGTG	rev	complement(835..852)	0
NR_179626.1-Massiliimalia-timonensis-strain-Marseille-P3753-16S-ribosomal-RNA,-partial-sequence	Clep866-I	GGTGGATTACTTATTGTG	rev	complement(850..867)	0
NR_104846.1-Gemmiger-formicilis-strain-X2-56-16S-ribosomal-RNA,-partial-sequence	Clep866-I	GGTGGATTACTTATTGTG	rev	complement(788..805)	0
NR_173642.1-Ruminococcoides-bili-strain-IPLA60002-16S-ribosomal-RNA,-partial-sequence	Clep866-I	GGTGGATTACTTATTGTG	rev	complement(852..869)	0
NR_025929.1-Ruminococcus-albus-7-=-DSM-20455-16S-ribosomal-RNA,-partial-sequence	Clep866-I	GGTGGATTACTTATTGTG	rev	complement(828..845)	0
NR_189249.1-Thermocaproicibacter-melissae-strain-MDTJ8-16S-ribosomal-RNA,-partial-sequence	Clep866-I	GGTGGATTACTTATTGTG	rev	complement(844..861)	0
NR_169458.1-Tepidibaculum-saccharolyticum-strain-STR9-16S-ribosomal-RNA,-partial-sequence	Clep866-I	GGTGGATTACTTATTGTG	rev	complement(845..862)	0
NR_028997.1-Subdoligranulum-variabile-strain-BI-114-16S-ribosomal-RNA,-partial-sequence	Clep866-I	GGTGGATTACTTATTGTG	rev	complement(804..821)	0
NR_173688.1-Solibaculum-mannosilyticum-strain-12CBH8-16S-ribosomal-RNA,-partial-sequence	Clep866-I	GGTGGATTACTTATTGTG	rev	complement(821..838)	0
NR_179632.1-Scatolibacter-rhodanostii-strain-Marseille-P3890-16S-ribosomal-RNA,-partial-sequence	Clep866-I	GGTGGATTACTTATTGTG	rev	complement(837..854)	0
NR_151900.1-Ruthenibacterium-lactatiformans-strain-585-1-16S-ribosomal-RNA,-partial-sequence	Clep866-I	GGTGGATTACTTATTGTG	rev	complement(851..868)	0
NR_113032.1-Ruminococcus-albus-strain-JCM-14654-16S-ribosomal-RNA,-partial-sequence	Clep866-I	GGTGGATTACTTATTGTG	rev	complement(833..850)	0
NR_025931.1-Ruminococcus-flavefaciens-strain-C94-16S-ribosomal-RNA,-partial-sequence	Clep866-I	GGTGGATTACTTATTGTG	rev	complement(808..825)	0
NR_102884.1-Ruminococcus-champanellensis-18P13-=-JCM-17042-16S-ribosomal-RNA,-partial-sequence	Clep866-I	GGTGGATTACTTATTGTG	rev	complement(831..848)	0
NR_029160.1-Ruminococcus-callidus-strain-ATCC-27760-16S-ribosomal-RNA,-partial-sequence	Clep866-I	GGTGGATTACTTATTGTG	rev	complement(793..810)	0
NR_025930.1-Ruminococcus-bromii-strain-ATCC-27255-16S-ribosomal-RNA,-partial-sequence	Clep866-I	GGTGGATTACTTATTGTG	rev	complement(798..815)	0
NR_180520.1-Ruminococcus-bovis-strain-JE7A12-16S-ribosomal-RNA,-complete-sequence	Clep866-I	GGTGGATTACTTATTGTG	rev	complement(855..872)	0
NR_115230.1-Ruminococcus-albus-7-=-DSM-20455-16S-ribosomal-RNA,-partial-sequence	Clep866-I	GGTGGATTACTTATTGTG	rev	complement(833..850)	0
NR_074399.1-Ruminococcus-albus-7-=-DSM-20455-16S-ribosomal-RNA,-partial-sequence	Clep866-I	GGTGGATTACTTATTGTG	rev	complement(833..850)	0
NR_114889.1-Ruminococcus-champanellensis-18P13-=-JCM-17042-16S-ribosomal-RNA,-partial-sequence	Clep866-I	GGTGGATTACTTATTGTG	rev	complement(776..793)	0
NR_181390.1-Fumia-xinanensis-strain-NSJ-33-16S-ribosomal-RNA,-partial-sequence	Clep866-I	GGTGGATTACTTATTGTG	rev	complement(804..821)	0
NR_181382.1-Yeguia-hominis-strain-NSJ-40-16S-ribosomal-RNA,-partial-sequence	Clep866-I	GGTGGATTACTTATTGTG	rev	complement(822..839)	0
NR_181384.1-Feifania-hominis-strain-BX7-16S-ribosomal-RNA,-partial-sequence	Clep866-I	GGTGGATTACTTATTGTG	rev	complement(751..768)	0
NR_156911.1-Fournierella-massiliensis-strain-AT2-16S-ribosomal-RNA,-partial-sequence	Clep866-I	GGTGGATTACTTATTGTG	rev	complement(851..868)	0
NR_181245.1-Caproicibacterium-lactatifermentans-strain-LBM19010-16S-ribosomal-RNA,-partial-sequence	Clep866-I	GGTGGATTACTTATTGTG	rev	complement(784..801)	0
NR_173668.1-Caproicibacterium-amylolyticum-strain-LBM18003-16S-ribosomal-RNA,-partial-sequence	Clep866-I	GGTGGATTACTTATTGTG	rev	complement(794..811)	0
NR_174324.1-Caproicibacter-fermentans-strain-EA1-16S-ribosomal-RNA,-complete-sequence	Clep866-I	GGTGGATTACTTATTGTG	rev	complement(846..863)	0
NR_179430.1-Bittarella-massiliensis-(ex-Durand-et-al.-2017)-strain-GD6-16S-ribosomal-RNA,-partial-sequence	Clep866-I	GGTGGATTACTTATTGTG	rev	complement(850..867)	0
NR_179559.1-Angelakisella-massiliensis-strain-Marseille-P3217-16S-ribosomal-RNA,-partial-sequence	Clep866-I	GGTGGATTACTTATTGTG	rev	complement(834..851)	0
NR_147398.1-Anaerotruncus-rubiinfantis-strain-MT15-16S-ribosomal-RNA,-partial-sequence	Clep866-I	GGTGGATTACTTATTGTG	rev	complement(850..867)	0
NR_179417.1-Anaerotruncus-massiliensis-(ex-Togo-et-al.-2019)-strain-AT3-16S-ribosomal-RNA,-partial-sequence	Clep866-I	GGTGGATTACTTATTGTG	rev	complement(844..861)	0
NR_144697.1-Clostridium-jeddahense-strain-JCD-16S-ribosomal-RNA,-partial-sequence	Clep866-I	GGTGGATTACTTATTGTG	rev	complement(749..766)	0
NR_027558.1-Anaerotruncus-colihominis-strain-WAL-14565-16S-ribosomal-RNA,-partial-sequence	Clep866-I	GGTGGATTACTTATTGTG	rev	complement(791..808)	0
NR_029313.1-Anaerofilum-pentosovorans-strain-Fae-16S-ribosomal-RNA,-partial-sequence	Clep866-I	GGTGGATTACTTATTGTG	rev	complement(862..879)	0
NR_029315.1-Anaerofilum-agile-strain-F-16S-ribosomal-RNA,-partial-sequence	Clep866-I	GGTGGATTACTTATTGTG	rev	complement(864..881)	0
NR_144605.1-Acutalibacter-muris-strain-KB18-16S-ribosomal-RNA,-partial-sequence	Clep866-I	GGTGGATTACTTATTGTG	rev	complement(867..884)	0
NR_042930.1-Acetanaerobacterium-elongatum-strain-Z7-16S-ribosomal-RNA,-partial-sequence	Clep866-I	GGTGGATTACTTATTGTG	rev	complement(865..882)	0
NR_118675.1-[Eubacterium]-siraeum-strain-ATCC-29066-16S-ribosomal-RNA,-partial-sequence	Clep866-I	GGTGGATTACTTATTGTG	rev	complement(838..855)	0
NR_044835.2-[Clostridium]-sporosphaeroides-strain-DSM-1294-16S-ribosomal-RNA,-partial-sequence	Clep866-I	GGTGGATTACTTATTGTG	rev	complement(759..776)	0
NR_029355.1-[Clostridium]-methylpentosum-strain-R2-16S-ribosomal-RNA,-partial-sequence	Clep866-I	GGTGGATTACTTATTGTG	rev	complement(830..847)	0
NR_114789.1-[Clostridium]-leptum-strain-DSM-753-16S-ribosomal-RNA,-partial-sequence	Clep866-I	GGTGGATTACTTATTGTG	rev	complement(847..864)	0
NR_144727.1-Anaeromassilibacillus-senegalensis-strain-mt9-16S-ribosomal-RNA,-partial-sequence	Clep866-I	GGTGGATTACTTATTGTG	rev	complement(835..852)	0
NR_147400.1-Clostridium-merdae-strain-Marseille-P2953-16S-ribosomal-RNA,-partial-sequence	Clep866-I	GGTGGATTACTTATTGTG	rev	complement(839..856)	0
NR_145929.1-Caproiciproducens-galactitolivorans-strain-BS-1-16S-ribosomal-RNA,-partial-sequence	Clep866-I	GGTGGATTACTTATTGTG	rev	complement(823..840)	0
NR_181389.1-Congzhengia-minquanensis-strain-H8-16S-ribosomal-RNA,-partial-sequence	Clep866-I	GGTGGATTACTTATTGTG	rev	complement(796..813)	0
NR_028961.1-Faecalibacterium-prausnitzii-strain-ATCC-27768-16S-ribosomal-RNA,-partial-sequence	Clep866-I	GGTGGATTACTTATTGTG	rev	complement(827..844)	0
NR_178971.1-Faecalibacterium-butyricigenerans-strain-AF52-21-16S-ribosomal-RNA,-partial-sequence	Clep866-I	GGTGGATTACTTATTGTG	rev	complement(784..801)	0
NR_178280.1-Faecalibacterium-duncaniae-strain-A2-165-16S-ribosomal-RNA,-partial-sequence	Clep866-I	GGTGGATTACTTATTGTG	rev	complement(831..848)	0
NR_178972.1-Faecalibacterium-longum-strain-CM04-06-16S-ribosomal-RNA,-partial-sequence	Clep866-I	GGTGGATTACTTATTGTG	rev	complement(785..802)	0
NR_179388.1-Faecalibacterium-hattorii-strain-APC922/41-1-16S-ribosomal-RNA,-partial-sequence	Clep866-I	GGTGGATTACTTATTGTG	rev	complement(835..852)	0
NR_178311.1-Faecalibacterium-gallinarum-strain-ic1379-16S-ribosomal-RNA,-partial-sequence	Clep866-I	GGTGGATTACTTATTGTG	rev	complement(912..929)	0
NR_179648.1-Clostridium-minihomine-strain-Marseille-P4642-16S-ribosomal-RNA,-partial-sequence	Clep866-I	GGTGGATTACTTATTGTG	rev	complement(839..856)	0
NR_179329.1-Vescimonas-fastidiosa-strain-MM35-16S-ribosomal-RNA,-partial-sequence	Clep866-I	GGTGGAtTACTTATTGTG	rev	complement(829..846)	1
NR_179330.1-Vescimonas-coprocola-strain-MM50-16S-ribosomal-RNA,-partial-sequence	Clep866-I	GGTGGAtTACTTATTGTG	rev	complement(829..846)	1
NR_112089.1-[Clostridium]-hylemonae-DSM-15053-strain-TN-271-16S-ribosomal-RNA,-partial-sequence	Clep866-I	GGTGGATTACTTATTGtG	rev	complement(836..853)	1
NR_044972.1-Sporobacter-termitidis-strain-SYR-16S-ribosomal-RNA,-partial-sequence	Clep866-I	GGTGGAtTACTTATTGTG	rev	complement(834..851)	1
NR_181392.1-Simiaoa-hominis-strain-H15-16S-ribosomal-RNA,-partial-sequence	Clep866-I	GGTGGATTACTTATTGtG	rev	complement(827..844)	1
NR_180833.1-Waltera-intestinalis-strain-WCA3-601-WT-6H-16S-ribosomal-RNA,-partial-sequence	Clep866-I	GGTGGATTACTTATTGtG	rev	complement(837..854)	1
NR_156077.1-Kineothrix-alysoides-strain-KNHs209-16S-ribosomal-RNA,-partial-sequence	Clep866-I	GGTGGATTACTTATTGtG	rev	complement(837..854)	1
NR_156078.1-Kineothrix-alysoides-strain-KNHs209-16S-ribosomal-RNA,-partial-sequence	Clep866-I	GGTGGATTACTTATTGtG	rev	complement(837..854)	1
NR_156079.1-Kineothrix-alysoides-strain-KNHs209-16S-ribosomal-RNA,-partial-sequence	Clep866-I	GGTGGATTACTTATTGtG	rev	complement(837..854)	1
NR_156080.1-Kineothrix-alysoides-strain-KNHs209-16S-ribosomal-RNA,-partial-sequence	Clep866-I	GGTGGATTACTTATTGtG	rev	complement(837..854)	1
NR_156081.1-Kineothrix-alysoides-strain-KNHs209-16S-ribosomal-RNA,-partial-sequence	Clep866-I	GGTGGATTACTTATTGtG	rev	complement(837..854)	1
NR_181388.1-Ligaoa-zhengdingensis-strain-NSJ-31-16S-ribosomal-RNA,-partial-sequence	Clep866-I	GGTGGATTACTTATTGtG	rev	complement(885..902)	1
NR_144610.1-Extibacter-muris-strain-40cc-B-5824-ARE-16S-ribosomal-RNA,-partial-sequence	Clep866-I	GGTGGATTACTTATTGtG	rev	complement(839..856)	1
NR_115307.1-Ethanoligenens-harbinense-YUAN-3-16S-ribosomal-RNA,-partial-sequence	Clep866-I	GGTGGATTaCTTATTGTG	rev	complement(825..842)	1
NR_074333.1-Ethanoligenens-harbinense-YUAN-3-16S-ribosomal-RNA,-partial-sequence	Clep866-I	GGTGGATTaCTTATTGTG	rev	complement(825..842)	1
NR_042828.1-Ethanoligenens-harbinense-YUAN-3-16S-ribosomal-RNA,-partial-sequence	Clep866-I	GGTGGATTaCTTATTGTG	rev	complement(825..842)	1
NR_044425.1-Hydrogenoanaerobacterium-saccharovorans-strain-SW512-16S-ribosomal-RNA,-partial-sequence	Clep866-I	GGTGGATTACTTATTGtG	rev	complement(843..860)	1
NR_024719.1-[Clostridium]-hylemonae-strain-TN-272-16S-ribosomal-RNA,-partial-sequence	Clep866-I	GGTGGATTACTTATTGtG	rev	complement(840..857)	1
