## Supplementary material for "Single-cell quantification of the microbiota by flow cytometry: MicFLY": Probe Binding sites: Clep866-II_16s_binding_sites.xlsx

### Sheet: Data
Name	Primer name	Primer Sequence	Orientation	Region	Mismatches
NR_026099.2-Acetivibrio-aldrichii-strain-P-1-16S-ribosomal-RNA,-partial-sequence	Clep866-II	GGTGGGATACTTATTGTG	rev	complement(810..827)	0
NR_025670.1-Pseudoflavonifractor-capillosus-ATCC-29799-16S-ribosomal-RNA,-partial-sequence	Clep866-II	GGTGGGATACTTATTGTG	rev	complement(833..850)	0
NR_180619.1-Pseudoflavonifractor-gallinarum-strain-Cla-CZ-98-16S-ribosomal-RNA,-partial-sequence	Clep866-II	GGTGGGATACTTATTGTG	rev	complement(850..867)	0
NR_147370.1-Pseudoflavonifractor-phocaeensis-strain-Marseille-P3064-16S-ribosomal-RNA,-partial-sequence	Clep866-II	GGTGGGATACTTATTGTG	rev	complement(852..869)	0
NR_180617.1-Ructibacterium-gallinarum-strain-Cla-CZ-49-16S-ribosomal-RNA,-partial-sequence	Clep866-II	GGTGGGATACTTATTGTG	rev	complement(838..855)	0
NG_041947.1-Ruminiclostridium-cellulolyticum-H10-16S-ribosomal-RNA-gene,-complete-sequence	Clep866-II	GGTGGGATACTTATTGTG	rev	complement(973..990)	0
NR_026102.1-Ruminiclostridium-papyrosolvens-DSM-2782-16S-ribosomal-RNA,-partial-sequence	Clep866-II	GGTGGGATACTTATTGTG	rev	complement(816..833)	0
NR_026104.1-Ruminiclostridium-cellobioparum-DSM-1351-=-ATCC-15832-16S-ribosomal-RNA,-partial-sequence	Clep866-II	GGTGGGATACTTATTGTG	rev	complement(816..833)	0
NR_041497.1-Ruminiclostridium-sufflavum-strain-CDT-1-16S-ribosomal-RNA,-partial-sequence	Clep866-II	GGTGGGATACTTATTGTG	rev	complement(797..814)	0
NR_102768.2-Ruminiclostridium-cellulolyticum-strain-H10-16S-ribosomal-RNA,-partial-sequence	Clep866-II	GGTGGGATACTTATTGTG	rev	complement(834..851)	0
NR_112037.1-Ruminiclostridium-josui-strain-FERM-P-9684-16S-ribosomal-RNA,-partial-sequence	Clep866-II	GGTGGGATACTTATTGTG	rev	complement(945..962)	0
NR_113360.1-Ruminiclostridium-cellobioparum-DSM-1351-=-ATCC-15832-strain-JCM-1422-16S-ribosomal-RNA,-partial-sequence	Clep866-II	GGTGGGATACTTATTGTG	rev	complement(843..860)	0
NR_114425.1-Ruminiclostridium-hungatei-strain-AD-16S-ribosomal-RNA,-partial-sequence	Clep866-II	GGTGGGATACTTATTGTG	rev	complement(844..861)	0
NR_117111.1-Ruminiclostridium-cellobioparum-subsp.-termitidis-strain-DSM-5398-16S-ribosomal-RNA,-partial-sequence	Clep866-II	GGTGGGATACTTATTGTG	rev	complement(840..857)	0
NR_117162.1-Ruminiclostridium-hungatei-strain-DSM-14427-16S-ribosomal-RNA,-partial-sequence	Clep866-II	GGTGGGATACTTATTGTG	rev	complement(975..992)	0
NR_117163.1-Ruminiclostridium-hungatei-strain-DSM-14427-16S-ribosomal-RNA,-partial-sequence	Clep866-II	GGTGGGATACTTATTGTG	rev	complement(948..965)	0
NR_117164.1-Ruminiclostridium-hungatei-strain-DSM-14427-16S-ribosomal-RNA,-partial-sequence	Clep866-II	GGTGGGATACTTATTGTG	rev	complement(979..996)	0
NR_117165.1-Ruminiclostridium-hungatei-strain-DSM-14427-16S-ribosomal-RNA,-partial-sequence	Clep866-II	GGTGGGATACTTATTGTG	rev	complement(979..996)	0
NR_180563.1-Ruminiclostridium-herbifermentans-strain-MA18-16S-ribosomal-RNA,-partial-sequence	Clep866-II	GGTGGGATACTTATTGTG	rev	complement(794..811)	0
NR_025100.1-Thermoclostridium-stercorarium-subsp.-leptospartum-16S-ribosomal-RNA,-partial-sequence	Clep866-II	GGTGGGATACTTATTGTG	rev	complement(844..861)	0
NR_026113.1-Thermoclostridium-stercorarium-subsp.-thermolacticum-strain-TX41-16S-ribosomal-RNA,-partial-sequence	Clep866-II	GGTGGGATACTTATTGTG	rev	complement(846..863)	0
NR_102513.1-Thermoclostridium-stercorarium-strain-DSM-8532-16S-ribosomal-RNA,-partial-sequence	Clep866-II	GGTGGGATACTTATTGTG	rev	complement(850..867)	0
NR_113197.1-Thermoclostridium-stercorarium-subsp.-leptospartum-strain-JCM-9762-16S-ribosomal-RNA,-partial-sequence	Clep866-II	GGTGGGATACTTATTGTG	rev	complement(850..867)	0
NR_114799.1-Thermoclostridium-stercorarium-strain-DSM-8532-16S-ribosomal-RNA,-partial-sequence	Clep866-II	GGTGGGATACTTATTGTG	rev	complement(840..857)	0
NR_025918.1-Pseudobacteroides-cellulosolvens-ATCC-35603-=-DSM-2933-16S-ribosomal-RNA,-partial-sequence	Clep866-II	GGTGGGATACTTATTGTG	rev	complement(814..831)	0
NR_025025.1-Papillibacter-cinnamivorans-strain-CIN1-16S-ribosomal-RNA,-partial-sequence	Clep866-II	GGTGGGATACTTATTGTG	rev	complement(833..850)	0
NR_178871.1-Petroclostridium-xylanilyticum-strain-SK-Y3-16S-ribosomal-RNA,-partial-sequence	Clep866-II	GGTGGGATACTTATTGTG	rev	complement(839..856)	0
NR_159227.1-Monoglobus-pectinilyticus-strain-14-16S-ribosomal-RNA,-partial-sequence	Clep866-II	GGTGGGATACTTATTGTG	rev	complement(851..868)	0
NR_115345.1-Acetivibrio-alkalicellulosi-strain-Z-7026-16S-ribosomal-RNA,-partial-sequence	Clep866-II	GGTGGGATACTTATTGTG	rev	complement(841..858)	0
NR_025917.1-Acetivibrio-cellulolyticus-strain-CD2-16S-ribosomal-RNA,-partial-sequence	Clep866-II	GGTGGGATACTTATTGTG	rev	complement(809..826)	0
NR_041235.1-Acetivibrio-clariflavus-DSM-19732-strain-EBR45-16S-ribosomal-RNA,-partial-sequence	Clep866-II	GGTGGGATACTTATTGTG	rev	complement(945..962)	0
NR_102987.1-Acetivibrio-clariflavus-DSM-19732-16S-ribosomal-RNA,-partial-sequence	Clep866-II	GGTGGGATACTTATTGTG	rev	complement(965..982)	0
NR_180309.1-Acetivibrio-mesophilus-strain-N2K1-16S-ribosomal-RNA,-partial-sequence	Clep866-II	GGTGGGATACTTATTGTG	rev	complement(793..810)	0
NR_152684.1-Acetivibrio-saccincola-strain-GGR1-16S-ribosomal-RNA,-partial-sequence	Clep866-II	GGTGGGATACTTATTGTG	rev	complement(791..808)	0
NR_024829.1-Acetivibrio-straminisolvens-strain-CSK1-16S-ribosomal-RNA,-partial-sequence	Clep866-II	GGTGGGATACTTATTGTG	rev	complement(825..842)	0
NR_074629.1-Acetivibrio-thermocellus-strain-ATCC-27405-16S-ribosomal-RNA,-partial-sequence	Clep866-II	GGTGGGATACTTATTGTG	rev	complement(845..862)	0
NR_113157.1-Acetivibrio-thermocellus-strain-JCM-9322-16S-ribosomal-RNA,-partial-sequence	Clep866-II	GGTGGGATACTTATTGTG	rev	complement(845..862)	0
NR_151982.1-Agathobaculum-butyriciproducens-strain-SR79-16S-ribosomal-RNA,-partial-sequence	Clep866-II	GGTGGGATACTTATTGTG	rev	complement(752..769)	0
NR_044644.2-Agathobaculum-desmolans-strain-ATCC-43058-16S-ribosomal-RNA,-partial-sequence	Clep866-II	GGTGGGATACTTATTGTG	rev	complement(856..873)	0
NR_179526.1-Oscillibacter-massiliensis-strain-Marseille-P2778-16S-ribosomal-RNA,-partial-sequence	Clep866-II	GGTGGGATACTTATTGTG	rev	complement(851..868)	0
NR_125464.1-Anaerobacterium-chartisolvens-strain-T-1-35-16S-ribosomal-RNA,-partial-sequence	Clep866-II	GGTGGGATACTTATTGTG	rev	complement(828..845)	0
NR_179713.1-Butyricicoccus-porcorum-strain-BB10-16S-ribosomal-RNA,-partial-sequence	Clep866-II	GGTGGGATACTTATTGTG	rev	complement(823..840)	0
NR_044490.1-Butyricicoccus-pullicaecorum-strain-25-3-16S-ribosomal-RNA,-partial-sequence	Clep866-II	GGTGGGATACTTATTGTG	rev	complement(853..870)	0
NR_176530.1-Dysosmobacter-welbionis-strain-J115-16S-ribosomal-RNA,-partial-sequence	Clep866-II	GGTGGGATACTTATTGTG	rev	complement(860..877)	0
NR_029356.1-Flavonifractor-plautii-strain-265-16S-ribosomal-RNA,-partial-sequence	Clep866-II	GGTGGGATACTTATTGTG	rev	complement(839..856)	0
NR_043142.1-Flavonifractor-plautii-strain-Prevot-S1-16S-ribosomal-RNA,-partial-sequence	Clep866-II	GGTGGGATACTTATTGTG	rev	complement(826..843)	0
NR_118554.1-Intestinimonas-butyriciproducens-strain-SRB-521-5-I-16S-ribosomal-RNA,-partial-sequence	Clep866-II	GGTGGGATACTTATTGTG	rev	complement(833..850)	0
NR_179426.1-Intestinimonas-gabonensis-strain-GM5-16S-ribosomal-RNA,-partial-sequence	Clep866-II	GGTGGGATACTTATTGTG	rev	complement(852..869)	0
NR_179423.1-Intestinimonas-timonensis-strain-GD4-16S-ribosomal-RNA,-partial-sequence	Clep866-II	GGTGGGATACTTATTGTG	rev	complement(852..869)	0
NR_173697.1-Lawsonibacter-asaccharolyticus-strain-3BBH22-16S-ribosomal-RNA,-partial-sequence	Clep866-II	GGTGGGATACTTATTGTG	rev	complement(851..868)	0
NR_152060.1-Butyricicoccus-faecihominis-strain-KS-2-16S-ribosomal-RNA,-partial-sequence	Clep866-II	GGTGGGATACTTATTGTG	rev	complement(840..857)	0
NR_181761.1-Butyricicoccus-intestinisimiae-strain-MSJd-7-16S-ribosomal-RNA,-partial-sequence	Clep866-II	GGTGGGATACTTAtTGTG	rev	complement(772..789)	1
NR_044972.1-Sporobacter-termitidis-strain-SYR-16S-ribosomal-RNA,-partial-sequence	Clep866-II	GGTGGgATACTTATTGTG	rev	complement(834..851)	1
NR_179418.1-Intestinimonas-massiliensis-(ex-Afouda-et-al.-2020)-strain-GD2-16S-ribosomal-RNA,-partial-sequence	Clep866-II	GGTGGGATACTTATTGtG	rev	complement(851..868)	1
NR_179329.1-Vescimonas-fastidiosa-strain-MM35-16S-ribosomal-RNA,-partial-sequence	Clep866-II	GGTGGgATACTTATTGTG	rev	complement(829..846)	1
NR_126170.1-Thermoclostridium-caenicola-strain-EBR596-16S-ribosomal-RNA,-partial-sequence	Clep866-II	GGtGGGATACTTATTGTG	rev	complement(941..958)	1
NR_179330.1-Vescimonas-coprocola-strain-MM50-16S-ribosomal-RNA,-partial-sequence	Clep866-II	GGTGGgATACTTATTGTG	rev	complement(829..846)	1
