## Supplementary material for "Single-cell quantification of the microbiota by flow cytometry: MicFLY": Probe Binding sites: Clt135-I_16s_binding_sites.xlsx

### Sheet: Data
Name	Primer name	Primer Sequence	Orientation	Region	Mismatches
NR_104696.1-Paeniclostridium-ghonii-strain-JCM-1400-16S-ribosomal-RNA,-partial-sequence	Clt135-I	GTTATCCGTGTGTACAGGG	rev	complement(111..129)	0
NR_115795.1-[Eubacterium]-tenue-strain-ATCC-25553-16S-ribosomal-RNA,-partial-sequence	Clt135-I	GTTATCCGTGTGTACAGGG	rev	complement(113..131)	0
NR_115796.1-[Eubacterium]-tenue-strain-ATCC-25553-16S-ribosomal-RNA,-partial-sequence	Clt135-I	GTTATCCGTGTGTACAGGG	rev	complement(113..131)	0
NR_115797.1-[Eubacterium]-tenue-strain-ATCC-25553-16S-ribosomal-RNA,-partial-sequence	Clt135-I	GTTATCCGTGTGTACAGGG	rev	complement(113..131)	0
NR_115798.1-[Eubacterium]-tenue-strain-ATCC-25553-16S-ribosomal-RNA,-partial-sequence	Clt135-I	GTTATCCGTGTGTACAGGG	rev	complement(113..131)	0
NR_117174.1-[Eubacterium]-tenue-strain-DSM-20695-16S-ribosomal-RNA,-partial-sequence	Clt135-I	GTTATCCGTGTGTACAGGG	rev	complement(108..126)	0
NR_118732.2-[Eubacterium]-tenue-strain-ATCC-25553-16S-ribosomal-RNA,-partial-sequence	Clt135-I	GTTATCCGTGTGTACAGGG	rev	complement(36..54)	0
NR_125597.1-Romboutsia-ilealis-strain-CRIB-16S-ribosomal-RNA,-partial-sequence	Clt135-I	GTTATCCGTGTGTACAGGG	rev	complement(110..128)	0
NR_115794.1-[Eubacterium]-tenue-strain-ATCC-25553-16S-ribosomal-RNA,-partial-sequence	Clt135-I	GTTATCCGTGTGTACAGGG	rev	complement(113..131)	0
NR_027573.1-Intestinibacter-bartlettii-strain-WAL-16138-16S-ribosomal-RNA,-partial-sequence	Clt135-I	GTTATCCGTGTGTACAGGG	rev	complement(95..113)	0
NR_179784.1-Romboutsia-maritimum-strain-CCRI-22766-16S-ribosomal-RNA,-partial-sequence	Clt135-I	GTTATCCGTGTGTACAGGG	rev	complement(93..111)	0
NR_134800.1-Romboutsia-sedimentorum-strain-LAM201-16S-ribosomal-RNA,-partial-sequence	Clt135-I	GTTATCCGTGTGTACAGGG	rev	complement(47..65)	0
NR_144740.1-Romboutsia-timonensis-strain-DR1-16S-ribosomal-RNA,-partial-sequence	Clt135-I	GTTATCCGTGTGTACAGGG	rev	complement(113..131)	0
NR_112172.1-Clostridioides-difficile-ATCC-9689-=-DSM-1296-16S-ribosomal-RNA,-partial-sequence	Clt135-I	GTTATCCGTGTGTACAGGG	rev	complement(105..123)	0
NR_113132.1-Clostridioides-difficile-ATCC-9689-=-DSM-1296-strain-JCM-1296-16S-ribosomal-RNA,-partial-sequence	Clt135-I	GTTATCCGTGTGTACAGGG	rev	complement(113..131)	0
NR_119036.1-Paeniclostridium-ghonii-strain-NCIMB-10636-16S-ribosomal-RNA,-partial-sequence	Clt135-I	GTTATCCGTGTGTACAGGG	rev	complement(113..131)	0
NR_104729.1-Clostridioides-mangenotii-strain-DSM-1289-16S-ribosomal-RNA,-partial-sequence	Clt135-I	GTTATCCGTGTGTACAGGG	rev	complement(110..128)	0
NR_118728.2-Romboutsia-lituseburensis-DSM-797-strain-ATCC-25759-16S-ribosomal-RNA,-partial-sequence	Clt135-I	GTTATCCGTGTGTACAGGG	rev	complement(120..138)	0
NR_104812.1-[Eubacterium]-tenue-strain-DSM-20695-16S-ribosomal-RNA,-partial-sequence	Clt135-I	GTTATCCGTGTGTACAGGG	rev	complement(110..128)	0
NR_178864.1-Romboutsia-hominis-strain-FRIFI-16S-ribosomal-RNA,-partial-sequence	Clt135-I	GTTATCCGTGTGTACAGGG	rev	complement(113..131)	0
NR_028611.1-Peptacetobacter-hiranonis-strain-TO-931-16S-ribosomal-RNA,-partial-sequence	Clt135-I	GTTATCCGTGTGTACAGGG	rev	complement(68..86)	0
NR_133028.1-[Clostridium]-dakarense-strain-FF1-16S-ribosomal-RNA,-partial-sequence	Clt135-I	GTTATCCGTGTGTACAGGG	rev	complement(112..130)	0
NR_112173.1-Paeniclostridium-sordellii-strain-ATCC-9714-16S-ribosomal-RNA,-partial-sequence	Clt135-I	GTTATCCGTGTGTACAGGG	rev	complement(98..116)	0
NR_113140.1-Paeniclostridium-sordellii-strain-JCM-3814-16S-ribosomal-RNA,-partial-sequence	Clt135-I	GTTATCCGTGTGTACAGGG	rev	complement(111..129)	0
NR_148815.1-Paraclostridium-benzoelyticum-strain-JC272-16S-ribosomal-RNA,-partial-sequence	Clt135-I	GTTATCCGTGTGTACAGGG	rev	complement(111..129)	0
NR_112171.1-Paraclostridium-bifermentans-strain-ATCC-638-16S-ribosomal-RNA,-partial-sequence	Clt135-I	GTTATCCGTGTGTACAGGG	rev	complement(101..119)	0
NR_113323.1-Paraclostridium-bifermentans-strain-JCM-1386-16S-ribosomal-RNA,-partial-sequence	Clt135-I	GTTATCCGTGTGTACAGGG	rev	complement(111..129)	0
NR_180311.1-Peptacetobacter-hominis-strain-ZHW00191-16S-ribosomal-RNA,-partial-sequence	Clt135-I	GTTATCCGTGTGTACAGGG	rev	complement(82..100)	0
NR_178263.1-Peptacetobacter-hiranonis-strain-JCM-10541-16S-ribosomal-RNA,-partial-sequence	Clt135-I	GTTATCCGTGTGTACAGGG	rev	complement(59..77)	0
NR_179687.1-Paraclostridium-dentum-strain-SKVG24-16S-ribosomal-RNA,-partial-sequence	Clt135-I	GTTATCCGTGTGTACAGGG	rev	complement(65..83)	0
NR_119066.1-Paraclostridium-bifermentans-strain-ATCC-638-16S-ribosomal-RNA,-partial-sequence	Clt135-I	GTTATCCGTGTGTAcAGGG	rev	complement(104..122)	1
NR_025678.1-Tepidibacter-thalassicus-strain-SC-562-16S-ribosomal-RNA,-partial-sequence	Clt135-I	GTTATCCGTGTGTAcAGGG	rev	complement(90..108)	1
NR_108539.1-Tepidibacter-mesophilus-strain-B1-16S-ribosomal-RNA,-partial-sequence	Clt135-I	GTTATCCGTGTGTAcAGGG	rev	complement(105..123)	1
NR_119087.1-Peptoclostridium-litorale-strain-DSM-5388-16S-ribosomal-RNA,-partial-sequence	Clt135-I	GTTATCCgtGTGTACAGGG	rev	complement(140..158)	2
NR_042847.1-Peptostreptococcus-anaerobius-strain-NCTC-11460-16S-ribosomal-RNA,-partial-sequence	Clt135-I	GTTATCCgTGTGTAcAGGG	rev	complement(110..128)	2
NR_115512.1-Peptostreptococcus-anaerobius-strain-GIFU-7882-16S-ribosomal-RNA,-partial-sequence	Clt135-I	GTTATCCgTGTGTAcAGGG	rev	complement(130..148)	2
NR_118652.1-Peptostreptococcus-anaerobius-strain-ATCC-27337-16S-ribosomal-RNA,-partial-sequence	Clt135-I	GTTATCCgTGTGTAcAGGG	rev	complement(136..154)	2
NR_117641.1-Peptostreptococcus-canis-strain-CCUG-57081-16S-ribosomal-RNA,-partial-sequence	Clt135-I	GTTATCCgTGTGTAcAGGG	rev	complement(137..155)	2
NR_180817.1-Peptostreptococcus-porci-strain-WCA-SAB-591-4A-A-16S-ribosomal-RNA,-partial-sequence	Clt135-I	GTTATCCgTGTGTAcAGGG	rev	complement(132..150)	2
NR_029081.1-Tepidibacter-formicigenes-strain-DV1184-16S-ribosomal-RNA,-partial-sequence	Clt135-I	GTTATCCgTGTGTAcAGGG	rev	complement(55..73)	2
NR_115155.1-Peptostreptococcus-russellii-strain-RT-10B-16S-ribosomal-RNA,-partial-sequence	Clt135-I	GTTATCCgTGTGTAcAGGG	rev	complement(131..149)	2
NR_043589.1-Peptostreptococcus-stomatis-strain-W2278-16S-ribosomal-RNA,-partial-sequence	Clt135-I	GTTATCCgTGTGTAcAGGG	rev	complement(135..153)	2
NR_026151.1-[Clostridium]-colinum-strain-DSM-6011-16S-ribosomal-RNA,-partial-sequence	Clt135-I	GTTATCCgTGTGTAcAGGG	rev	complement(97..115)	2
NR_119334.1-[Clostridium]-paradoxum-JW-YL-7-=-DSM-7308-16S-ribosomal-RNA,-partial-sequence	Clt135-I	GTTATCCgtGTGTACAGGG	rev	complement(220..238)	2
NR_119333.1-[Clostridium]-paradoxum-JW-YL-7-=-DSM-7308-16S-ribosomal-RNA,-partial-sequence	Clt135-I	GTTATCCgtGTGTACAGGG	rev	complement(195..213)	2
NR_119330.1-[Clostridium]-paradoxum-JW-YL-7-=-DSM-7308-16S-ribosomal-RNA,-partial-sequence	Clt135-I	GTTATCCgtGTGTACAGGG	rev	complement(194..212)	2
NR_119335.1-[Clostridium]-paradoxum-JW-YL-7-=-DSM-7308-16S-ribosomal-RNA,-partial-sequence	Clt135-I	GTTATCCgtGTGTACAGGG	rev	complement(99..117)	2
NR_119336.1-[Clostridium]-paradoxum-JW-YL-7-=-DSM-7308-16S-ribosomal-RNA,-partial-sequence	Clt135-I	GTTATCCgtGTGTACAGGG	rev	complement(96..114)	2
NR_119337.1-[Clostridium]-paradoxum-JW-YL-7-=-DSM-7308-16S-ribosomal-RNA,-partial-sequence	Clt135-I	GTTATCCgtGTGTACAGGG	rev	complement(96..114)	2
NR_117153.1-[Clostridium]-thermoalcaliphilum-strain-DSM-7309-16S-ribosomal-RNA,-partial-sequence	Clt135-I	GTTATCCgtGTGTACAGGG	rev	complement(197..215)	2
NR_117154.1-[Clostridium]-thermoalcaliphilum-strain-DSM-7309-16S-ribosomal-RNA,-partial-sequence	Clt135-I	GTTATCCgtGTGTACAGGG	rev	complement(162..180)	2
NR_119332.1-[Clostridium]-paradoxum-JW-YL-7-=-DSM-7308-16S-ribosomal-RNA,-partial-sequence	Clt135-I	GTTATCCgtGTGTACAGGG	rev	complement(211..229)	2
NR_118665.1-[Clostridium]-thermoalcaliphilum-strain-JW/YL23-2-16S-ribosomal-RNA,-partial-sequence	Clt135-I	GTTATCCgtGTGTACAGGG	rev	complement(132..150)	2
NR_119328.1-[Clostridium]-paradoxum-JW-YL-7-=-DSM-7308-16S-ribosomal-RNA,-partial-sequence	Clt135-I	GTTATCCgtGTGTACAGGG	rev	complement(221..239)	2
NR_119327.1-[Clostridium]-paradoxum-JW-YL-7-=-DSM-7308-16S-ribosomal-RNA,-partial-sequence	Clt135-I	GTTATCCgtGTGTACAGGG	rev	complement(236..254)	2
NR_119326.1-[Clostridium]-paradoxum-JW-YL-7-=-DSM-7308-16S-ribosomal-RNA,-partial-sequence	Clt135-I	GTTATCCgtGTGTACAGGG	rev	complement(218..236)	2
NR_119325.1-[Clostridium]-paradoxum-JW-YL-7-=-DSM-7308-16S-ribosomal-RNA,-partial-sequence	Clt135-I	GTTATCCgtGTGTACAGGG	rev	complement(219..237)	2
NR_119324.1-[Clostridium]-paradoxum-JW-YL-7-=-DSM-7308-16S-ribosomal-RNA,-partial-sequence	Clt135-I	GTTATCCgtGTGTACAGGG	rev	complement(200..218)	2
NR_119323.1-[Clostridium]-paradoxum-JW-YL-7-=-DSM-7308-16S-ribosomal-RNA,-partial-sequence	Clt135-I	GTTATCCgtGTGTACAGGG	rev	complement(213..231)	2
NR_119322.1-[Clostridium]-paradoxum-JW-YL-7-=-DSM-7308-16S-ribosomal-RNA,-partial-sequence	Clt135-I	GTTATCCgtGTGTACAGGG	rev	complement(214..232)	2
NR_119329.1-[Clostridium]-paradoxum-JW-YL-7-=-DSM-7308-16S-ribosomal-RNA,-partial-sequence	Clt135-I	GTTATCCgtGTGTACAGGG	rev	complement(221..239)	2
NR_119331.1-[Clostridium]-paradoxum-JW-YL-7-=-DSM-7308-16S-ribosomal-RNA,-partial-sequence	Clt135-I	GTTATCCgtGTGTACAGGG	rev	complement(194..212)	2
NR_074696.1-Mahella-australiensis-50-1-BON-16S-ribosomal-RNA,-partial-sequence	Clt135-I	GTTATCCgtgTGTACAGGG	rev	complement(133..151)	3
NR_114470.1-Oscillochloris-trichoides-DG-6-16S-ribosomal-RNA,-partial-sequence	Clt135-I	GTTATcCGTGTgTACaGGG	fwd	1048..1066	3
NR_036995.1-Mogibacterium-timidum-strain-93-3-16S-ribosomal-RNA,-partial-sequence	Clt135-I	GtTATCCgTgTGTACAGGG	rev	complement(152..170)	3
NR_025647.1-Leptotrichia-hofstadii-strain-LB23-16S-ribosomal-RNA,-partial-sequence	Clt135-I	GTTATCCgTGTgTaCAGGG	rev	complement(121..139)	3
NR_113161.1-Leptotrichia-hofstadii-strain-JCM-16775-16S-ribosomal-RNA,-partial-sequence	Clt135-I	GTTATCCgTGTgTaCAGGG	rev	complement(122..140)	3
NR_104516.1-Leptotrichia-hongkongensis-strain-HKU24-16S-ribosomal-RNA,-partial-sequence	Clt135-I	GTTATCCgTGTgTaCAGGG	rev	complement(74..92)	3
NR_025648.1-Leptotrichia-shahii-strain-LB37-16S-ribosomal-RNA,-partial-sequence	Clt135-I	GTTATCCgTGTgTaCAGGG	rev	complement(121..139)	3
NR_113162.1-Leptotrichia-shahii-strain-JCM-16776-16S-ribosomal-RNA,-partial-sequence	Clt135-I	GTTATCCgTGTgTaCAGGG	rev	complement(122..140)	3
NR_113050.1-Nocardioides-iriomotensis-strain-IR27-S3-16S-ribosomal-RNA,-partial-sequence	Clt135-I	GTTATCCgTGTGTacAGGG	rev	complement(88..106)	3
NR_118782.1-Mogibacterium-timidum-strain-ATCC-33093-16S-ribosomal-RNA,-partial-sequence	Clt135-I	GtTATCCgTgTGTACAGGG	rev	complement(120..138)	3
NR_025758.1-Mahella-australiensis-50-1-BON-16S-ribosomal-RNA,-partial-sequence	Clt135-I	GTTATCCgtgTGTACAGGG	rev	complement(133..151)	3
NR_180667.1-Paenalkalicoccus-suaedae-strain-M4U3P1-16S-ribosomal-RNA,-partial-sequence	Clt135-I	GTTATCCgtGTgTACAGGG	rev	complement(111..129)	3
NR_179658.1-Massilistercora-timonensis-strain-Marseille-P3756-16S-ribosomal-RNA,-partial-sequence	Clt135-I	GTTATCCgtgTGTACAGGG	rev	complement(145..163)	3
NR_041521.1-Rummeliibacillus-pycnus-strain-NBRC-101231-16S-ribosomal-RNA,-partial-sequence	Clt135-I	GTTATCCgtGTgTACAGGG	rev	complement(105..123)	3
NR_024922.1-Peptoclostridium-acidaminophilum-DSM-3953-16S-ribosomal-RNA,-partial-sequence	Clt135-I	GTTATCCgTGTGtAcAGGG	rev	complement(131..149)	3
NR_104808.1-Thermohydrogenium-kirishiense-strain-ZE-7-16S-ribosomal-RNA,-partial-sequence	Clt135-I	GTTATCCgtGTgTACAGGG	rev	complement(118..136)	3
NR_102771.1-Thermoanaerobacterium-xylanolyticum-strain-LX-11-16S-ribosomal-RNA,-partial-sequence	Clt135-I	GTTATCCgtGTgTACAGGG	rev	complement(198..216)	3
NR_044623.1-Thermoanaerobacterium-xylanolyticum-strain-LXII-16S-ribosomal-RNA,-partial-sequence	Clt135-I	GTTATCCgtGTgTACAGGG	rev	complement(197..215)	3
NR_044622.1-Thermoanaerobacterium-thermosulfurigenes-strain-4B-16S-ribosomal-RNA,-partial-sequence	Clt135-I	GTTATCCgtGTgTACAGGG	rev	complement(194..212)	3
NR_122103.1-Thermoanaerobacterium-thermostercoris-strain-Buff-16S-ribosomal-RNA,-partial-sequence	Clt135-I	GTTATCCgtGTgTACAGGG	rev	complement(49..67)	3
NR_074419.1-Thermoanaerobacterium-thermosaccharolyticum-DSM-571-16S-ribosomal-RNA,-partial-sequence	Clt135-I	GTTATCCgtGTgTACAGGG	rev	complement(121..139)	3
NR_117205.1-Thermoanaerobacterium-thermosaccharolyticum-strain-CECT-5852-16S-ribosomal-RNA,-partial-sequence	Clt135-I	GTTATCCgtGTgTACAGGG	rev	complement(100..118)	3
NR_113051.1-Thermoanaerobacterium-calidifontis-strain-Rx1-16S-ribosomal-RNA,-partial-sequence	Clt135-I	GTTATCCgtGTgTACAGGG	rev	complement(121..139)	3
NR_178863.1-Thermoanaerobacterium-butyriciformans-strain-USBA-019-16S-ribosomal-RNA,-partial-sequence	Clt135-I	GTTATCCgtGTgTACAGGG	rev	complement(49..67)	3
NR_026296.1-Thermoanaerobacterium-aotearoense-strain-JW/SL-NZ613-16S-ribosomal-RNA,-partial-sequence	Clt135-I	GTTATCCgtGTgTACAGGG	rev	complement(109..127)	3
NR_042856.1-Thermoanaerobacterium-aciditolerans-strain-761-119-16S-ribosomal-RNA,-partial-sequence	Clt135-I	GTTATCCgtGTgTACAGGG	rev	complement(118..136)	3
NR_043101.1-Sporacetigenium-mesophilum-strain-ZLJ115-16S-ribosomal-RNA,-partial-sequence	Clt135-I	GTTATCCGTGTGTAcagGG	rev	complement(111..129)	3
NR_025498.1-Sedimentibacter-saalensis-strain-ZF2-16S-ribosomal-RNA,-partial-sequence	Clt135-I	GtTATcCgTGTGTACAGGG	rev	complement(99..117)	3
NR_109749.1-Rummeliibacillus-suwonensis-strain-G20-16S-ribosomal-RNA,-partial-sequence	Clt135-I	GTTATCCgtGTgTACAGGG	rev	complement(130..148)	3
NR_074440.1-Leptotrichia-buccalis-C-1013-b-strain-DSM-1135-16S-ribosomal-RNA,-partial-sequence	Clt135-I	GTTATCCgTGTgTaCAGGG	rev	complement(122..140)	3
NR_121725.1-Peptoclostridium-acidaminophilum-strain-a1-2-16S-ribosomal-RNA,-partial-sequence	Clt135-I	GTTATCCgTGTGtAcAGGG	rev	complement(139..157)	3
NR_114394.1-Leptotrichia-buccalis-strain-C-1013-b-16S-ribosomal-RNA,-partial-sequence	Clt135-I	GTTATCCgTGTgTaCAGGG	rev	complement(122..140)	3
NR_159147.1-Caecibacterium-sporoformans-strain-77-5d-16S-ribosomal-RNA,-partial-sequence	Clt135-I	GTTATCCgtgTGTACAGGG	rev	complement(127..145)	3
NR_118218.1-Kurthia-massiliensis-strain-JC30-16S-ribosomal-RNA,-partial-sequence	Clt135-I	GTTATCCgtGTgTACAGGG	rev	complement(105..123)	3
NR_117139.2-Anaerostipes-hadrus-strain-DSM-3319-16S-ribosomal-RNA,-partial-sequence	Clt135-I	GTTATCCgtgTGTACAGGG	rev	complement(138..156)	3
NR_117138.2-Anaerostipes-hadrus-strain-DSM-3319-16S-ribosomal-RNA,-partial-sequence	Clt135-I	GTTATCCgtgTGTACAGGG	rev	complement(138..156)	3
NR_104799.1-Anaerostipes-hadrus-strain-DSM-3319-16S-ribosomal-RNA,-partial-sequence	Clt135-I	GTTATCCgtgTGTACAGGG	rev	complement(130..148)	3
NR_178281.1-Anaerobutyricum-soehngenii-strain-L2-7-16S-ribosomal-RNA,-partial-sequence	Clt135-I	GTTATCCgtgTGTACAGGG	rev	complement(132..150)	3
NR_118673.1-Anaerobutyricum-hallii-strain-ATCC-27751-16S-ribosomal-RNA,-partial-sequence	Clt135-I	GTTATCCgtgTGTACAGGG	rev	complement(146..164)	3
NR_178712.1-Anaerobacillus-isosaccharinicus-strain-NB2006-16S-ribosomal-RNA,-partial-sequence	Clt135-I	GTTATCCgtGTgTACAGGG	rev	complement(126..144)	3
NR_114942.1-Anaerobacillus-arseniciselenatis-strain-DSM-15340-16S-ribosomal-RNA,-partial-sequence	Clt135-I	GTTATCCgtGTgTACAGGG	rev	complement(84..102)	3
NR_171467.1-Anaerobacillus-alkaliphilus-strain-B16-10-16S-ribosomal-RNA,-partial-sequence	Clt135-I	GTTATCCgtGTgTACAGGG	rev	complement(109..127)	3
NR_115854.1-Anaerobacillus-alkalilacustris-strain-Z-0521-16S-ribosomal-RNA,-partial-sequence	Clt135-I	GTTATCCgtGTgTACAGGG	rev	complement(124..142)	3
NR_044420.1-Anaerobacillus-alkalidiazotrophicus-strain-MS-6-16S-ribosomal-RNA,-partial-sequence	Clt135-I	GTTATCCgtGTgTACAGGG	rev	complement(116..134)	3
NR_024748.1-Alkaliphilus-transvaalensis-strain-SAGM1-16S-ribosomal-RNA,-partial-sequence	Clt135-I	GTTaTCCgTgTGTACAGGG	rev	complement(133..151)	3
NR_116002.1-Alkaliphilus-peptidifermentans-strain-Z-7036-16S-ribosomal-RNA,-partial-sequence	Clt135-I	GTTaTCCgTgTGTACAGGG	rev	complement(170..188)	3
NR_074435.1-Alkaliphilus-oremlandii-strain-OhILAs-16S-ribosomal-RNA,-partial-sequence	Clt135-I	GTTATCCgtgTGTACAGGG	rev	complement(125..143)	3
NR_024837.1-Anoxybacillus-ayderensis-strain-AB04-16S-ribosomal-RNA,-partial-sequence	Clt135-I	GTTATCCgtGTgTACAGGG	rev	complement(102..120)	3
NR_156981.1-Alkaliphilus-namsaraevii-strain-X-07-2-16S-ribosomal-RNA,-partial-sequence	Clt135-I	GTTaTCCgTgTGTACAGGG	rev	complement(132..150)	3
NR_116395.1-Alkaliphilus-halophilus-strain-E2R-16S-ribosomal-RNA,-partial-sequence	Clt135-I	GTTATCCgtgTGTACAGGG	rev	complement(119..137)	3
NR_173640.1-Alkalihalobacterium-elongatum-strain-MEB199-16S-ribosomal-RNA,-partial-sequence	Clt135-I	GTTATCCgtGTgTACAGGG	rev	complement(129..147)	3
NR_042894.1-Alkalihalobacterium-bogoriense-strain-LBB3-16S-ribosomal-RNA,-partial-sequence	Clt135-I	GTTATCCgtGTgTACAGGG	rev	complement(105..123)	3
NR_044204.1-Alkalihalobacterium-alkalinitrilicum-strain-ANL-iso4-16S-ribosomal-RNA,-partial-sequence	Clt135-I	GTTATCCgtGTgTACAGGG	rev	complement(115..133)	3
NR_114174.1-Alkalihalobacillus-trypoxylicola-strain-NBRC-102646-16S-ribosomal-RNA,-partial-sequence	Clt135-I	GTTATCCgtGTgTACAGGG	rev	complement(105..123)	3
NR_112786.1-Alkalihalobacillus-trypoxylicola-strain-SU1-16S-ribosomal-RNA,-partial-sequence	Clt135-I	GTTATCCgtGTgTACAGGG	rev	complement(105..123)	3
NR_026145.1-Alkalihalobacillus-pseudalcaliphilus-strain-DSM-8725-16S-ribosomal-RNA,-partial-sequence	Clt135-I	GTTATCCgtGTgTACAGGG	rev	complement(105..123)	3
NR_025650.1-Alkalihalobacillus-macyae-strain-JMM-4-16S-ribosomal-RNA,-partial-sequence	Clt135-I	GTTATCCgtGTgTACAGGG	rev	complement(112..130)	3
NR_118949.1-Alkalihalobacillus-alcalophilus-ATCC-27647-=-CGMCC-1.3604-strain-DSM-485-16S-ribosomal-RNA,-partial-sequence	Clt135-I	GTTATCCgtGTgTACAGGG	rev	complement(126..144)	3
NR_112722.1-Alkalihalobacillus-alcalophilus-ATCC-27647-=-CGMCC-1.3604-strain-NBRC-15653-16S-ribosomal-RNA,-partial-sequence	Clt135-I	GTTATCCgtGTgTACAGGG	rev	complement(105..123)	3
NR_036889.1-Alkalihalobacillus-alcalophilus-strain-1-16S-ribosomal-RNA,-partial-sequence	Clt135-I	GTTATCCgtGTgTACAGGG	rev	complement(105..123)	3
NR_117418.1-Actinoalloteichus-nanshanensis-strain-NEAU-119-16S-ribosomal-RNA,-partial-sequence	Clt135-I	GTTATCCgTGTGTaCaGGG	rev	complement(119..137)	3
NR_104891.1-[Flavobacterium]-thermophilum-strain-G-21-16S-ribosomal-RNA,-partial-sequence	Clt135-I	GTTATCCgtGTgTACAGGG	rev	complement(107..125)	3
NR_152624.1-Alkaliphilus-hydrothermalis-strain-FatMR1-16S-ribosomal-RNA,-partial-sequence	Clt135-I	GTTaTCCgTgTGTACAGGG	rev	complement(117..135)	3
NR_144587.1-Kurthia-populi-strain-10y-14-16S-ribosomal-RNA,-partial-sequence	Clt135-I	GTTATCCgtGTgTACAGGG	rev	complement(85..103)	3
NR_041915.1-Anoxybacillus-ayderensis-strain-JW/VK-KG4-16S-ribosomal-RNA,-partial-sequence	Clt135-I	GTTATCCgtGTgTACAGGG	rev	complement(127..145)	3
NR_117229.1-Anoxybacillus-eryuanensis-strain-E-112-16S-ribosomal-RNA,-partial-sequence	Clt135-I	GTTATCCgtGTgTACAGGG	rev	complement(127..145)	3
NR_118574.1-Kurthia-huakuii-LAM0618-16S-ribosomal-RNA,-partial-sequence	Clt135-I	GTTATCCgtGTgTACAGGG	rev	complement(93..111)	3
NR_181065.1-Isachenkonia-alkalipeptolytica-strain-Z-1701-16S-ribosomal-RNA,-partial-sequence	Clt135-I	GTTATcCgTgTGTACAGGG	rev	complement(144..162)	3
NR_117286.1-Halalkalibacter-nanhaiisediminis-strain-NH3-16S-ribosomal-RNA,-partial-sequence	Clt135-I	GTTATCCgtGTgTACAGGG	rev	complement(73..91)	3
NR_114066.1-Halalkalibacter-krulwichiae-strain-NBRC-102362-16S-ribosomal-RNA,-partial-sequence	Clt135-I	GTTATCCgtGTgTACAGGG	rev	complement(39..57)	3
NR_024798.1-Halalkalibacter-krulwichiae-strain-AM31D-16S-ribosomal-RNA,-partial-sequence	Clt135-I	GTTATCCgtGTgTACAGGG	rev	complement(108..126)	3
NR_158036.1-Halalkalibacter-kiskunsagensis-strain-B16-24-16S-ribosomal-RNA,-partial-sequence	Clt135-I	GTTATCCgtGTgTACAGGG	rev	complement(109..127)	3
NR_028620.1-Halalkalibacter-akibai-strain-1139-16S-ribosomal-RNA,-partial-sequence	Clt135-I	GTTATCCgtGTgTACAGGG	rev	complement(125..143)	3
NR_149287.1-Fermentibacillus-polygoni-strain-IEB3-16S-ribosomal-RNA,-partial-sequence	Clt135-I	GTTATCCgtGTgTACAGGG	rev	complement(124..142)	3
NR_159142.1-Desertibacillus-haloalkaliphilus-strain-KJ1-10-99-16S-ribosomal-RNA,-partial-sequence	Clt135-I	GTTATCCgtGTgTACAGGG	rev	complement(119..137)	3
NR_137249.1-Crassaminicella-profunda-strain-Ra1766H-16S-ribosomal-RNA,-partial-sequence	Clt135-I	GtTATCCgTGTGTAcAGGG	rev	complement(86..104)	3
NR_117160.1-Thermohydrogenium-kirishiense-strain-DSM-11055-16S-ribosomal-RNA,-partial-sequence	Clt135-I	GTTATCCgtGTgTACAGGG	rev	complement(190..208)	3
NR_181548.1-Bacillus-suaedae-strain-YZJH907-2-16S-ribosomal-RNA,-partial-sequence	Clt135-I	GTTATCCgtGTgTACAGGG	rev	complement(126..144)	3
NR_179121.1-Bacillus-alkalicellulosilyticus-strain-FJAT-44921-16S-ribosomal-RNA,-partial-sequence	Clt135-I	GTTATCCgtGTgTACAGGG	rev	complement(94..112)	3
NR_029006.1-Anoxybacillus-contaminans-strain-R-16222-16S-ribosomal-RNA,-partial-sequence	Clt135-I	GTTATCCgtGTgTACAGGG	rev	complement(129..147)	3
NR_024818.1-Anoxybacillus-voinovskiensis-strain-TH13-16S-ribosomal-RNA,-partial-sequence	Clt135-I	GTTATCCgtGTgTACAGGG	rev	complement(108..126)	3
NR_115017.1-Anoxybacillus-thermarum-strain-AF/04-16S-ribosomal-RNA,-partial-sequence	Clt135-I	GTTATCCgtGTgTACAGGG	rev	complement(125..143)	3
NR_116668.1-Anoxybacillus-tengchongensis-strain-T-11-16S-ribosomal-RNA,-partial-sequence	Clt135-I	GTTATCCgtGTgTACAGGG	rev	complement(127..145)	3
NR_178593.1-Anoxybacillus-suryakundensis-strain-JS1-16S-ribosomal-RNA,-partial-sequence	Clt135-I	GTTATCCgtGTgTACAGGG	rev	complement(83..101)	3
NR_037100.1-Anoxybacillus-pushchinoensis-strain-k-1-16S-ribosomal-RNA-gene,-partial-sequence	Clt135-I	GTTATCCgtGTgTACAGGG	rev	complement(62..80)	3
NR_116097.1-Anoxybacillus-mongoliensis-strain-T4-16S-ribosomal-RNA,-partial-sequence	Clt135-I	GTTATCCgtGTgTACAGGG	rev	complement(100..118)	3
NR_180406.1-Anoxybacillus-karvacharensis-strain-K1-16S-ribosomal-RNA,-partial-sequence	Clt135-I	GTTATCCgtGTgTACAGGG	rev	complement(126..144)	3
NR_025733.1-Anoxybacillus-kestanbolensis-strain-K4-16S-ribosomal-RNA,-partial-sequence	Clt135-I	GTTATCCgtGTgTACAGGG	rev	complement(108..126)	3
NR_108265.1-Anoxybacillus-kaynarcensis-strain-D1021-16S-ribosomal-RNA,-partial-sequence	Clt135-I	GTTATCCgtGTgTACAGGG	rev	complement(132..150)	3
NR_115109.1-Anoxybacillus-kamchatkensis-subsp.-asaccharedens-strain-KG8-16S-ribosomal-RNA,-partial-sequence	Clt135-I	GTTATCCgtGTgTACAGGG	rev	complement(116..134)	3
NR_025667.1-Anoxybacillus-gonensis-strain-G2-16S-ribosomal-RNA,-partial-sequence	Clt135-I	GTTATCCgtGTgTACAGGG	rev	complement(108..126)	3
NR_117774.1-Anoxybacillus-flavithermus-subsp.-yunnanensis-str.-E13-16S-ribosomal-RNA,-partial-sequence	Clt135-I	GTTATCCgtGTgTACAGGG	rev	complement(94..112)	3
NR_114414.1-Anoxybacillus-flavithermus-subsp.-flavithermus-strain-DSM-2641-16S-ribosomal-RNA,-partial-sequence	Clt135-I	GTTATCCgtGTgTACAGGG	rev	complement(102..120)	3
NR_026516.1-Anoxybacillus-flavithermus-subsp.-flavithermus-strain-DSM-2641-16S-ribosomal-RNA,-partial-sequence	Clt135-I	GTTATCCgtGTgTACAGGG	rev	complement(112..130)	3
NR_118117.1-Anoxybacillus-thermarum-strain-DSM-17141-16S-ribosomal-RNA,-partial-sequence	Clt135-I	GTTATCCgtGTgTACAGGG	rev	complement(96..114)	3
NR_117161.1-Thermohydrogenium-kirishiense-strain-DSM-11055-16S-ribosomal-RNA,-partial-sequence	Clt135-I	GTTATCCgtGTgTACAGGG	rev	complement(118..136)	3
