## Supplementary material for "Single-cell quantification of the microbiota by flow cytometry: MicFLY": Probe Binding sites: Clt135-II_16s_binding_sites.xlsx

### Sheet: Data
Name	Primer name	Primer Sequence	Orientation	Region	Mismatches
NR_180817.1-Peptostreptococcus-porci-strain-WCA-SAB-591-4A-A-16S-ribosomal-RNA,-partial-sequence	Clt135-II	GTTATCCATGTGTATAGGG	rev	complement(132..150)	0
NR_118652.1-Peptostreptococcus-anaerobius-strain-ATCC-27337-16S-ribosomal-RNA,-partial-sequence	Clt135-II	GTTATCCATGTGTATAGGG	rev	complement(136..154)	0
NR_115512.1-Peptostreptococcus-anaerobius-strain-GIFU-7882-16S-ribosomal-RNA,-partial-sequence	Clt135-II	GTTATCCATGTGTATAGGG	rev	complement(130..148)	0
NR_042847.1-Peptostreptococcus-anaerobius-strain-NCTC-11460-16S-ribosomal-RNA,-partial-sequence	Clt135-II	GTTATCCATGTGTATAGGG	rev	complement(110..128)	0
NR_115155.1-Peptostreptococcus-russellii-strain-RT-10B-16S-ribosomal-RNA,-partial-sequence	Clt135-II	GTTATCCATGTGTATAGGG	rev	complement(131..149)	0
NR_043589.1-Peptostreptococcus-stomatis-strain-W2278-16S-ribosomal-RNA,-partial-sequence	Clt135-II	GTTATCCATGTGTATAGGG	rev	complement(135..153)	0
NR_029081.1-Tepidibacter-formicigenes-strain-DV1184-16S-ribosomal-RNA,-partial-sequence	Clt135-II	GTTATCCATGTGTATAGGG	rev	complement(55..73)	0
NR_117641.1-Peptostreptococcus-canis-strain-CCUG-57081-16S-ribosomal-RNA,-partial-sequence	Clt135-II	GTTATCCATGTGTATAGGG	rev	complement(137..155)	0
NR_119066.1-Paraclostridium-bifermentans-strain-ATCC-638-16S-ribosomal-RNA,-partial-sequence	Clt135-II	GTTATCCaTGTGTATAGGG	rev	complement(104..122)	1
NR_108539.1-Tepidibacter-mesophilus-strain-B1-16S-ribosomal-RNA,-partial-sequence	Clt135-II	GTTATCCaTGTGTATAGGG	rev	complement(105..123)	1
NR_025678.1-Tepidibacter-thalassicus-strain-SC-562-16S-ribosomal-RNA,-partial-sequence	Clt135-II	GTTATCCaTGTGTATAGGG	rev	complement(90..108)	1
NR_026151.1-[Clostridium]-colinum-strain-DSM-6011-16S-ribosomal-RNA,-partial-sequence	Clt135-II	GTTATCCaTGTGTATAGGG	rev	complement(97..115)	1
NR_119332.1-[Clostridium]-paradoxum-JW-YL-7-=-DSM-7308-16S-ribosomal-RNA,-partial-sequence	Clt135-II	GTTATCCAtGTGTAtAGGG	rev	complement(211..229)	2
NR_144740.1-Romboutsia-timonensis-strain-DR1-16S-ribosomal-RNA,-partial-sequence	Clt135-II	GTTATCCaTGTGTAtAGGG	rev	complement(113..131)	2
NR_134800.1-Romboutsia-sedimentorum-strain-LAM201-16S-ribosomal-RNA,-partial-sequence	Clt135-II	GTTATCCaTGTGTAtAGGG	rev	complement(47..65)	2
NR_179784.1-Romboutsia-maritimum-strain-CCRI-22766-16S-ribosomal-RNA,-partial-sequence	Clt135-II	GTTATCCaTGTGTAtAGGG	rev	complement(93..111)	2
NR_027573.1-Intestinibacter-bartlettii-strain-WAL-16138-16S-ribosomal-RNA,-partial-sequence	Clt135-II	GTTATCCaTGTGTAtAGGG	rev	complement(95..113)	2
NR_118728.2-Romboutsia-lituseburensis-DSM-797-strain-ATCC-25759-16S-ribosomal-RNA,-partial-sequence	Clt135-II	GTTATCCaTGTGTAtAGGG	rev	complement(120..138)	2
NR_125597.1-Romboutsia-ilealis-strain-CRIB-16S-ribosomal-RNA,-partial-sequence	Clt135-II	GTTATCCaTGTGTAtAGGG	rev	complement(110..128)	2
NR_178864.1-Romboutsia-hominis-strain-FRIFI-16S-ribosomal-RNA,-partial-sequence	Clt135-II	GTTATCCaTGTGTAtAGGG	rev	complement(113..131)	2
NR_119326.1-[Clostridium]-paradoxum-JW-YL-7-=-DSM-7308-16S-ribosomal-RNA,-partial-sequence	Clt135-II	GTTATCCAtGTGTAtAGGG	rev	complement(218..236)	2
NR_104696.1-Paeniclostridium-ghonii-strain-JCM-1400-16S-ribosomal-RNA,-partial-sequence	Clt135-II	GTTATCCaTGTGTAtAGGG	rev	complement(111..129)	2
NR_119036.1-Paeniclostridium-ghonii-strain-NCIMB-10636-16S-ribosomal-RNA,-partial-sequence	Clt135-II	GTTATCCaTGTGTAtAGGG	rev	complement(113..131)	2
NR_112173.1-Paeniclostridium-sordellii-strain-ATCC-9714-16S-ribosomal-RNA,-partial-sequence	Clt135-II	GTTATCCaTGTGTAtAGGG	rev	complement(98..116)	2
NR_113140.1-Paeniclostridium-sordellii-strain-JCM-3814-16S-ribosomal-RNA,-partial-sequence	Clt135-II	GTTATCCaTGTGTAtAGGG	rev	complement(111..129)	2
NR_137249.1-Crassaminicella-profunda-strain-Ra1766H-16S-ribosomal-RNA,-partial-sequence	Clt135-II	GtTATCCaTGTGTATAGGG	rev	complement(86..104)	2
NR_148815.1-Paraclostridium-benzoelyticum-strain-JC272-16S-ribosomal-RNA,-partial-sequence	Clt135-II	GTTATCCaTGTGTAtAGGG	rev	complement(111..129)	2
NR_113323.1-Paraclostridium-bifermentans-strain-JCM-1386-16S-ribosomal-RNA,-partial-sequence	Clt135-II	GTTATCCaTGTGTAtAGGG	rev	complement(111..129)	2
NR_119325.1-[Clostridium]-paradoxum-JW-YL-7-=-DSM-7308-16S-ribosomal-RNA,-partial-sequence	Clt135-II	GTTATCCAtGTGTAtAGGG	rev	complement(219..237)	2
NR_179687.1-Paraclostridium-dentum-strain-SKVG24-16S-ribosomal-RNA,-partial-sequence	Clt135-II	GTTATCCaTGTGTAtAGGG	rev	complement(65..83)	2
NR_028611.1-Peptacetobacter-hiranonis-strain-TO-931-16S-ribosomal-RNA,-partial-sequence	Clt135-II	GTTATCCaTGTGTAtAGGG	rev	complement(68..86)	2
NR_178263.1-Peptacetobacter-hiranonis-strain-JCM-10541-16S-ribosomal-RNA,-partial-sequence	Clt135-II	GTTATCCaTGTGTAtAGGG	rev	complement(59..77)	2
NR_180311.1-Peptacetobacter-hominis-strain-ZHW00191-16S-ribosomal-RNA,-partial-sequence	Clt135-II	GTTATCCaTGTGTAtAGGG	rev	complement(82..100)	2
NR_121725.1-Peptoclostridium-acidaminophilum-strain-a1-2-16S-ribosomal-RNA,-partial-sequence	Clt135-II	GTTATCCaTGTGtATAGGG	rev	complement(139..157)	2
NR_024922.1-Peptoclostridium-acidaminophilum-DSM-3953-16S-ribosomal-RNA,-partial-sequence	Clt135-II	GTTATCCaTGTGtATAGGG	rev	complement(131..149)	2
NR_119324.1-[Clostridium]-paradoxum-JW-YL-7-=-DSM-7308-16S-ribosomal-RNA,-partial-sequence	Clt135-II	GTTATCCAtGTGTAtAGGG	rev	complement(200..218)	2
NR_119323.1-[Clostridium]-paradoxum-JW-YL-7-=-DSM-7308-16S-ribosomal-RNA,-partial-sequence	Clt135-II	GTTATCCAtGTGTAtAGGG	rev	complement(213..231)	2
NR_119322.1-[Clostridium]-paradoxum-JW-YL-7-=-DSM-7308-16S-ribosomal-RNA,-partial-sequence	Clt135-II	GTTATCCAtGTGTAtAGGG	rev	complement(214..232)	2
NR_133028.1-[Clostridium]-dakarense-strain-FF1-16S-ribosomal-RNA,-partial-sequence	Clt135-II	GTTATCCaTGTGTAtAGGG	rev	complement(112..130)	2
NR_112171.1-Paraclostridium-bifermentans-strain-ATCC-638-16S-ribosomal-RNA,-partial-sequence	Clt135-II	GTTATCCaTGTGTAtAGGG	rev	complement(101..119)	2
NR_119331.1-[Clostridium]-paradoxum-JW-YL-7-=-DSM-7308-16S-ribosomal-RNA,-partial-sequence	Clt135-II	GTTATCCAtGTGTAtAGGG	rev	complement(194..212)	2
NR_104729.1-Clostridioides-mangenotii-strain-DSM-1289-16S-ribosomal-RNA,-partial-sequence	Clt135-II	GTTATCCaTGTGTAtAGGG	rev	complement(110..128)	2
NR_112172.1-Clostridioides-difficile-ATCC-9689-=-DSM-1296-16S-ribosomal-RNA,-partial-sequence	Clt135-II	GTTATCCaTGTGTAtAGGG	rev	complement(105..123)	2
NR_119333.1-[Clostridium]-paradoxum-JW-YL-7-=-DSM-7308-16S-ribosomal-RNA,-partial-sequence	Clt135-II	GTTATCCAtGTGTAtAGGG	rev	complement(195..213)	2
NR_119334.1-[Clostridium]-paradoxum-JW-YL-7-=-DSM-7308-16S-ribosomal-RNA,-partial-sequence	Clt135-II	GTTATCCAtGTGTAtAGGG	rev	complement(220..238)	2
NR_119335.1-[Clostridium]-paradoxum-JW-YL-7-=-DSM-7308-16S-ribosomal-RNA,-partial-sequence	Clt135-II	GTTATCCAtGTGTAtAGGG	rev	complement(99..117)	2
NR_119336.1-[Clostridium]-paradoxum-JW-YL-7-=-DSM-7308-16S-ribosomal-RNA,-partial-sequence	Clt135-II	GTTATCCAtGTGTAtAGGG	rev	complement(96..114)	2
NR_119337.1-[Clostridium]-paradoxum-JW-YL-7-=-DSM-7308-16S-ribosomal-RNA,-partial-sequence	Clt135-II	GTTATCCAtGTGTAtAGGG	rev	complement(96..114)	2
NR_117153.1-[Clostridium]-thermoalcaliphilum-strain-DSM-7309-16S-ribosomal-RNA,-partial-sequence	Clt135-II	GTTATCCAtGTGTAtAGGG	rev	complement(197..215)	2
NR_117154.1-[Clostridium]-thermoalcaliphilum-strain-DSM-7309-16S-ribosomal-RNA,-partial-sequence	Clt135-II	GTTATCCAtGTGTAtAGGG	rev	complement(162..180)	2
NR_118665.1-[Clostridium]-thermoalcaliphilum-strain-JW/YL23-2-16S-ribosomal-RNA,-partial-sequence	Clt135-II	GTTATCCAtGTGTAtAGGG	rev	complement(132..150)	2
NR_104812.1-[Eubacterium]-tenue-strain-DSM-20695-16S-ribosomal-RNA,-partial-sequence	Clt135-II	GTTATCCaTGTGTAtAGGG	rev	complement(110..128)	2
NR_115794.1-[Eubacterium]-tenue-strain-ATCC-25553-16S-ribosomal-RNA,-partial-sequence	Clt135-II	GTTATCCaTGTGTAtAGGG	rev	complement(113..131)	2
NR_115795.1-[Eubacterium]-tenue-strain-ATCC-25553-16S-ribosomal-RNA,-partial-sequence	Clt135-II	GTTATCCaTGTGTAtAGGG	rev	complement(113..131)	2
NR_115796.1-[Eubacterium]-tenue-strain-ATCC-25553-16S-ribosomal-RNA,-partial-sequence	Clt135-II	GTTATCCaTGTGTAtAGGG	rev	complement(113..131)	2
NR_115797.1-[Eubacterium]-tenue-strain-ATCC-25553-16S-ribosomal-RNA,-partial-sequence	Clt135-II	GTTATCCaTGTGTAtAGGG	rev	complement(113..131)	2
NR_113132.1-Clostridioides-difficile-ATCC-9689-=-DSM-1296-strain-JCM-1296-16S-ribosomal-RNA,-partial-sequence	Clt135-II	GTTATCCaTGTGTAtAGGG	rev	complement(113..131)	2
NR_115798.1-[Eubacterium]-tenue-strain-ATCC-25553-16S-ribosomal-RNA,-partial-sequence	Clt135-II	GTTATCCaTGTGTAtAGGG	rev	complement(113..131)	2
NR_118732.2-[Eubacterium]-tenue-strain-ATCC-25553-16S-ribosomal-RNA,-partial-sequence	Clt135-II	GTTATCCaTGTGTAtAGGG	rev	complement(36..54)	2
NR_137408.1-Terrisporobacter-petrolearius-strain-LAM0A37-16S-ribosomal-RNA,-partial-sequence	Clt135-II	GTTATCCATGTGTATagGG	rev	complement(82..100)	2
NR_104744.1-Terrisporobacter-mayombei-strain-SFC-5-16S-ribosomal-RNA,-partial-sequence	Clt135-II	GTTATCCATGTGTATagGG	rev	complement(112..130)	2
NR_119330.1-[Clostridium]-paradoxum-JW-YL-7-=-DSM-7308-16S-ribosomal-RNA,-partial-sequence	Clt135-II	GTTATCCAtGTGTAtAGGG	rev	complement(194..212)	2
NR_119329.1-[Clostridium]-paradoxum-JW-YL-7-=-DSM-7308-16S-ribosomal-RNA,-partial-sequence	Clt135-II	GTTATCCAtGTGTAtAGGG	rev	complement(221..239)	2
NR_119328.1-[Clostridium]-paradoxum-JW-YL-7-=-DSM-7308-16S-ribosomal-RNA,-partial-sequence	Clt135-II	GTTATCCAtGTGTAtAGGG	rev	complement(221..239)	2
NR_119327.1-[Clostridium]-paradoxum-JW-YL-7-=-DSM-7308-16S-ribosomal-RNA,-partial-sequence	Clt135-II	GTTATCCAtGTGTAtAGGG	rev	complement(236..254)	2
NR_117174.1-[Eubacterium]-tenue-strain-DSM-20695-16S-ribosomal-RNA,-partial-sequence	Clt135-II	GTTATCCaTGTGTAtAGGG	rev	complement(108..126)	2
NR_119074.1-Terrisporobacter-glycolicus-ATCC-14880-=-DSM-1288-16S-ribosomal-RNA,-partial-sequence	Clt135-II	GTTATCCATGTGTATagGG	rev	complement(89..107)	2
NR_043747.1-Ureibacillus-thermophilus-strain-HC148-16S-ribosomal-RNA,-partial-sequence	Clt135-II	GTTATCCatGTgTATAGGG	rev	complement(129..147)	3
NR_025394.1-Ureibacillus-terrenus-strain-TH9A-16S-ribosomal-RNA,-partial-sequence	Clt135-II	GTTATCCatGTgTATAGGG	rev	complement(100..118)	3
NR_043232.1-Ureibacillus-suwonensis-strain-6T19-16S-ribosomal-RNA,-partial-sequence	Clt135-II	GTTATCCatGTgTATAGGG	rev	complement(116..134)	3
NR_133885.1-Ureibacillus-defluvii-strain-DX-1-16S-ribosomal-RNA,-partial-sequence	Clt135-II	GTTATCCatGTgTATAGGG	rev	complement(107..125)	3
NR_043746.1-Ureibacillus-composti-strain-HC145-16S-ribosomal-RNA,-partial-sequence	Clt135-II	GTTATCCatGTgTATAGGG	rev	complement(127..145)	3
NR_043101.1-Sporacetigenium-mesophilum-strain-ZLJ115-16S-ribosomal-RNA,-partial-sequence	Clt135-II	GTTATCCaTGTGTATagGG	rev	complement(111..129)	3
NR_179414.1-Inediibacterium-massiliense-strain-Mt12-16S-ribosomal-RNA,-partial-sequence	Clt135-II	GtTATCCaTgTGTATAGGG	rev	complement(139..157)	3
NR_113050.1-Nocardioides-iriomotensis-strain-IR27-S3-16S-ribosomal-RNA,-partial-sequence	Clt135-II	GTTATCCaTGTGTatAGGG	rev	complement(88..106)	3
NR_180193.1-Anaerophilus-nitritogenes-strain-MJB2-16S-ribosomal-RNA,-partial-sequence	Clt135-II	GtTATCCaTgTGTATAGGG	rev	complement(140..158)	3
NR_178620.1-Anaerosolibacter-carboniphilus-strain-IRF19-16S-ribosomal-RNA,-partial-sequence	Clt135-II	GTTATCCatgTGTATAGGG	rev	complement(99..117)	3
NR_028915.1-Anaerostipes-caccae-strain-L1-92-16S-ribosomal-RNA,-partial-sequence	Clt135-II	GTTATCCatgTGTATAGGG	rev	complement(107..125)	3
NR_181881.1-Anaerostipes-faecis-strain-A14-16S-ribosomal-RNA,-partial-sequence	Clt135-II	GTTATCCatgTGTATAGGG	rev	complement(99..117)	3
NR_179135.1-Anaerostipes-hominis-(ex-Lee-et-al.-2021)-strain-BG01-16S-ribosomal-RNA,-partial-sequence	Clt135-II	GTTATCCatgTGTATAGGG	rev	complement(122..140)	3
NR_178536.1-Anaerostipes-rhamnosivorans-strain-1y-2-16S-ribosomal-RNA,-partial-sequence	Clt135-II	GTTATCCatgTGTATAGGG	rev	complement(78..96)	3
NR_181385.1-Bianquea-renquensis-strain-NSJ-32-16S-ribosomal-RNA,-partial-sequence	Clt135-II	GTTATCCatgTGTATAGGG	rev	complement(88..106)	3
NR_026314.1-Blautia-hydrogenotrophica-strain-S5a36-16S-ribosomal-RNA,-partial-sequence	Clt135-II	GTTATCCatgTGTATAGGG	rev	complement(122..140)	3
NR_119087.1-Peptoclostridium-litorale-strain-DSM-5388-16S-ribosomal-RNA,-partial-sequence	Clt135-II	GTTATCCatGTGTAtAGGG	rev	complement(140..158)	3
NR_180334.1-Blautia-intestinalis-strain-27-44-16S-ribosomal-RNA,-partial-sequence	Clt135-II	GTTATCCatgTGTATAGGG	rev	complement(45..63)	3
NR_044843.2-Caryophanon-tenue-strain-NCDO-2324-16S-ribosomal-RNA,-partial-sequence	Clt135-II	GTTATCCatGTgTATAGGG	rev	complement(132..150)	3
NR_180706.1-Crassaminicella-thermophila-strain-SY095-16S-ribosomal-RNA,-partial-sequence	Clt135-II	GtTATCCaTgTGTATAGGG	rev	complement(37..55)	3
NR_148302.1-Geosporobacter-ferrireducens-strain-IRF9-16S-ribosomal-RNA,-partial-sequence	Clt135-II	GTTATCCatgTGTATAGGG	rev	complement(81..99)	3
NR_115818.1-Geosporobacter-subterraneus-strain-VNs68-16S-ribosomal-RNA,-partial-sequence	Clt135-II	GTTATCCatgTGTATAGGG	rev	complement(274..292)	3
NR_040961.1-Ureibacillus-thermosphaericus-strain-DSM-10633-16S-ribosomal-RNA,-partial-sequence	Clt135-II	GTTATCCatGTgTATAGGG	rev	complement(129..147)	3
NR_156975.1-Marinisporobacter-balticus-strain-59.4M-16S-ribosomal-RNA,-partial-sequence	Clt135-II	GtTATCCaTgTGTATAGGG	rev	complement(109..127)	3
NR_108630.1-Natranaerovirga-hydrolytica-strain-APP2-16S-ribosomal-RNA,-partial-sequence	Clt135-II	GTTATCCatgTGTATAGGG	rev	complement(127..145)	3
NR_108636.1-Natranaerovirga-pectinivora-strain-AP3-16S-ribosomal-RNA,-partial-sequence	Clt135-II	GTTATCCatgTGTATAGGG	rev	complement(140..158)	3
NR_181402.1-Blautia-intestinalis-strain-27-44-16S-ribosomal-RNA,-partial-sequence	Clt135-II	GTTATCCatgTGTATAGGG	rev	complement(92..110)	3
NR_119203.1-Ureibacillus-thermosphaericus-strain-P-11-16S-ribosomal-RNA,-partial-sequence	Clt135-II	GTTATCCatGTgTATAGGG	rev	complement(99..117)	3
