## Supplementary material for "Single-cell quantification of the microbiota by flow cytometry: MicFLY": Probe Binding sites: EC1261-II_16s_binding_sites.xlsx

### Sheet: Data
Name	Primer name	Primer Sequence	Orientation	Region	Mismatches
NR_181755.1-Enterococcus-innesii-strain-GAL7-16S-ribosomal-RNA,-partial-sequence	EC1261-II	AACTCGTTGTACTTCCCATT	rev	complement(1252..1271)	0
NR_024904.1-Enterococcus-dispar-ATCC-51266-16S-ribosomal-RNA,-partial-sequence	EC1261-II	AACTCGTTGTACTTCCCATT	rev	complement(1243..1262)	0
NR_113927.1-Enterococcus-dispar-ATCC-51266-strain-NBRC-100678-16S-ribosomal-RNA,-partial-sequence	EC1261-II	AACTCGTTGTACTTCCCATT	rev	complement(1227..1246)	0
NR_114781.2-Enterococcus-dispar-ATCC-51266-strain-LMG-13521-16S-ribosomal-RNA,-partial-sequence	EC1261-II	AACTCGTTGTACTTCCCATT	rev	complement(1249..1268)	0
NR_174224.1-Enterococcus-songbeiensis-strain-85-4-16S-ribosomal-RNA,-partial-sequence	EC1261-II	AACTCGTTGTACTTCCCATT	rev	complement(1156..1175)	0
NR_132299.1-Enterococcus-saccharolyticus-subsp.-taiwanensis-strain-812-16S-ribosomal-RNA,-partial-sequence	EC1261-II	AACTCGTTGTACTTCCCATT	rev	complement(1235..1254)	0
NR_118918.1-Enterococcus-saccharolyticus-subsp.-saccharolyticus-ATCC-43076-strain-NCDO-2594-16S-ribosomal-RNA,-partial-sequence	EC1261-II	AACTCGTTGTACTTCCCATT	rev	complement(1062..1081)	0
NR_115767.1-Enterococcus-saccharolyticus-subsp.-saccharolyticus-ATCC-43076-16S-ribosomal-RNA,-partial-sequence	EC1261-II	AACTCGTTGTACTTCCCATT	rev	complement(1226..1245)	0
NR_113909.1-Enterococcus-saccharolyticus-subsp.-saccharolyticus-ATCC-43076-strain-NBRC-100493-16S-ribosomal-RNA,-partial-sequence	EC1261-II	AACTCGTTGTACTTCCCATT	rev	complement(1226..1245)	0
NR_041707.1-Enterococcus-saccharolyticus-subsp.-saccharolyticus-ATCC-43076-16S-ribosomal-RNA,-partial-sequence	EC1261-II	AACTCGTTGTACTTCCCATT	rev	complement(1224..1243)	0
NR_114786.2-Enterococcus-saccharolyticus-subsp.-saccharolyticus-strain-LMG-11427-16S-ribosomal-RNA,-partial-sequence	EC1261-II	AACTCGTTGTACTTCCCATT	rev	complement(1249..1268)	0
NR_119292.1-Enterococcus-saccharolyticus-subsp.-saccharolyticus-strain-NCDO-2594-16S-ribosomal-RNA,-partial-sequence	EC1261-II	AACTCGTTGTACTTCCCATT	rev	complement(1225..1244)	0
NR_119293.1-Enterococcus-dispar-strain-NCIMB-13000-16S-ribosomal-RNA,-partial-sequence	EC1261-II	AACTCGTTGTACTTCCCATT	rev	complement(1222..1241)	0
NR_042054.1-Enterococcus-faecium-strain-LMG-11423-16S-ribosomal-RNA,-partial-sequence	EC1261-II	AACTCGTTGTACTTCCCATT	rev	complement(1248..1267)	0
NR_113903.1-Enterococcus-faecium-strain-NBRC-100485-16S-ribosomal-RNA,-partial-sequence	EC1261-II	AACTCGTTGTACTTCCCATT	rev	complement(1229..1248)	0
NR_113904.1-Enterococcus-faecium-strain-NBRC-100486-16S-ribosomal-RNA,-partial-sequence	EC1261-II	AACTCGTTGTACTTCCCATT	rev	complement(1229..1248)	0
NR_114742.1-Enterococcus-faecium-strain-DSM-20477-16S-ribosomal-RNA,-partial-sequence	EC1261-II	AACTCGTTGTACTTCCCATT	rev	complement(1237..1256)	0
NR_115764.1-Enterococcus-faecium-strain-ATCC-19434-16S-ribosomal-RNA,-partial-sequence	EC1261-II	AACTCGTTGTACTTCCCATT	rev	complement(1229..1248)	0
NR_113924.1-Enterococcus-gallinarum-strain-NBRC-100675-16S-ribosomal-RNA,-partial-sequence	EC1261-II	AACTCGTTGTACTTCCCATT	rev	complement(1227..1246)	0
NR_104559.2-Enterococcus-gallinarum-strain-LMG-13129-16S-ribosomal-RNA,-partial-sequence	EC1261-II	AACTCGTTGTACTTCCCATT	rev	complement(1248..1267)	0
NR_134780.1-Oenococcus-alcoholitolerans-strain-UFRJ-M7.2.18-16S-ribosomal-RNA,-partial-sequence	EC1261-II	AACTCGTTGTACTTCCCATT	rev	complement(1243..1262)	0
NR_025625.1-Enterococcus-italicus-strain-LMG-21727-16S-ribosomal-RNA,-partial-sequence	EC1261-II	AACTCGTTGTACTTCCCATT	rev	complement(1226..1245)	0
NR_104571.1-Enterococcus-italicus-DSM-15952-strain-TP1.5-16S-ribosomal-RNA,-partial-sequence	EC1261-II	AACTCGTTGTACTTCCCATT	rev	complement(1219..1238)	0
NR_117562.1-Enterococcus-lactis-strain-BT159-16S-ribosomal-RNA,-partial-sequence	EC1261-II	AACTCGTTGTACTTCCCATT	rev	complement(1206..1225)	0
NR_144723.2-Enterococcus-massiliensis-strain-AM1-16S-ribosomal-RNA,-partial-sequence	EC1261-II	AACTCGTTGTACTTCCCATT	rev	complement(1241..1260)	0
NR_112039.1-Enterococcus-faecium-strain-JCM-5804-16S-ribosomal-RNA,-partial-sequence	EC1261-II	AACTCGTTGTACTTCCCATT	rev	complement(1254..1273)	0
NR_135720.1-Enterococcus-diestrammenae-strain-ORL-24-16S-ribosomal-RNA,-partial-sequence	EC1261-II	AACTCGTTGTACTTCCCATT	rev	complement(1198..1217)	0
NR_152049.1-Enterococcus-saigonensis-strain-VE80-16S-ribosomal-RNA,-partial-sequence	EC1261-II	AACTCGTTGTACTTCCCATT	rev	complement(1186..1205)	0
NR_113931.1-Enterococcus-canis-strain-NBRC-100695-16S-ribosomal-RNA,-partial-sequence	EC1261-II	AACTCGTTGTACTTCCCATT	rev	complement(1228..1247)	0
NR_029337.1-Enterococcus-asini-strain-AS2-16S-ribosomal-RNA,-partial-sequence	EC1261-II	AACTCGTTGTACTTCCCATT	rev	complement(1247..1266)	0
NR_113935.1-Enterococcus-villorum-strain-NBRC-100699-16S-ribosomal-RNA,-partial-sequence	EC1261-II	AACTCGTTGTACTTCCCATT	rev	complement(1228..1247)	0
NR_044121.1-Enterococcus-camelliae-strain-FP15-1-16S-ribosomal-RNA,-partial-sequence	EC1261-II	AACTCGTTGTACTTCCCATT	rev	complement(1204..1223)	0
NR_114016.1-Enterococcus-camelliae-strain-NBRC-101868-16S-ribosomal-RNA,-partial-sequence	EC1261-II	AACTCGTTGTACTTCCCATT	rev	complement(1226..1245)	0
NR_042386.1-Enterococcus-canintestini-strain-LMG-13590-16S-ribosomal-RNA,-partial-sequence	EC1261-II	AACTCGTTGTACTTCCCATT	rev	complement(1228..1247)	0
NR_044852.1-Enterococcus-canis-strain-LMG-12316-16S-ribosomal-RNA,-partial-sequence	EC1261-II	AACTCGTTGTACTTCCCATT	rev	complement(1172..1191)	0
NR_113929.1-Enterococcus-asini-strain-NBRC-100681-16S-ribosomal-RNA,-partial-sequence	EC1261-II	AACTCGTTGTACTTCCCATT	rev	complement(1227..1246)	0
NR_036921.1-Enterococcus-villorum-strain-88-5474-16S-ribosomal-RNA,-partial-sequence	EC1261-II	AACTCGTTGTACTTCCCATT	rev	complement(1229..1248)	0
NR_119280.1-Enterococcus-casseliflavus-strain-NCIMB-11449-16S-ribosomal-RNA,-partial-sequence	EC1261-II	AACTCGTTGTACTTCCCATT	rev	complement(1223..1242)	0
NR_114778.2-Enterococcus-casseliflavus-strain-LMG-10745-16S-ribosomal-RNA,-partial-sequence	EC1261-II	AACTCGTTGTACTTCCCATT	rev	complement(1253..1272)	0
NR_180090.1-Oenococcus-sicerae-strain-UCMA-15228-16S-ribosomal-RNA,-partial-sequence	EC1261-II	AACTCGTTGTACTTCCCATT	rev	complement(1212..1231)	0
NR_041312.1-Oenococcus-kitaharae-DSM-17330-strain-NRIC-0645-16S-ribosomal-RNA,-partial-sequence	EC1261-II	AACTCGTTGTACTTCCCATT	rev	complement(1237..1256)	0
NR_104560.1-Enterococcus-casseliflavus-strain-NBRC-100478-16S-ribosomal-RNA,-partial-sequence	EC1261-II	AACTCGTTGTACTTCCCATT	rev	complement(1228..1247)	0
NR_113907.1-Enterococcus-pseudoavium-strain-NBRC-100491-16S-ribosomal-RNA,-partial-sequence	EC1261-II	aACTCGTTGTACTTCCCATT	rev	complement(1228..1247)	1
NR_115762.1-Enterococcus-pseudoavium-strain-ATCC-49372-16S-ribosomal-RNA,-partial-sequence	EC1261-II	aACTCGTTGTACTTCCCATT	rev	complement(1228..1247)	1
NR_028705.1-Enterococcus-pseudoavium-strain-47-16-16S-ribosomal-RNA,-partial-sequence	EC1261-II	aACTCGTTGTACTTCCCATT	rev	complement(1230..1249)	1
NR_118050.1-Enterococcus-plantarum-strain-CCM-7889-16S-ribosomal-RNA,-partial-sequence	EC1261-II	aACTCGTTGTACTTCCCATT	rev	complement(1187..1206)	1
NR_114785.2-Enterococcus-pseudoavium-strain-LMG-11426-16S-ribosomal-RNA,-partial-sequence	EC1261-II	aACTCGTTGTACTTCCCATT	rev	complement(1245..1264)	1
NR_044160.1-Enterococcus-thailandicus-strain-FP48-3-16S-ribosomal-RNA,-partial-sequence	EC1261-II	aACTCGTTGTACTTCCCATT	rev	complement(1207..1226)	1
NR_113913.1-Oenococcus-oeni-strain-NBRC-100497-16S-ribosomal-RNA,-partial-sequence	EC1261-II	aACTCGTTGTACTTCCCATT	rev	complement(1234..1253)	1
NR_113938.1-Enterococcus-phoeniculicola-strain-NBRC-100711-16S-ribosomal-RNA,-partial-sequence	EC1261-II	aACTCGTTGTACTTCCCATT	rev	complement(1228..1247)	1
NR_029040.1-Enterococcus-phoeniculicola-strain-JLB-1-16S-ribosomal-RNA,-partial-sequence	EC1261-II	aACTCGTTGTACTTCCCATT	rev	complement(1236..1255)	1
NR_119223.1-Oenococcus-oeni-strain-NCDO-1674-16S-ribosomal-RNA,-partial-sequence	EC1261-II	aACTCGTTGTACTTCCCATT	rev	complement(1140..1159)	1
NR_117519.1-Enterococcus-quebecensis-strain-CCRI-16985-16S-ribosomal-RNA,-partial-sequence	EC1261-II	aACTCGTTGTACTTCCCATT	rev	complement(1185..1204)	1
NR_113253.1-Oenococcus-oeni-strain-JCM-6125-16S-ribosomal-RNA,-partial-sequence	EC1261-II	aACTCGTTGTACTTCCCATT	rev	complement(1234..1253)	1
NR_040810.1-Oenococcus-oeni-strain-JCM-6125-16S-ribosomal-RNA,-partial-sequence	EC1261-II	aACTCGTTGTACTTCCCATT	rev	complement(1233..1252)	1
NR_115122.1-Enterococcus-pallens-strain-PQ2-16S-ribosomal-RNA,-partial-sequence	EC1261-II	aACTCGTTGTACTTCCCATT	rev	complement(1189..1208)	1
NR_113933.1-Enterococcus-pallens-strain-NBRC-100697-16S-ribosomal-RNA,-partial-sequence	EC1261-II	aACTCGTTGTACTTCCCATT	rev	complement(1227..1246)	1
NR_043794.1-Enterococcus-pallens-strain-ATCC-BAA-351-16S-ribosomal-RNA,-partial-sequence	EC1261-II	aACTCGTTGTACTTCCCATT	rev	complement(1228..1247)	1
NR_174225.1-Enterococcus-nangangensis-strain-94-2-16S-ribosomal-RNA,-partial-sequence	EC1261-II	aACTCGTTGTACTTCCCATT	rev	complement(1170..1189)	1
NR_114784.2-Enterococcus-mundtii-strain-LMG-10748-16S-ribosomal-RNA,-partial-sequence	EC1261-II	aACTCGTTGTACTTCCCATT	rev	complement(1248..1267)	1
NR_174226.1-Enterococcus-pingfangensis-strain-241-2-2-16S-ribosomal-RNA,-partial-sequence	EC1261-II	aACTCGTTGTACTTCCCATT	rev	complement(1189..1208)	1
NR_026499.1-Enterococcus-raffinosus-strain-1789-79-16S-ribosomal-RNA,-partial-sequence	EC1261-II	aACTCGTTGTACTTCCCATT	rev	complement(1221..1240)	1
NR_108137.1-Enterococcus-rotai-strain-CCM-4630-16S-ribosomal-RNA,-partial-sequence	EC1261-II	aACTCGTTGTACTTCCCATT	rev	complement(1239..1258)	1
NR_041933.1-Enterococcus-ratti-strain-DS-2705-87-16S-ribosomal-RNA,-partial-sequence	EC1261-II	aACTCGTTGTACTTCCCATT	rev	complement(1229..1248)	1
NR_042406.1-Enterococcus-termitis-strain-LMG-8895-16S-ribosomal-RNA,-partial-sequence	EC1261-II	aACTCGTTGTACTTCCCATT	rev	complement(1229..1248)	1
NR_114787.2-Enterococcus-sulfureus-ATCC-49903-strain-LMG-13084-16S-ribosomal-RNA,-partial-sequence	EC1261-II	AACTCGTTGTAcTTCCCATT	rev	complement(1250..1269)	1
NR_115766.1-Enterococcus-sulfureus-ATCC-49903-16S-ribosomal-RNA,-partial-sequence	EC1261-II	AACTCGTTGTAcTTCCCATT	rev	complement(1226..1245)	1
NR_113928.1-Enterococcus-sulfureus-ATCC-49903-strain-NBRC-100680-16S-ribosomal-RNA,-partial-sequence	EC1261-II	AACTCGTTGTAcTTCCCATT	rev	complement(1226..1245)	1
NR_041706.1-Enterococcus-sulfureus-ATCC-49903-16S-ribosomal-RNA,-partial-sequence	EC1261-II	AACTCGTTGTAcTTCCCATT	rev	complement(1227..1246)	1
NR_119290.1-Enterococcus-sulfureus-strain-NCIMB-13117-16S-ribosomal-RNA,-partial-sequence	EC1261-II	AACTCGTTGTAcTTCCCATT	rev	complement(1221..1240)	1
NR_042405.1-Enterococcus-silesiacus-strain-R-23712-16S-ribosomal-RNA,-partial-sequence	EC1261-II	aACTCGTTGTACTTCCCATT	rev	complement(1229..1248)	1
NR_113906.1-Enterococcus-mundtii-strain-NBRC-100490-16S-ribosomal-RNA,-partial-sequence	EC1261-II	aACTCGTTGTACTTCCCATT	rev	complement(1229..1248)	1
NR_114015.1-Enterococcus-thailandicus-strain-NBRC-101867-16S-ribosomal-RNA,-partial-sequence	EC1261-II	aACTCGTTGTACTTCCCATT	rev	complement(1229..1248)	1
NR_179529.1-Enterococcus-timonensis-strain-Marseille-P2817-16S-ribosomal-RNA,-partial-sequence	EC1261-II	aACTCGTTGTACTTCCCATT	rev	complement(1246..1265)	1
NR_117520.1-Enterococcus-ureasiticus-strain-CCRI-16986-16S-ribosomal-RNA,-partial-sequence	EC1261-II	aACTCGTTGTACTTCCCATT	rev	complement(1185..1204)	1
NR_125485.1-Enterococcus-ureilyticus-strain-CCM-4629-16S-ribosomal-RNA,-partial-sequence	EC1261-II	aACTCGTTGTACTTCCCATT	rev	complement(1239..1258)	1
NR_117976.1-Enterococcus-viikkiensis-strain-IE3.2-16S-ribosomal-RNA,-partial-sequence	EC1261-II	aACTCGTTGTACTTCCCATT	rev	complement(1217..1236)	1
NR_159231.1-Enterococcus-wangshanyuanii-strain-MN05-16S-ribosomal-RNA,-partial-sequence	EC1261-II	aACTCGTTGTACTTCCCATT	rev	complement(1249..1268)	1
NR_133741.1-Enterococcus-xiangfangensis-strain-11097-16S-ribosomal-RNA,-partial-sequence	EC1261-II	aACTCGTTGTACTTCCCATT	rev	complement(1189..1208)	1
NR_159225.1-Floricoccus-penangensis-strain-HibF3-16S-ribosomal-RNA,-partial-sequence	EC1261-II	aACTCGTTGTACTTCCCATT	rev	complement(1170..1189)	1
NR_159226.1-Floricoccus-tropicus-strain-DF1-16S-ribosomal-RNA,-partial-sequence	EC1261-II	aACTCGTTGTACTTCCCATT	rev	complement(1165..1184)	1
NR_117043.1-Enterococcus-rivorum-strain-S299-16S-ribosomal-RNA,-partial-sequence	EC1261-II	aACTCGTTGTACTTCCCATT	rev	complement(1229..1248)	1
NR_113934.1-Enterococcus-ratti-strain-NBRC-100698-16S-ribosomal-RNA,-partial-sequence	EC1261-II	aACTCGTTGTACTTCCCATT	rev	complement(1229..1248)	1
NR_113908.1-Enterococcus-raffinosus-strain-NBRC-100492-16S-ribosomal-RNA,-partial-sequence	EC1261-II	aACTCGTTGTACTTCCCATT	rev	complement(1228..1247)	1
NR_113937.1-Enterococcus-moraviensis-strain-NBRC-100710-16S-ribosomal-RNA,-partial-sequence	EC1261-II	aACTCGTTGTACTTCCCATT	rev	complement(1229..1248)	1
NR_024906.1-Enterococcus-mundtii-strain-ATCC-43186-16S-ribosomal-RNA,-partial-sequence	EC1261-II	aACTCGTTGTACTTCCCATT	rev	complement(1228..1247)	1
NR_113257.1-Enterococcus-durans-strain-JCM-8725-16S-ribosomal-RNA,-partial-sequence	EC1261-II	aACTCGTTGTACTTCCCATT	rev	complement(1229..1248)	1
NR_113901.1-Enterococcus-faecalis-strain-NBRC-100480-16S-ribosomal-RNA,-partial-sequence	EC1261-II	aACTCGTTGTACTTCCCATT	rev	complement(1229..1248)	1
NR_040789.1-Enterococcus-faecalis-strain-JCM-5803-16S-ribosomal-RNA,-partial-sequence	EC1261-II	aACTCGTTGTACTTCCCATT	rev	complement(1244..1263)	1
NR_114649.1-Enterococcus-eurekensis-strain-PC4B-16S-ribosomal-RNA,-partial-sequence	EC1261-II	aACTCGTTGTACTTCCCATT	rev	complement(1247..1266)	1
NR_113900.1-Enterococcus-durans-strain-NBRC-100479-16S-ribosomal-RNA,-partial-sequence	EC1261-II	aACTCGTTGTACTTCCCATT	rev	complement(1229..1248)	1
NR_028794.1-Enterococcus-moraviensis-strain-330-16S-ribosomal-RNA,-partial-sequence	EC1261-II	aACTCGTTGTACTTCCCATT	rev	complement(1243..1262)	1
NR_036922.1-Enterococcus-durans-strain-98D-16S-ribosomal-RNA,-partial-sequence	EC1261-II	aACTCGTTGTACTTCCCATT	rev	complement(1240..1259)	1
NR_174223.1-Enterococcus-dongliensis-strain-63-4-16S-ribosomal-RNA,-partial-sequence	EC1261-II	aACTCGTTGTACTTCCCATT	rev	complement(1188..1207)	1
NR_042389.1-Enterococcus-devriesei-strain-LMG-14595-16S-ribosomal-RNA,-partial-sequence	EC1261-II	aACTCGTTGTACTTCCCATT	rev	complement(1228..1247)	1
NR_156980.1-Enterococcus-crotali-strain-ETRF1-16S-ribosomal-RNA,-partial-sequence	EC1261-II	aACTCGTTGTACTTCCCATT	rev	complement(1229..1248)	1
NR_179321.1-Thiosulfativibrio-zosterae-strain-AkT22-16S-ribosomal-RNA,-partial-sequence	EC1261-II	AACTCgTTGTACTTCCCATT	rev	complement(1238..1257)	1
NR_114779.2-Enterococcus-cecorum-DSM-20682-=-ATCC-43198-strain-LMG-12902-16S-ribosomal-RNA,-partial-sequence	EC1261-II	aACTCGTTGTACTTCCCATT	rev	complement(1247..1266)	1
NR_043285.1-Enterococcus-caccae-strain-2215-02-16S-ribosomal-RNA,-partial-sequence	EC1261-II	aACTCGTTGTACTTCCCATT	rev	complement(1229..1248)	1
NR_145937.1-Enterococcus-bulliens-strain-LMG-28766-16S-ribosomal-RNA,-partial-sequence	EC1261-II	AACTCGTTGTAcTTCCCATT	rev	complement(1226..1245)	1
NR_114777.2-Enterococcus-avium-ATCC-14025-16S-ribosomal-RNA,-partial-sequence	EC1261-II	aACTCGTTGTACTTCCCATT	rev	complement(1243..1262)	1
NR_115763.1-Enterococcus-avium-ATCC-14025-16S-ribosomal-RNA,-partial-sequence	EC1261-II	aACTCGTTGTACTTCCCATT	rev	complement(1228..1247)	1
NR_113899.1-Enterococcus-avium-ATCC-14025-strain-NBRC-100477-16S-ribosomal-RNA,-partial-sequence	EC1261-II	aACTCGTTGTACTTCCCATT	rev	complement(1228..1247)	1
NR_028748.1-Enterococcus-avium-strain-E6844-16S-ribosomal-RNA,-partial-sequence	EC1261-II	aACTCGTTGTACTTCCCATT	rev	complement(1249..1268)	1
NR_178249.1-Enterococcus-alishanensis-strain-ALS3-16S-ribosomal-RNA,-partial-sequence	EC1261-II	aACTCGTTGTACTTCCCATT	rev	complement(1238..1257)	1
NR_109727.1-Enterococcus-alcedinis-strain-L34-16S-ribosomal-RNA,-partial-sequence	EC1261-II	aACTCGTTGTACTTCCCATT	rev	complement(1156..1175)	1
NR_114782.1-Enterococcus-faecalis-strain-LMG-7937-16S-ribosomal-RNA,-partial-sequence	EC1261-II	aACTCGTTGTACTTCCCATT	rev	complement(1249..1268)	1
NR_115765.1-Enterococcus-faecalis-strain-ATCC-19433-16S-ribosomal-RNA,-partial-sequence	EC1261-II	aACTCGTTGTACTTCCCATT	rev	complement(1229..1248)	1
NR_113902.1-Enterococcus-faecalis-strain-NBRC-100481-16S-ribosomal-RNA,-partial-sequence	EC1261-II	aACTCGTTGTACTTCCCATT	rev	complement(1229..1248)	1
NR_043793.1-Enterococcus-gilvus-strain-ATCC-BAA-350-16S-ribosomal-RNA,-partial-sequence	EC1261-II	aACTCGTTGTACTTCCCATT	rev	complement(1228..1247)	1
NR_179501.1-Enterococcus-mediterraneensis-strain-Marseille-P4358-16S-ribosomal-RNA,-partial-sequence	EC1261-II	aACTCGTTGTACTTCCCATT	rev	complement(1252..1271)	1
NR_114453.1-Enterococcus-malodoratus-strain-ATCC-43197-16S-ribosomal-RNA,-partial-sequence	EC1261-II	aACTCGTTGTACTTCCCATT	rev	complement(1229..1248)	1
NR_113905.1-Enterococcus-malodoratus-strain-NBRC-100489-16S-ribosomal-RNA,-partial-sequence	EC1261-II	aACTCGTTGTACTTCCCATT	rev	complement(1228..1247)	1
NR_042055.1-Enterococcus-malodoratus-strain-LMG-10747-16S-ribosomal-RNA,-partial-sequence	EC1261-II	aACTCGTTGTACTTCCCATT	rev	complement(1245..1264)	1
NR_114648.1-Enterococcus-lemanii-strain-PC32-16S-ribosomal-RNA,-partial-sequence	EC1261-II	aACTCGTTGTACTTCCCATT	rev	complement(1247..1266)	1
NR_181559.1-Enterococcus-larvae-strain-BWM-S5-16S-ribosomal-RNA,-partial-sequence	EC1261-II	aACTCGTTGTACTTCCCATT	rev	complement(1236..1255)	1
NR_174228.1-Enterococcus-hulanensis-strain-190-7-16S-ribosomal-RNA,-partial-sequence	EC1261-II	aACTCGTTGTACTTCCCATT	rev	complement(1173..1192)	1
NR_075022.1-Enterococcus-hirae-ATCC-9790-16S-ribosomal-RNA,-partial-sequence	EC1261-II	aACTCGTTGTACTTCCCATT	rev	complement(1251..1270)	1
NR_179278.1-Enterococcus-florum-strain-Gos25-1-16S-ribosomal-RNA,-partial-sequence	EC1261-II	aACTCGTTGTACTTCCCATT	rev	complement(1222..1241)	1
NR_114743.1-Enterococcus-hirae-strain-DSM-20160-16S-ribosomal-RNA,-partial-sequence	EC1261-II	aACTCGTTGTACTTCCCATT	rev	complement(1239..1258)	1
NR_114783.2-Enterococcus-hirae-strain-LMG-6399-16S-ribosomal-RNA,-partial-sequence	EC1261-II	aACTCGTTGTACTTCCCATT	rev	complement(1246..1265)	1
NR_113574.1-Enterococcus-hirae-strain-NBRC-3181-16S-ribosomal-RNA,-partial-sequence	EC1261-II	aACTCGTTGTACTTCCCATT	rev	complement(1229..1248)	1
NR_113256.1-Enterococcus-hirae-strain-JCM-8729-16S-ribosomal-RNA,-partial-sequence	EC1261-II	aACTCGTTGTACTTCCCATT	rev	complement(1229..1248)	1
NR_037082.1-Enterococcus-hirae-strain-R-16S-ribosomal-RNA,-partial-sequence	EC1261-II	aACTCGTTGTACTTCCCATT	rev	complement(1239..1258)	1
NR_042897.1-Enterococcus-hermanniensis-strain-LMG-12317-16S-ribosomal-RNA,-partial-sequence	EC1261-II	aACTCGTTGTACTTCCCATT	rev	complement(1181..1200)	1
NR_113936.1-Enterococcus-haemoperoxidus-strain-NBRC-100709-16S-ribosomal-RNA,-partial-sequence	EC1261-II	aACTCGTTGTACTTCCCATT	rev	complement(1229..1248)	1
NR_028795.1-Enterococcus-haemoperoxidus-strain-440-16S-ribosomal-RNA,-partial-sequence	EC1261-II	aACTCGTTGTACTTCCCATT	rev	complement(1253..1272)	1
NR_115121.1-Enterococcus-gilvus-strain-PQ1-16S-ribosomal-RNA,-partial-sequence	EC1261-II	aACTCGTTGTACTTCCCATT	rev	complement(1190..1209)	1
NR_113932.1-Enterococcus-gilvus-strain-NBRC-100696-16S-ribosomal-RNA,-partial-sequence	EC1261-II	aACTCGTTGTACTTCCCATT	rev	complement(1227..1246)	1
NR_114452.1-Enterococcus-hirae-strain-ATCC-8043-16S-ribosomal-RNA,-partial-sequence	EC1261-II	aACTCGTTGTACTTCCCATT	rev	complement(1227..1246)	1
NR_117039.1-Weissella-ceti-strain-1119-1A-09-16S-ribosomal-RNA,-partial-sequence	EC1261-II	aACTCGTTGTACTTcCCATT	rev	complement(1218..1237)	2
NR_114451.1-Tetragenococcus-solitarius-strain-ATCC-49428-16S-ribosomal-RNA,-partial-sequence	EC1261-II	aaCTCGTTGTACTTCCCATT	rev	complement(1157..1176)	2
NR_113910.1-Tetragenococcus-solitarius-strain-NBRC-100494-16S-ribosomal-RNA,-partial-sequence	EC1261-II	aaCTCGTTGTACTTCCCATT	rev	complement(1223..1242)	2
NR_180654.1-Weissella-coleopterorum-strain-HDW19-16S-ribosomal-RNA,-partial-sequence	EC1261-II	aACTCGTTGTACTTcCCATT	rev	complement(1246..1265)	2
NR_036926.1-Tetragenococcus-solitarius-strain-885-78-16S-ribosomal-RNA,-partial-sequence	EC1261-II	aaCTCGTTGTACTTCCCATT	rev	complement(1247..1266)	2
NR_041458.1-Pediococcus-siamensis-strain-MCH3-2-16S-ribosomal-RNA,-partial-sequence	EC1261-II	AACTCGTTGTACTtcCCATT	rev	complement(1227..1246)	2
NR_116439.1-Salinisphaera-hydrothermalis-EPR70-16S-ribosomal-RNA,-partial-sequence	EC1261-II	AACTCgTTGTACTTcCCATT	rev	complement(1200..1219)	2
NR_122102.1-Tetragenococcus-halophilus-subsp.-halophilus-strain-IAM-1676-16S-ribosomal-RNA,-partial-sequence	EC1261-II	aaCTCGTTGTACTTCCCATT	rev	complement(1233..1252)	2
NR_043113.1-Tetragenococcus-koreensis-strain-JS-16S-ribosomal-RNA,-partial-sequence	EC1261-II	aaCTCGTTGTACTTCCCATT	rev	complement(1229..1248)	2
NR_116417.1-Tetragenococcus-halophilus-subsp.-halophilus-DSM-20339-strain-LMG-11490-16S-ribosomal-RNA,-partial-sequence	EC1261-II	aaCTCGTTGTACTTCCCATT	rev	complement(1146..1165)	2
NR_115655.1-Tetragenococcus-halophilus-subsp.-halophilus-DSM-20339-strain-JCM-5888-16S-ribosomal-RNA,-partial-sequence	EC1261-II	aaCTCGTTGTACTTCCCATT	rev	complement(1203..1222)	2
NR_113914.1-Tetragenococcus-halophilus-subsp.-halophilus-DSM-20339-strain-NBRC-100498-16S-ribosomal-RNA,-partial-sequence	EC1261-II	aaCTCGTTGTACTTCCCATT	rev	complement(1225..1244)	2
NR_113252.1-Tetragenococcus-halophilus-subsp.-halophilus-DSM-20339-strain-JCM-5888-16S-ribosomal-RNA,-partial-sequence	EC1261-II	aaCTCGTTGTACTTCCCATT	rev	complement(1225..1244)	2
NR_114788.2-Tetragenococcus-halophilus-subsp.-halophilus-strain-DSM-20339-16S-ribosomal-RNA,-partial-sequence	EC1261-II	aaCTCGTTGTACTTCCCATT	rev	complement(1243..1262)	2
NR_108208.1-Tetragenococcus-halophilus-subsp.-flandriensis-strain-T5-16S-ribosomal-RNA,-partial-sequence	EC1261-II	aaCTCGTTGTACTTCCCATT	rev	complement(1170..1189)	2
NR_108204.1-Tetragenococcus-osmophilus-strain-T1-16S-ribosomal-RNA,-partial-sequence	EC1261-II	aaCTCGTTGTACTTCCCATT	rev	complement(1190..1209)	2
NR_125566.1-Lyticum-flagellatum-strain-299-16S-ribosomal-RNA,-partial-sequence	EC1261-II	AACTCGTTGTAcTTcCCATT	rev	complement(1105..1124)	2
NR_173548.1-Aequoribacter-fuscus-strain-IMCC3088-16S-ribosomal-RNA,-partial-sequence	EC1261-II	AACtCgTTGTACTTCCCATT	rev	complement(1192..1211)	2
NR_029085.1-Ligilactobacillus-saerimneri-strain-GDA154-16S-ribosomal-RNA,-partial-sequence	EC1261-II	aACTCGTTGTACTtCCCATT	rev	complement(1262..1281)	2
NR_044702.2-Amylolactobacillus-amylophilus-strain-DSM-20533-16S-ribosomal-RNA,-partial-sequence	EC1261-II	AACTCGTTGTACttCCCATT	rev	complement(1268..1287)	2
NR_113816.1-Amylolactobacillus-amylophilus-strain-NBRC-15881-16S-ribosomal-RNA,-partial-sequence	EC1261-II	AACTCGTTGTACttCCCATT	rev	complement(1241..1260)	2
NR_117572.1-Amylolactobacillus-amylophilus-strain-CIP-102988-16S-ribosomal-RNA,-partial-sequence	EC1261-II	AACTCGTTGTACttCCCATT	rev	complement(1236..1255)	2
NR_042511.1-Amylolactobacillus-amylotrophicus-strain-LMG-11400-16S-ribosomal-RNA,-partial-sequence	EC1261-II	AACTCGTTGTACttCCCATT	rev	complement(1241..1260)	2
NR_026013.1-Clostridium-chauvoei-strain-2585-16S-ribosomal-RNA,-partial-sequence	EC1261-II	AaCTCGTTGTACTTcCCATT	rev	complement(1205..1224)	2
NR_026347.1-Clostridium-isatidis-strain-WV6-16S-ribosomal-RNA-gene,-partial-sequence	EC1261-II	AaCTCGTTGTACTTcCCATT	rev	complement(1170..1189)	2
NR_026020.1-Clostridium-septicum-strain-Pasteur-III-16S-ribosomal-RNA,-partial-sequence	EC1261-II	AaCTCGTTGTACTTcCCATT	rev	complement(1205..1224)	2
NR_115270.1-Eionea-nigra-strain-17X/A02/237-16S-ribosomal-RNA,-partial-sequence	EC1261-II	AACTCgTTGTACTtCCCATT	rev	complement(1202..1221)	2
NR_042375.1-Enterococcus-aquimarinus-strain-API-8407116-16S-ribosomal-RNA,-partial-sequence	EC1261-II	aACTCGTTGTACtTCCCATT	rev	complement(1226..1245)	2
NR_041708.1-Enterococcus-columbae-strain-DSM-7374-16S-ribosomal-RNA,-partial-sequence	EC1261-II	AACTCGTTGTACTtcCCATT	rev	complement(1198..1217)	2
NR_118924.1-Enterococcus-columbae-strain-STR-345-16S-ribosomal-RNA,-partial-sequence	EC1261-II	AACTCGTTGTACTtcCCATT	rev	complement(1248..1267)	2
NR_113926.1-Enterococcus-columbae-DSM-7374-=-ATCC-51263-strain-NBRC-100677-16S-ribosomal-RNA,-partial-sequence	EC1261-II	AACTCGTTGTACTtcCCATT	rev	complement(1228..1247)	2
NR_114780.2-Enterococcus-columbae-DSM-7374-=-ATCC-51263-strain-LMG-11740-16S-ribosomal-RNA,-partial-sequence	EC1261-II	AACTCGTTGTACTtcCCATT	rev	complement(1247..1266)	2
NR_118386.1-Weissella-diestrammenae-strain-ORY33-16S-ribosomal-RNA,-partial-sequence	EC1261-II	aACTCGTTGTACTTcCCATT	rev	complement(1215..1234)	2
NR_125610.1-Enterococcus-olivae-strain-IGG16.11-16S-ribosomal-RNA,-partial-sequence	EC1261-II	aaCTCGTTGTACTTCCCATT	rev	complement(1196..1215)	2
NR_026074.1-Helicobacter-rodentium-strain-MIT-95-1707-16S-ribosomal-RNA,-partial-sequence	EC1261-II	AaCTCgTTGTACTTCCCATT	rev	complement(1175..1194)	2
NR_180264.1-Lapidilactobacillus-bayanensis-strain-54-5-16S-ribosomal-RNA,-partial-sequence	EC1261-II	AACTCGTTGTACTtcCCATT	rev	complement(1201..1220)	2
NR_043105.1-Lapidilactobacillus-concavus-strain-AS-1.5017-16S-ribosomal-RNA,-partial-sequence	EC1261-II	AACTCGTTGTACTtcCCATT	rev	complement(1240..1259)	2
NR_036861.1-Lapidilactobacillus-dextrinicus-strain-JCM-5887-16S-ribosomal-RNA,-partial-sequence	EC1261-II	AACTCGTTGTACTtcCCATT	rev	complement(1233..1252)	2
NR_180265.1-Lapidilactobacillus-mulanensis-strain-143-6-16S-ribosomal-RNA,-partial-sequence	EC1261-II	AACTCGTTGTACTtcCCATT	rev	complement(1192..1211)	2
NR_180285.1-Levilactobacillus-huananensis-strain-151-2B-16S-ribosomal-RNA,-partial-sequence	EC1261-II	AACTCGTTGTACttCCCATT	rev	complement(1196..1215)	2
NR_180284.1-Levilactobacillus-lindianensis-strain-220-4-16S-ribosomal-RNA,-partial-sequence	EC1261-II	AACTCGTTGTACttCCCATT	rev	complement(1194..1213)	2
NR_116943.1-Levilactobacillus-paucivorans-strain-TMW-1.1424-16S-ribosomal-RNA,-partial-sequence	EC1261-II	AACTCGTTGTACttCCCATT	rev	complement(1254..1273)	2
NR_104926.1-Loigolactobacillus-bifermentans-strain-CIP-102811-16S-ribosomal-RNA,-partial-sequence	EC1261-II	AACTCGTTGTACTtcCCATT	rev	complement(1203..1222)	2
NR_029041.1-Weissella-koreensis-strain-S-5623-16S-ribosomal-RNA,-partial-sequence	EC1261-II	aACTCGTTGTACTTcCCATT	rev	complement(1243..1262)	2
