## Supplementary material for "Single-cell quantification of the microbiota by flow cytometry: MicFLY": Probe Binding sites: EC1261_competitor-I_16s_binding_sites.xlsx

### Sheet: Data
Name	Primer name	Primer Sequence	Orientation	Region	Mismatches
NR_117039.1-Weissella-ceti-strain-1119-1A-09-16S-ribosomal-RNA,-partial-sequence	EC1261 competitor-I	GACTCGTTGTACTTGCCATT	rev	complement(1218..1237)	0
NR_180654.1-Weissella-coleopterorum-strain-HDW19-16S-ribosomal-RNA,-partial-sequence	EC1261 competitor-I	GACTCGTTGTACTTGCCATT	rev	complement(1246..1265)	0
NR_118386.1-Weissella-diestrammenae-strain-ORY33-16S-ribosomal-RNA,-partial-sequence	EC1261 competitor-I	GACTCGTTGTACTTGCCATT	rev	complement(1215..1234)	0
NR_029041.1-Weissella-koreensis-strain-S-5623-16S-ribosomal-RNA,-partial-sequence	EC1261 competitor-I	GACTCGTTGTACTTGCCATT	rev	complement(1243..1262)	0
