## Supplementary material for "Single-cell quantification of the microbiota by flow cytometry: MicFLY": Probe Binding sites: EC1261_competitor-II_16s_binding_sites.xlsx

### Sheet: Data
Name	Primer name	Primer Sequence	Orientation	Region	Mismatches
NR_029085.1-Ligilactobacillus-saerimneri-strain-GDA154-16S-ribosomal-RNA,-partial-sequence	EC1261 competitor-II	GACTCGTTGTACTGCCCATT	rev	complement(1262..1281)	0
