## Supplementary material for "Single-cell quantification of the microbiota by flow cytometry: MicFLY": Probe Binding sites: Ecloacae_23s-342_binding_sites.xlsx

### Sheet: Data
Name	Primer name	Primer Sequence	Orientation	Region	Mismatches
NR_103067.1-Enterobacter-cloacae-subsp.-cloacae-strain-ATCC-13047-23S-ribosomal-RNA-gene-complete-sequence	Ecloacae 23s-342	CTGTGTGTTTTCGTGTACGGGAC	rev	complement(331..353)	0
NR_103075.1-Citrobacter-koseri-strain-ATCC-BAA-895-23S-ribosomal-RNA-gene-complete-sequence	Ecloacae 23s-342	CTGTGtGTTTTCGTGTACGGGAC	rev	complement(330..352)	1
NR_077022.1-Citrobacter-rodentium-strain-ICC168-23S-ribosomal-RNA-gene-complete-sequence	Ecloacae 23s-342	CTGTGtGTTTTCGTGTACGGGAC	rev	complement(332..354)	1
NR_076920.1-Enterobacter-asburiae-strain-LF7a-23S-ribosomal-RNA-gene-complete-sequence	Ecloacae 23s-342	CTGTGTGtTTTCGTGTACGGGAC	rev	complement(330..352)	1
NR_103081.1-Cronobacter-turicensis-strain-z3032-23S-ribosomal-RNA-gene-complete-sequence	Ecloacae 23s-342	CTGTGTGtTTTCgTGTACGGGAC	rev	complement(333..355)	2
