## Supplementary material for "Single-cell quantification of the microbiota by flow cytometry: MicFLY": Probe Binding sites: Ecloacae_23s-342_competitor_binding_sites.xlsx

### Sheet: Data
Name	Primer name	Primer Sequence	Orientation	Region	Mismatches
NR_103075.1-Citrobacter-koseri-strain-ATCC-BAA-895-23S-ribosomal-RNA-gene-complete-sequence	Ecloacae 23s-342 competitor	CTGTGCGTTTTCGTGTACGGGAC	rev	complement(330..352)	0
NR_077022.1-Citrobacter-rodentium-strain-ICC168-23S-ribosomal-RNA-gene-complete-sequence	Ecloacae 23s-342 competitor	CTGTGCGTTTTCGTGTACGGGAC	rev	complement(332..354)	0
