## Supplementary material for "Single-cell quantification of the microbiota by flow cytometry: MicFLY": Probe Binding sites: Ecoli_23s-342-competitor-II_16s_binding_sites.xlsx

### Sheet: Data
Name	Primer name	Primer Sequence	Orientation	Region	Mismatches
NR_076638.1-Shimwellia-blattae-strain-DSM-4481-23S-ribosomal-RNA-gene-complete-sequence	E coli 23s-342-competitor-II	ATGTGCATTTTCGTGTACGGGGC	rev	complement(332..354)	0
