## Supplementary material for "Single-cell quantification of the microbiota by flow cytometry: MicFLY": Probe Binding sites: Ecoli_23s-342_binding_sites.xlsx

### Sheet: Data
Name	Primer name	Primer Sequence	Orientation	Region	Mismatches
NR_103073.1-Escherichia-coli-strain-K-12-23S-ribosomal-RNA-gene-complete-sequence	Ecoli 23s-342	ATGTGCATTTTTGTGTACGGGGC	rev	complement(333..355)	0
NR_076358.1-Shigella-sonnei-strain-Ss046-23S-ribosomal-RNA-gene-complete-sequence	Ecoli 23s-342	ATGTGCATTTTTGTGTACGGGGC	rev	complement(333..355)	0
NR_076357.1-Shigella-boydii-strain-Sb227-23S-ribosomal-RNA-gene-complete-sequence	Ecoli 23s-342	ATGTGCATTTTTGTGTACGGGGC	rev	complement(333..355)	0
NR_076356.1-Shigella-dysenteriae-strain-Sd197-23S-ribosomal-RNA-gene-complete-sequence	Ecoli 23s-342	ATGTGCATTTTTGTGTACGGGGC	rev	complement(333..355)	0
NR_076322.1-Escherichia-coli-O157:H7-strain-Sakai-23S-ribosomal-RNA-gene-complete-sequence	Ecoli 23s-342	ATGTGCATTTTTGTGTACGGGGC	rev	complement(333..355)	0
NR_076170.1-Shigella-flexneri-2a-strain-301-23S-ribosomal-RNA-gene-complete-sequence	Ecoli 23s-342	ATGTGCATTTTTGTGTACGGGGC	rev	complement(333..355)	0
NR_077014.1-Escherichia-fergusonii-strain-ATCC-35469-23S-ribosomal-RNA-gene-complete-sequence	Ecoli 23s-342	ATGTGCATTTTTGTGTACGGGGC	rev	complement(333..355)	0
NR_077011.1-Erwinia-tasmaniensis-strain-Et1/99-23S-ribosomal-RNA-gene-complete-sequence	Ecoli 23s-342	AtGTGCATTTTTGTGTACGGGGC	rev	complement(333..355)	1
NR_076638.1-Shimwellia-blattae-strain-DSM-4481-23S-ribosomal-RNA-gene-complete-sequence	Ecoli 23s-342	ATGTGCATTTTtGTGTACGGGGC	rev	complement(332..354)	1
NG_041977.1-Erwinia-amylovora-strain-ATCC-49946-23S-ribosomal-RNA-gene-complete-sequence	Ecoli 23s-342	AtGTGCaTTTTTGTGTACGGGGC	rev	complement(333..355)	2
NR_103027.2-Erwinia-amylovora-strain-ATCC-49946-23S-ribosomal-RNA-complete-sequence	Ecoli 23s-342	AtGTGCaTTTTTGTGTACGGGGC	rev	complement(333..355)	2
NR_122016.1-Serratia-fonticola-strain-RB-25-23S-ribosomal-RNA-gene-complete-sequence	Ecoli 23s-342	aTGTGCATTTTtGTGTACGGGGC	rev	complement(342..364)	2
NR_103170.1-Raoultella-ornithinolytica-strain-B6-23S-ribosomal-RNA-gene-complete-sequence	Ecoli 23s-342	aTGTGCATTTTtGTGTACGGGGC	rev	complement(333..355)	2
NR_102591.1-Serratia-marcescens-strain-WW4-23S-ribosomal-RNA-gene-complete-sequence	Ecoli 23s-342	aTGTGCATTTTtGTGTACGGGGC	rev	complement(331..353)	2
NR_077035.1-Erwinia-pyrifoliae-strain-Ep1/96-23S-ribosomal-RNA-gene-complete-sequence	Ecoli 23s-342	AtGTGCaTTTTTGTGTACGGGGC	rev	complement(333..355)	2
NR_077047.1-Salmonella-bongori-strain-NCTC-12419-23S-ribosomal-RNA-gene-complete-sequence	Ecoli 23s-342	AtGTGCATTTTtGTGTACGGGGC	rev	complement(332..354)	2
