## Supplementary material for "Single-cell quantification of the microbiota by flow cytometry: MicFLY": Probe Binding sites: Ecoli_23s-342_competitor-I_16s_binding_sites.xlsx

### Sheet: Data
Name	Primer name	Primer Sequence	Orientation	Region	Mismatches
NR_077011.1-Erwinia-tasmaniensis-strain-Et1/99-23S-ribosomal-RNA-gene-complete-sequence	E coli 23s-342 competitor-I	AAGTGCATTTTTGTGTACGGGGC	rev	complement(333..355)	0
