## Supplementary material for "Single-cell quantification of the microbiota by flow cytometry: MicFLY": Probe Binding sites: Ent190-III_16s_binding_sites.xlsx

### Sheet: Data
Name	Primer name	Primer Sequence	Orientation	Region	Mismatches
NR_115878.1-Proteus-vulgaris-strain-ATCC-29905-16S-ribosomal-RNA,-partial-sequence	Ent190-III	GAGCCCCTGCTTTGGTCCGTA	rev	complement(163..183)	0
NR_044176.1-Pseudidiomarina-sediminum-strain-c121-16S-ribosomal-RNA,-partial-sequence	Ent190-III	GAGCCCCTGCTTTGGTCCGTA	rev	complement(157..177)	0
NR_165777.1-Pseudidiomarina-andamanensis-strain-W5-16S-ribosomal-RNA,-partial-sequence	Ent190-III	GAGCCCCTGCTTTGGTCCGTA	rev	complement(147..167)	0
NR_149294.1-Proteus-terrae-subsp.-cibarius-strain-JS9-16S-ribosomal-RNA,-partial-sequence	Ent190-III	GAGCCCCTGCTTTGGTCCGTA	rev	complement(159..179)	0
NR_146019.1-Proteus-terrae-strain-N5/687-16S-ribosomal-RNA,-partial-sequence	Ent190-III	GAGCCCCTGCTTTGGTCCGTA	rev	complement(160..180)	0
NR_043998.1-Proteus-penneri-strain-NCTC-12737-16S-ribosomal-RNA,-partial-sequence	Ent190-III	GAGCCCCTGCTTTGGTCCGTA	rev	complement(67..87)	0
NR_043999.1-Proteus-myxofaciens-ATCC-19692-strain-NCIMB-13273-16S-ribosomal-RNA,-partial-sequence	Ent190-III	GAGCCCCTGCTTTGGTCCGTA	rev	complement(157..177)	0
NR_114419.1-Proteus-mirabilis-strain-ATCC-29906-16S-ribosomal-RNA,-partial-sequence	Ent190-III	GAGCCCCTGCTTTGGTCCGTA	rev	complement(174..194)	0
NR_113344.1-Proteus-mirabilis-strain-JCM-1669-16S-ribosomal-RNA,-partial-sequence	Ent190-III	GAGCCCCTGCTTTGGTCCGTA	rev	complement(160..180)	0
NR_043997.1-Proteus-mirabilis-strain-NCTC-11938-16S-ribosomal-RNA,-partial-sequence	Ent190-III	GAGCCCCTGCTTTGGTCCGTA	rev	complement(180..200)	0
NR_181529.1-Proteus-faecis-strain-TJ1636-16S-ribosomal-RNA,-partial-sequence	Ent190-III	GAGCCCCTGCTTTGGTCCGTA	rev	complement(117..137)	0
NR_179839.1-Proteus-faecis-strain-TJ1636-16S-ribosomal-RNA,-partial-sequence	Ent190-III	GAGCCCCTGCTTTGGTCCGTA	rev	complement(125..145)	0
NR_159332.1-Proteus-columbae-strain-08MAS2615-16S-ribosomal-RNA,-partial-sequence	Ent190-III	GAGCCCCTGCTTTGGTCCGTA	rev	complement(125..145)	0
NR_179961.1-Proteus-cibi-strain-FJ2001126-3-16S-ribosomal-RNA,-partial-sequence	Ent190-III	GAGCCCCTGCTTTGGTCCGTA	rev	complement(137..157)	0
NR_163665.1-Proteus-alimentorum-strain-08MAS0041-16S-ribosomal-RNA,-partial-sequence	Ent190-III	GAGCCCCTGCTTTGGTCCGTA	rev	complement(125..145)	0
NR_104767.1-Proteus-hauseri-strain-DSM-14437-16S-ribosomal-RNA,-partial-sequence	Ent190-III	GAGCCCCTGCTTTGGTCCGTA	rev	complement(170..190)	0
NR_108996.1-Thalassotalea-agariperforans-strain-M-M1-16S-ribosomal-RNA,-partial-sequence	Ent190-III	GAGCCCCTgCTTTGGTCCGTA	rev	complement(160..180)	1
NR_134215.1-Thalassotalea-ponticola-strain-GJSW-36-16S-ribosomal-RNA,-partial-sequence	Ent190-III	GAGCCCCTgCTTTGGTCCGTA	rev	complement(158..178)	1
NR_044536.1-Pseudidiomarina-maritima-strain-908087-16S-ribosomal-RNA,-partial-sequence	Ent190-III	GAGCCCCtGCTTTGGTCCGTA	rev	complement(180..200)	1
NR_044494.1-Pseudidiomarina-marina-strain-PIM1-16S-ribosomal-RNA,-partial-sequence	Ent190-III	GAgCCCCTGCTTTGGTCCGTA	rev	complement(159..179)	1
NR_180302.1-Pseudidiomarina-mangrovi-strain-ZQ330-16S-ribosomal-RNA,-partial-sequence	Ent190-III	GAgCCCCTGCTTTGGTCCGTA	rev	complement(121..141)	1
NR_116919.1-Pseudidiomarina-insulisalsae-strain-CVS-6-16S-ribosomal-RNA,-partial-sequence	Ent190-III	GAGCCCCTgCTTTGGTCCGTA	rev	complement(175..195)	1
NR_109519.1-Pseudidiomarina-indica-strain-SW104-16S-ribosomal-RNA,-partial-sequence	Ent190-III	GAGCCCCtGCTTTGGTCCGTA	rev	complement(180..200)	1
NR_170476.1-Pseudidiomarina-gelatinasegens-strain-R04H25-16S-ribosomal-RNA,-complete-sequence	Ent190-III	GAgCCCCTGCTTTGGTCCGTA	rev	complement(187..207)	1
NR_044537.1-Pseudidiomarina-donghaiensis-strain-908033-16S-ribosomal-RNA,-partial-sequence	Ent190-III	GAgCCCCTGCTTTGGTCCGTA	rev	complement(180..200)	1
NR_115888.1-Celerinatantimonas-diazotrophica-strain-S-G2-2-16S-ribosomal-RNA,-partial-sequence	Ent190-III	GAgCCCCTGCTTTGGTCCGTA	rev	complement(180..200)	1
NR_158121.1-Thalassotalea-profundi-strain-YM155-16S-ribosomal-RNA,-partial-sequence	Ent190-III	GAGCCCCTgCTTTGGTCCGTA	rev	complement(103..123)	1
NR_157655.1-Thalassotalea-crassostreae-strain-LPB0090-16S-ribosomal-RNA,-partial-sequence	Ent190-III	GAGCCCCTgCTTTGGTCCGTA	rev	complement(162..182)	1
NR_044493.1-Pseudidiomarina-tainanensis-strain-PIN1-16S-ribosomal-RNA,-partial-sequence	Ent190-III	GAGCCCCtGCTTTGGTCCGTA	rev	complement(159..179)	1
NR_153740.1-Idiomarina-tyrosinivorans-strain-CC-PW-9-16S-ribosomal-RNA,-partial-sequence	Ent190-III	GAGCCCCtGCTTTGGTCCGTA	rev	complement(165..185)	1
NR_043649.1-Thalassotalea-agarivorans-strain-TMA1-16S-ribosomal-RNA,-partial-sequence	Ent190-III	GAGCCCCTgCTTTGGTCCGTA	rev	complement(159..179)	1
NR_134008.1-Colwellia-aquaemaris-strain-S1-16S-ribosomal-RNA,-partial-sequence	Ent190-III	GAGCCCCTgCTTTGGTCCGTA	rev	complement(130..150)	1
NR_126296.1-Pseudidiomarina-woesei-strain-W11-16S-ribosomal-RNA,-partial-sequence	Ent190-III	GAGCCCCtGCTTTGGTCCGTA	rev	complement(150..170)	1
NR_178849.1-Thalassotalea-marina-strain-QBLM2-16S-ribosomal-RNA,-partial-sequence	Ent190-III	GAgCCCCTgCTTTGGTCCGTA	rev	complement(158..178)	2
NR_028003.1-Psychromonas-kaikoae-ATCC-BAA-353-strain-JT7304-16S-ribosomal-RNA,-partial-sequence	Ent190-III	GagCCCCTGCTTTGGTCCGTA	rev	complement(176..196)	2
NR_180553.1-Thalassotalea-mangrovi-strain-ZS-4-16S-ribosomal-RNA,-partial-sequence	Ent190-III	GAgCCCCTgCTTTGGTCCGTA	rev	complement(179..199)	2
NR_114267.1-Psychromonas-agarivorans-strain-NBRC-104585-16S-ribosomal-RNA,-partial-sequence	Ent190-III	GAGCCCCTgCTTTGGTCCGtA	rev	complement(160..180)	2
NR_043066.1-Thalassotalea-loyana-strain-CBMAI-722-16S-ribosomal-RNA,-partial-sequence	Ent190-III	GAgCCCCTgCTTTGGTCCGTA	rev	complement(157..177)	2
NR_157659.1-Thalassotalea-litorea-strain-HMF4135-16S-ribosomal-RNA,-partial-sequence	Ent190-III	GAgCCCCTgCTTTGGTCCGTA	rev	complement(168..188)	2
NR_041676.1-Psychromonas-agarivorans-strain-J42-3A-16S-ribosomal-RNA,-partial-sequence	Ent190-III	GAGCCCCTgCTTTGGTCCGtA	rev	complement(166..186)	2
NR_159306.1-Thalassotalea-coralli-strain-Eup-a-8-16S-ribosomal-RNA,-partial-sequence	Ent190-III	GAgCCCCTgCTTTGGTCCGTA	rev	complement(114..134)	2
NR_181003.1-Thalassotalea-algicola-strain-M1531-16S-ribosomal-RNA,-partial-sequence	Ent190-III	GAgCCCCTgCTTTGGTCCGTA	rev	complement(178..198)	2
NR_117238.1-Agarivorans-gilvus-strain-WH0801-16S-ribosomal-RNA,-partial-sequence	Ent190-III	GAGCCCCTgCTTTGGTCCGtA	rev	complement(180..200)	2
NR_043732.1-Pseudidiomarina-homiensis-strain-PO-M2-16S-ribosomal-RNA,-partial-sequence	Ent190-III	GAgCCCCTgCTTTGGTCCGTA	rev	complement(154..174)	2
NR_108455.1-Pseudidiomarina-aquimaris-strain-SW15-16S-ribosomal-RNA,-partial-sequence	Ent190-III	GAgCCCCTgCTTTGGTCCGTA	rev	complement(127..147)	2
NR_119048.1-Plesiomonas-shigelloides-strain-ATCC-14029-16S-ribosomal-RNA,-partial-sequence	Ent190-III	GAGCCCCtgCTTTGGTCCGTA	rev	complement(185..205)	2
NR_117763.1-Plesiomonas-shigelloides-strain-DSM-8224-16S-ribosomal-RNA,-partial-sequence	Ent190-III	GAGCCCCtgCTTTGGTCCGTA	rev	complement(144..164)	2
NR_117510.1-Litorilituus-sediminis-strain-JYr2-16S-ribosomal-RNA,-partial-sequence	Ent190-III	GAGCCCCtgCTTTGGTCCGTA	rev	complement(144..164)	2
NR_042342.1-Enterovibrio-coralii-strain-CC17-16S-ribosomal-RNA,-partial-sequence	Ent190-III	GAgCCCCTgCTTTGGTCCGTA	rev	complement(170..190)	2
NR_169324.1-Corallincola-spongiicola-strain-176GS2-150-16S-ribosomal-RNA,-partial-sequence	Ent190-III	GAGCCCCtgCTTTGGTCCGTA	rev	complement(160..180)	2
NR_149805.1-Corallincola-platygyrae-strain-JLT2006-16S-ribosomal-RNA,-partial-sequence	Ent190-III	GAGCCCCtgCTTTGGTCCGTA	rev	complement(165..185)	2
NR_164987.1-Corallincola-luteus-strain-DASS28-16S-ribosomal-RNA,-partial-sequence	Ent190-III	GAGCCCCtgCTTTGGTCCGTA	rev	complement(177..197)	2
NR_174197.1-Corallincola-holothuriorum-strain-C4-16S-ribosomal-RNA,-partial-sequence	Ent190-III	GAGCCCCtgCTTTGGTCCGTA	rev	complement(180..200)	2
NR_133732.1-Colwellia-meonggei-strain-MA1-3-16S-ribosomal-RNA,-partial-sequence	Ent190-III	GAgCCCCTgCTTTGGTCCGTA	rev	complement(158..178)	2
NR_135704.1-Celerinatantimonas-yamalensis-strain-C7-16S-ribosomal-RNA,-partial-sequence	Ent190-III	GagCCCCTGCTTTGGTCCGTA	rev	complement(156..176)	2
NR_137384.1-Alkalimarinus-sediminis-strain-FA028-16S-ribosomal-RNA,-partial-sequence	Ent190-III	GAGCCCCTGCTTTggTCCGTA	rev	complement(158..178)	2
NR_043561.1-Pseudidiomarina-taiwanensis-strain-PIT1-16S-ribosomal-RNA,-partial-sequence	Ent190-III	GAgCCCCTGCTTTGGTCCGtA	rev	complement(160..180)	2
NR_149198.1-Thalassotalea-sediminis-strain-N211-16S-ribosomal-RNA,-partial-sequence	Ent190-III	GAGCCCCtgCTTTGGTCCGTA	rev	complement(160..180)	2
