## Supplementary material for "Single-cell quantification of the microbiota by flow cytometry: MicFLY": Probe Binding sites: Eub338-II_16s_binding_sites.xlsx

### Sheet: Data
Name	Primer name	Primer Sequence	Orientation	Region	Mismatches
NR_173558.1-Adhaeretor-mobilis-strain-HG15A2-16S-ribosomal-RNA,-partial-sequence	Eub338-II	GCAGCCACCCGTAGGTGT	rev	complement(334..351)	0
NR_074297.1-Rubinisphaera-brasiliensis-DSM-5305-16S-ribosomal-RNA,-partial-sequence	Eub338-II	GCAGCCACCCGTAGGTGT	rev	complement(309..326)	0
NR_028891.1-Rubinisphaera-brasiliensis-DSM-5305-16S-ribosomal-RNA,-partial-sequence	Eub338-II	GCAGCCACCCGTAGGTGT	rev	complement(281..298)	0
NR_173552.1-Rosistilla-oblonga-strain-CA51-16S-ribosomal-RNA,-partial-sequence	Eub338-II	GCAGCCACCCGTAGGTGT	rev	complement(318..335)	0
NR_173565.1-Rosistilla-carotiformis-strain-Poly24-16S-ribosomal-RNA,-partial-sequence	Eub338-II	GCAGCCACCCGTAGGTGT	rev	complement(314..331)	0
NR_179454.1-Roseiconus-nitratireducens-strain-JC645-16S-ribosomal-RNA,-partial-sequence	Eub338-II	GCAGCCACCCGTAGGTGT	rev	complement(238..255)	0
NR_179453.1-Roseiconus-lacunae-strain-JC635-16S-ribosomal-RNA,-partial-sequence	Eub338-II	GCAGCCACCCGTAGGTGT	rev	complement(274..291)	0
NR_181990.1-Rhodopirellula-islandica-strain-K833-16S-ribosomal-RNA,-partial-sequence	Eub338-II	GCAGCCACCCGTAGGTGT	rev	complement(309..326)	0
NR_043384.1-Rhodopirellula-baltica-SH-1-16S-ribosomal-RNA,-partial-sequence	Eub338-II	GCAGCCACCCGTAGGTGT	rev	complement(309..326)	0
NR_119186.1-Rubinisphaera-brasiliensis-DSM-5305-strain-ATCC-49424-16S-ribosomal-RNA,-partial-sequence	Eub338-II	GCAGCCACCCGTAGGTGT	rev	complement(34..51)	0
NR_173580.1-Pseudobythopirellula-maris-strain-Mal64-16S-ribosomal-RNA,-partial-sequence	Eub338-II	GCAGCCACCCGTAGGTGT	rev	complement(324..341)	0
NR_173578.1-Posidoniimonas-corsicana-strain-KOR34-16S-ribosomal-RNA,-partial-sequence	Eub338-II	GCAGCCACCCGTAGGTGT	rev	complement(324..341)	0
NR_173575.1-Polystyrenella-longa-strain-Pla110-16S-ribosomal-RNA,-partial-sequence	Eub338-II	GCAGCCACCCGTAGGTGT	rev	complement(317..334)	0
NR_074670.1-Planctopirus-limnophila-strain-DSM-3776-16S-ribosomal-RNA,-partial-sequence	Eub338-II	GCAGCCACCCGTAGGTGT	rev	complement(322..339)	0
NR_029225.1-Planctopirus-limnophila-strain-Mu-290-16S-ribosomal-RNA,-partial-sequence	Eub338-II	GCAGCCACCCGTAGGTGT	rev	complement(320..337)	0
NR_159098.1-Planctopirus-hydrillae-strain-JC280-16S-ribosomal-RNA,-partial-sequence	Eub338-II	GCAGCCACCCGTAGGTGT	rev	complement(268..285)	0
NR_173567.1-Planctopirus-ephydatiae-strain-spb1-16S-ribosomal-RNA,-partial-sequence	Eub338-II	GCAGCCACCCGTAGGTGT	rev	complement(325..342)	0
NR_178776.1-Planctomicrobium-piriforme-strain-P3-16S-ribosomal-RNA,-partial-sequence	Eub338-II	GCAGCCACCCGTAGGTGT	rev	complement(307..324)	0
NR_173563.1-Pirellulimonas-nuda-strain-Pla175-16S-ribosomal-RNA,-partial-sequence	Eub338-II	GCAGCCACCCGTAGGTGT	rev	complement(324..341)	0
NR_173586.1-Posidoniimonas-polymericola-strain-Pla123a-16S-ribosomal-RNA,-partial-sequence	Eub338-II	GCAGCCACCCGTAGGTGT	rev	complement(324..341)	0
NR_119130.1-Pirellula-staleyi-DSM-6068-16S-ribosomal-RNA,-partial-sequence	Eub338-II	GCAGCCACCCGTAGGTGT	rev	complement(290..307)	0
NR_169333.1-Rubinisphaera-italica-strain-Pan54-16S-ribosomal-RNA,-partial-sequence	Eub338-II	GCAGCCACCCGTAGGTGT	rev	complement(310..327)	0
NR_042466.1-Schlesneria-paludicola-strain-MPL7-16S-ribosomal-RNA,-partial-sequence	Eub338-II	GCAGCCACCCGTAGGTGT	rev	complement(319..336)	0
NR_159232.1-Tuwongella-immobilis-strain-MBLW1-16S-ribosomal-RNA,-partial-sequence	Eub338-II	GCAGCCACCCGTAGGTGT	rev	complement(284..301)	0
NR_148598.1-Thermostilla-marina-strain-SVX8-16S-ribosomal-RNA,-partial-sequence	Eub338-II	GCAGCCACCCGTAGGTGT	rev	complement(310..327)	0
NR_134826.1-Thermogutta-terrifontis-strain-R1-16S-ribosomal-RNA,-partial-sequence	Eub338-II	GCAGCCACCCGTAGGTGT	rev	complement(303..320)	0
NR_134825.1-Thermogutta-hypogea-strain-SBP2-16S-ribosomal-RNA,-partial-sequence	Eub338-II	GCAGCCACCCGTAGGTGT	rev	complement(261..278)	0
NR_179490.1-Thalassoroseus-pseudoceratinae-strain-JC658-16S-ribosomal-RNA,-complete-sequence	Eub338-II	GCAGCCACCCGTAGGTGT	rev	complement(320..337)	0
NR_180480.1-Thalassoglobus-polymorphus-strain-Mal48-16S-ribosomal-RNA,-partial-sequence	Eub338-II	GCAGCCACCCGTAGGTGT	rev	complement(316..333)	0
NR_173579.1-Thalassoglobus-neptunius-strain-KOR42-16S-ribosomal-RNA,-partial-sequence	Eub338-II	GCAGCCACCCGTAGGTGT	rev	complement(316..333)	0
NR_118328.1-Telmatocola-sphagniphila-strain-SP2-16S-ribosomal-RNA,-partial-sequence	Eub338-II	GCAGCCACCCGTAGGTGT	rev	complement(310..327)	0
NR_169328.1-Rubripirellula-amarantea-strain-Pla22-16S-ribosomal-RNA,-partial-sequence	Eub338-II	GCAGCCACCCGTAGGTGT	rev	complement(327..344)	0
NR_176521.1-Tautonia-sociabilis-strain-GM2012-16S-ribosomal-RNA,-partial-sequence	Eub338-II	GCAGCCACCCGTAGGTGT	rev	complement(313..330)	0
NR_173553.1-Tautonia-plasticadhaerens-strain-ElP-16S-ribosomal-RNA,-partial-sequence	Eub338-II	GCAGCCACCCGTAGGTGT	rev	complement(323..340)	0
NR_179477.1-Tautonia-marina-strain-JC650-16S-ribosomal-RNA,-complete-sequence	Eub338-II	GCAGCCACCCGTAGGTGT	rev	complement(324..341)	0
NR_179457.1-Tautonia-marina-strain-JC650-16S-ribosomal-RNA,-partial-sequence	Eub338-II	GCAGCCACCCGTAGGTGT	rev	complement(271..288)	0
NR_173572.1-Symmachiella-macrocystis-strain-CA54-16S-ribosomal-RNA,-partial-sequence	Eub338-II	GCAGCCACCCGTAGGTGT	rev	complement(335..352)	0
NR_173571.1-Symmachiella-dynata-strain-Mal52-16S-ribosomal-RNA,-partial-sequence	Eub338-II	GCAGCCACCCGTAGGTGT	rev	complement(335..352)	0
NR_173587.1-Stieleria-varia-strain-Pla52n-16S-ribosomal-RNA,-partial-sequence	Eub338-II	GCAGCCACCCGTAGGTGT	rev	complement(325..342)	0
NR_173554.1-Stieleria-neptunia-strain-Enr13-16S-ribosomal-RNA,-partial-sequence	Eub338-II	GCAGCCACCCGTAGGTGT	rev	complement(320..337)	0
NR_180444.1-Stieleria-maiorica-strain-Mal15-16S-ribosomal-RNA,-partial-sequence	Eub338-II	GCAGCCACCCGTAGGTGT	rev	complement(324..341)	0
NR_179478.1-Tautonia-rosea-strain-JC657-16S-ribosomal-RNA,-complete-sequence	Eub338-II	GCAGCCACCCGTAGGTGT	rev	complement(324..341)	0
NR_173555.1-Urbifossiella-limnaea-strain-ETA_A1-16S-ribosomal-RNA,-partial-sequence	Eub338-II	GCAGCCACCCGTAGGTGT	rev	complement(309..326)	0
NR_114711.1-Pirellula-staleyi-DSM-6068-16S-ribosomal-RNA,-partial-sequence	Eub338-II	GCAGCCACCCGTAGGTGT	rev	complement(290..307)	0
NR_132692.1-Novipirellula-rosea-strain-LHWP3-16S-ribosomal-RNA,-partial-sequence	Eub338-II	GCAGCCACCCGTAGGTGT	rev	complement(300..317)	0
NR_148576.1-Gemmata-massiliana-strain-IIL30-16S-ribosomal-RNA,-partial-sequence	Eub338-II	GCAGCCACCCGTAGGTGT	rev	complement(324..341)	0
NR_179021.1-Fuerstiella-marisgermanici-strain-NH11-16S-ribosomal-RNA,-partial-sequence	Eub338-II	GCAGCCACCCGTAGGTGT	rev	complement(330..347)	0
NR_148575.1-Fimbriiglobus-ruber-strain-SP5-16S-ribosomal-RNA,-partial-sequence	Eub338-II	GCAGCCACCCGTAGGTGT	rev	complement(294..311)	0
NR_173574.1-Caulifigura-coniformis-strain-Pan44-16S-ribosomal-RNA,-partial-sequence	Eub338-II	GCAGCCACCCGTAGGTGT	rev	complement(311..328)	0
NR_180443.1-Bythopirellula-polymerisocia-strain-Pla144-16S-ribosomal-RNA,-partial-sequence	Eub338-II	GCAGCCACCCGTAGGTGT	rev	complement(335..352)	0
NR_118636.1-Bythopirellula-goksoeyrii-strain-Pr1d-16S-ribosomal-RNA,-partial-sequence	Eub338-II	GCAGCCACCCGTAGGTGT	rev	complement(275..292)	0
NR_169319.1-Bremerella-volcania-strain-Pan97-16S-ribosomal-RNA,-partial-sequence	Eub338-II	GCAGCCACCCGTAGGTGT	rev	complement(320..337)	0
NR_118153.1-Bremerella-cremea-strain-LHWP2-16S-ribosomal-RNA,-partial-sequence	Eub338-II	GCAGCCACCCGTAGGTGT	rev	complement(295..312)	0
NR_037010.1-Gemmata-obscuriglobus-strain-UQM-2246-16S-ribosomal-RNA,-partial-sequence	Eub338-II	GCAGCCACCCGTAGGTGT	rev	complement(299..316)	0
NR_178483.1-Bremerella-alba-strain-FF15-16S-ribosomal-RNA,-partial-sequence	Eub338-II	GCAGCCACCCGTAGGTGT	rev	complement(269..286)	0
NR_173585.1-Botrimarina-hoheduenensis-strain-Pla111-16S-ribosomal-RNA,-partial-sequence	Eub338-II	GCAGCCACCCGTAGGTGT	rev	complement(325..342)	0
NR_173581.1-Botrimarina-colliarenosi-strain-Pla108-16S-ribosomal-RNA,-partial-sequence	Eub338-II	GCAGCCACCCGTAGGTGT	rev	complement(324..341)	0
NR_169318.1-Blastopirellula-retiformator-strain-Enr8-16S-ribosomal-RNA,-partial-sequence	Eub338-II	GCAGCCACCCGTAGGTGT	rev	complement(320..337)	0
NR_029226.2-Blastopirellula-marina-strain-SH-106-16S-ribosomal-RNA,-complete-sequence	Eub338-II	GCAGCCACCCGTAGGTGT	rev	complement(322..339)	0
NR_117648.1-Blastopirellula-marina-strain-DSM-3645-16S-ribosomal-RNA,-partial-sequence	Eub338-II	GCAGCCACCCGTAGGTGT	rev	complement(313..330)	0
NR_126223.1-Aporhodopirellula-rubra-strain-LF2-16S-ribosomal-RNA,-partial-sequence	Eub338-II	GCAGCCACCCGTAGGTGT	rev	complement(299..316)	0
NR_173556.1-Anatilimnocola-aggregata-strain-ETA_A8-16S-ribosomal-RNA,-partial-sequence	Eub338-II	GCAGCCACCCGTAGGTGT	rev	complement(312..329)	0
NR_173562.1-Aeoliella-mucimassa-strain-Pan181-16S-ribosomal-RNA,-partial-sequence	Eub338-II	GCAGCCACCCGTAGGTGT	rev	complement(334..351)	0
NR_173576.1-Botrimarina-mediterranea-strain-Spa11-16S-ribosomal-RNA,-partial-sequence	Eub338-II	GCAGCCACCCGTAGGTGT	rev	complement(324..341)	0
NR_074521.1-Pirellula-staleyi-DSM-6068-16S-ribosomal-RNA,-partial-sequence	Eub338-II	GCAGCCACCCGTAGGTGT	rev	complement(310..327)	0
NR_114712.1-Gemmata-obscuriglobus-strain-DSM-5831-16S-ribosomal-RNA,-partial-sequence	Eub338-II	GCAGCCACCCGTAGGTGT	rev	complement(273..290)	0
NR_181623.1-Gemmata-palustris-strain-G18-16S-ribosomal-RNA,-partial-sequence	Eub338-II	GCAGCCACCCGTAGGTGT	rev	complement(290..307)	0
NR_173582.1-Novipirellula-galeiformis-strain-Pla52o-16S-ribosomal-RNA,-partial-sequence	Eub338-II	GCAGCCACCCGTAGGTGT	rev	complement(324..341)	0
NR_136448.1-Novipirellula-caenicola-strain-YM26-125-16S-ribosomal-RNA,-partial-sequence	Eub338-II	GCAGCCACCCGTAGGTGT	rev	complement(300..317)	0
NR_173584.1-Novipirellula-aureliae-strain-Q31b-16S-ribosomal-RNA,-partial-sequence	Eub338-II	GCAGCCACCCGTAGGTGT	rev	complement(324..341)	0
NR_169331.1-Neorhodopirellula-pilleata-strain-Pla100-16S-ribosomal-RNA,-partial-sequence	Eub338-II	GCAGCCACCCGTAGGTGT	rev	complement(323..340)	0
NR_126199.1-Neorhodopirellula-lusitana-strain-UC17-16S-ribosomal-RNA,-partial-sequence	Eub338-II	GCAGCCACCCGTAGGTGT	rev	complement(319..336)	0
NR_156914.1-Mariniblastus-fucicola-strain-FC18-16S-ribosomal-RNA,-partial-sequence	Eub338-II	GCAGCCACCCGTAGGTGT	rev	complement(307..324)	0
NR_173561.1-Maioricimonas-rarisocia-strain-Mal4-16S-ribosomal-RNA,-partial-sequence	Eub338-II	GCAGCCACCCGTAGGTGT	rev	complement(315..332)	0
NR_169492.1-Limnoglobus-roseus-strain-PX52-16S-ribosomal-RNA,-partial-sequence	Eub338-II	GCAGCCACCCGTAGGTGT	rev	complement(300..317)	0
NR_118911.1-Gemmata-obscuriglobus-strain-UQM-2246-16S-ribosomal-RNA,-partial-sequence	Eub338-II	GCAGCCACCCGTAGGTGT	rev	complement(300..317)	0
NR_173564.1-Lignipirellula-cremea-strain-Pla85_3_4-16S-ribosomal-RNA,-partial-sequence	Eub338-II	GCAGCCACCCGTAGGTGT	rev	complement(319..336)	0
NR_180438.1-Gimesia-panareensis-strain-Enr10-16S-ribosomal-RNA,-partial-sequence	Eub338-II	GCAGCCACCCGTAGGTGT	rev	complement(333..350)	0
NR_025327.1-Gimesia-maris-strain-534-30-16S-ribosomal-RNA,-partial-sequence	Eub338-II	GCAGCCACCCGTAGGTGT	rev	complement(313..330)	0
NR_180442.1-Gimesia-fumaroli-strain-Enr17-16S-ribosomal-RNA,-partial-sequence	Eub338-II	GCAGCCACCCGTAGGTGT	rev	complement(333..350)	0
NR_179456.1-Gimesia-chilikensis-strain-JC646-16S-ribosomal-RNA,-partial-sequence	Eub338-II	GCAGCCACCCGTAGGTGT	rev	complement(260..277)	0
NR_180764.1-Gimesia-benthica-strain-E7-16S-ribosomal-RNA,-partial-sequence	Eub338-II	GCAGCCACCCGTAGGTGT	rev	complement(308..325)	0
NR_180441.1-Gimesia-aquarii-strain-V144-16S-ribosomal-RNA,-partial-sequence	Eub338-II	GCAGCCACCCGTAGGTGT	rev	complement(332..349)	0
NR_180439.1-Gimesia-algae-strain-Pan161-16S-ribosomal-RNA,-partial-sequence	Eub338-II	GCAGCCACCCGTAGGTGT	rev	complement(333..350)	0
NR_180440.1-Gimesia-alba-strain-Pan241w-16S-ribosomal-RNA,-partial-sequence	Eub338-II	GCAGCCACCCGTAGGTGT	rev	complement(333..350)	0
NR_173573.1-Lacipirellula-limnantheis-strain-I41-16S-ribosomal-RNA,-partial-sequence	Eub338-II	GCAGCCACCCGTAGGTGT	rev	complement(326..343)	0
NR_042465.1-Zavarzinella-formosa-strain-A10-16S-ribosomal-RNA,-partial-sequence	Eub338-II	GCAGCCACCCGTAGGTGT	rev	complement(302..319)	0
