## Supplementary material for "Single-cell quantification of the microbiota by flow cytometry: MicFLY": Probe Binding sites: Eub338-III_16s_binding_sites.xlsx

### Sheet: Data
Name	Primer name	Primer Sequence	Orientation	Region	Mismatches
NR_152695.1-Akkermansia-glycaniphila-strain-Pyt-16S-ribosomal-RNA,-partial-sequence	Eub338-III	GCTGCCACCCGTAGGTGT	rev	complement(297..314)	0
NR_041620.1-Persicirhabdus-sediminis-strain-YM20-087-16S-ribosomal-RNA,-partial-sequence	Eub338-III	GCTGCCACCCGTAGGTGT	rev	complement(317..334)	0
NR_133813.1-Pelolinea-submarina-strain-MO-CFX1-16S-ribosomal-RNA,-partial-sequence	Eub338-III	GCTGCCACCCGTAGGTGT	rev	complement(315..332)	0
NR_041555.1-Pelagicoccus-mobilis-strain-02PA-Ca-133-16S-ribosomal-RNA,-partial-sequence	Eub338-III	GCTGCCACCCGTAGGTGT	rev	complement(337..354)	0
NR_041557.1-Pelagicoccus-litoralis-strain-H-MN57-16S-ribosomal-RNA,-partial-sequence	Eub338-III	GCTGCCACCCGTAGGTGT	rev	complement(334..351)	0
NR_181433.1-Pelagicoccus-enzymogenes-strain-NFK12-16S-ribosomal-RNA,-partial-sequence	Eub338-III	GCTGCCACCCGTAGGTGT	rev	complement(267..284)	0
NR_041583.1-Pelagicoccus-croceus-strain-N5FB36-5-16S-ribosomal-RNA,-partial-sequence	Eub338-III	GCTGCCACCCGTAGGTGT	rev	complement(339..356)	0
NR_041556.1-Pelagicoccus-albus-strain-YM14-201-16S-ribosomal-RNA,-partial-sequence	Eub338-III	GCTGCCACCCGTAGGTGT	rev	complement(337..354)	0
NR_109544.1-Ornatilinea-apprima-strain-P3M-1-16S-ribosomal-RNA,-partial-sequence	Eub338-III	GCTGCCACCCGTAGGTGT	rev	complement(328..345)	0
NR_074978.1-Opitutus-terrae-PB90-1-16S-ribosomal-RNA,-partial-sequence	Eub338-III	GCTGCCACCCGTAGGTGT	rev	complement(347..364)	0
NR_176527.1-Phragmitibacter-flavus-strain-MG-N-17-16S-ribosomal-RNA,-partial-sequence	Eub338-III	GCTGCCACCCGTAGGTGT	rev	complement(315..332)	0
NR_028890.1-Opitutus-terrae-PB90-1-16S-ribosomal-RNA,-partial-sequence	Eub338-III	GCTGCCACCCGTAGGTGT	rev	complement(327..344)	0
NR_163646.1-Oleiharenicola-alkalitolerans-strain-NV-16S-ribosomal-RNA,-partial-sequence	Eub338-III	GCTGCCACCCGTAGGTGT	rev	complement(278..295)	0
NR_175419.1-Oceanipulchritudo-coccoides-strain-CK1056-16S-ribosomal-RNA,-partial-sequence	Eub338-III	GCTGCCACCCGTAGGTGT	rev	complement(287..304)	0
NR_173618.1-Oceaniferula-marina-strain-N1E253-16S-ribosomal-RNA,-partial-sequence	Eub338-III	GCTGCCACCCGTAGGTGT	rev	complement(325..342)	0
NR_189180.1-Methylacidiphilum-kamchatkense-Kam1-16S-ribosomal-RNA,-partial-sequence	Eub338-III	GCTGCCACCCGTAGGTGT	rev	complement(279..296)	0
NR_189267.1-Methylacidiphilum-caldifontis-strain-IT6-16S-ribosomal-RNA,-complete-sequence	Eub338-III	GCTGCCACCCGTAGGTGT	rev	complement(340..357)	0
NR_126314.1-Methylacidimicrobium-tartarophylax-strain-4AC-16S-ribosomal-RNA,-partial-sequence	Eub338-III	GCTGCCACCCGTAGGTGT	rev	complement(344..361)	0
NR_126313.2-Methylacidimicrobium-fagopyrum-strain-3C-16S-ribosomal-RNA,-complete-sequence	Eub338-III	GCTGCCACCCGTAGGTGT	rev	complement(347..364)	0
NR_126315.2-Methylacidimicrobium-cyclopophantes-strain-3B-16S-ribosomal-RNA,-complete-sequence	Eub338-III	GCTGCCACCCGTAGGTGT	rev	complement(347..364)	0
NR_109549.1-Luteolibacter-yonseiensis-strain-EBTL01-16S-ribosomal-RNA,-partial-sequence	Eub338-III	GCTGCCACCCGTAGGTGT	rev	complement(279..296)	0
NR_170425.1-Oleiharenicola-lentus-strain-TWA-58-16S-ribosomal-RNA,-partial-sequence	Eub338-III	GCTGCCACCCGTAGGTGT	rev	complement(336..353)	0
NR_041625.1-Luteolibacter-pohnpeiensis-strain-A4T-83-16S-ribosomal-RNA,-partial-sequence	Eub338-III	GCTGCCACCCGTAGGTGT	rev	complement(316..333)	0
NR_133826.1-Prosthecobacter-algae-strain-EBTL04-16S-ribosomal-RNA,-partial-sequence	Eub338-III	GCTGCCACCCGTAGGTGT	rev	complement(283..300)	0
NR_026021.1-Prosthecobacter-dejongeii-strain-FC1-16S-ribosomal-RNA,-partial-sequence	Eub338-III	GCTGCCACCCGTAGGTGT	rev	complement(312..329)	0
NR_117865.1-Thermanaerothrix-daxensis-strain-GNS-1-16S-ribosomal-RNA,-partial-sequence	Eub338-III	GCTGCCACCCGTAGGTGT	rev	complement(315..332)	0
NR_133878.1-Terrimicrobium-sacchariphilum-strain-NM-5-16S-ribosomal-RNA,-partial-sequence	Eub338-III	GCTGCCACCCGTAGGTGT	rev	complement(313..330)	0
NR_180747.1-Sulfuriroseicoccus-oceanibius-strain-T37-16S-ribosomal-RNA,-partial-sequence	Eub338-III	GCTGCCACCCGTAGGTGT	rev	complement(347..364)	0
NR_156844.1-Ruficoccus-amylovorans-strain-CC-MHH0563-16S-ribosomal-RNA,-partial-sequence	Eub338-III	GCTGCCACCCGTAGGTGT	rev	complement(324..341)	0
NR_041582.1-Rubritalea-tangerina-strain-YM27-005-16S-ribosomal-RNA,-partial-sequence	Eub338-III	GCTGCCACCCGTAGGTGT	rev	complement(333..350)	0
NR_041536.1-Rubritalea-squalenifaciens-strain-HOact23-16S-ribosomal-RNA,-partial-sequence	Eub338-III	GCTGCCACCCGTAGGTGT	rev	complement(276..293)	0
NR_041581.1-Rubritalea-spongiae-strain-YM21-132-16S-ribosomal-RNA,-partial-sequence	Eub338-III	GCTGCCACCCGTAGGTGT	rev	complement(317..334)	0
NR_041630.1-Rubritalea-sabuli-strain-YM29-052-16S-ribosomal-RNA,-partial-sequence	Eub338-III	GCTGCCACCCGTAGGTGT	rev	complement(313..330)	0
NR_163649.1-Rubritalea-profundi-strain-SAORIC-165-16S-ribosomal-RNA,-partial-sequence	Eub338-III	GCTGCCACCCGTAGGTGT	rev	complement(315..332)	0
NR_026023.1-Prosthecobacter-debontii-strain-FC3-16S-ribosomal-RNA,-partial-sequence	Eub338-III	GCTGCCACCCGTAGGTGT	rev	complement(312..329)	0
NR_043701.1-Rubritalea-marina-strain-Pol012-16S-ribosomal-RNA,-partial-sequence	Eub338-III	GCTGCCACCCGTAGGTGT	rev	complement(296..313)	0
NR_113148.1-Roseimicrobium-gellanilyticum-strain-DC2a-G7-16S-ribosomal-RNA,-partial-sequence	Eub338-III	GCTGCCACCCGTAGGTGT	rev	complement(304..321)	0
NR_041622.1-Roseibacillus-ponti-strain-YM27-120-16S-ribosomal-RNA,-partial-sequence	Eub338-III	GCTGCCACCCGTAGGTGT	rev	complement(296..313)	0
NR_041623.1-Roseibacillus-persicicus-strain-YM26-010-16S-ribosomal-RNA,-partial-sequence	Eub338-III	GCTGCCACCCGTAGGTGT	rev	complement(317..334)	0
NR_041621.1-Roseibacillus-ishigakijimensis-strain-MN1-741-16S-ribosomal-RNA,-partial-sequence	Eub338-III	GCTGCCACCCGTAGGTGT	rev	complement(317..334)	0
NR_180696.1-Rariglobus-hedericola-strain-53C-WASEF-16S-ribosomal-RNA,-partial-sequence	Eub338-III	GCTGCCACCCGTAGGTGT	rev	complement(280..297)	0
NR_043906.1-Puniceicoccus-vermicola-strain-IMCC1545-16S-ribosomal-RNA,-partial-sequence	Eub338-III	GCTGCCACCCGTAGGTGT	rev	complement(320..337)	0
NR_026022.1-Prosthecobacter-vanneervenii-strain-FC2-16S-ribosomal-RNA,-partial-sequence	Eub338-III	GCTGCCACCCGTAGGTGT	rev	complement(312..329)	0
NR_026024.1-Prosthecobacter-fusiformis-strain-FC4-16S-ribosomal-RNA,-partial-sequence	Eub338-III	GCTGCCACCCGTAGGTGT	rev	complement(312..329)	0
NR_041608.1-Prosthecobacter-fluviatilis-strain-HAQ-1-16S-ribosomal-RNA,-partial-sequence	Eub338-III	GCTGCCACCCGTAGGTGT	rev	complement(311..328)	0
NR_113049.1-Rubritalea-halochordaticola-strain-MN1-1006-16S-ribosomal-RNA,-partial-sequence	Eub338-III	GCTGCCACCCGTAGGTGT	rev	complement(306..323)	0
NR_180936.1-Luteolibacter-luteus-strain-G-1-1-1-16S-ribosomal-RNA,-partial-sequence	Eub338-III	GCTGCCACCCGTAGGTGT	rev	complement(313..330)	0
NR_109500.1-Luteolibacter-luojiensis-strain-DR4-30-16S-ribosomal-RNA,-partial-sequence	Eub338-III	GCTGCCACCCGTAGGTGT	rev	complement(280..297)	0
NR_158117.1-Luteolibacter-gellanilyticus-strain-CB-286403-16S-ribosomal-RNA,-partial-sequence	Eub338-III	GCTGCCACCCGTAGGTGT	rev	complement(267..284)	0
NR_121726.1-Fimbriimonas-ginsengisoli-strain-GSoil-348-16S-ribosomal-RNA,-partial-sequence	Eub338-III	GCTGCCACCCGTAGGTGT	rev	complement(319..336)	0
NR_108584.1-Fimbriimonas-ginsengisoli-strain-Gsoil-348-16S-ribosomal-RNA,-partial-sequence	Eub338-III	GCTGCCACCCGTAGGTGT	rev	complement(304..321)	0
NR_157674.1-Ereboglobus-luteus-strain-Ho45-16S-ribosomal-RNA,-partial-sequence	Eub338-III	GCTGCCACCCGTAGGTGT	rev	complement(329..346)	0
NR_171489.1-Coraliomargarita-sinensis-strain-WN38-16S-ribosomal-RNA,-partial-sequence	Eub338-III	GCTGCCACCCGTAGGTGT	rev	complement(347..364)	0
NR_041496.1-Coraliomargarita-akajimensis-DSM-45221-strain-04OKA010-24-16S-ribosomal-RNA,-partial-sequence	Eub338-III	GCTGCCACCCGTAGGTGT	rev	complement(339..356)	0
NR_074901.1-Coraliomargarita-akajimensis-strain-DSM-45221-16S-ribosomal-RNA,-partial-sequence	Eub338-III	GCTGCCACCCGTAGGTGT	rev	complement(347..364)	0
NR_115225.1-Chthoniobacter-flavus-Ellin428-16S-ribosomal-RNA,-partial-sequence	Eub338-III	GCTGCCACCCGTAGGTGT	rev	complement(321..338)	0
NR_112767.1-Cerasicoccus-maritimus-strain-YM31-114-16S-ribosomal-RNA,-partial-sequence	Eub338-III	GCTGCCACCCGTAGGTGT	rev	complement(309..326)	0
NR_112768.1-Cerasicoccus-frondis-strain-YM31-066-16S-ribosomal-RNA,-partial-sequence	Eub338-III	GCTGCCACCCGTAGGTGT	rev	complement(305..322)	0
NR_189261.1-Fontisphaera-persica-strain-B-154-16S-ribosomal-RNA,-complete-sequence	Eub338-III	GCTGCCACCCGTAGGTGT	rev	complement(354..371)	0
NR_041570.1-Cerasicoccus-arenae-strain-YM26-026-16S-ribosomal-RNA,-partial-sequence	Eub338-III	GCTGCCACCCGTAGGTGT	rev	complement(316..333)	0
NR_151906.1-Cephaloticoccus-capnophilus-strain-CV41-16S-ribosomal-RNA,-partial-sequence	Eub338-III	GCTGCCACCCGTAGGTGT	rev	complement(349..366)	0
NR_113149.1-Brevifollis-gellanilyticus-strain-DC2c-G4-16S-ribosomal-RNA,-partial-sequence	Eub338-III	GCTGCCACCCGTAGGTGT	rev	complement(311..328)	0
NR_041354.1-Bellilinea-caldifistulae-strain-GOMI-1-16S-ribosomal-RNA,-partial-sequence	Eub338-III	GCTGCCACCCGTAGGTGT	rev	complement(307..324)	0
NR_074383.1-Anaerolinea-thermophila-strain-UNI-1-16S-ribosomal-RNA,-partial-sequence	Eub338-III	GCTGCCACCCGTAGGTGT	rev	complement(328..345)	0
NR_036818.1-Anaerolinea-thermophila-strain-UNI-1-16S-ribosomal-RNA,-partial-sequence	Eub338-III	GCTGCCACCCGTAGGTGT	rev	complement(324..341)	0
NR_040970.1-Anaerolinea-thermolimosa-strain-IMO-1-16S-ribosomal-RNA,-partial-sequence	Eub338-III	GCTGCCACCCGTAGGTGT	rev	complement(306..323)	0
NR_036763.1-Alterococcus-agarolyticus-strain-ADT3-16S-ribosomal-RNA,-partial-sequence	Eub338-III	GCTGCCACCCGTAGGTGT	rev	complement(329..346)	0
NR_042817.1-Akkermansia-muciniphila-ATCC-BAA-835-strain-Muc-16S-ribosomal-RNA,-partial-sequence	Eub338-III	GCTGCCACCCGTAGGTGT	rev	complement(298..315)	0
NR_074436.1-Akkermansia-muciniphila-strain-ATCC-BAA-835-16S-ribosomal-RNA,-partial-sequence	Eub338-III	GCTGCCACCCGTAGGTGT	rev	complement(318..335)	0
NR_151907.1-Cephaloticoccus-primus-strain-CAG34-16S-ribosomal-RNA,-partial-sequence	Eub338-III	GCTGCCACCCGTAGGTGT	rev	complement(349..366)	0
NR_112167.1-Fucophilus-fucoidanolyticus-strain-SI-1234-16S-ribosomal-RNA,-partial-sequence	Eub338-III	GCTGCCACCCGTAGGTGT	rev	complement(347..364)	0
NR_133041.1-Geminisphaera-colitermitum-TAV2-16S-ribosomal-RNA,-partial-sequence	Eub338-III	GCTGCCACCCGTAGGTGT	rev	complement(301..318)	0
NR_109435.1-Haloferula-chungangensis-strain-CAU-1074-16S-ribosomal-RNA,-partial-sequence	Eub338-III	GCTGCCACCCGTAGGTGT	rev	complement(329..346)	0
NR_156157.1-Luteolibacter-flavescens-strain-GKX-16S-ribosomal-RNA,-partial-sequence	Eub338-III	GCTGCCACCCGTAGGTGT	rev	complement(324..341)	0
NR_109603.1-Luteolibacter-cuticulihirudinis-strain-E100-16S-ribosomal-RNA,-partial-sequence	Eub338-III	GCTGCCACCCGTAGGTGT	rev	complement(278..295)	0
NR_135889.1-Luteolibacter-arcticus-strain-MC-3726-16S-ribosomal-RNA,-partial-sequence	Eub338-III	GCTGCCACCCGTAGGTGT	rev	complement(292..309)	0
NR_181508.1-Luteolibacter-ambystomatis-strain-32A-16S-ribosomal-RNA,-partial-sequence	Eub338-III	GCTGCCACCCGTAGGTGT	rev	complement(279..296)	0
NR_041624.1-Luteolibacter-algae-strain-A5J-41-2-16S-ribosomal-RNA,-partial-sequence	Eub338-III	GCTGCCACCCGTAGGTGT	rev	complement(318..335)	0
NR_041355.1-Longilinea-arvoryzae-strain-KOME-1-16S-ribosomal-RNA,-partial-sequence	Eub338-III	GCTGCCACCCGTAGGTGT	rev	complement(305..322)	0
NR_134756.1-Limisphaera-ngatamarikiensis-strain-NGM72.4-16S-ribosomal-RNA,-partial-sequence	Eub338-III	GCTGCCACCCGTAGGTGT	rev	complement(298..315)	0
NR_040972.1-Levilinea-saccharolytica-strain-KIBI-1-16S-ribosomal-RNA,-partial-sequence	Eub338-III	GCTGCCACCCGTAGGTGT	rev	complement(304..321)	0
NR_040971.1-Leptolinea-tardivitalis-strain-YMTK-2-16S-ribosomal-RNA,-partial-sequence	Eub338-III	GCTGCCACCCGTAGGTGT	rev	complement(306..323)	0
NR_146378.1-Lacunisphaera-parvula-strain-IG15-16S-ribosomal-RNA,-partial-sequence	Eub338-III	GCTGCCACCCGTAGGTGT	rev	complement(294..311)	0
NR_146376.1-Lacunisphaera-limnophila-strain-IG16b-16S-ribosomal-RNA,-partial-sequence	Eub338-III	GCTGCCACCCGTAGGTGT	rev	complement(333..350)	0
NR_146349.1-Lacunisphaera-limnophila-strain-IG16b-16S-ribosomal-RNA,-partial-sequence	Eub338-III	GCTGCCACCCGTAGGTGT	rev	complement(352..369)	0
NR_146377.1-Lacunisphaera-anatis-strain-IG31-16S-ribosomal-RNA,-partial-sequence	Eub338-III	GCTGCCACCCGTAGGTGT	rev	complement(333..350)	0
NR_125642.1-Kallotenue-papyrolyticum-strain-JKG1-16S-ribosomal-RNA,-partial-sequence	Eub338-III	GCTGCCACCCGTAGGTGT	rev	complement(293..310)	0
NR_184615.1-Horticoccus-luteus-strain-KSB-15-16S-ribosomal-RNA,-partial-sequence	Eub338-III	GCTGCCACCCGTAGGTGT	rev	complement(298..315)	0
NR_041674.1-Haloferula-sargassicola-strain-MN1-1037-16S-ribosomal-RNA,-partial-sequence	Eub338-III	GCTGCCACCCGTAGGTGT	rev	complement(316..333)	0
NR_041671.1-Haloferula-rosea-strain-06SJR1-1-16S-ribosomal-RNA,-partial-sequence	Eub338-III	GCTGCCACCCGTAGGTGT	rev	complement(317..334)	0
NR_041672.1-Haloferula-phyci-strain-AK18-024-16S-ribosomal-RNA,-partial-sequence	Eub338-III	GCTGCCACCCGTAGGTGT	rev	complement(317..334)	0
NR_108295.1-Haloferula-luteola-strain-YC6886-16S-ribosomal-RNA,-partial-sequence	Eub338-III	GCTGCCACCCGTAGGTGT	rev	complement(284..301)	0
NR_041673.1-Haloferula-helveola-strain-05IJR53-1-16S-ribosomal-RNA,-partial-sequence	Eub338-III	GCTGCCACCCGTAGGTGT	rev	complement(314..331)	0
NR_041670.1-Haloferula-harenae-strain-YM23-227-16S-ribosomal-RNA,-partial-sequence	Eub338-III	GCTGCCACCCGTAGGTGT	rev	complement(295..312)	0
NR_132293.1-Thermomarinilinea-lacunifontana-strain-SW7-16S-ribosomal-RNA,-partial-sequence	Eub338-III	GCTGCCACCCGTAGGTGT	rev	complement(315..332)	0
NR_026266.1-Verrucomicrobium-spinosum-DSM-4136-=-JCM-18804-16S-ribosomal-RNA,-partial-sequence	Eub338-III	GCTGCCACCCGTAGGTGT	rev	complement(301..318)	0
