## Supplementary material for "Single-cell quantification of the microbiota by flow cytometry: MicFLY": Probe Binding sites: Eubacteria probes non-targets.xlsx

### Sheet: Sheet1
Bacteria not covered by the combined Eubacteria probe set
NR_024638.1-Microbacterium-terrae-strain-IFO-14548-16S-ribosomal-RNA,-partial-sequence
NR_024729.1-Hydrogenobacter-subterraneus-strain-HGP1-16S-ribosomal-RNA,-partial-sequence
NR_024824.1-Hydrogenivirga-caldilitoris-strain-IBSK3-16S-ribosomal-RNA,-partial-sequence
NR_025414.1-Thermocrinis-albus-DSM-14484-strain-HI-11/12-16S-ribosomal-RNA,-partial-sequence
NR_025844.1-Hydrogenobaculum-acidophilum-strain-3H-1-16S-ribosomal-RNA,-partial-sequence
NR_026366.1-Coprothermobacter-platensis-strain-3R-16S-ribosomal-RNA,-partial-sequence
NR_026518.1-Hydrogenobacter-hydrogenophilus-strain-Z-829-16S-ribosomal-RNA,-partial-sequence
NR_027526.1-Catenibacterium-mitsuokai-strain-DSM-15897-16S-ribosomal-RNA,-partial-sequence
NR_028804.1-Selenihalanaerobacter-shriftii-strain-DSSE-1-16S-ribosomal-RNA,-partial-sequence
NR_029172.1-Aquifex-pyrophilus-strain-Kol5a-16S-ribosomal-RNA,-partial-sequence
NR_029194.1-Simkania-negevensis-strain-Z-16S-ribosomal-RNA,-partial-sequence
NR_041333.1-Hydrogenivirga-okinawensis-strain-LS12-2-16S-ribosomal-RNA,-partial-sequence
NR_041946.1-Thermocrinis-ruber-strain-OC-1/4-16S-ribosomal-RNA,-partial-sequence
NR_074870.1-Hydrogenobacter-thermophilus-TK-6-16S-ribosomal-RNA,-partial-sequence
NR_075004.2-Hydrogenobacter-thermophilus-TK-6-16S-ribosomal-RNA,-complete-sequence
NR_075037.1-Thermocrinis-albus-strain-DSM-14484-16S-ribosomal-RNA,-partial-sequence
NR_075056.2-Aquifex-aeolicus-strain-VF5-16S-ribosomal-RNA,-complete-sequence
NR_104832.1-Thermothrix-azorensis-strain-TM-16S-ribosomal-RNA,-partial-sequence
NR_114796.2-Aquifex-aeolicus-strain-VF5-16S-ribosomal-RNA,-complete-sequence
NR_115004.1-Thermocrinis-minervae-strain-CR11-16S-ribosomal-RNA,-partial-sequence
NR_117617.1-Hydrogenobacter-hydrogenophilus-strain-DSM-2913-16S-ribosomal-RNA,-partial-sequence
NR_118102.1-Mastigocoleus-testarum-strain-BC008-16S-ribosomal-RNA,-partial-sequence
NR_118355.1-Persephonella-hydrogeniphila-strain-29W-16S-ribosomal-RNA,-partial-sequence
NR_118555.1-Komvophoron-kgarii-strain-Wanggoolba-Creek-16S-ribosomal-RNA,-partial-sequence
NR_119115.1-Halanaerobium-alcaliphilum-strain-GSLS-16S-ribosomal-RNA,-partial-sequence
NR_119310.1-Hydrogenobacter-thermophilus-TK-6-16S-ribosomal-RNA,-partial-sequence
NR_121741.2-Thermocrinis-ruber-strain-OC-1/4-16S-ribosomal-RNA,-complete-sequence
NR_125504.1-Acidipropionibacterium-acidipropionici-strain-CIP-103025-16S-ribosomal-RNA,-partial-sequence
NR_125522.1-Planktothrix-suspensa-strain-SAG-5.81-16S-ribosomal-RNA,-partial-sequence
NR_125599.1-Arthrospira-platensis-strain-PCC-7345-16S-ribosomal-RNA,-partial-sequence
NR_125682.1-Cylindrospermum-alatosporum-strain-CCALA-988-16S-ribosomal-RNA,-partial-sequence
NR_125687.1-Cylindrospermum-majus-strain-CCALA-998-16S-ribosomal-RNA,-partial-sequence
NR_125688.1-Cylindrospermum-badium-strain-CCALA-1000-16S-ribosomal-RNA,-partial-sequence
NR_125693.1-Cylindrospermum-badium-strain-CCALA-1000-16S-ribosomal-RNA,-partial-sequence
NR_145905.1-Thermocrinis-jamiesonii-strain-GBS1-16S-ribosomal-RNA,-partial-sequence
NR_156083.1-Pleomorphochaeta-caudata-strain-SEBR-4223-16S-ribosomal-RNA,-partial-sequence
NR_172595.1-Nodosilinea-svalbardensis-strain-3220-16S-ribosomal-RNA,-partial-sequence
NR_172607.1-Pycnacronema-caatingensis-strain-CATCC2-16S-ribosomal-RNA,-partial-sequence
NR_172611.1-Konicacronema-caatingensis-strain-CATCB1-16S-ribosomal-RNA,-partial-sequence
NR_172657.1-Oculatella-hafneriensis-strain-Hindak-1982/12-16S-ribosomal-RNA,-partial-sequence
NR_172659.1-Oculatella-neakameniensis-strain-Kovacik-1990/37-16S-ribosomal-RNA,-partial-sequence
NR_172662.1-Drouetiella-hepatica-strain-UHER-2000/2452-16S-ribosomal-RNA,-partial-sequence
NR_172663.1-Drouetiella-lurida-strain-Lukesova-1986/6-16S-ribosomal-RNA,-partial-sequence
NR_172665.1-Tildeniella-nuda-strain-Zehnder-1965/U140-16S-ribosomal-RNA,-partial-sequence
NR_172675.1-Oculatella-cataractarum-strain-GSE-PSE-MK52-07L-16S-ribosomal-RNA,-partial-sequence
NR_172681.1-Cartusia-fontana-strain-KOVACIK-1999/1-LC-16S-ribosomal-RNA,-partial-sequence
NR_172693.1-Drouetiella-fasciculata-strain-GSE-PSE-MK29-07A-16S-ribosomal-RNA,-partial-sequence
NR_172706.1-Trichotorquatus-andrei-strain-WJT9-NPBG15-16S-ribosomal-RNA,-partial-sequence
NR_176493.1-Acaryochloris-thomasi-strain-RCC1774-16S-ribosomal-RNA,-partial-sequence
NR_176579.1-Sirenicapillaria-rigida-strain-BLCC-M116-16S-ribosomal-RNA,-partial-sequence
NR_176989.1-Fischerella-indica-strain-CALU-987-16S-ribosomal-RNA,-partial-sequence
NR_176990.1-Nodosilinea-conica-SEV4-5-c1-16S-ribosomal-RNA,-partial-sequence
NR_176991.1-Nodosilinea-bijugata-16S-ribosomal-RNA,-partial-sequence
NR_176996.1-Nunduva-britannica-strain-VN8.BC-33/8-16S-ribosomal-RNA,-partial-sequence
NR_177009.1-Brasilonema-burkei-strain-HA4348-LM4-16S-ribosomal-RNA,-partial-sequence
NR_177702.1-Lusitaniella-coriacea-16S-ribosomal-RNA,-partial-sequence
NR_177730.1-Pseudanabaena-foetida-var.-intermedia-16S-ribosomal-RNA,-partial-sequence
NR_177740.1-Schmidleinema-santiniketanense-16S-ribosomal-RNA,-partial-sequence
NR_177750.1-Spelaeonaias-floccida-16S-ribosomal-RNA,-partial-sequence
NR_177764.1-Brasilonema-burkei-16S-ribosomal-RNA,-partial-sequence
NR_177833.1-Gloeothece-reniformis-16S-ribosomal-RNA,-partial-sequence
NR_179295.1-Hydrogenobacter-halophilus-strain-JCM-7554-16S-ribosomal-RNA,-partial-sequence
NR_179600.1-Parabacteroides-bouchesdurhonensis-strain-Marseille-P3763-16S-ribosomal-RNA,-partial-sequence
NR_180036.1-Paraburkholderia-bonniea-strain-BbQS859-16S-ribosomal-RNA,-partial-sequence
NR_180037.1-Paraburkholderia-agricolaris-strain-BaQS159-16S-ribosomal-RNA,-partial-sequence
NR_180038.1-Paraburkholderia-hayleyella-strain-BhQS11-16S-ribosomal-RNA,-partial-sequence
