## Supplementary material for "Single-cell quantification of the microbiota by flow cytometry: MicFLY": Probe Binding sites: FUSO_16s_binding_sites.xlsx

### Sheet: Data
Name	Primer name	Primer Sequence	Orientation	Region	Mismatches
NR_025290.1-Fusobacterium-vincentii-ATCC-49256-16S-ribosomal-RNA,-partial-sequence	FUSO	CTAATGGGACGCAAAGCTCTC	rev	complement(195..215)	0
NR_117288.1-Fusobacterium-polymorphum-ATCC-10953-16S-ribosomal-RNA,-partial-sequence	FUSO	CTAATGGGACGCAAAGCTCTC	rev	complement(185..205)	0
NR_117842.1-Fusobacterium-polymorphum-ATCC-10953-16S-ribosomal-RNA,-partial-sequence	FUSO	CTAATGGGACGCAAAGCTCTC	rev	complement(218..238)	0
NR_178363.1-Fusobacterium-pseudoperiodonticum-strain-ChDC-F213-16S-ribosomal-RNA,-partial-sequence	FUSO	CTAATGGGACGCAAAGCTCTC	rev	complement(185..205)	0
NR_044687.2-Fusobacterium-russii-strain-ATCC-25533-16S-ribosomal-RNA,-partial-sequence	FUSO	CTAATGGGACGCAAAGCTCTC	rev	complement(211..231)	0
NR_176801.1-Fusobacterium-russii-strain-ATCC-25533-16S-ribosomal-RNA,-partial-sequence	FUSO	CTAATGGGACGCAAAGCTCTC	rev	complement(132..152)	0
NR_044689.2-Fusobacterium-simiae-strain-ATCC-33568-16S-ribosomal-RNA,-partial-sequence	FUSO	CTAATGGGACGCAAAGCTCTC	rev	complement(225..245)	0
NR_113318.1-Fusobacterium-simiae-strain-JCM-17465-16S-ribosomal-RNA,-partial-sequence	FUSO	CTAATGGGACGCAAAGCTCTC	rev	complement(218..238)	0
NR_044820.1-Fusobacterium-ulcerans-strain-NCTC-12111-16S-ribosomal-RNA,-partial-sequence	FUSO	CTAATGGGACGCAAAGCTCTC	rev	complement(132..152)	0
NR_113384.1-Fusobacterium-varium-strain-JCM-6320-16S-ribosomal-RNA,-partial-sequence	FUSO	CTAATGGGACGCAAAGCTCTC	rev	complement(207..227)	0
NR_026083.1-Fusobacterium-vincentii-strain-SOR-16S-ribosomal-RNA,-partial-sequence	FUSO	CTAATGGGACGCAAAGCTCTC	rev	complement(132..152)	0
NR_115069.1-Fusobacterium-vincentii-strain-DSM-19507-16S-ribosomal-RNA,-partial-sequence	FUSO	CTAATGGGACGCAAAGCTCTC	rev	complement(214..234)	0
NR_117289.1-Fusobacterium-vincentii-ATCC-49256-16S-ribosomal-RNA,-partial-sequence	FUSO	CTAATGGGACGCAAAGCTCTC	rev	complement(198..218)	0
NR_117840.1-Fusobacterium-vincentii-ATCC-49256-16S-ribosomal-RNA,-partial-sequence	FUSO	CTAATGGGACGCAAAGCTCTC	rev	complement(228..248)	0
NR_113040.1-Fusobacterium-vincentii-ATCC-51190-strain-JCM-11024-16S-ribosomal-RNA,-partial-sequence	FUSO	CTAATGGGACGCAAAGCTCTC	rev	complement(218..238)	0
NR_115068.1-Fusobacterium-vincentii-ATCC-51190-strain-DSM-19508-16S-ribosomal-RNA,-partial-sequence	FUSO	CTAATGGGACGCAAAGCTCTC	rev	complement(210..230)	0
NR_117290.1-Fusobacterium-vincentii-ATCC-51190-16S-ribosomal-RNA,-partial-sequence	FUSO	CTAATGGGACGCAAAGCTCTC	rev	complement(198..218)	0
NR_117841.1-Fusobacterium-vincentii-ATCC-51190-16S-ribosomal-RNA,-partial-sequence	FUSO	CTAATGGGACGCAAAGCTCTC	rev	complement(231..251)	0
NR_179326.1-Fusobacterium-watanabei-strain-PAGU-1796-16S-ribosomal-RNA,-partial-sequence	FUSO	CTAATGGGACGCAAAGCTCTC	rev	complement(184..204)	0
NR_029216.1-Propionigenium-modestum-strain-Gra-Succ-2-16S-ribosomal-RNA,-partial-sequence	FUSO	CTAATGGGACGCAAAGCTCTC	rev	complement(222..242)	0
NR_025454.1-Ilyobacter-insuetus-strain-VenChi2-16S-ribosomal-RNA,-partial-sequence	FUSO	CTAATGGGACGCAAAGCTCTC	rev	complement(217..237)	0
NR_036927.1-Ilyobacter-polytropus-strain-CuHBu1-16S-ribosomal-RNA,-partial-sequence	FUSO	CTAATGGGACGCAAAGCTCTC	rev	complement(217..237)	0
NR_074506.1-Ilyobacter-polytropus-strain-DSM-2926-16S-ribosomal-RNA,-partial-sequence	FUSO	CTAATGGGACGCAAAGCTCTC	rev	complement(217..237)	0
NR_028939.1-Ilyobacter-tartaricus-strain-GraTa-2-16S-ribosomal-RNA,-partial-sequence	FUSO	CTAATGGGACGCAAAGCTCTC	rev	complement(217..237)	0
NR_113141.1-Fusobacterium-polymorphum-ATCC-10953-strain-JCM-12990-16S-ribosomal-RNA,-partial-sequence	FUSO	CTAATGGGACGCAAAGCTCTC	rev	complement(205..225)	0
NR_117839.1-Fusobacterium-periodonticum-strain-ATCC-33693-16S-ribosomal-RNA,-partial-sequence	FUSO	CTAATGGGACGCAAAGCTCTC	rev	complement(213..233)	0
NR_041807.1-Fusobacterium-polymorphum-ATCC-10953-16S-ribosomal-RNA,-partial-sequence	FUSO	CTAATGGGACGCAAAGCTCTC	rev	complement(212..232)	0
NR_026085.1-Fusobacterium-periodonticum-strain-EK1-15-16S-ribosomal-RNA,-partial-sequence	FUSO	CTAATGGGACGCAAAGCTCTC	rev	complement(132..152)	0
NR_117843.1-Fusobacterium-animalis-ATCC-51191-16S-ribosomal-RNA,-partial-sequence	FUSO	CTAATGGGACGCAAAGCTCTC	rev	complement(132..152)	0
NR_042755.1-Fusobacterium-canifelinum-strain-RMA-1036-16S-ribosomal-RNA,-partial-sequence	FUSO	CTAATGGGACGCAAAGCTCTC	rev	complement(207..227)	0
NR_113317.1-Fusobacterium-canifelinum-strain-JCM-17464-16S-ribosomal-RNA,-partial-sequence	FUSO	CTAATGGGACGCAAAGCTCTC	rev	complement(143..163)	0
NR_028933.1-Fusobacterium-equinum-strain-VPB-4027-16S-ribosomal-RNA,-partial-sequence	FUSO	CTAATGGGACGCAAAGCTCTC	rev	complement(207..227)	0
NR_113379.1-Fusobacterium-equinum-strain-JCM-11174-16S-ribosomal-RNA,-partial-sequence	FUSO	CTAATGGGACGCAAAGCTCTC	rev	complement(207..227)	0
NR_146837.2-Fusobacterium-gastrosuis-strain-CDW1-16S-ribosomal-RNA,-complete-sequence	FUSO	CTAATGGGACGCAAAGCTCTC	rev	complement(212..232)	0
NR_027588.1-Fusobacterium-gonidiaformans-ATCC-25563-16S-ribosomal-RNA,-partial-sequence	FUSO	CTAATGGGACGCAAAGCTCTC	rev	complement(132..152)	0
NR_178362.1-Fusobacterium-hwasookii-ChDC-F128-16S-ribosomal-RNA,-partial-sequence	FUSO	CTAATGGGACGCAAAGCTCTC	rev	complement(185..205)	0
NR_117292.1-Fusobacterium-periodonticum-strain-ATCC-33693-16S-ribosomal-RNA,-partial-sequence	FUSO	CTAATGGGACGCAAAGCTCTC	rev	complement(185..205)	0
NR_179530.1-Fusobacterium-massiliense-strain-Marseille-P2749-16S-ribosomal-RNA,-partial-sequence	FUSO	CTAATGGGACGCAAAGCTCTC	rev	complement(205..225)	0
NR_117291.1-Fusobacterium-animalis-ATCC-51191-16S-ribosomal-RNA,-partial-sequence	FUSO	CTAATGGGACGCAAAGCTCTC	rev	complement(198..218)	0
NR_026084.1-Fusobacterium-animalis-strain-NCTC-12276-16S-ribosomal-RNA,-partial-sequence	FUSO	CTAATGGGACGCAAAGCTCTC	rev	complement(132..152)	0
NR_042365.1-Fusobacterium-necrophorum-strain-ATCC-25286-16S-ribosomal-RNA,-partial-sequence	FUSO	CTAATGGGACGCAAAGCTCTC	rev	complement(203..223)	0
NR_114400.1-Fusobacterium-necrophorum-strain-JCM-3718-16S-ribosomal-RNA,-partial-sequence	FUSO	CTAATGGGACGCAAAGCTCTC	rev	complement(207..227)	0
NR_104683.1-Fusobacterium-necrophorum-subsp.-funduliforme-strain-Fn524-16S-ribosomal-RNA,-partial-sequence	FUSO	CTAATGGGACGCAAAGCTCTC	rev	complement(207..227)	0
NR_115077.1-Fusobacterium-necrophorum-subsp.-funduliforme-strain-DSM-19678-16S-ribosomal-RNA,-partial-sequence	FUSO	CTAATGGGACGCAAAGCTCTC	rev	complement(203..223)	0
NR_074412.1-Fusobacterium-nucleatum-subsp.-nucleatum-ATCC-25586-16S-ribosomal-RNA,-partial-sequence	FUSO	CTAATGGGACGCAAAGCTCTC	rev	complement(261..281)	0
NR_113198.1-Fusobacterium-nucleatum-subsp.-nucleatum-ATCC-25586-strain-JCM-8532-16S-ribosomal-RNA,-partial-sequence	FUSO	CTAATGGGACGCAAAGCTCTC	rev	complement(219..239)	0
NR_114702.1-Fusobacterium-nucleatum-subsp.-nucleatum-ATCC-25586-16S-ribosomal-RNA,-partial-sequence	FUSO	CTAATGGGACGCAAAGCTCTC	rev	complement(214..234)	0
NR_117287.1-Fusobacterium-nucleatum-subsp.-nucleatum-ATCC-25586-16S-ribosomal-RNA,-partial-sequence	FUSO	CTAATGGGACGCAAAGCTCTC	rev	complement(199..219)	0
NR_044688.3-Fusobacterium-perfoetens-strain-ATCC-29250-16S-ribosomal-RNA,-partial-sequence	FUSO	CTAATGGGACGCAAAGCTCTC	rev	complement(221..241)	0
NR_113378.1-Fusobacterium-animalis-strain-JCM-11025-16S-ribosomal-RNA,-partial-sequence	FUSO	CTAATGGGACGCAAAGCTCTC	rev	complement(218..238)	0
NR_026243.1-Propionigenium-maris-strain-10succ1-16S-ribosomal-RNA,-partial-sequence	FUSO	CTAATGGgACGCAAAGCTCTC	rev	complement(191..211)	1
NR_044686.3-Sebaldella-termitidis-ATCC-33386-16S-ribosomal-RNA,-partial-sequence	FUSO	CTAATgGGACGCAAAGCTCTC	rev	complement(220..240)	1
NR_113160.1-Pseudoleptotrichia-goodfellowii-strain-JCM-16774-16S-ribosomal-RNA,-partial-sequence	FUSO	CTAATgGGACGCAAAGCTCTC	rev	complement(217..237)	1
NR_025649.1-Pseudoleptotrichia-goodfellowii-DSM-19756-strain-LB57-16S-ribosomal-RNA,-partial-sequence	FUSO	CTAATgGGACGCAAAGCTCTC	rev	complement(216..236)	1
NR_181973.1-Oceanivirga-miroungae-strain-ES3154-GLU-16S-ribosomal-RNA,-partial-sequence	FUSO	CTAATgGGACGCAAAGCTCTC	rev	complement(203..223)	1
NR_074413.1-Sebaldella-termitidis-ATCC-33386-16S-ribosomal-RNA,-partial-sequence	FUSO	CTAATgGGACGCAAAGCTCTC	rev	complement(215..235)	1
NR_179541.1-Leptotrichia-massiliensis-strain-Marseille-P3007-16S-ribosomal-RNA,-partial-sequence	FUSO	CTAATgGGACGCAAAGCTCTC	rev	complement(215..235)	1
NR_026168.1-Cetobacterium-ceti-strain-M-3333-16S-ribosomal-RNA,-partial-sequence	FUSO	CTAATGGgACGCAAAGCTCTC	rev	complement(214..234)	1
NR_025647.1-Leptotrichia-hofstadii-strain-LB23-16S-ribosomal-RNA,-partial-sequence	FUSO	CTAATgGGACGCAAAGCTCTC	rev	complement(214..234)	1
NR_074440.1-Leptotrichia-buccalis-C-1013-b-strain-DSM-1135-16S-ribosomal-RNA,-partial-sequence	FUSO	CTAATgGGACGCAAAGCTCTC	rev	complement(215..235)	1
NR_114394.1-Leptotrichia-buccalis-strain-C-1013-b-16S-ribosomal-RNA,-partial-sequence	FUSO	CTAATgGGACGCAAAGCTCTC	rev	complement(215..235)	1
NR_145867.1-Hypnocyclicus-thermotrophus-strain-IR-2-16S-ribosomal-RNA,-partial-sequence	FUSO	CTAATgGGACGCAAAGCTCTC	rev	complement(106..126)	1
NR_119089.1-Fusobacterium-mortiferum-strain-NCIMB-10651-16S-ribosomal-RNA,-partial-sequence	FUSO	CTAATgGGACGCAAAGCTCTC	rev	complement(209..229)	1
NR_113161.1-Leptotrichia-hofstadii-strain-JCM-16775-16S-ribosomal-RNA,-partial-sequence	FUSO	CTAATgGGACGCAAAGCTCTC	rev	complement(215..235)	1
NR_117734.1-Fusobacterium-mortiferum-strain-DSM-19809-16S-ribosomal-RNA,-partial-sequence	FUSO	CTAATgGGACGCAAAGCTCTC	rev	complement(195..215)	1
NR_104516.1-Leptotrichia-hongkongensis-strain-HKU24-16S-ribosomal-RNA,-partial-sequence	FUSO	CTAATgGGACGCAAaGCTCTC	rev	complement(166..186)	2
NR_118343.1-Streptobacillus-moniliformis-strain-CCUG-13453-16S-ribosomal-RNA,-partial-sequence	FUSO	CTAATgGGAcGCAAAGCTCTC	rev	complement(221..241)	2
NR_074449.1-Streptobacillus-moniliformis-strain-DSM-12112-16S-ribosomal-RNA,-partial-sequence	FUSO	CTAATgGGAcGCAAAGCTCTC	rev	complement(221..241)	2
NR_027615.1-Streptobacillus-moniliformis-strain-DSM-12112-16S-ribosomal-RNA,-partial-sequence	FUSO	CTAATgGGAcGCAAAGCTCTC	rev	complement(222..242)	2
NR_136478.1-Streptobacillus-felis-strain-131000547-16S-ribosomal-RNA,-partial-sequence	FUSO	CTAATgGGAcGCAAAGCTCTC	rev	complement(181..201)	2
NR_174319.1-Streptobacillus-canis-strain-IHIT1603-19-16S-ribosomal-RNA,-partial-sequence	FUSO	CTAATgGGAcGCAAAGCTCTC	rev	complement(224..244)	2
NR_118342.1-Sneathia-sanguinegens-strain-CCUG-41628-16S-ribosomal-RNA,-partial-sequence	FUSO	CTAATgGGAcGCAAAGCTCTC	rev	complement(217..237)	2
NR_025487.1-Sneathia-sanguinegens-strain-CCUG-41628-16S-ribosomal-RNA,-partial-sequence	FUSO	CTAATgGGAcGCAAAGCTCTC	rev	complement(205..225)	2
NR_126239.1-Pseudostreptobacillus-hongkongensis-strain-HKU33-16S-ribosomal-RNA,-partial-sequence	FUSO	CTAATgGGAcGCAAAGCTCTC	rev	complement(220..240)	2
NR_042997.1-Psychrilyobacter-atlanticus-strain-HAW-EB21-16S-ribosomal-RNA,-partial-sequence	FUSO	CTAATGGgACGCAAAGcTCTC	rev	complement(152..172)	2
NR_145915.1-Streptobacillus-notomytis-strain-AHL-370-1-16S-ribosomal-RNA,-partial-sequence	FUSO	CTAATgGGAcGCAAAGCTCTC	rev	complement(221..241)	2
NR_113229.1-Leptotrichia-wadei-strain-JCM-16777-16S-ribosomal-RNA,-partial-sequence	FUSO	CTAATgGGACGCAAaGCTCTC	rev	complement(215..235)	2
NR_036844.1-Leptotrichia-wadei-strain-LB16-16S-ribosomal-RNA,-partial-sequence	FUSO	CTAATgGGACGCAAaGCTCTC	rev	complement(214..234)	2
NR_028769.1-Leptotrichia-trevisanii-strain-'WeeTee'-1999-16S-ribosomal-RNA,-partial-sequence	FUSO	CTAATgGGACGCAAaGCTCTC	rev	complement(214..234)	2
NR_113162.1-Leptotrichia-shahii-strain-JCM-16776-16S-ribosomal-RNA,-partial-sequence	FUSO	CTAATgGGACGCAAaGCTCTC	rev	complement(215..235)	2
NR_025648.1-Leptotrichia-shahii-strain-LB37-16S-ribosomal-RNA,-partial-sequence	FUSO	CTAATgGGACGCAAaGCTCTC	rev	complement(214..234)	2
NR_025533.1-Cetobacterium-somerae-strain-WAL-14325-16S-ribosomal-RNA,-partial-sequence	FUSO	CTAATGGgACGCAAaGCTCTC	rev	complement(213..233)	2
NR_148864.1-Streptobacillus-ratti-strain-OGS16-16S-ribosomal-RNA,-partial-sequence	FUSO	CTAATgGGAcGCAAAGCTCTC	rev	complement(221..241)	2
