## Supplementary material for "Single-cell quantification of the microbiota by flow cytometry: MicFLY": Probe Binding sites: Gam42A_competitor_probe_23s_binding_sites.xlsx

### Sheet: Data
Name	Primer name	Primer Sequence	Orientation	Region	Mismatches
NG_041978.1-Aggregatibacter-actinomycetemcomitans-strain-D11S-1-23S-ribosomal-RNA-gene-complete-sequence	Gam42A competitor	GCCTTCCCACTTCGTTT	rev	complement(1023..1039)	0
NR_103110.1-Cupriavidus-necator-strain-N-1-23S-ribosomal-RNA-gene-complete-sequence	Gam42A competitor	GCCTTCCCACTTCGTTT	rev	complement(1020..1036)	0
NR_103114.1-Acidovorax-avenae-subsp.-avenae-strain-ATCC-19860-23S-ribosomal-RNA-gene-complete-sequence	Gam42A competitor	GCCTTCCCACTTCGTTT	rev	complement(1016..1032)	0
NR_121917.1-Neisseria-cinerea-strain-ATCC-14685-23S-ribosomal-RNA-gene-complete-sequence	Gam42A competitor	GCCTTCCCACTTCGTTT	rev	complement(1026..1042)	0
NR_121918.1-Neisseria-sicca-strain-ATCC-29256-23S-ribosomal-RNA-gene-complete-sequence	Gam42A competitor	GCCTTCCCACTTCGTTT	rev	complement(1026..1042)	0
NR_121925.1-Sulfuricella-denitrificans-strain-skB26-23S-ribosomal-RNA-gene-complete-sequence	Gam42A competitor	GCCTTCCCACTTCGTTT	rev	complement(1140..1156)	0
NR_121976.1-Advenella-mimigardefordensis-strain-DPN7-23S-ribosomal-RNA-gene-complete-sequence	Gam42A competitor	GCCTTCCCACTTCGTTT	rev	complement(1022..1038)	0
NR_121980.1-Bordetella-holmesii-strain-ATCC-51541-23S-ribosomal-RNA-gene-complete-sequence	Gam42A competitor	GCCTTCCCACTTCGTTT	rev	complement(1019..1035)	0
NR_122000.1-Gilliamella-apicola-strain-wkB1-23S-ribosomal-RNA-complete-sequence	Gam42A competitor	GCCTTCCCACTTCGTTT	rev	complement(1049..1065)	0
NR_122017.1-Snodgrassella-alvi-strain-wkB2-23S-ribosomal-RNA-gene-complete-sequence	Gam42A competitor	GCCTTCCCACTTCGTTT	rev	complement(1027..1043)	0
NR_076207.1-Haemophilus-ducreyi-strain-35000HP-23S-ribosomal-RNA-gene-complete-sequence	Gam42A competitor	GCCTTCCCACTTCGTTT	rev	complement(1022..1038)	0
NR_076224.1-Francisella-tularensis-subsp.-tularensis-strain-SCHU-S4-23S-ribosomal-RNA-gene-complete-sequence	Gam42A competitor	GCCTTCCCACTTCGTTT	rev	complement(1025..1041)	0
NR_076228.1-Ralstonia-solanacearum-strain-GMI1000-23S-ribosomal-RNA-gene-complete-sequence	Gam42A competitor	GCCTTCCCACTTCGTTT	rev	complement(1022..1038)	0
NR_076230.1-Nitrosomonas-europaea-strain-ATCC-19718-23S-ribosomal-RNA-gene-complete-sequence	Gam42A competitor	GCCTTCCCACTTCGTTT	rev	complement(1019..1035)	0
NR_076232.1-Bordetella-avium-strain-197N-23S-ribosomal-RNA-gene-complete-sequence	Gam42A competitor	GCCTTCCCACTTCGTTT	rev	complement(1022..1038)	0
NR_076310.1-Pseudogulbenkiania-sp.-NH8B-strain-NH8B-23S-ribosomal-RNA-complete-sequence	Gam42A competitor	GCCTTCCCACTTCGTTT	rev	complement(1021..1037)	0
NR_076313.1-Rubrivivax-gelatinosus-strain-IL144-23S-ribosomal-RNA-gene-complete-sequence	Gam42A competitor	GCCTTCCCACTTCGTTT	rev	complement(1016..1032)	0
NR_076338.1-Burkholderia-pseudomallei-strain-K96243-23S-ribosomal-RNA-gene-complete-sequence	Gam42A competitor	GCCTTCCCACTTCGTTT	rev	complement(1022..1038)	0
NR_076369.1-Dechloromonas-aromatica-strain-RCB-23S-ribosomal-RNA-gene-complete-sequence	Gam42A competitor	GCCTTCCCACTTCGTTT	rev	complement(1023..1039)	0
NR_076370.1-Ralstonia-eutropha-JMP134-strain-JMP134-23S-ribosomal-RNA-gene-complete-sequence	Gam42A competitor	GCCTTCCCACTTCGTTT	rev	complement(1022..1038)	0
NR_076410.1-Janthinobacterium-sp.-Marseille-strain-Marseille-23S-ribosomal-RNA-complete-sequence	Gam42A competitor	GCCTTCCCACTTCGTTT	rev	complement(1017..1033)	0
NR_076418.1-Polaromonas-sp.-JS666-strain-JS666-23S-ribosomal-RNA-complete-sequence	Gam42A competitor	GCCTTCCCACTTCGTTT	rev	complement(1018..1034)	0
NR_076427.1-Burkholderia-cenocepacia-strain-AU-1054-23S-ribosomal-RNA-gene-complete-sequence	Gam42A competitor	GCCTTCCCACTTCGTTT	rev	complement(1023..1039)	0
NR_076449.1-Nitrosomonas-eutropha-strain-C91-23S-ribosomal-RNA-gene-complete-sequence	Gam42A competitor	GCCTTCCCACTTCGTTT	rev	complement(1018..1034)	0
NR_076468.1-Acidovorax-citrulli-strain-AAC00-1-23S-ribosomal-RNA-gene-complete-sequence	Gam42A competitor	GCCTTCCCACTTCGTTT	rev	complement(1018..1034)	0
NR_076469.1-Dichelobacter-nodosus-strain-VCS1703A-23S-ribosomal-RNA-gene-complete-sequence	Gam42A competitor	GCCTTCCCACTTCGTTT	rev	complement(1003..1019)	0
NR_103108.1-Burkholderia-phytofirmans-strain-PsJN-23S-ribosomal-RNA-gene-complete-sequence	Gam42A competitor	GCCTTCCCACTTCGTTT	rev	complement(1023..1039)	0
NR_076484.1-Actinobacillus-pleuropneumoniae-strain-L20-23S-ribosomal-RNA-gene-complete-sequence	Gam42A competitor	GCCTTCCCACTTCGTTT	rev	complement(1026..1042)	0
NR_103103.1-Burkholderia-lata-strain-383-23S-ribosomal-RNA-gene-complete-sequence	Gam42A competitor	GCCTTCCCACTTCGTTT	rev	complement(1023..1039)	0
NR_103094.1-Methylotenera-mobilis-strain-JLW8-23S-ribosomal-RNA-gene-complete-sequence	Gam42A competitor	GCCTTCCCACTTCGTTT	rev	complement(1019..1035)	0
NR_076249.1-Bordetella-petrii-strain-DSM-12804-23S-ribosomal-RNA-gene-complete-sequence	Gam42A competitor	GCCTTCCCACTTCGTTT	rev	complement(1023..1039)	0
NR_076347.1-Burkholderia-mallei-strain-ATCC-23344-23S-ribosomal-RNA-gene-complete-sequence	Gam42A competitor	GCCTTCCCACTTCGTTT	rev	complement(1022..1038)	0
NR_076367.1-Burkholderia-thailandensis-strain-E264-23S-ribosomal-RNA-gene-complete-sequence	Gam42A competitor	GCCTTCCCACTTCGTTT	rev	complement(1022..1038)	0
NR_076374.1-Nitrosospira-multiformis-strain-C-71-23S-ribosomal-RNA-gene-complete-sequence	Gam42A competitor	GCCTTCCCACTTCGTTT	rev	complement(1022..1038)	0
NR_076403.1-Ramlibacter-tataouinensis-strain-TTB310-23S-ribosomal-RNA-gene-complete-sequence	Gam42A competitor	GCCTTCCCACTTCGTTT	rev	complement(1016..1032)	0
NR_076409.1-Rhodoferax-ferrireducens-strain-T118-23S-ribosomal-RNA-gene-complete-sequence	Gam42A competitor	GCCTTCCCACTTCGTTT	rev	complement(1015..1031)	0
NR_076411.1-Burkholderia-xenovorans-strain-LB400-23S-ribosomal-RNA-gene-complete-sequence	Gam42A competitor	GCCTTCCCACTTCGTTT	rev	complement(1025..1041)	0
NR_076413.1-Methylobacillus-flagellatus-strain-KT-23S-ribosomal-RNA-gene-complete-sequence	Gam42A competitor	GCCTTCCCACTTCGTTT	rev	complement(1020..1036)	0
NR_076421.1-Cupriavidus-metallidurans-strain-CH34-23S-ribosomal-RNA-gene-complete-sequence	Gam42A competitor	GCCTTCCCACTTCGTTT	rev	complement(1022..1038)	0
NR_076445.1-Francisella-tularensis-subsp.-novicida-strain-U112-23S-ribosomal-RNA-gene-complete-sequence	Gam42A competitor	GCCTTCCCACTTCGTTT	rev	complement(1025..1041)	0
NR_076446.1-Burkholderia-ambifaria-strain-AMMD-23S-ribosomal-RNA-gene-complete-sequence	Gam42A competitor	GCCTTCCCACTTCGTTT	rev	complement(1023..1039)	0
NR_076475.1-Polaromonas-naphthalenivorans-strain-CJ2-23S-ribosomal-RNA-gene-complete-sequence	Gam42A competitor	GCCTTCCCACTTCGTTT	rev	complement(1016..1032)	0
NR_076476.1-Verminephrobacter-eiseniae-strain-EF01-2-23S-ribosomal-RNA-gene-complete-sequence	Gam42A competitor	GCCTTCCCACTTCGTTT	rev	complement(1018..1034)	0
NR_076495.1-Polynucleobacter-necessarius-subsp.-asymbioticus-strain-QLW-P1DMWA-1-23S-ribosomal-RNA-gene-complete-sequence	Gam42A competitor	GCCTTCCCACTTCGTTT	rev	complement(1021..1037)	0
NR_076519.1-Actinobacillus-succinogenes-strain-130Z-23S-ribosomal-RNA-gene-complete-sequence	Gam42A competitor	GCCTTCCCACTTCGTTT	rev	complement(1126..1142)	0
NR_076555.1-Francisella-tularensis-subsp.-mediasiatica-strain-FSC147-23S-ribosomal-RNA-gene-complete-sequence	Gam42A competitor	GCCTTCCCACTTCGTTT	rev	complement(1025..1041)	0
NR_076576.1-Burkholderia-phymatum-strain-STM815-23S-ribosomal-RNA-gene-complete-sequence	Gam42A competitor	GCCTTCCCACTTCGTTT	rev	complement(1023..1039)	0
NR_076732.1-Sideroxydans-lithotrophicus-strain-ES-1-23S-ribosomal-RNA-gene-complete-sequence	Gam42A competitor	GCCTTCCCACTTCGTTT	rev	complement(1020..1036)	0
NR_076756.1-Methylotenera-versatilis-strain-301-23S-ribosomal-RNA-gene-complete-sequence	Gam42A competitor	GCCTTCCCACTTCGTTT	rev	complement(1019..1035)	0
NR_076776.1-Gallionella-capsiferriformans-strain-ES-2-23S-ribosomal-RNA-gene-complete-sequence	Gam42A competitor	GCCTTCCCACTTCGTTT	rev	complement(1019..1035)	0
NR_076923.1-Glaciecola-nitratireducens-strain-FR1064-23S-ribosomal-RNA-gene-complete-sequence	Gam42A competitor	GCCTTCCCACTTCGTTT	rev	complement(1004..1020)	0
NR_076966.1-Francisella-noatunensis-subsp.-orientalis-strain-Toba-04-23S-ribosomal-RNA-gene-complete-sequence	Gam42A competitor	GCCTTCCCACTTCGTTT	rev	complement(1025..1041)	0
NR_076977.1-Advenella-kashmirensis-strain-WT001-23S-ribosomal-RNA-gene-complete-sequence	Gam42A competitor	GCCTTCCCACTTCGTTT	rev	complement(1024..1040)	0
NR_077013.1-Cupriavidus-taiwanensis-strain-R1-23S-ribosomal-RNA-gene-complete-sequence	Gam42A competitor	GCCTTCCCACTTCGTTT	rev	complement(1022..1038)	0
NR_103063.1-Xenorhabdus-nematophila-strain-ATCC-19061-23S-ribosomal-RNA-gene-complete-sequence	Gam42A competitor	GCCTTCCCACTTCGTTT	rev	complement(1027..1043)	0
NR_103099.1-Burkholderia-rhizoxinica-strain-HKI-454-23S-ribosomal-RNA-gene-complete-sequence	Gam42A competitor	GCCTTCCCACTTCGTTT	rev	complement(1022..1038)	0
NR_076200.1-Chromobacterium-violaceum-strain-ATCC-12472-23S-ribosomal-RNA-gene-complete-sequence	Gam42A competitor	GCCTTCCCACTTCGTTT	rev	complement(1022..1038)	0
NR_076489.1-Burkholderia-vietnamiensis-strain-G4-23S-ribosomal-RNA-gene-complete-sequence	Gam42A competitor	GCCTTCCCACTTCGTTT	rev	complement(1023..1039)	0
NR_076548.1-Delftia-acidovorans-strain-SPH-1-23S-ribosomal-RNA-gene-complete-sequence	Gam42A competitor	GCCTTCCCACTTCGTTT	rev	complement(1016..1032)	0
NR_103090.1-Aggregatibacter-aphrophilus-strain-NJ8700-23S-ribosomal-RNA-gene-complete-sequence	Gam42A competitor	GCCTTCCCACTTCGTTT	rev	complement(1022..1038)	0
NR_103093.1-Neisseria-lactamica-strain-020-06-23S-ribosomal-RNA-gene-complete-sequence	Gam42A competitor	GCCTTCCCACTTCGTTT	rev	complement(1028..1044)	0
NR_103104.1-Burkholderia-multivorans-strain-ATCC-17616-23S-ribosomal-RNA-gene-complete-sequence	Gam42A competitor	GCCTTCCCACTTCGTTT	rev	complement(1024..1040)	0
NR_103105.1-Burkholderia-glumae-strain-BGR1-23S-ribosomal-RNA-gene-complete-sequence	Gam42A competitor	GCCTTCCCACTTCGTTT	rev	complement(1022..1038)	0
NR_103106.1-Comamonas-testosteroni-strain-CNB-1-23S-ribosomal-RNA-gene-complete-sequence	Gam42A competitor	GCCTTCCCACTTCGTTT	rev	complement(1018..1034)	0
NR_103107.1-Burkholderia-gladioli-strain-BSR3-23S-ribosomal-RNA-gene-complete-sequence	Gam42A competitor	GCCTTCCCACTTCGTTT	rev	complement(1022..1038)	0
NR_103111.1-Burkholderia-cepacia-strain-GG4-23S-ribosomal-RNA-gene-complete-sequence	Gam42A competitor	GCCTTCCCACTTCGTTT	rev	complement(1021..1037)	0
NR_103116.1-Burkholderia-phenoliruptrix-strain-BR3459a-23S-ribosomal-RNA-gene-complete-sequence	Gam42A competitor	GCCTTCCCACTTCGTTT	rev	complement(1017..1033)	0
NR_103117.1-Herminiimonas-arsenicoxydans-23S-ribosomal-RNA-gene-complete-sequence	Gam42A competitor	GCCTTCCCACTTCGTTT	rev	complement(1018..1034)	0
NR_103148.1-Ralstonia-pickettii-strain-12J-23S-ribosomal-RNA-gene-complete-sequence	Gam42A competitor	GCCTTCCCACTTCGTTT	rev	complement(1022..1038)	0
NR_103169.1-Providencia-stuartii-strain-MRSN-2154-23S-ribosomal-RNA-gene-complete-sequence	Gam42A competitor	GCCTTCCCACTTCGTTT	rev	complement(1030..1046)	0
NR_103955.1-Neisseria-meningitidis-strain-MC58-23S-ribosomal-RNA-gene-complete-sequence	Gam42A competitor	GCCTTCCCACTTCGTTT	rev	complement(1027..1043)	0
NR_103956.1-Pasteurella-multocida-subsp.-multocida-strain-Pm70-23S-ribosomal-RNA-gene-complete-sequence	Gam42A competitor	GCCTTCCCACTTCGTTT	rev	complement(1032..1048)	0
NR_103957.1-Neisseria-gonorrhoeae-strain-FA-1090-23S-ribosomal-RNA-gene-complete-sequence	Gam42A competitor	GCCTTCCCACTTCGTTT	rev	complement(1039..1055)	0
NR_103973.1-Bordetella-pertussis-strain-CS-23S-ribosomal-RNA-gene-complete-sequence	Gam42A competitor	GCCTTCCCACTTCGTTT	rev	complement(1022..1038)	0
NR_103989.1-Mannheimia-haemolytica-strain-M42548-23S-ribosomal-RNA-gene-complete-sequence	Gam42A competitor	GCCTTCCCACTTCGTTT	rev	complement(1026..1042)	0
NR_121964.1-Pandoraea-pnomenusa-strain-3kgm-23S-ribosomal-RNA-gene-complete-sequence	Gam42A competitor	GCCTTCCCACTTCGTTT	rev	complement(1028..1044)	0
NR_121979.1-Bibersteinia-trehalosi-strain-USDA-ARS-USMARC-188-23S-ribosomal-RNA-gene-complete-sequence	Gam42A competitor	GCCTTCCCACTTCGTTT	rev	complement(1022..1038)	0
NR_121987.1-Castellaniella-defragrans-strain-65Phen-23S-ribosomal-RNA-gene-complete-sequence	Gam42A competitor	GCCTTCCCACTTCGTTT	rev	complement(1026..1042)	0
NR_122007.1-Mannheimia-varigena-strain-USDA-ARS-USMARC-1261-23S-ribosomal-RNA-gene-complete-sequence	Gam42A competitor	GCCTTCCCACTTCGTTT	rev	complement(1025..1041)	0
NR_103163.2-Haemophilus-parasuis-strain-SH0165-23S-ribosomal-RNA-complete-sequence	Gam42A competitor	GCCTTCCCACTTCGTTT	rev	complement(1024..1040)	0
NR_103017.2-Aggregatibacter-actinomycetemcomitans-strain-D11S-1-23S-ribosomal-RNA-complete-sequence	Gam42A competitor	GCCTTCCCACTTCGTTT	rev	complement(1023..1039)	0
NG_041992.1-Taylorella-asinigenitalis-strain-MCE3-23S-ribosomal-RNA-gene-complete-sequence	Gam42A competitor	GCCTTCCCACTTCGTTT	rev	complement(1216..1232)	0
NR_076150.2-Taylorella-asinigenitalis-strain-MCE3-23S-ribosomal-RNA-complete-sequence	Gam42A competitor	GCCTTCCCACTTCGTTT	rev	complement(1079..1095)	0
NG_041975.1-Glaesserella-parasuis-strain-SH0165-23S-ribosomal-RNA-gene-complete-sequence	Gam42A competitor	GCCTTCCCACTTCGTTT	rev	complement(1024..1040)	0
NR_103087.1-Mannheimia-haemolytica-strain-USDA-ARS-USMARC-183-23S-ribosomal-RNA-gene-complete-sequence	Gam42A competitor	GCCTTCCCACTTCGTTT	rev	complement(1026..1042)	0
NR_076511.1-Psychrobacter-sp.-PRwf-1-strain-PRwf-1-23S-ribosomal-RNA-complete-sequence	Gam42A competitor	GCCTTCCCACTTCGTTT	rev	complement(998..1014)	0
NR_103030.1-Taylorella-equigenitalis-strain-MCE9-23S-ribosomal-RNA-gene-complete-sequence	Gam42A competitor	GCCTTCCCACTTCGTTT	rev	complement(1018..1034)	0
NR_102587.1-Candidatus-Kinetoplastibacterium-blastocrithidii-TCC012E-23S-ribosomal-RNA-gene-complete-sequence	Gam42A competitor	GCCTTCCCACTTCGTTT	rev	complement(1025..1041)	0
NR_076562.1-Francisella-philomiragia-strain-ATCC-25017-23S-ribosomal-RNA-gene-complete-sequence	Gam42A competitor	GCCTTCCCACTTCGTTT	rev	complement(1025..1041)	0
NR_076569.1-Polynucleobacter-necessarius-subsp.-necessarius-strain-STIR1-23S-ribosomal-RNA-gene-complete-sequence	Gam42A competitor	GCCTTCCCACTTCGTTT	rev	complement(1021..1037)	0
NR_076570.1-Leptothrix-cholodnii-strain-SP-6-23S-ribosomal-RNA-gene-complete-sequence	Gam42A competitor	GCCTTCCCACTTCGTTT	rev	complement(1019..1035)	0
NR_076604.1-Laribacter-hongkongensis-strain-HLHK9-23S-ribosomal-RNA-gene-complete-sequence	Gam42A competitor	GCCTTCCCACTTCGTTT	rev	complement(1021..1037)	0
NR_076630.1-Acidovorax-ebreus-strain-TPSY-23S-ribosomal-RNA-gene-complete-sequence	Gam42A competitor	GCCTTCCCACTTCGTTT	rev	complement(1014..1030)	0
NR_076651.1-Variovorax-paradoxus-strain-S110-23S-ribosomal-RNA-gene-complete-sequence	Gam42A competitor	GCCTTCCCACTTCGTTT	rev	complement(1014..1030)	0
NR_076657.1-Methylovorus-glucosotrophus-strain-SIP3-4-23S-ribosomal-RNA-gene-complete-sequence	Gam42A competitor	GCCTTCCCACTTCGTTT	rev	complement(1017..1033)	0
NR_076745.1-Thiomonas-intermedia-strain-K12-23S-ribosomal-RNA-gene-complete-sequence	Gam42A competitor	GCCTTCCCACTTCGTTT	rev	complement(1014..1030)	0
NR_076749.1-Herbaspirillum-seropedicae-strain-SmR1-23S-ribosomal-RNA-gene-complete-sequence	Gam42A competitor	GCCTTCCCACTTCGTTT	rev	complement(1019..1035)	0
NR_076792.1-Methylovorus-sp.-MP688-strain-MP688-23S-ribosomal-RNA-complete-sequence	Gam42A competitor	GCCTTCCCACTTCGTTT	rev	complement(1017..1033)	0
NR_076797.1-Achromobacter-xylosoxidans-strain-A8-23S-ribosomal-RNA-gene-complete-sequence	Gam42A competitor	GCCTTCCCACTTCGTTT	rev	complement(1025..1041)	0
NR_076824.1-Variovorax-paradoxus-strain-EPS-23S-ribosomal-RNA-gene-complete-sequence	Gam42A competitor	GCCTTCCCACTTCGTTT	rev	complement(1014..1030)	0
NR_076831.1-Alicycliphilus-denitrificans-strain-BC-23S-ribosomal-RNA-gene-complete-sequence	Gam42A competitor	GCCTTCCCACTTCGTTT	rev	complement(1017..1033)	0
NR_076853.1-Nitrosomonas-sp.-AL212-strain-AL212-23S-ribosomal-RNA-complete-sequence	Gam42A competitor	GCCTTCCCACTTCGTTT	rev	complement(1063..1079)	0
NR_076871.1-Pusillimonas-sp.-T7-7-strain-T7-7-23S-ribosomal-RNA-complete-sequence	Gam42A competitor	GCCTTCCCACTTCGTTT	rev	complement(1034..1050)	0
NR_076881.1-Delftia-sp.-Cs1-4-strain-Cs1-4-23S-ribosomal-RNA-complete-sequence	Gam42A competitor	GCCTTCCCACTTCGTTT	rev	complement(1014..1030)	0
NR_076884.1-Collimonas-fungivorans-strain-Ter331-23S-ribosomal-RNA-gene-complete-sequence	Gam42A competitor	GCCTTCCCACTTCGTTT	rev	complement(1019..1035)	0
NR_076992.1-Actinobacillus-suis-strain-H91-0380-23S-ribosomal-RNA-gene-complete-sequence	Gam42A competitor	GCCTTCCCACTTCGTTT	rev	complement(1032..1048)	0
NR_076998.1-Aromatoleum-aromaticum-strain-EbN1-23S-ribosomal-RNA-gene-complete-sequence	Gam42A competitor	GCCTTCCCACTTCGTTT	rev	complement(1026..1042)	0
NR_077025.1-Xenorhabdus-bovienii-strain-SS-2004-23S-ribosomal-RNA-gene-complete-sequence	Gam42A competitor	GCCTTCCCACTTCGTTT	rev	complement(1029..1045)	0
NR_077053.1-Haemophilus-influenzae-strain-Rd-KW20-23S-ribosomal-RNA-gene-complete-sequence	Gam42A competitor	GCCTTCCCACTTCGTTT	rev	complement(1027..1043)	0
NR_102583.1-Candidatus-Kinetoplastibacterium-desouzaii-TCC079E-strain-TCC079E-23S-ribosomal-RNA-complete-sequence	Gam42A competitor	GCCTTCCCACTTCGTTT	rev	complement(1024..1040)	0
NR_102584.1-Candidatus-Kinetoplastibacterium-crithidii-TCC036E-strain-TCC036E-23S-ribosomal-RNA-complete-sequence	Gam42A competitor	GCCTTCCCACTTCGTTT	rev	complement(1025..1041)	0
NR_102585.1-Candidatus-Kinetoplastibacterium-oncopeltii-TCC290E-strain-TCC290E-23S-ribosomal-RNA-complete-sequence	Gam42A competitor	GCCTTCCCACTTCGTTT	rev	complement(1025..1041)	0
NR_102586.1-Candidatus-Kinetoplastibacterium-galatii-TCC219-strain-TCC219-23S-ribosomal-RNA-complete-sequence	Gam42A competitor	GCCTTCCCACTTCGTTT	rev	complement(1025..1041)	0
NR_102599.1-Morganella-morganii-subsp.-morganii-23S-ribosomal-RNA-gene-complete-sequence	Gam42A competitor	GCCTTCCCACTTCGTTT	rev	complement(1026..1042)	0
NR_076083.1-Mannheimia-succiniciproducens-strain-MBEL55E-23S-ribosomal-RNA-gene-complete-sequence	Gam42A competitor	GCCTTCCCACTTCGTTT	rev	complement(1021..1037)	0
