## Supplementary material for "Single-cell quantification of the microbiota by flow cytometry: MicFLY": Probe Binding sites: Kaero_16s-464_binding_sites.xlsx

### Sheet: Data
Name	Primer name	Primer Sequence	Orientation	Region	Mismatches
NR_040930.1-Cedecea-neteri-strain-GTC1717-16S-ribosomal-RNA,-partial-sequence	Kaero 16s-464	CGCCAAGGTTATTAACCTTAACG	rev	complement(449..471)	0
NR_119276.1-Klebsiella-pneumoniae-subsp.-ozaenae-strain-ATCC-11296-16S-ribosomal-RNA,-partial-sequence	Kaero 16s-464	CGCCAAGGTTATTAACCTTAACG	rev	complement(424..446)	0
NR_041750.1-Klebsiella-pneumoniae-subsp.-ozaenae-strain-ATCC-11296-16S-ribosomal-RNA,-partial-sequence	Kaero 16s-464	CGCCAAGGTTATTAACCTTAACG	rev	complement(438..460)	0
NR_113701.1-Raoultella-planticola-strain-NBRC-14939-16S-ribosomal-RNA,-partial-sequence	Kaero 16s-464	CGCCAAGGTTATTAACCTTAACG	rev	complement(426..448)	0
NR_114736.1-Raoultella-ornithinolytica-strain-JCM6096-16S-ribosomal-RNA,-partial-sequence	Kaero 16s-464	CGCCAAGGTTATTAACCTTAACG	rev	complement(429..451)	0
NR_102493.2-Klebsiella-aerogenes-KCTC-2190-16S-ribosomal-RNA,-complete-sequence	Kaero 16s-464	CGCCAAGGTTATTAACCTTAACG	rev	complement(453..475)	0
NR_118556.1-Klebsiella-aerogenes-strain-ATCC-13048-16S-ribosomal-RNA,-partial-sequence	Kaero 16s-464	CGCCAAGGTTATTAACCTTAACG	rev	complement(386..408)	0
NR_114737.1-Klebsiella-aerogenes-strain-NCTC10006-16S-ribosomal-RNA,-partial-sequence	Kaero 16s-464	CGCCAAGGTTATTAACCTTAACG	rev	complement(424..446)	0
NR_113614.1-Klebsiella-aerogenes-strain-NBRC-13534-16S-ribosomal-RNA,-partial-sequence	Kaero 16s-464	CGCCAAGGTTATTAACCTTAACG	rev	complement(426..448)	0
NR_024643.1-Klebsiella-aerogenes-strain-JCM-1235-16S-ribosomal-RNA,-partial-sequence	Kaero 16s-464	CGCCAAGGTTATTAACCTTAACG	rev	complement(421..443)	0
NR_115722.1-Siccibacter-turicensis-strain-508/05-16S-ribosomal-RNA,-partial-sequence	Kaero 16s-464	CGCCAAGGTTATTAACCTTAaCG	rev	complement(370..392)	1
NR_114503.1-Raoultella-terrigena-strain-ATCC-33257-16S-ribosomal-RNA,-partial-sequence	Kaero 16s-464	CGCcAAGGTTATTAACCTTAACG	rev	complement(438..460)	1
NR_104925.1-Ewingella-americana-strain-CIP-81.94-16S-ribosomal-RNA,-partial-sequence	Kaero 16s-464	CGCcAAGGTTATTAACCTTAACG	rev	complement(448..470)	1
NR_114502.1-Raoultella-ornithinolytica-strain-ATCC-31898-16S-ribosomal-RNA,-partial-sequence	Kaero 16s-464	CGCcAAGGTTATTAACCTTAACG	rev	complement(438..460)	1
NR_024996.1-Raoultella-planticola-ATCC-33531-16S-ribosomal-RNA,-partial-sequence	Kaero 16s-464	CGCcAAGGTTATTAACCTTAACG	rev	complement(438..460)	1
NR_119279.1-Raoultella-planticola-ATCC-33531-16S-ribosomal-RNA,-partial-sequence	Kaero 16s-464	CgCCAAGGTTATTAACCTTAACG	rev	complement(424..446)	1
NR_037085.1-Raoultella-terrigena-strain-84-16S-ribosomal-RNA,-partial-sequence	Kaero 16s-464	CGCcAAGGTTATTAACCTTAACG	rev	complement(426..448)	1
NR_132596.1-Klebsiella-quasipneumoniae-subsp.-similipneumoniae-strain-CW-D-3-16S-ribosomal-RNA,-partial-sequence	Kaero 16s-464	CGcCAAGGTTATTAACCTTAaCG	rev	complement(423..445)	2
NR_159083.1-Pectobacterium-polaris-strain-NIBIO1006-16S-ribosomal-RNA,-complete-sequence	Kaero 16s-464	CGcCAAGGTTATTAACCTTAaCG	rev	complement(455..477)	2
NR_159084.1-Pectobacterium-polaris-strain-NIBIO1006-16S-ribosomal-RNA,-complete-sequence	Kaero 16s-464	CGcCAAGGTTATTAACCTTAaCG	rev	complement(455..477)	2
NR_159086.1-Pectobacterium-polaris-strain-NIBIO1392-16S-ribosomal-RNA,-partial-sequence	Kaero 16s-464	CGcCAAGGTTATTAACCTTAaCG	rev	complement(447..469)	2
NR_159255.1-Pectobacterium-polaris-strain-NIBIO1006-16S-ribosomal-RNA,-complete-sequence	Kaero 16s-464	CGcCAAGGTTATTAACCTTAaCG	rev	complement(455..477)	2
NR_118122.1-Pantoea-wallisii-strain-LMG-26277-16S-ribosomal-RNA,-partial-sequence	Kaero 16s-464	CGcCAAGGTTATTAACCTTAaCG	rev	complement(349..371)	2
NR_147393.1-Nissabacter-archeti-strain-2134-16S-ribosomal-RNA,-partial-sequence	Kaero 16s-464	CGcCAAGGTTATTAACCTTAaCG	rev	complement(428..450)	2
NR_028783.1-Klebsiella-variicola-strain-LX3-16S-ribosomal-RNA,-partial-sequence	Kaero 16s-464	CGccAAGGTTATTAACCTTAACG	rev	complement(350..372)	2
NR_134063.1-Klebsiella-quasipneumoniae-subsp.-similipneumoniae-strain-07A044-16S-ribosomal-RNA,-partial-sequence	Kaero 16s-464	CGcCAAGGTTATTAACCTTAaCG	rev	complement(426..448)	2
NR_153752.1-Pectobacterium-parmentieri-strain-RNS-08-42-1A-16S-ribosomal-RNA,-complete-sequence	Kaero 16s-464	CGcCAAGGTTATTAACCTTAaCG	rev	complement(455..477)	2
NR_134062.1-Klebsiella-quasipneumoniae-subsp.-quasipneumoniae-strain-01A030-16S-ribosomal-RNA,-partial-sequence	Kaero 16s-464	CGcCAAGGTTATTAACCTTAaCG	rev	complement(426..448)	2
NR_126319.1-Cedecea-lapagei-strain-DSM-4587-16S-ribosomal-RNA,-partial-sequence	Kaero 16s-464	CGcCAAGGTTATTAACCTTAaCG	rev	complement(444..466)	2
NR_037084.1-Klebsiella-pneumoniae-subsp.-rhinoscleromatis-strain-R-70-16S-ribosomal-RNA-gene,-partial-sequence	Kaero 16s-464	CGcCAAGGTTATTAACCTTAaCG	rev	complement(424..446)	2
NR_180435.1-Chimaeribacter-arupi-strain-2016-Iso3-16S-ribosomal-RNA,-partial-sequence	Kaero 16s-464	CGcCAAGGTTATTAACCTTAaCG	rev	complement(421..443)	2
NR_117738.2-Dickeya-chrysanthemi-strain-DSM-4610-16S-ribosomal-RNA,-partial-sequence	Kaero 16s-464	CGcCAAGGTTATTAACCTTAaCG	rev	complement(440..462)	2
NR_024640.1-Enterobacter-asburiae-strain-JCM6051-16S-ribosomal-RNA,-partial-sequence	Kaero 16s-464	CGcCAAGGTTATTAACCTTAaCG	rev	complement(421..443)	2
NR_044977.1-Enterobacter-cancerogenus-strain-LMG-2693-16S-ribosomal-RNA,-partial-sequence	Kaero 16s-464	CGcCAAGGTTATTAACCTTAaCG	rev	complement(426..448)	2
NR_116756.1-Enterobacter-cancerogenus-strain-LMG-2693-16S-ribosomal-RNA,-partial-sequence	Kaero 16s-464	CGcCAAGGTTATTAACCTTAaCG	rev	complement(350..372)	2
NR_118568.1-Enterobacter-cloacae-strain-ATCC-13047-16S-ribosomal-RNA,-partial-sequence	Kaero 16s-464	CGcCAAGGTTATTAACCTTAaCG	rev	complement(381..403)	2
NR_126208.1-Enterobacter-hormaechei-subsp.-xiangfangensis-strain-10-17-16S-ribosomal-RNA,-partial-sequence	Kaero 16s-464	CGcCAAGGTTATTAACCTTAaCG	rev	complement(395..417)	2
NR_180451.1-Enterobacter-quasihormaechei-strain-WCHEs120003-16S-ribosomal-RNA,-partial-sequence	Kaero 16s-464	CGcCAAGGTTATTAACCTTAaCG	rev	complement(452..474)	2
NR_104932.1-Erwinia-billingiae-strain-Billing-E63-16S-ribosomal-RNA,-partial-sequence	Kaero 16s-464	CGcCAAGGTTATTAACCTTAaCG	rev	complement(446..468)	2
NR_118431.1-Erwinia-billingiae-strain-LMG-2613-16S-ribosomal-RNA,-partial-sequence	Kaero 16s-464	CGcCAAGGTTATTAACCTTAaCG	rev	complement(426..448)	2
NR_119255.1-Erwinia-billingiae-strain-LMG-2613-16S-ribosomal-RNA,-partial-sequence	Kaero 16s-464	CGcCAAGGTTATTAACCTTAaCG	rev	complement(447..469)	2
NR_159317.1-Klebsiella-grimontii-strain-SB73-16S-ribosomal-RNA,-partial-sequence	Kaero 16s-464	CGcCAAGGTTATTAACCTTAaCG	rev	complement(426..448)	2
NR_118335.1-Klebsiella-michiganensis-strain-W14-16S-ribosomal-RNA,-partial-sequence	Kaero 16s-464	CGcCAAGGTTATTAACCTTAaCG	rev	complement(449..471)	2
NR_180640.1-Klebsiella-pasteurii-strain-SPARK836C1-16S-ribosomal-RNA,-complete-sequence	Kaero 16s-464	CGcCAAGGTTATTAACCTTAaCG	rev	complement(453..475)	2
NR_113240.1-Klebsiella-pneumoniae-strain-JCM-1662-16S-ribosomal-RNA,-partial-sequence	Kaero 16s-464	CGcCAAGGTTATTAACCTTAaCG	rev	complement(426..448)	2
NR_114507.1-Klebsiella-pneumoniae-subsp.-rhinoscleromatis-ATCC-13884-16S-ribosomal-RNA,-partial-sequence	Kaero 16s-464	CGcCAAGGTTATTAACCTTAaCG	rev	complement(438..460)	2
NR_117683.1-Klebsiella-pneumoniae-strain-DSM-30104-16S-ribosomal-RNA,-partial-sequence	Kaero 16s-464	CGcCAAGGTTATTAACCTTAaCG	rev	complement(443..465)	2
