## Supplementary material for "Single-cell quantification of the microbiota by flow cytometry: MicFLY": Probe Binding sites: Kaero_16s-464_competitor_binding_sites.xlsx

### Sheet: Data
Name	Primer name	Primer Sequence	Orientation	Region	Mismatches
NR_040930.1-Cedecea-neteri-strain-GTC1717-16S-ribosomal-RNA,-partial-sequence	Kaero 16s-464 competitor	CGCTAAGGTTATTAACCTTAACG	rev	complement(449..471)	0
NR_104925.1-Ewingella-americana-strain-CIP-81.94-16S-ribosomal-RNA,-partial-sequence	Kaero 16s-464 competitor	CGCTAAGGTTATTAACCTTAACG	rev	complement(448..470)	0
NR_114502.1-Raoultella-ornithinolytica-strain-ATCC-31898-16S-ribosomal-RNA,-partial-sequence	Kaero 16s-464 competitor	CGCTAAGGTTATTAACCTTAACG	rev	complement(438..460)	0
NR_114736.1-Raoultella-ornithinolytica-strain-JCM6096-16S-ribosomal-RNA,-partial-sequence	Kaero 16s-464 competitor	CGCTAAGGTTATTAACCTTAACG	rev	complement(429..451)	0
NR_113701.1-Raoultella-planticola-strain-NBRC-14939-16S-ribosomal-RNA,-partial-sequence	Kaero 16s-464 competitor	CGCTAAGGTTATTAACCTTAACG	rev	complement(426..448)	0
NR_024996.1-Raoultella-planticola-ATCC-33531-16S-ribosomal-RNA,-partial-sequence	Kaero 16s-464 competitor	CGCTAAGGTTATTAACCTTAACG	rev	complement(438..460)	0
NR_037085.1-Raoultella-terrigena-strain-84-16S-ribosomal-RNA,-partial-sequence	Kaero 16s-464 competitor	CGCTAAGGTTATTAACCTTAACG	rev	complement(426..448)	0
NR_114503.1-Raoultella-terrigena-strain-ATCC-33257-16S-ribosomal-RNA,-partial-sequence	Kaero 16s-464 competitor	CGCTAAGGTTATTAACCTTAACG	rev	complement(438..460)	0
