## Supplementary material for "Single-cell quantification of the microbiota by flow cytometry: MicFLY": Probe Binding sites: Koxy_16s-464_binding_sites.xlsx

### Sheet: Data
Name	Primer name	Primer Sequence	Orientation	Region	Mismatches
NR_041749.1-Klebsiella-oxytoca-strain-ATCC-13182-16S-ribosomal-RNA,-partial-sequence	Koxy-16s 464	GAATAAGGTTATTAACCTCACTC	rev	complement(438..460)	0
NR_113341.1-Klebsiella-oxytoca-strain-JCM-1665-16S-ribosomal-RNA,-partial-sequence	Koxy-16s 464	GAATAAGGTTATTAACCTCACTC	rev	complement(426..448)	0
NR_114152.1-Klebsiella-oxytoca-strain-NBRC-102593-16S-ribosomal-RNA,-partial-sequence	Koxy-16s 464	GAATAAGGTTATTAACCTCACTC	rev	complement(426..448)	0
NR_118853.1-Klebsiella-oxytoca-strain-ATCC-13182-16S-ribosomal-RNA,-partial-sequence	Koxy-16s 464	GAATAAGGTTATTAACCTCACTC	rev	complement(446..468)	0
NR_119277.1-Klebsiella-oxytoca-strain-ATCC-13182-16S-ribosomal-RNA,-partial-sequence	Koxy-16s 464	GAATAAGGTTATTAACCTCACTC	rev	complement(424..446)	0
NR_118333.1-Kosakonia-sacchari-strain-SP1-16S-ribosomal-RNA,-partial-sequence	Koxy-16s 464	GAATAAGGTTATTAACCTcACTC	rev	complement(446..468)	1
NR_024641.1-Pluralibacter-gergoviae-ATCC-33028-=-NBRC-105706-strain-JCM-1234-16S-ribosomal-RNA,-partial-sequence	Koxy-16s 464	GAATaAGGTTATTAACCTCACTC	rev	complement(423..445)	1
NR_118127.1-Lonsdalea-britannica-strain-LMG-26267-16S-ribosomal-RNA,-partial-sequence	Koxy-16s 464	GAATAAGGtTATTAACCTcACTC	rev	complement(349..371)	2
NR_137415.1-Mixta-theicola-strain-QC88-366-16S-ribosomal-RNA,-partial-sequence	Koxy-16s 464	GAAtAAGGTTATTAACCTcACTC	rev	complement(428..450)	2
NR_148578.1-[Pantoea]-beijingensis-strain-JZB2120001-16S-ribosomal-RNA,-partial-sequence	Koxy-16s 464	GAAtAAGGTTATTAACCTcaCTC	rev	complement(400..422)	3
NR_119368.1-Dickeya-chrysanthemi-strain-LMG-2804-16S-ribosomal-RNA,-partial-sequence	Koxy-16s 464	GAAtAAGGtTATTAACCTcACTC	rev	complement(427..449)	3
NR_024641.1-Pluralibacter-gergoviae-ATCC-33028-=-NBRC-105706-strain-JCM-1234-16S-ribosomal-RNA,-partial-sequence	Koxy-16s 464	GAaTaAGGTTAtTAACCTCACTC	fwd	423..445	3
NR_026122.1-Vibrio-cincinnatiensis-strain-ATCC-35912-16S-ribosomal-RNA,-partial-sequence	Koxy-16s 464	GAATAaGGtTATTAACCtCACTC	rev	complement(447..469)	3
