## Supplementary material for "Single-cell quantification of the microbiota by flow cytometry: MicFLY": Probe Binding sites: Koxy_23s-342_binding_sites.xlsx

### Sheet: Data
Name	Primer name	Primer Sequence	Orientation	Region	Mismatches
NG_041973.1-Klebsiella-michiganensis-strain-KCTC-1686-23S-ribosomal-RNA-gene-complete-sequence	Koxy 23s-342	CTGTGTGTTTTAGTGTACGGGAG	rev	complement(334..356)	0
NR_103199.2-Klebsiella-oxytoca-strain-KCTC-1686-23S-ribosomal-RNA-complete-sequence	Koxy 23s-342	CTGTGTGTTTTAGTGTACGGGAG	rev	complement(334..356)	0
NR_103069.1-Pantoea-vagans-strain-C9-1-23S-ribosomal-RNA-gene-complete-sequence	Koxy 23s-342	ctGTGTGtTTTaGTGTACGGGAG	rev	complement(330..352)	4
NR_102572.1-Cronobacter-sakazakii-strain-ATCC-BAA-894-23S-ribosomal-RNA-gene-complete-sequence	Koxy 23s-342	CTGTGTGTTtTaGtGTAcGGGAG	fwd	1172..1194	4
NR_076322.1-Escherichia-coli-O157:H7-strain-Sakai-23S-ribosomal-RNA-gene-complete-sequence	Koxy 23s-342	CTGTGTGTTtTaGtGTAcGGGAG	fwd	1174..1196	4
NR_076250.1-Salmonella-enterica-subsp.-enterica-serovar-Enteritidis-strain-P125109-23S-ribosomal-RNA-gene-complete-sequence	Koxy 23s-342	CTGTGTGTTtTaGtGTAcGGGAG	fwd	1311..1333	4
NR_077014.1-Escherichia-fergusonii-strain-ATCC-35469-23S-ribosomal-RNA-gene-complete-sequence	Koxy 23s-342	CTGTGTGTTtTaGtGTAcGGGAG	fwd	1171..1193	4
