## Supplementary material for "Single-cell quantification of the microbiota by flow cytometry: MicFLY": Probe Binding sites: Koxy_23s-1700_binding_sites.xlsx

### Sheet: Data
Name	Primer name	Primer Sequence	Orientation	Region	Mismatches
NG_041973.1-Klebsiella-michiganensis-strain-KCTC-1686-23S-ribosomal-RNA-gene-complete-sequence	Koxy-23s 1700	CACTTACCATCAGCGTGCC	rev	complement(1818..1836)	0
NR_103199.2-Klebsiella-oxytoca-strain-KCTC-1686-23S-ribosomal-RNA-complete-sequence	Koxy-23s 1700	CACTTACCATCAGCGTGCC	rev	complement(1693..1711)	0
NR_103070.1-Pectobacterium-carotovorum-subsp.-carotovorum-strain-PC1-23S-ribosomal-RNA-gene-complete-sequence	Koxy-23s 1700	CACTTACCATCAGCGTGCC	rev	complement(1703..1721)	0
NR_103170.1-Raoultella-ornithinolytica-strain-B6-23S-ribosomal-RNA-gene-complete-sequence	Koxy-23s 1700	CACtTACCATCAGCGTGCC	rev	complement(1703..1721)	1
NR_076494.1-Enterobacter-sp.-638-strain-638-23S-ribosomal-RNA-complete-sequence	Koxy-23s 1700	CACtTACCATCAGCGTGCC	rev	complement(1708..1726)	1
NR_122000.1-Gilliamella-apicola-strain-wkB1-23S-ribosomal-RNA-complete-sequence	Koxy-23s 1700	CAcTTACCATCAGCGTGCC	rev	complement(1721..1739)	1
NR_076735.1-Marinobacter-adhaerens-strain-HP15-23S-ribosomal-RNA-gene-complete-sequence	Koxy-23s 1700	CACTTACCAtCAGCGTGCC	rev	complement(1690..1708)	1
NR_076985.1-Marinobacter-sp.-BSs20148-strain-BSs20148-23S-ribosomal-RNA-complete-sequence	Koxy-23s 1700	CACtTACCAtCAGCGTGCC	rev	complement(1688..1706)	2
NR_076320.1-Buchnera-aphidicola-str.-APS-(Acyrthosiphon-pisum)-strain-APS-23S-ribosomal-RNA-complete-sequence	Koxy-23s 1700	CACTTAcCATcAGCGTGCC	rev	complement(1709..1727)	2
