## Supplementary material for "Single-cell quantification of the microbiota by flow cytometry: MicFLY": Probe Binding sites: Koxy_23s-1700_competitor-I_binding_sites.xlsx

### Sheet: Data
Name	Primer name	Primer Sequence	Orientation	Region	Mismatches
NR_103170.1-Raoultella-ornithinolytica-strain-B6-23S-ribosomal-RNA-gene-complete-sequence	Koxy 23s-1700 competitor-I	CACCTACCATCAGCGTGCC	rev	complement(1703..1721)	0
NR_076494.1-Enterobacter-sp.-638-strain-638-23S-ribosomal-RNA-complete-sequence	Koxy 23s-1700 competitor-I	CACCTACCATCAGCGTGCC	rev	complement(1708..1726)	0
