## Supplementary material for "Single-cell quantification of the microbiota by flow cytometry: MicFLY": Probe Binding sites: Kpn_16s-464_binding_sites.xlsx

### Sheet: Data
Name	Primer name	Primer Sequence	Orientation	Region	Mismatches
NR_119278.1-Klebsiella-pneumoniae-strain-ATCC-13883-16S-ribosomal-RNA,-partial-sequence	Kpn-16s 464	CGATGAGGTTATTAACCTCATCG	rev	complement(424..446)	0
NR_112009.1-Klebsiella-pneumoniae-strain-JCM1662-16S-ribosomal-RNA,-partial-sequence	Kpn-16s 464	CGATGAGGTTATTAACCTCATCG	rev	complement(421..443)	0
NR_117686.1-Klebsiella-pneumoniae-strain-DSM-30104-16S-ribosomal-RNA,-partial-sequence	Kpn-16s 464	CGATGAGGTTATTAACCTCATCG	rev	complement(443..465)	0
NR_117685.1-Klebsiella-pneumoniae-strain-DSM-30104-16S-ribosomal-RNA,-partial-sequence	Kpn-16s 464	CGATGAGGTTATTAACCTCATCG	rev	complement(443..465)	0
NR_116112.1-Pantoea-eucalypti-strain-LMG-24197-16S-ribosomal-RNA,-partial-sequence	Kpn-16s 464	CGATGAGGTTATTAACCTCATCG	rev	complement(349..371)	0
NR_113240.1-Klebsiella-pneumoniae-strain-JCM-1662-16S-ribosomal-RNA,-partial-sequence	Kpn-16s 464	CGATGAGGTTATTAACCTCATCG	rev	complement(426..448)	0
NR_117684.1-Klebsiella-pneumoniae-strain-DSM-30104-16S-ribosomal-RNA,-partial-sequence	Kpn-16s 464	CGATGAGGTTATTAACCTCATCG	rev	complement(443..465)	0
NR_036794.1-Klebsiella-pneumoniae-strain-DSM-30104-16S-ribosomal-RNA,-partial-sequence	Kpn-16s 464	CGATGAGGTTATTAACCTCATCG	rev	complement(446..468)	0
NR_117682.1-Klebsiella-pneumoniae-strain-DSM-30104-16S-ribosomal-RNA,-partial-sequence	Kpn-16s 464	CGATGAGGTTATTAACCTCATCG	rev	complement(437..459)	0
NR_117685.1-Klebsiella-pneumoniae-strain-DSM-30104-16S-ribosomal-RNA,-partial-sequence	Kpn-16s 464	CGATGAGGTTAtTAACCTCATCG	fwd	443..465	1
NR_114715.1-Klebsiella-pneumoniae-strain-DSM-30104-16S-ribosomal-RNA,-partial-sequence	Kpn-16s 464	CGATgAGGTTATTAACCTCATCG	rev	complement(413..435)	1
NR_117682.1-Klebsiella-pneumoniae-strain-DSM-30104-16S-ribosomal-RNA,-partial-sequence	Kpn-16s 464	CGATGAGGTTAtTAACCTCATCG	fwd	437..459	1
NR_181464.1-Pectobacterium-quasiaquaticum-strain-A477-S1-J17-16S-ribosomal-RNA,-complete-sequence	Kpn-16s 464	CGATgAGGTTATTAACCTCATCG	rev	complement(455..477)	1
NR_117686.1-Klebsiella-pneumoniae-strain-DSM-30104-16S-ribosomal-RNA,-partial-sequence	Kpn-16s 464	CGATGAGGTTAtTAACCTCATCG	fwd	443..465	1
NR_119278.1-Klebsiella-pneumoniae-strain-ATCC-13883-16S-ribosomal-RNA,-partial-sequence	Kpn-16s 464	CGATGAGGTTAtTAACCTCATCG	fwd	424..446	1
NR_181901.1-Klebsiella-quasivariicola-strain-KPN1705-16S-ribosomal-RNA,-partial-sequence	Kpn-16s 464	CGATGAGGTTATTAACCTCAtCG	rev	complement(446..468)	1
NR_117684.1-Klebsiella-pneumoniae-strain-DSM-30104-16S-ribosomal-RNA,-partial-sequence	Kpn-16s 464	CGATGAGGTTAtTAACCTCATCG	fwd	443..465	1
NR_114506.1-Klebsiella-pneumoniae-strain-ATCC-13883-16S-ribosomal-RNA,-partial-sequence	Kpn-16s 464	CGAtGAGGTTATTAACCTCATCG	rev	complement(438..460)	1
NR_184633.1-Leclercia-tamurae-strain-H6S3-16S-ribosomal-RNA,-partial-sequence	Kpn-16s 464	CGATGAGGTTATTAACCTCAtCG	rev	complement(349..371)	1
NR_113240.1-Klebsiella-pneumoniae-strain-JCM-1662-16S-ribosomal-RNA,-partial-sequence	Kpn-16s 464	CGATGAGGTTAtTAACCTCATCG	fwd	426..448	1
NR_112009.1-Klebsiella-pneumoniae-strain-JCM1662-16S-ribosomal-RNA,-partial-sequence	Kpn-16s 464	CGATGAGGTTAtTAACCTCATCG	fwd	421..443	1
NR_036794.1-Klebsiella-pneumoniae-strain-DSM-30104-16S-ribosomal-RNA,-partial-sequence	Kpn-16s 464	CGATGAGGTTAtTAACCTCATCG	fwd	446..468	1
NR_116112.1-Pantoea-eucalypti-strain-LMG-24197-16S-ribosomal-RNA,-partial-sequence	Kpn-16s 464	CGATGAGGTTAtTAACCTCATCG	fwd	349..371	1
NR_125461.1-Klebsiella-electrica-strain-1GB-16S-ribosomal-RNA,-partial-sequence	Kpn-16s 464	CGATGAGGTTATTAACCTCAtCG	rev	complement(424..446)	1
NR_025635.1-Klebsiella-variicola-strain-F2R9-16S-ribosomal-RNA,-partial-sequence	Kpn-16s 464	CGATGAGGTTATTAACCTCAtCG	rev	complement(401..423)	1
NR_148650.1-Erwinia-endophytica-strain-BSTT30-16S-ribosomal-RNA,-partial-sequence	Kpn-16s 464	CGAtGAGGTTATTAACCTCATCG	rev	complement(434..456)	1
NR_125539.1-Pectobacterium-actinidiae-strain-KKH3-16S-ribosomal-RNA,-partial-sequence	Kpn-16s 464	CGATGAGGTTATTAACCTCAtCG	rev	complement(412..434)	1
NR_116751.1-Pantoea-agglomerans-strain-LMG-1286-16S-ribosomal-RNA,-partial-sequence	Kpn-16s 464	CGATgAGGTTATTAACCtCATCG	rev	complement(350..372)	2
NR_114111.1-Pantoea-agglomerans-strain-NBRC-102470-16S-ribosomal-RNA,-partial-sequence	Kpn-16s 464	CGATgAGGTTATTAACCtCATCG	rev	complement(428..450)	2
NR_181464.1-Pectobacterium-quasiaquaticum-strain-A477-S1-J17-16S-ribosomal-RNA,-complete-sequence	Kpn-16s 464	CGATGAGGTTAtTAACCTcATCG	fwd	455..477	2
NR_114735.1-Pantoea-agglomerans-strain-NCTC9381-16S-ribosomal-RNA,-partial-sequence	Kpn-16s 464	CGATgAGGTTATTAACCtCATCG	rev	complement(425..447)	2
NR_118121.1-Pantoea-rwandensis-strain-LMG-26275-16S-ribosomal-RNA,-partial-sequence	Kpn-16s 464	CGATGaGGTTATTAACCtCATCG	rev	complement(349..371)	2
NR_118120.1-Pantoea-rodasii-strain-LMG-26273-16S-ribosomal-RNA,-partial-sequence	Kpn-16s 464	CGATGaGGTTATTAACCtCATCG	rev	complement(349..371)	2
NR_119362.1-Pantoea-ananatis-strain-LMG-2665-16S-ribosomal-RNA,-partial-sequence	Kpn-16s 464	CGAtGAGGTTATTAACCtCATCG	rev	complement(426..448)	2
NR_125539.1-Pectobacterium-actinidiae-strain-KKH3-16S-ribosomal-RNA,-partial-sequence	Kpn-16s 464	CGaTGAGGTTAtTAACCTCATCG	fwd	412..434	2
NR_116750.1-Pantoea-ananatis-strain-LMG-2665-16S-ribosomal-RNA,-partial-sequence	Kpn-16s 464	CGAtGAGGTTATTAACCTcATCG	rev	complement(350..372)	2
NR_148649.1-Enterobacter-bugandensis-strain-247BMC-16S-ribosomal-RNA,-partial-sequence	Kpn-16s 464	CGAtgAGGTTATTAACCTCATCG	rev	complement(406..428)	2
NR_025635.1-Klebsiella-variicola-strain-F2R9-16S-ribosomal-RNA,-partial-sequence	Kpn-16s 464	CGaTGAGGTTAtTAACCTCATCG	fwd	401..423	2
NR_181901.1-Klebsiella-quasivariicola-strain-KPN1705-16S-ribosomal-RNA,-partial-sequence	Kpn-16s 464	CGaTGAGGTTAtTAACCTCATCG	fwd	446..468	2
NR_114715.1-Klebsiella-pneumoniae-strain-DSM-30104-16S-ribosomal-RNA,-partial-sequence	Kpn-16s 464	CGATGAGGTTAtTAACCTcATCG	fwd	413..435	2
NR_114506.1-Klebsiella-pneumoniae-strain-ATCC-13883-16S-ribosomal-RNA,-partial-sequence	Kpn-16s 464	CGATGAGGTTAtTAACCTCaTCG	fwd	438..460	2
NR_118335.1-Klebsiella-michiganensis-strain-W14-16S-ribosomal-RNA,-partial-sequence	Kpn-16s 464	CGAtGAGGTTATTAACCTcATCG	rev	complement(449..471)	2
NR_159317.1-Klebsiella-grimontii-strain-SB73-16S-ribosomal-RNA,-partial-sequence	Kpn-16s 464	CGATgAGGTTATTAACCTcATCG	rev	complement(426..448)	2
NR_125461.1-Klebsiella-electrica-strain-1GB-16S-ribosomal-RNA,-partial-sequence	Kpn-16s 464	CGaTGAGGTTAtTAACCTCATCG	fwd	424..446	2
NR_119365.1-Erwinia-rhapontici-strain-LMG-2688-16S-ribosomal-RNA,-partial-sequence	Kpn-16s 464	CGAtGAGGtTATTAACCTCATCG	rev	complement(428..450)	2
NR_118858.1-Erwinia-rhapontici-strain-ATCC-29283-16S-ribosomal-RNA,-partial-sequence	Kpn-16s 464	CGAtGAGGtTATTAACCTCATCG	rev	complement(406..428)	2
NR_041976.1-Erwinia-rhapontici-strain-DSM-4484-16S-ribosomal-RNA,-partial-sequence	Kpn-16s 464	CGAtGAGGtTATTAACCTCATCG	rev	complement(434..456)	2
NR_148650.1-Erwinia-endophytica-strain-BSTT30-16S-ribosomal-RNA,-partial-sequence	Kpn-16s 464	CGATGAGGTTAtTAACCTCaTCG	fwd	434..456	2
NR_118431.1-Erwinia-billingiae-strain-LMG-2613-16S-ribosomal-RNA,-partial-sequence	Kpn-16s 464	CGATgAGGTTATTAACCTcATCG	rev	complement(426..448)	2
NR_184633.1-Leclercia-tamurae-strain-H6S3-16S-ribosomal-RNA,-partial-sequence	Kpn-16s 464	CGaTGAGGTTAtTAACCTCATCG	fwd	349..371	2
NR_104828.1-Winslowiella-toletana-strain-A37-16S-ribosomal-RNA,-partial-sequence	Kpn-16s 464	CGAtGaGGTTATTAACCTCATCG	rev	complement(415..437)	2
