## Supplementary material for "Single-cell quantification of the microbiota by flow cytometry: MicFLY": Probe Binding sites: Kpn_23s-1700_binding_sites.xlsx

### Sheet: Data
Name	Primer name	Primer Sequence	Orientation	Region	Mismatches
NR_076717.1-Klebsiella-variicola-strain-At-22-23S-ribosomal-RNA-gene-complete-sequence	Kpn-23s 1700	CCTACACACCAGCGTGCC	rev	complement(1699..1716)	0
NR_076493.1-Klebsiella-pneumoniae-subsp.-pneumoniae-strain-MGH-78578-23S-ribosomal-RNA-gene-complete-sequence	Kpn-23s 1700	CCTACACACCAGCGTGCC	rev	complement(1699..1716)	0
NR_103976.1-Klebsiella-pneumoniae-subsp.-pneumoniae-strain-HS11286-23S-ribosomal-RNA-gene-complete-sequence	Kpn-23s 1700	CCTACACACCAGCGTGCC	rev	complement(1697..1714)	0
NR_076537.1-Serratia-proteamaculans-strain-568-23S-ribosomal-RNA-gene-complete-sequence	Kpn-23s 1700	CCTACaCaCCAGCGTGCC	rev	complement(1706..1723)	2
NR_076358.1-Shigella-sonnei-strain-Ss046-23S-ribosomal-RNA-gene-complete-sequence	Kpn-23s 1700	CCTACAcAcCAGCGTGCC	rev	complement(1702..1719)	2
NR_076357.1-Shigella-boydii-strain-Sb227-23S-ribosomal-RNA-gene-complete-sequence	Kpn-23s 1700	CCTACAcAcCAGCGTGCC	rev	complement(1702..1719)	2
NR_076356.1-Shigella-dysenteriae-strain-Sd197-23S-ribosomal-RNA-gene-complete-sequence	Kpn-23s 1700	CCTACAcAcCAGCGTGCC	rev	complement(1700..1717)	2
NR_076322.1-Escherichia-coli-O157:H7-strain-Sakai-23S-ribosomal-RNA-gene-complete-sequence	Kpn-23s 1700	CCTACAcAcCAGCGTGCC	rev	complement(1703..1720)	2
NG_041977.1-Erwinia-amylovora-strain-ATCC-49946-23S-ribosomal-RNA-gene-complete-sequence	Kpn-23s 1700	CCTACaCaCCAGCGTGCC	rev	complement(1789..1806)	2
NR_076264.1-Sodalis-glossinidius-strain-morsitans-23S-ribosomal-RNA-gene-complete-sequence	Kpn-23s 1700	CCTACAcaCCAGCGTGCC	rev	complement(1801..1818)	2
NR_121944.1-Serratia-liquefaciens-strain-ATCC-27592-23S-ribosomal-RNA-gene-complete-sequence	Kpn-23s 1700	CCTACaCaCCAGCGTGCC	rev	complement(1713..1730)	2
NR_103067.1-Enterobacter-cloacae-subsp.-cloacae-strain-ATCC-13047-23S-ribosomal-RNA-gene-complete-sequence	Kpn-23s 1700	CCTACAcAcCAGCGTGCC	rev	complement(1701..1718)	2
NR_102575.1-Enterobacter-aerogenes-strain-KCTC-2190-23S-ribosomal-RNA-gene-complete-sequence	Kpn-23s 1700	CCTACAcAcCAGCGTGCC	rev	complement(1701..1718)	2
NR_077031.1-Marinobacter-hydrocarbonoclasticus-strain-SP.-17-23S-ribosomal-RNA-gene-complete-sequence	Kpn-23s 1700	CcTACACACCaGCGTGCC	rev	complement(1677..1694)	2
NR_077014.1-Escherichia-fergusonii-strain-ATCC-35469-23S-ribosomal-RNA-gene-complete-sequence	Kpn-23s 1700	CCTACAcAcCAGCGTGCC	rev	complement(1700..1717)	2
NR_076691.1-Pectobacterium-wasabiae-strain-WPP163-23S-ribosomal-RNA-gene-complete-sequence	Kpn-23s 1700	CCTACaCaCCAGCGTGCC	rev	complement(1703..1720)	2
NR_076293.1-Pantoea-ananatis-strain-AJ13355-23S-ribosomal-RNA-gene-complete-sequence	Kpn-23s 1700	CCTACaCaCCAGCGTGCC	rev	complement(1702..1719)	2
NR_076790.1-Candidatus-Moranella-endobia-strain-PCI-23S-ribosomal-RNA-gene-complete-sequence	Kpn-23s 1700	CCTACAcaCCAGCGTGCC	rev	complement(1710..1727)	2
NR_076920.1-Enterobacter-asburiae-strain-LF7a-23S-ribosomal-RNA-gene-complete-sequence	Kpn-23s 1700	CCTACAcAcCAGCGTGCC	rev	complement(1700..1717)	2
NR_076967.1-Rahnella-aquatilis-HX2-strain-HX2-23S-ribosomal-RNA-complete-sequence	Kpn-23s 1700	CCTACaCaCCAGCGTGCC	rev	complement(1706..1723)	2
NR_076976.1-secondary-endosymbiont-of-Heteropsylla-cubana-23S-ribosomal-RNA-complete-sequence	Kpn-23s 1700	CcTACACaCCAGCGTGCC	rev	complement(1755..1772)	2
NR_077022.1-Citrobacter-rodentium-strain-ICC168-23S-ribosomal-RNA-gene-complete-sequence	Kpn-23s 1700	CCTACaCaCCAGCGTGCC	rev	complement(1784..1801)	2
NR_077035.1-Erwinia-pyrifoliae-strain-Ep1/96-23S-ribosomal-RNA-gene-complete-sequence	Kpn-23s 1700	CCTACaCaCCAGCGTGCC	rev	complement(1790..1807)	2
NR_102591.1-Serratia-marcescens-strain-WW4-23S-ribosomal-RNA-gene-complete-sequence	Kpn-23s 1700	CCTACAcaCCAGCGTGCC	rev	complement(1702..1719)	2
NR_103041.1-Erwinia-billingiae-strain-Eb661-23S-ribosomal-RNA-gene-complete-sequence	Kpn-23s 1700	CCTACaCaCCAGCGTGCC	rev	complement(1703..1720)	2
NR_103065.1-Serratia-plymuthica-strain-AS9-23S-ribosomal-RNA-gene-complete-sequence	Kpn-23s 1700	CCTACaCaCCAGCGTGCC	rev	complement(1704..1721)	2
NR_103069.1-Pantoea-vagans-strain-C9-1-23S-ribosomal-RNA-gene-complete-sequence	Kpn-23s 1700	CCTACaCaCCAGCGTGCC	rev	complement(1703..1720)	2
NR_103073.1-Escherichia-coli-strain-K-12-23S-ribosomal-RNA-gene-complete-sequence	Kpn-23s 1700	CCTACAcAcCAGCGTGCC	rev	complement(1702..1719)	2
NR_103075.1-Citrobacter-koseri-strain-ATCC-BAA-895-23S-ribosomal-RNA-gene-complete-sequence	Kpn-23s 1700	CCTACAcAcCAGCGTGCC	rev	complement(1699..1716)	2
NR_103967.1-Pantoea-ananatis-strain-LMG-20103-23S-ribosomal-RNA-gene-complete-sequence	Kpn-23s 1700	CCTACaCaCCAGCGTGCC	rev	complement(1700..1717)	2
NR_121923.1-Plautia-stali-symbiont-23S-ribosomal-RNA-complete-sequence	Kpn-23s 1700	CCTACaCaCCAGCGTGCC	rev	complement(1700..1717)	2
NR_103027.2-Erwinia-amylovora-strain-ATCC-49946-23S-ribosomal-RNA-complete-sequence	Kpn-23s 1700	CCTACaCaCCAGCGTGCC	rev	complement(1690..1707)	2
NR_077011.1-Erwinia-tasmaniensis-strain-Et1/99-23S-ribosomal-RNA-gene-complete-sequence	Kpn-23s 1700	CCTACaCaCCAGCGTGCC	rev	complement(1703..1720)	2
NR_076470.1-Marinobacter-hydrocarbonoclasticus-strain-VT8-23S-ribosomal-RNA-gene-complete-sequence	Kpn-23s 1700	CcTACACACCaGCGTGCC	rev	complement(1688..1705)	2
