## Supplementary material for "Single-cell quantification of the microbiota by flow cytometry: MicFLY": Probe Binding sites: Lachno501-I_16s_binding_sites.xlsx

### Sheet: Data
Name	Primer name	Primer Sequence	Orientation	Region	Mismatches
NR_026151.1-[Clostridium]-colinum-strain-DSM-6011-16S-ribosomal-RNA,-partial-sequence	Lachno501-I	ATAGAAGTTTACATACCGA	rev	complement(384..402)	0
NR_117142.1-Faecalicatena-fissicatena-strain-DSM-3598-16S-ribosomal-RNA,-partial-sequence	Lachno501-I	ATAGAAGTTTACATACCGA	rev	complement(427..445)	0
NR_117141.1-Faecalicatena-fissicatena-strain-DSM-3598-16S-ribosomal-RNA,-partial-sequence	Lachno501-I	ATAGAAGTTTACATACCGA	rev	complement(427..445)	0
NR_117140.1-Faecalicatena-fissicatena-strain-DSM-3598-16S-ribosomal-RNA,-partial-sequence	Lachno501-I	ATAGAAGTTTACATACCGA	rev	complement(428..446)	0
NR_104800.1-Faecalicatena-fissicatena-strain-DSM-3598-16S-ribosomal-RNA,-partial-sequence	Lachno501-I	ATAGAAGTTTACATACCGA	rev	complement(426..444)	0
NR_181263.1-Faecalicatena-faecalis-strain-AGMB00832-16S-ribosomal-RNA,-partial-sequence	Lachno501-I	ATAGAAGTTTACATACCGA	rev	complement(414..432)	0
NR_117147.1-Faecalicatena-contorta-strain-DSM-3982-16S-ribosomal-RNA,-partial-sequence	Lachno501-I	ATAGAAGTTTACATACCGA	rev	complement(426..444)	0
NR_104803.1-Faecalicatena-contorta-strain-DSM-3982-16S-ribosomal-RNA,-partial-sequence	Lachno501-I	ATAGAAGTTTACATACCGA	rev	complement(423..441)	0
NR_181358.1-Faecalicatena-absiana-strain-YH-C36a-16S-ribosomal-RNA,-partial-sequence	Lachno501-I	ATAGAAGTTTACATACCGA	rev	complement(420..438)	0
NR_144610.1-Extibacter-muris-strain-40cc-B-5824-ARE-16S-ribosomal-RNA,-partial-sequence	Lachno501-I	ATAGAAGTTTACATACCGA	rev	complement(419..437)	0
NR_118670.1-Eubacterium-ventriosum-strain-ATCC-27560-16S-ribosomal-RNA,-partial-sequence	Lachno501-I	ATAGAAGTTTACATACCGA	rev	complement(437..455)	0
NR_104842.1-Eubacterium-uniforme-strain-X3C39-16S-ribosomal-RNA,-partial-sequence	Lachno501-I	ATAGAAGTTTACATACCGA	rev	complement(425..443)	0
NR_144722.1-Drancourtella-massiliensis-strain-GD1-16S-ribosomal-RNA,-partial-sequence	Lachno501-I	ATAGAAGTTTACATACCGA	rev	complement(418..436)	0
NR_179638.1-Dorea-phocaeensis-strain-Marseille-P4003-16S-ribosomal-RNA,-partial-sequence	Lachno501-I	ATAGAAGTTTACATACCGA	rev	complement(428..446)	0
NR_028883.1-Dorea-longicatena-strain-111-35-16S-ribosomal-RNA,-partial-sequence	Lachno501-I	ATAGAAGTTTACATACCGA	rev	complement(306..324)	0
NR_044645.2-Dorea-formicigenerans-strain-ATCC-27755-16S-ribosomal-RNA,-partial-sequence	Lachno501-I	ATAGAAGTTTACATACCGA	rev	complement(435..453)	0
NR_181406.1-Diplocloster-modestus-strain-ASD4241-16S-ribosomal-RNA,-complete-sequence	Lachno501-I	ATAGAAGTTTACATACCGA	rev	complement(437..455)	0
NR_181407.1-Diplocloster-agilis-strain-ASD5720-16S-ribosomal-RNA,-complete-sequence	Lachno501-I	ATAGAAGTTTACATACCGA	rev	complement(435..453)	0
NR_179631.1-Corynebacterium-dentalis-strain-Marseille-P4122-16S-ribosomal-RNA,-partial-sequence	Lachno501-I	ATAGAAGTTTACATACCGA	rev	complement(428..446)	0
NR_024750.1-Coprococcus-catus-strain-VPI-C6-61-16S-ribosomal-RNA,-partial-sequence	Lachno501-I	ATAGAAGTTTACATACCGA	rev	complement(380..398)	0
NR_117563.1-Faecalicatena-fissicatena-16S-ribosomal-RNA,-partial-sequence	Lachno501-I	ATAGAAGTTTACATACCGA	rev	complement(431..449)	0
NR_148624.1-Sellimonas-intestinalis-strain-BR72-16S-ribosomal-RNA,-partial-sequence	Lachno501-I	ATAGAAGTTTACATACCGA	rev	complement(335..353)	0
NR_114392.1-Faecalicatena-orotica-strain-JCM-1429-16S-ribosomal-RNA,-partial-sequence	Lachno501-I	ATAGAAGTTTACATACCGA	rev	complement(430..448)	0
NR_117127.1-Faecalicatena-orotica-strain-DSM-1287-16S-ribosomal-RNA,-partial-sequence	Lachno501-I	ATAGAAGTTTACATACCGA	rev	complement(427..445)	0
NR_041882.1-Robinsoniella-peoriensis-strain-PPC31-16S-ribosomal-RNA,-partial-sequence	Lachno501-I	ATAGAAGTTTACATACCGA	rev	complement(429..447)	0
NR_025390.1-Parasporobacterium-paucivorans-strain-SYR1-16S-ribosomal-RNA,-partial-sequence	Lachno501-I	ATAGAAGTTTACATACCGA	rev	complement(410..428)	0
NR_144617.1-Muricomes-intestini-strain-2PG-424-CC-1-16S-ribosomal-RNA,-partial-sequence	Lachno501-I	ATAGAAGTTTACATACCGA	rev	complement(420..438)	0
NR_147406.1-Mordavella-massiliensis-strain-Marseille-P3246-16S-ribosomal-RNA,-partial-sequence	Lachno501-I	ATAGAAGTTTACATACCGA	rev	complement(430..448)	0
NR_157642.1-Merdimonas-faecis-strain-BR31-16S-ribosomal-RNA,-partial-sequence	Lachno501-I	ATAGAAGTTTACATACCGA	rev	complement(381..399)	0
NR_043551.1-Lactonifactor-longoviformis-strain-ED-Mt61/PYG-s6-16S-ribosomal-RNA,-partial-sequence	Lachno501-I	ATAGAAGTTTACATACCGA	rev	complement(429..447)	0
NR_148620.1-Lachnotalea-glycerini-strain-:-DLD10-16S-ribosomal-RNA,-partial-sequence	Lachno501-I	ATAGAAGTTTACATACCGA	rev	complement(275..293)	0
NR_179560.1-Lachnoclostridium-phocaeense-strain-Marseille-P3177-16S-ribosomal-RNA,-partial-sequence	Lachno501-I	ATAGAAGTTTACATACCGA	rev	complement(430..448)	0
NR_179627.1-Konateibacter-massiliensis-strain-Marseille-P3773-16S-ribosomal-RNA,-partial-sequence	Lachno501-I	ATAGAAGTTTACATACCGA	rev	complement(420..438)	0
NR_025207.1-Hespellia-stercorisuis-strain-PC18-16S-ribosomal-RNA,-partial-sequence	Lachno501-I	ATAGAAGTTTACATACCGA	rev	complement(401..419)	0
NR_025206.1-Hespellia-porcina-strain-PC80-16S-ribosomal-RNA,-partial-sequence	Lachno501-I	ATAGAAGTTTACATACCGA	rev	complement(394..412)	0
NR_173570.1-Gluceribacter-canis-strain-NATH-2371-16S-ribosomal-RNA,-partial-sequence	Lachno501-I	ATAGAAGTTTACATACCGA	rev	complement(410..428)	0
NR_144612.1-Frisingicoccus-caecimuris-strain-PG-426-CC-1-16S-ribosomal-RNA,-partial-sequence	Lachno501-I	ATAGAAGTTTACATACCGA	rev	complement(430..448)	0
NR_156907.1-Faecalimonas-umbilicata-strain-EGH7-16S-ribosomal-RNA,-partial-sequence	Lachno501-I	ATAGAAGTTTACATACCGA	rev	complement(428..446)	0
NR_118729.2-Faecalicatena-orotica-strain-ATCC-13619-16S-ribosomal-RNA,-partial-sequence	Lachno501-I	ATAGAAGTTTACATACCGA	rev	complement(439..457)	0
NR_117131.1-Faecalicatena-orotica-strain-DSM-1287-16S-ribosomal-RNA,-partial-sequence	Lachno501-I	ATAGAAGTTTACATACCGA	rev	complement(428..446)	0
NR_117130.1-Faecalicatena-orotica-strain-DSM-1287-16S-ribosomal-RNA,-partial-sequence	Lachno501-I	ATAGAAGTTTACATACCGA	rev	complement(427..445)	0
NR_117129.1-Faecalicatena-orotica-strain-DSM-1287-16S-ribosomal-RNA,-partial-sequence	Lachno501-I	ATAGAAGTTTACATACCGA	rev	complement(427..445)	0
NR_117128.1-Faecalicatena-orotica-strain-DSM-1287-16S-ribosomal-RNA,-partial-sequence	Lachno501-I	ATAGAAGTTTACATACCGA	rev	complement(427..445)	0
NR_117126.1-Faecalicatena-orotica-strain-DSM-1287-16S-ribosomal-RNA,-partial-sequence	Lachno501-I	ATAGAAGTTTACATACCGA	rev	complement(427..445)	0
NR_189197.1-Claveliimonas-bilis-strain-12BBH14-16S-ribosomal-RNA,-partial-sequence	Lachno501-I	ATAGAAGTTTACATACCGA	rev	complement(420..438)	0
NR_180620.1-Sellimonas-monacensis-strain-Cla-CZ-80-16S-ribosomal-RNA,-partial-sequence	Lachno501-I	ATAGAAGTTTACATACCGA	rev	complement(418..436)	0
NR_178367.1-Catenibacillus-scindens-strain-CG19-1-16S-ribosomal-RNA,-partial-sequence	Lachno501-I	ATAGAAGTTTACATACCGA	rev	complement(408..426)	0
NR_113231.1-Blautia-glucerasea-strain-JCM-17039-16S-ribosomal-RNA,-partial-sequence	Lachno501-I	ATAGAAGTTTACATACCGA	rev	complement(427..445)	0
NR_112789.1-Blautia-glucerasea-strain-HFTH-1-16S-ribosomal-RNA,-partial-sequence	Lachno501-I	ATAGAAGTTTACATACCGA	rev	complement(413..431)	0
NR_109014.1-Blautia-faecis-strain-M25-16S-ribosomal-RNA,-partial-sequence	Lachno501-I	ATAGAAGTTTACATACCGA	rev	complement(275..293)	0
NR_104700.1-Blautia-coccoides-strain-JCM-1395-16S-ribosomal-RNA,-partial-sequence	Lachno501-I	ATAGAAGTTTACATACCGA	rev	complement(428..446)	0
NR_144607.1-Blautia-caecimuris-strain-SJ18-16S-ribosomal-RNA,-partial-sequence	Lachno501-I	ATAGAAGTTTACATACCGA	rev	complement(362..380)	0
NR_171444.1-Blautia-argi-strain-N6H1-15-16S-ribosomal-RNA,-partial-sequence	Lachno501-I	ATAGAAGTTTACATACCGA	rev	complement(381..399)	0
NR_171392.1-Blautia-argi-strain-KCTC-15426-16S-ribosomal-RNA,-complete-sequence	Lachno501-I	ATAGAAGTTTACATACCGA	rev	complement(435..453)	0
NR_171391.1-Blautia-argi-strain-KCTC-15426-16S-ribosomal-RNA,-complete-sequence	Lachno501-I	ATAGAAGTTTACATACCGA	rev	complement(435..453)	0
NR_171390.1-Blautia-argi-strain-KCTC-15426-16S-ribosomal-RNA,-complete-sequence	Lachno501-I	ATAGAAGTTTACATACCGA	rev	complement(435..453)	0
NR_171389.1-Blautia-argi-strain-KCTC-15426-16S-ribosomal-RNA,-complete-sequence	Lachno501-I	ATAGAAGTTTACATACCGA	rev	complement(435..453)	0
NR_171388.1-Blautia-argi-strain-KCTC-15426-16S-ribosomal-RNA,-complete-sequence	Lachno501-I	ATAGAAGTTTACATACCGA	rev	complement(435..453)	0
NR_176499.1-Anaerosacchariphilus-polymeriproducens-strain-MCWD5-16S-ribosomal-RNA,-partial-sequence	Lachno501-I	ATAGAAGTTTACATACCGA	rev	complement(430..448)	0
NR_137405.1-Anaerobium-acetethylicum-strain-GluBS11-16S-ribosomal-RNA,-partial-sequence	Lachno501-I	ATAGAAGTTTACATACCGA	rev	complement(387..405)	0
NR_044713.2-Acetitomaculum-ruminis-strain-139B-16S-ribosomal-RNA,-partial-sequence	Lachno501-I	ATAGAAGTTTACATACCGA	rev	complement(436..454)	0
NR_119285.1-[Clostridium]-scindens-strain-DSM-5676-16S-ribosomal-RNA,-partial-sequence	Lachno501-I	ATAGAAGTTTACATACCGA	rev	complement(405..423)	0
NR_112051.1-[Clostridium]-scindens-strain-JCM-6567-16S-ribosomal-RNA,-partial-sequence	Lachno501-I	ATAGAAGTTTACATACCGA	rev	complement(430..448)	0
NR_028785.1-[Clostridium]-scindens-strain-ATCC-35704-16S-ribosomal-RNA,-partial-sequence	Lachno501-I	ATAGAAGTTTACATACCGA	rev	complement(431..449)	0
NR_112089.1-[Clostridium]-hylemonae-DSM-15053-strain-TN-271-16S-ribosomal-RNA,-partial-sequence	Lachno501-I	ATAGAAGTTTACATACCGA	rev	complement(416..434)	0
NR_024719.1-[Clostridium]-hylemonae-strain-TN-272-16S-ribosomal-RNA,-partial-sequence	Lachno501-I	ATAGAAGTTTACATACCGA	rev	complement(421..439)	0
NR_104687.1-Blautia-hansenii-DSM-20583-strain-JCM-14655-16S-ribosomal-RNA,-partial-sequence	Lachno501-I	ATAGAAGTTTACATACCGA	rev	complement(428..446)	0
NR_163634.1-Blautia-hominis-strain-KB1-16S-ribosomal-RNA,-partial-sequence	Lachno501-I	ATAGAAGTTTACATACCGA	rev	complement(408..426)	0
NR_118731.1-Blautia-hansenii-DSM-20583-strain-ATCC-27752-16S-ribosomal-RNA,-partial-sequence	Lachno501-I	ATAGAAGTTTACATACCGA	rev	complement(434..452)	0
NR_163636.1-Blautia-hominis-strain-KB1-16S-ribosomal-RNA,-partial-sequence	Lachno501-I	ATAGAAGTTTACATACCGA	rev	complement(408..426)	0
NR_044054.1-Blautia-wexlerae-DSM-19850-16S-ribosomal-RNA,-partial-sequence	Lachno501-I	ATAGAAGTTTACATACCGA	rev	complement(377..395)	0
NR_117867.1-Blautia-stercoris-strain-GAM6-1-16S-ribosomal-RNA,-partial-sequence	Lachno501-I	ATAGAAGTTTACATACCGA	rev	complement(380..398)	0
NR_026312.1-Blautia-schinkii-strain-B-16S-ribosomal-RNA,-partial-sequence	Lachno501-I	ATAGAAGTTTACATACCGA	rev	complement(407..425)	0
NR_178840.1-Blautia-pseudococcoides-strain-YL58-16S-ribosomal-RNA,-partial-sequence	Lachno501-I	ATAGAAGTTTACATACCGA	rev	complement(428..446)	0
NR_179590.1-Blautia-provencensis-strain-Marseille-P3502-16S-ribosomal-RNA,-partial-sequence	Lachno501-I	ATAGAAGTTTACATACCGA	rev	complement(408..426)	0
NR_119217.1-Blautia-producta-ATCC-27340-=-DSM-2950-16S-ribosomal-RNA,-partial-sequence	Lachno501-I	ATAGAAGTTTACATACCGA	rev	complement(406..424)	0
NR_113270.1-Blautia-producta-ATCC-27340-=-DSM-2950-strain-JCM-1471-16S-ribosomal-RNA,-partial-sequence	Lachno501-I	ATAGAAGTTTACATACCGA	rev	complement(428..446)	0
NR_163635.1-Blautia-hominis-strain-KB1-16S-ribosomal-RNA,-partial-sequence	Lachno501-I	ATAGAAGTTTACATACCGA	rev	complement(408..426)	0
NR_179584.1-Blautia-phocaeensis-strain-Marseille-P3441-16S-ribosomal-RNA,-partial-sequence	Lachno501-I	ATAGAAGTTTACATACCGA	rev	complement(407..425)	0
NR_036776.1-Blautia-producta-strain-2396-16S-ribosomal-RNA,-partial-sequence	Lachno501-I	ATAGAAGTTTACATACCGA	rev	complement(421..439)	0
NR_147395.1-Blautia-marasmi-strain-Marseille-P2377-16S-ribosomal-RNA,-partial-sequence	Lachno501-I	ATAGAAGTTTACATACCGA	rev	complement(428..446)	0
NR_114315.1-Blautia-luti-DSM-14534-=-JCM-17040-16S-ribosomal-RNA,-partial-sequence	Lachno501-I	ATAGAAGTTTACATACCGA	rev	complement(416..434)	0
NR_041960.1-Blautia-luti-strain-BInIX-16S-ribosomal-RNA,-partial-sequence	Lachno501-I	ATAGAAGTTTACATACCGA	rev	complement(302..320)	0
NR_181402.1-Blautia-intestinalis-strain-27-44-16S-ribosomal-RNA,-partial-sequence	Lachno501-I	ATAGAAGTTTACATACCGA	rev	complement(380..398)	0
NR_180334.1-Blautia-intestinalis-strain-27-44-16S-ribosomal-RNA,-partial-sequence	Lachno501-I	ATAGAAGTTTACATACCGA	rev	complement(333..351)	0
NR_026314.1-Blautia-hydrogenotrophica-strain-S5a36-16S-ribosomal-RNA,-partial-sequence	Lachno501-I	ATAGAAGTTTACATACCGA	rev	complement(410..428)	0
NR_163638.1-Blautia-hominis-strain-KB1-16S-ribosomal-RNA,-partial-sequence	Lachno501-I	ATAGAAGTTTACATACCGA	rev	complement(408..426)	0
NR_163637.1-Blautia-hominis-strain-KB1-16S-ribosomal-RNA,-partial-sequence	Lachno501-I	ATAGAAGTTTACATACCGA	rev	complement(408..426)	0
NR_118692.1-Blautia-obeum-ATCC-29174-16S-ribosomal-RNA,-partial-sequence	Lachno501-I	ATAGAAGTTTACATACCGA	rev	complement(393..411)	0
NR_180803.1-Suipraeoptans-intestinalis-strain-68-1-5-16S-ribosomal-RNA,-partial-sequence	Lachno501-I	ATAGAAGTTTACATACCGA	rev	complement(405..423)	0
NR_104737.1-Eubacterium-oxidoreducens-strain-G41-16S-ribosomal-RNA,-partial-sequence	Lachno501-I	ATAGAAgTTTACATACCGA	rev	complement(426..444)	1
NR_025127.1-Lachnobacterium-bovis-strain-LRC-5382-16S-ribosomal-RNA,-partial-sequence	Lachno501-I	ATAGAAgTTTACATACCGA	rev	complement(425..443)	1
NR_115507.1-Blautia-producta-strain-GIFU-7707-16S-ribosomal-RNA,-partial-sequence	Lachno501-I	ATAGAAgTTTACATACCGA	rev	complement(425..443)	1
NR_179494.1-Luxibacter-massiliensis-strain-Marseille-P5551-16S-ribosomal-RNA,-partial-sequence	Lachno501-I	ATAGAAGTTTACaTACCGA	rev	complement(432..450)	1
NR_189218.1-Chordicoccus-furentiruminis-strain-MP1D12-16S-ribosomal-RNA,-complete-sequence	Lachno501-I	ATAGAAGTTTACATaCCGA	rev	complement(419..437)	1
NR_181403.1-Roseburia-lenta-strain-NSJ-9-16S-ribosomal-RNA,-partial-sequence	Lachno501-I	ATAGAAgTTTACATACCGA	rev	complement(326..344)	1
