## Supplementary material for "Single-cell quantification of the microbiota by flow cytometry: MicFLY": Probe Binding sites: Lachno501-II_16s_binding_sites.xlsx

### Sheet: Data
Name	Primer name	Primer Sequence	Orientation	Region	Mismatches
NR_118674.1-Eubacterium-ramulus-ATCC-29099-16S-ribosomal-RNA,-partial-sequence	Lachno501-II	ATAGAGCTTTACATACCGA	rev	complement(436..454)	0
NR_044022.2-Howardella-ureilytica-strain-GPC-589-16S-ribosomal-RNA,-partial-sequence	Lachno501-II	ATAGAGCTTTACATACCGA	rev	complement(429..447)	0
NR_181392.1-Simiaoa-hominis-strain-H15-16S-ribosomal-RNA,-partial-sequence	Lachno501-II	ATAGAGCTTTACATACCGA	rev	complement(404..422)	0
NR_036928.1-Hungatella-hathewayi-strain-1313-16S-ribosomal-RNA,-partial-sequence	Lachno501-II	ATAGAGCTTTACATACCGA	rev	complement(413..431)	0
NR_028827.1-Shuttleworthia-satelles-DSM-14600-strain-VPI-D143K-13-16S-ribosomal-RNA,-partial-sequence	Lachno501-II	ATAGAGCTTTACATACCGA	rev	complement(408..426)	0
NR_165013.1-Schaedlerella-arabinosiphila-strain-TLL-A1-16S-ribosomal-RNA,-partial-sequence	Lachno501-II	ATAGAGCTTTACATACCGA	rev	complement(379..397)	0
NR_044265.1-Ruminococcus-gauvreauii-strain-CCRI-16110-16S-ribosomal-RNA,-partial-sequence	Lachno501-II	ATAGAGCTTTACATACCGA	rev	complement(410..428)	0
NR_181885.1-Hominisplanchenecus-faecis-strain-CLA-AA-H246-16S-ribosomal-RNA,-partial-sequence	Lachno501-II	ATAGAGCTTTACATACCGA	rev	complement(415..433)	0
NR_181393.1-Jutongia-hominis-strain-BX3-16S-ribosomal-RNA,-partial-sequence	Lachno501-II	ATAGAGCTTTACATACCGA	rev	complement(370..388)	0
NR_156077.1-Kineothrix-alysoides-strain-KNHs209-16S-ribosomal-RNA,-partial-sequence	Lachno501-II	ATAGAGCTTTACATACCGA	rev	complement(416..434)	0
NR_156078.1-Kineothrix-alysoides-strain-KNHs209-16S-ribosomal-RNA,-partial-sequence	Lachno501-II	ATAGAGCTTTACATACCGA	rev	complement(416..434)	0
NR_156079.1-Kineothrix-alysoides-strain-KNHs209-16S-ribosomal-RNA,-partial-sequence	Lachno501-II	ATAGAGCTTTACATACCGA	rev	complement(416..434)	0
NR_156080.1-Kineothrix-alysoides-strain-KNHs209-16S-ribosomal-RNA,-partial-sequence	Lachno501-II	ATAGAGCTTTACATACCGA	rev	complement(416..434)	0
NR_156081.1-Kineothrix-alysoides-strain-KNHs209-16S-ribosomal-RNA,-partial-sequence	Lachno501-II	ATAGAGCTTTACATACCGA	rev	complement(416..434)	0
NR_165739.1-Lachnoanaerobaculum-gingivalis-strain-ChDC-B114-16S-ribosomal-RNA,-partial-sequence	Lachno501-II	ATAGAGCTTTACATACCGA	rev	complement(408..426)	0
NR_181394.1-Jutongia-huaianensis-strain-NSJ-37-16S-ribosomal-RNA,-partial-sequence	Lachno501-II	ATAGAGCTTTACATACCGA	rev	complement(386..404)	0
NR_118086.1-Lachnoanaerobaculum-orale-strain-N1-16S-ribosomal-RNA,-partial-sequence	Lachno501-II	ATAGAGCTTTACATACCGA	rev	complement(425..443)	0
NR_180986.1-Sporofaciens-musculi-strain-WCA-9-b2-16S-ribosomal-RNA,-partial-sequence	Lachno501-II	ATAGAGCTTTACATACCGA	rev	complement(427..445)	0
NR_178255.1-Fusimonas-intestini-strain-AJ110941-16S-ribosomal-RNA,-partial-sequence	Lachno501-II	ATAGAGCTTTACATACCGA	rev	complement(400..418)	0
NR_118643.1-Eisenbergiella-tayi-strain-B086562-16S-ribosomal-RNA,-partial-sequence	Lachno501-II	ATAGAGCTTTACATACCGA	rev	complement(334..352)	0
NR_043680.1-Enterocloster-aldenensis-strain-RMA-9741-16S-ribosomal-RNA,-partial-sequence	Lachno501-II	ATAGAGCTTTACATACCGA	rev	complement(337..355)	0
NR_042200.1-Enterocloster-asparagiformis-strain-N6-16S-ribosomal-RNA,-partial-sequence	Lachno501-II	ATAGAGCTTTACATACCGA	rev	complement(398..416)	0
NR_025567.1-Enterocloster-bolteae-strain-16351-16S-ribosomal-RNA,-partial-sequence	Lachno501-II	ATAGAGCTTTACATACCGA	rev	complement(428..446)	0
NR_113410.1-Enterocloster-bolteae-strain-JCM-12243-16S-ribosomal-RNA,-partial-sequence	Lachno501-II	ATAGAGCTTTACATACCGA	rev	complement(337..355)	0
NR_043681.1-Enterocloster-citroniae-strain-RMA-16102-16S-ribosomal-RNA,-partial-sequence	Lachno501-II	ATAGAGCTTTACATACCGA	rev	complement(393..411)	0
NR_117792.1-Stomatobaculum-longum-strain-ACC2-16S-ribosomal-RNA,-partial-sequence	Lachno501-II	ATAGAGCTTTACATACCGA	rev	complement(330..348)	0
NR_044715.2-Enterocloster-clostridioformis-strain-ATCC-25537-16S-ribosomal-RNA,-partial-sequence	Lachno501-II	ATAGAGCTTTACATACCGA	rev	complement(435..453)	0
NR_044289.1-Enterocloster-lavalensis-strain-CCRI-9842-16S-ribosomal-RNA,-partial-sequence	Lachno501-II	ATAGAGCTTTACATACCGA	rev	complement(408..426)	0
NR_036869.2-Syntrophococcus-sucromutans-strain-S195-16S-ribosomal-RNA,-partial-sequence	Lachno501-II	ATAGAGCTTTACATACCGA	rev	complement(422..440)	0
NR_181398.1-Wansuia-hejianensis-strain-NSJ-29-16S-ribosomal-RNA,-partial-sequence	Lachno501-II	ATAGAGCTTTACATACCGA	rev	complement(379..397)	0
NR_118676.1-Eubacterium-xylanophilum-strain-ATCC-35991-16S-ribosomal-RNA,-partial-sequence	Lachno501-II	ATAGAGCTTTACATACCGA	rev	complement(450..468)	0
NR_152688.1-Falcatimonas-natans-strain-WN011-16S-ribosomal-RNA,-partial-sequence	Lachno501-II	ATAGAGCTTTACATACCGA	rev	complement(428..446)	0
NR_114326.1-Fusicatenibacter-saccharivorans-strain-HT03-11-16S-ribosomal-RNA,-partial-sequence	Lachno501-II	ATAGAGCTTTACATACCGA	rev	complement(414..432)	0
NR_118128.1-Enterocloster-clostridioformis-strain-ATCC-25537-16S-ribosomal-RNA,-partial-sequence	Lachno501-II	ATAGAGCTTTACATACCGA	rev	complement(254..272)	0
NR_104684.1-Lachnoanaerobaculum-saburreum-DSM-3986-strain-JCM-11021-16S-ribosomal-RNA,-partial-sequence	Lachno501-II	ATAGAGCTTTACATACCGA	rev	complement(428..446)	0
NR_116814.1-Lachnoanaerobaculum-umeaense-strain-CD3:-22-16S-ribosomal-RNA,-partial-sequence	Lachno501-II	ATAGAGCTTTACATACCGA	rev	complement(408..426)	0
NR_180825.1-Roseburia-porci-strain-MUC/MUC-530-WT-4D-16S-ribosomal-RNA,-partial-sequence	Lachno501-II	ATAGAGCTTTACATACCGA	rev	complement(427..445)	0
NR_180671.1-Mediterraneibacter-catenae-strain-SW178-16S-ribosomal-RNA,-partial-sequence	Lachno501-II	ATAGAGCTTTACATACCGA	rev	complement(143..161)	0
NR_112553.1-Mediterraneibacter-glycyrrhizinilyticus-strain-ZM35-16S-ribosomal-RNA,-partial-sequence	Lachno501-II	ATAGAGCTTTACATACCGA	rev	complement(428..446)	0
NR_036800.1-Mediterraneibacter-gnavus-ATCC-29149-16S-ribosomal-RNA,-partial-sequence	Lachno501-II	ATAGAGCTTTACATACCGA	rev	complement(406..424)	0
NR_118690.1-Mediterraneibacter-gnavus-ATCC-29149-16S-ribosomal-RNA,-partial-sequence	Lachno501-II	ATAGAGCTTTACATACCGA	rev	complement(418..436)	0
NR_179434.1-Mediterraneibacter-massiliensis-strain-Marseille-P2086-16S-ribosomal-RNA,-partial-sequence	Lachno501-II	ATAGAGCTTTACATACCGA	rev	complement(429..447)	0
NR_148788.1-Mobilisporobacter-senegalensis-strain-Gal1-16S-ribosomal-RNA,-partial-sequence	Lachno501-II	ATAGAGCTTTACATACCGA	rev	complement(429..447)	0
NR_179276.1-Mediterraneibacter-butyricigenes-strain-KCTC-15684-16S-ribosomal-RNA,-partial-sequence	Lachno501-II	ATAGAGCTTTACATACCGA	rev	complement(414..432)	0
NR_134091.1-Mobilitalea-sibirica-strain-P3M-3-16S-ribosomal-RNA,-partial-sequence	Lachno501-II	ATAGAGCTTTACATACCGA	rev	complement(415..433)	0
NR_134772.1-Murimonas-intestini-strain-SRB-530-5-H-16S-ribosomal-RNA,-partial-sequence	Lachno501-II	ATAGAGCTTTACATACCGA	rev	complement(377..395)	0
NR_173632.1-Novisyntrophococcus-fermenticellae-strain-JN500902-16S-ribosomal-RNA,-partial-sequence	Lachno501-II	ATAGAGCTTTACATACCGA	rev	complement(381..399)	0
NR_180815.1-Oliverpabstia-intestinalis-strain-BSM-380-WT-5A-16S-ribosomal-RNA,-partial-sequence	Lachno501-II	ATAGAGCTTTACATACCGA	rev	complement(430..448)	0
NR_125571.1-Oribacterium-asaccharolyticum-ACB7-16S-ribosomal-RNA,-partial-sequence	Lachno501-II	ATAGAGCTTTACATACCGA	rev	complement(395..413)	0
NR_125570.1-Oribacterium-parvum-ACB1-16S-ribosomal-RNA,-partial-sequence	Lachno501-II	ATAGAGCTTTACATACCGA	rev	complement(353..371)	0
NR_029097.1-Oribacterium-sinus-strain-AIP-354.02-16S-ribosomal-RNA,-partial-sequence	Lachno501-II	ATAGAGCTTTACATACCGA	rev	complement(371..389)	0
NR_043775.1-Moryella-indoligenes-strain-AIP-220.04-16S-ribosomal-RNA,-partial-sequence	Lachno501-II	ATAGAGCTTTACATACCGA	rev	complement(376..394)	0
NR_179658.1-Massilistercora-timonensis-strain-Marseille-P3756-16S-ribosomal-RNA,-partial-sequence	Lachno501-II	ATAGAGCTTTACATACCGA	rev	complement(433..451)	0
NR_042832.1-Roseburia-faecis-strain-M72/1-16S-ribosomal-RNA,-partial-sequence	Lachno501-II	ATAGAGCTTTACATACCGA	rev	complement(410..428)	0
NR_042008.1-Roseburia-hominis-A2-183-16S-ribosomal-RNA,-partial-sequence	Lachno501-II	ATAGAGCTTTACATACCGA	rev	complement(421..439)	0
NR_179587.1-Lachnoclostridium-edouardi-strain-Marseille-P3397-16S-ribosomal-RNA,-partial-sequence	Lachno501-II	ATAGAGCTTTACATACCGA	rev	complement(408..426)	0
NR_147396.1-Lachnoclostridium-pacaense-strain-Marseille-P3100-16S-ribosomal-RNA,-partial-sequence	Lachno501-II	ATAGAGCTTTACATACCGA	rev	complement(408..426)	0
NR_074652.1-Lachnoclostridium-phytofermentans-strain-ISDg-16S-ribosomal-RNA,-partial-sequence	Lachno501-II	ATAGAGCTTTACATACCGA	rev	complement(427..445)	0
NR_114426.1-Lachnoclostridium-phytofermentans-strain-ISDg-16S-ribosomal-RNA,-partial-sequence	Lachno501-II	ATAGAGCTTTACATACCGA	rev	complement(327..345)	0
NR_179538.1-Lachnoclostridium-urinimassiliense-strain-Marseille-P2804-16S-ribosomal-RNA,-partial-sequence	Lachno501-II	ATAGAGCTTTACATACCGA	rev	complement(426..444)	0
NR_104758.1-Lachnospira-multipara-ATCC-19207-strain-D32-16S-ribosomal-RNA,-partial-sequence	Lachno501-II	ATAGAGCTTTACATACCGA	rev	complement(425..443)	0
NR_119068.1-Lacrimispora-aerotolerans-strain-DSM-5434-16S-ribosomal-RNA,-partial-sequence	Lachno501-II	ATAGAGCTTTACATACCGA	rev	complement(395..413)	0
NR_042007.1-Roseburia-inulinivorans-DSM-16841-strain-A2-194-16S-ribosomal-RNA,-partial-sequence	Lachno501-II	ATAGAGCTTTACATACCGA	rev	complement(423..441)	0
NR_027557.1-Roseburia-intestinalis-L1-82-16S-ribosomal-RNA,-partial-sequence	Lachno501-II	ATAGAGCTTTACATACCGA	rev	complement(423..441)	0
NR_117758.1-Roseburia-intestinalis-strain-DSM-14610-16S-ribosomal-RNA,-partial-sequence	Lachno501-II	ATAGAGCTTTACATACCGA	rev	complement(402..420)	0
NR_026494.1-Lacrimispora-saccharolytica-strain-WM1-16S-ribosomal-RNA,-partial-sequence	Lachno501-II	ATAGAGCTTTACATACCGA	rev	complement(416..434)	0
NR_102852.1-Lacrimispora-saccharolytica-strain-WM1-16S-ribosomal-RNA,-partial-sequence	Lachno501-II	ATAGAGCTTTACATACCGA	rev	complement(428..446)	0
NR_026409.1-Lacrimispora-sphenoides-strain-DSM-4024-16S-ribosomal-RNA,-partial-sequence	Lachno501-II	ATAGAGCTTTACATACCGA	rev	complement(421..439)	0
NR_037068.1-Lacrimispora-xylanolytica-strain-DSM-6555-16S-ribosomal-RNA,-partial-sequence	Lachno501-II	ATAGAGCTTTACATACCGA	rev	complement(421..439)	0
NR_074809.1-Roseburia-hominis-A2-183-16S-ribosomal-RNA,-partial-sequence	Lachno501-II	ATAGAGCTTTACATACCGA	rev	complement(430..448)	0
NR_180800.1-Eisenbergiella-porci-strain-WCA-389-WT-23B-16S-ribosomal-RNA,-partial-sequence	Lachno501-II	ATAGAGCTTTACATACCGA	rev	complement(427..445)	0
NR_180820.1-Porcincola-intestinalis-strain-Oil+RF-744-WCA-WT-11-16S-ribosomal-RNA,-partial-sequence	Lachno501-II	ATAGAGCTTTACATACCGA	rev	complement(423..441)	0
NR_144731.1-Eisenbergiella-massiliensis-strain-AT11-16S-ribosomal-RNA,-partial-sequence	Lachno501-II	ATAGAGCTTTACATACCGA	rev	complement(427..445)	0
NR_179548.1-Coprococcus-phoceensis-strain-Marseille-P3062-16S-ribosomal-RNA,-partial-sequence	Lachno501-II	ATAGAGCTTTACATACCGA	rev	complement(428..446)	0
NR_074634.1-Agathobacter-rectalis-ATCC-33656-16S-ribosomal-RNA,-partial-sequence	Lachno501-II	ATAGAGCTTTACATACCGA	rev	complement(430..448)	0
NR_148619.1-Agathobacter-ruminis-strain-JK623-16S-ribosomal-RNA,-partial-sequence	Lachno501-II	ATAGAGCTTTACATACCGA	rev	complement(381..399)	0
NR_118673.1-Anaerobutyricum-hallii-strain-ATCC-27751-16S-ribosomal-RNA,-partial-sequence	Lachno501-II	ATAGAGCTTTACATACCGA	rev	complement(434..452)	0
NR_178281.1-Anaerobutyricum-soehngenii-strain-L2-7-16S-ribosomal-RNA,-partial-sequence	Lachno501-II	ATAGAGCTTTACATACCGA	rev	complement(420..438)	0
NR_029245.1-Anaerocolumna-aminovalerica-strain-DSM-1283-16S-ribosomal-RNA,-partial-sequence	Lachno501-II	ATAGAGCTTTACATACCGA	rev	complement(408..426)	0
NR_113199.1-Anaerocolumna-aminovalerica-strain-JCM-11016-16S-ribosomal-RNA,-partial-sequence	Lachno501-II	ATAGAGCTTTACATACCGA	rev	complement(446..464)	0
NR_104783.1-Acetivibrio-ethanolgignens-strain-77-6-16S-ribosomal-RNA,-partial-sequence	Lachno501-II	ATAGAGCTTTACATACCGA	rev	complement(433..451)	0
NR_113359.1-Anaerocolumna-aminovalerica-strain-JCM-1421-16S-ribosomal-RNA,-partial-sequence	Lachno501-II	ATAGAGCTTTACATACCGA	rev	complement(446..464)	0
NR_179183.1-Anaerocolumna-chitinilytica-strain-CTTW-16S-ribosomal-RNA,-partial-sequence	Lachno501-II	ATAGAGCTTTACATACCGA	rev	complement(405..423)	0
NR_025796.1-Anaerocolumna-jejuensis-strain-HY-35-12-16S-ribosomal-RNA,-partial-sequence	Lachno501-II	ATAGAGCTTTACATACCGA	rev	complement(387..405)	0
NR_180914.1-Anaerocolumna-sedimenticola-strain-CBA3638-16S-ribosomal-RNA,-partial-sequence	Lachno501-II	ATAGAGCTTTACATACCGA	rev	complement(408..426)	0
NR_028740.1-Anaerocolumna-xylanovorans-strain-HESP1-16S-ribosomal-RNA,-partial-sequence	Lachno501-II	ATAGAGCTTTACATACCGA	rev	complement(419..437)	0
NR_189188.1-Anaeromicropila-herbilytica-strain-TB5-16S-ribosomal-RNA,-partial-sequence	Lachno501-II	ATAGAGCTTTACATACCGA	rev	complement(400..418)	0
NR_026103.1-Anaeromicropila-populeti-strain-743A-16S-ribosomal-RNA,-partial-sequence	Lachno501-II	ATAGAGCTTTACATACCGA	rev	complement(396..414)	0
NR_151895.1-Anaerocolumna-cellulosilytica-strain-SN021-16S-ribosomal-RNA,-partial-sequence	Lachno501-II	ATAGAGCTTTACATACCGA	rev	complement(416..434)	0
NR_042953.1-Anaerosporobacter-mobilis-strain-IMSNU-40011-16S-ribosomal-RNA,-partial-sequence	Lachno501-II	ATAGAGCTTTACATACCGA	rev	complement(388..406)	0
NR_115502.1-[Ruminococcus]-torques-strain-GIFU-12126-16S-ribosomal-RNA,-partial-sequence	Lachno501-II	ATAGAGCTTTACATACCGA	rev	complement(429..447)	0
NR_027579.1-[Ruminococcus]-lactaris-ATCC-29176-16S-ribosomal-RNA,-partial-sequence	Lachno501-II	ATAGAGCTTTACATACCGA	rev	complement(396..414)	0
NR_118651.1-[Clostridium]-aminophilum-strain-F-16S-ribosomal-RNA,-partial-sequence	Lachno501-II	ATAGAGCTTTACATACCGA	rev	complement(435..453)	0
NR_026100.1-[Clostridium]-celerecrescens-18A-16S-ribosomal-RNA,-partial-sequence	Lachno501-II	ATAGAGCTTTACATACCGA	rev	complement(403..421)	0
NR_112654.1-[Clostridium]-celerecrescens-18A-16S-ribosomal-RNA,-partial-sequence	Lachno501-II	ATAGAGCTTTACATACCGA	rev	complement(418..436)	0
NR_024993.1-[Clostridium]-fimetarium-strain-Z-2189-16S-ribosomal-RNA,-partial-sequence	Lachno501-II	ATAGAGCTTTACATACCGA	rev	complement(429..447)	0
NR_118669.1-[Clostridium]-herbivorans-strain-54408-16S-ribosomal-RNA,-partial-sequence	Lachno501-II	ATAGAGCTTTACATACCGA	rev	complement(435..453)	0
NR_180833.1-Waltera-intestinalis-strain-WCA3-601-WT-6H-16S-ribosomal-RNA,-partial-sequence	Lachno501-II	ATAGAGCTTTACATACCGA	rev	complement(417..435)	0
NR_036777.1-[Ruminococcus]-torques-strain-VPI-B2-51-16S-ribosomal-RNA,-partial-sequence	Lachno501-II	ATAGAGCTTTACATACCGA	rev	complement(413..431)	0
NR_029248.1-[Clostridium]-nexile-DSM-1787-16S-ribosomal-RNA,-partial-sequence	Lachno501-II	ATAGAGCTTTACATACCGA	rev	complement(429..447)	0
NR_112174.1-[Clostridium]-sphenoides-JCM-1415-strain-ATCC-19403-16S-ribosomal-RNA,-partial-sequence	Lachno501-II	ATAGAGCTTTACATACCGA	rev	complement(422..440)	0
NR_119035.1-[Clostridium]-sphenoides-JCM-1415-strain-DSM-632-16S-ribosomal-RNA,-partial-sequence	Lachno501-II	ATAGAGCTTTACATACCGA	rev	complement(427..445)	0
NR_118730.1-[Clostridium]-symbiosum-strain-ATCC-14940-16S-ribosomal-RNA,-partial-sequence	Lachno501-II	ATAGAGCTTTACATACCGA	rev	complement(435..453)	0
NR_026106.1-[Eubacterium]-cellulosolvens-strain-6-16S-ribosomal-RNA,-partial-sequence	Lachno501-II	ATAGAGCTTTACATACCGA	rev	complement(396..414)	0
NR_180823.1-Velocimicrobium-porci-strain-WCA-693-APC-MOT-I-16S-ribosomal-RNA,-partial-sequence	Lachno501-II	ATAGAGCTTTACATACCGA	rev	complement(437..455)	0
NR_116747.1-[Ruminococcus]-faecis-JCM-15917-strain-Eg2-16S-ribosomal-RNA,-partial-sequence	Lachno501-II	ATAGAGCTTTACATACCGA	rev	complement(381..399)	0
NR_119085.1-[Clostridium]-polysaccharolyticum-strain-DSM-1801-16S-ribosomal-RNA,-partial-sequence	Lachno501-II	ATAGAGCTTTACATACCGA	rev	complement(427..445)	0
NR_118354.1-Syntrophococcus-sucromutans-strain-S195-16S-ribosomal-RNA,-partial-sequence	Lachno501-II	ATAGAGCTTTACATACCGA	rev	complement(422..440)	0
NR_113319.1-Anaerostipes-butyraticus-strain-JCM-17466-16S-ribosomal-RNA,-partial-sequence	Lachno501-II	ATAGAGCTTTACATACCGA	rev	complement(430..448)	0
NR_028915.1-Anaerostipes-caccae-strain-L1-92-16S-ribosomal-RNA,-partial-sequence	Lachno501-II	ATAGAGCTTTACATACCGA	rev	complement(396..414)	0
NR_029185.1-Butyrivibrio-proteoclasticus-strain-B316-16S-ribosomal-RNA,-partial-sequence	Lachno501-II	ATAGAGCTTTACATACCGA	rev	complement(429..447)	0
NR_102893.1-Butyrivibrio-proteoclasticus-strain-B316-16S-ribosomal-RNA,-partial-sequence	Lachno501-II	ATAGAGCTTTACATACCGA	rev	complement(430..448)	0
NR_159147.1-Caecibacterium-sporoformans-strain-77-5d-16S-ribosomal-RNA,-partial-sequence	Lachno501-II	ATAGAGCTTTACATACCGA	rev	complement(415..433)	0
NR_181586.1-Catonella-massiliensis-strain-Marseille-Q4567-16S-ribosomal-RNA,-partial-sequence	Lachno501-II	ATAGAGCTTTACATACCGA	rev	complement(435..453)	0
NR_026248.1-Catonella-morbi-ATCC-51271-16S-ribosomal-RNA,-partial-sequence	Lachno501-II	ATAGAGCTTTACATACCGA	rev	complement(408..426)	0
NR_179173.1-Clostridium-fessum-strain-SNUG30386-16S-ribosomal-RNA,-partial-sequence	Lachno501-II	ATAGAGCTTTACATACCGA	rev	complement(413..431)	0
NR_178356.1-Clostridium-geopurificans-strain-MJ1-16S-ribosomal-RNA,-partial-sequence	Lachno501-II	ATAGAGCTTTACATACCGA	rev	complement(393..411)	0
NR_173637.1-Variimorphobacter-saccharofermentans-strain-MD1-16S-ribosomal-RNA,-partial-sequence	Lachno501-II	ATAGAGCTTTACATACCGA	rev	complement(374..392)	0
NR_119287.1-Syntrophococcus-sucromutans-strain-DSM-3224-16S-ribosomal-RNA,-partial-sequence	Lachno501-II	ATAGAGCTTTACATACCGA	rev	complement(415..433)	0
NR_180797.1-Clostridium-porci-strain-WCA-389-WT-23D1-16S-ribosomal-RNA,-partial-sequence	Lachno501-II	ATAGAGCTTTACATACCGA	rev	complement(426..444)	0
NR_179447.1-Clostridium-transplantifaecale-strain-Marseille-P8228-16S-ribosomal-RNA,-partial-sequence	Lachno501-II	ATAGAGCTTTACATACCGA	rev	complement(431..449)	0
NR_181369.1-Clostridium-vitabionis-strain-YH-T4B42-16S-ribosomal-RNA,-partial-sequence	Lachno501-II	ATAGAGCTTTACATACCGA	rev	complement(415..433)	0
NR_044048.1-Coprococcus-comes-ATCC-27758-16S-ribosomal-RNA,-partial-sequence	Lachno501-II	ATAGAGCTTTACATACCGA	rev	complement(408..426)	0
NR_044049.1-Coprococcus-eutactus-strain-ATCC-27759-16S-ribosomal-RNA,-partial-sequence	Lachno501-II	ATAGAGCTTTACATACCGA	rev	complement(396..414)	0
NR_115510.1-Coprococcus-eutactus-strain-GIFU-7852-16S-ribosomal-RNA,-partial-sequence	Lachno501-II	ATAGAGCTTTACATACCGA	rev	complement(417..435)	0
NR_025525.1-Butyrivibrio-hungatei-strain-JK-615-16S-ribosomal-RNA,-partial-sequence	Lachno501-II	ATAGAGCTTTACATACCGA	rev	complement(398..416)	0
NR_116863.1-Anaerostipes-butyraticus-strain-35-7-16S-ribosomal-RNA,-partial-sequence	Lachno501-II	ATAGAGCTTTACATACCGA	rev	complement(417..435)	0
NR_025981.1-Butyrivibrio-fibrisolvens-strain-ATCC-19171-16S-ribosomal-RNA,-partial-sequence	Lachno501-II	ATAGAGCTTTACATACCGA	rev	complement(399..417)	0
NR_173596.1-Butyribacter-intestini-strain-TF01-11-16S-ribosomal-RNA,-partial-sequence	Lachno501-II	ATAGAGCTTTACATACCGA	rev	complement(381..399)	0
NR_181215.1-Anaerostipes-faecalis-strain-AGMB03513-16S-ribosomal-RNA,-partial-sequence	Lachno501-II	ATAGAGCTTTACATACCGA	rev	complement(411..429)	0
NR_181881.1-Anaerostipes-faecis-strain-A14-16S-ribosomal-RNA,-partial-sequence	Lachno501-II	ATAGAGCTTTACATACCGA	rev	complement(387..405)	0
NR_104799.1-Anaerostipes-hadrus-strain-DSM-3319-16S-ribosomal-RNA,-partial-sequence	Lachno501-II	ATAGAGCTTTACATACCGA	rev	complement(418..436)	0
NR_117138.2-Anaerostipes-hadrus-strain-DSM-3319-16S-ribosomal-RNA,-partial-sequence	Lachno501-II	ATAGAGCTTTACATACCGA	rev	complement(426..444)	0
NR_117139.2-Anaerostipes-hadrus-strain-DSM-3319-16S-ribosomal-RNA,-partial-sequence	Lachno501-II	ATAGAGCTTTACATACCGA	rev	complement(426..444)	0
NR_179135.1-Anaerostipes-hominis-(ex-Lee-et-al.-2021)-strain-BG01-16S-ribosomal-RNA,-partial-sequence	Lachno501-II	ATAGAGCTTTACATACCGA	rev	complement(410..428)	0
NR_104735.1-Butyrivibrio-crossotus-strain-DSM-2876-16S-ribosomal-RNA,-partial-sequence	Lachno501-II	ATAGAGCTTTACATACCGA	rev	complement(416..434)	0
NR_178536.1-Anaerostipes-rhamnosivorans-strain-1y-2-16S-ribosomal-RNA,-partial-sequence	Lachno501-II	ATAGAGCTTTACATACCGA	rev	complement(366..384)	0
NR_144735.1-Bariatricus-massiliensis-strain-AT12-16S-ribosomal-RNA,-partial-sequence	Lachno501-II	ATAGAGCTTTACATACCGA	rev	complement(430..448)	0
NR_180822.1-Bilifractor-porci-strain-Oil+RF-744-WCA-WT-13-16S-ribosomal-RNA,-partial-sequence	Lachno501-II	ATAGAGCTTTACATACCGA	rev	complement(429..447)	0
NR_180026.1-Blautia-brookingsii-strain-SG772-16S-ribosomal-RNA,-partial-sequence	Lachno501-II	ATAGAGCTTTACATACCGA	rev	complement(428..446)	0
NR_170495.1-Blautia-faecicola-strain-KGMB01111-16S-ribosomal-RNA,-complete-sequence	Lachno501-II	ATAGAGCTTTACATACCGA	rev	complement(435..453)	0
NR_181211.1-Blautia-liquoris-strain-LZLJ-3-16S-ribosomal-RNA,-partial-sequence	Lachno501-II	ATAGAGCTTTACATACCGA	rev	complement(428..446)	0
NR_115507.1-Blautia-producta-strain-GIFU-7707-16S-ribosomal-RNA,-partial-sequence	Lachno501-II	ATAGAGCTTTACATACCGA	rev	complement(425..443)	0
NR_151894.1-Anaerotaenia-torta-strain-FH052-16S-ribosomal-RNA,-partial-sequence	Lachno501-II	ATAGAGCTTTACATACCGA	rev	complement(415..433)	0
NR_026315.1-Pseudobutyrivibrio-ruminis-strain-DSM-9787-16S-ribosomal-RNA,-partial-sequence	Lachno501-II	ATAGAGCTTTACATACCGA	rev	complement(397..415)	0
NR_181403.1-Roseburia-lenta-strain-NSJ-9-16S-ribosomal-RNA,-partial-sequence	Lachno501-II	ATAGAgCTTTACATACCGA	rev	complement(326..344)	1
NR_121686.1-[Bacteroides]-pectinophilus-strain-N3-16S-ribosomal-RNA,-partial-sequence	Lachno501-II	AtAGAGCTTTACATACCGA	rev	complement(428..446)	1
NR_114807.1-Marvinbryantia-formatexigens-strain-I-52-16S-ribosomal-RNA,-partial-sequence	Lachno501-II	ATAGaGCTTTACATACCGA	rev	complement(399..417)	1
NR_024917.1-[Clostridium]-methoxybenzovorans-SR3-16S-ribosomal-RNA,-partial-sequence	Lachno501-II	ATAGAGCTTTACATaCCGA	rev	complement(419..437)	1
NR_074613.1-[Eubacterium]-eligens-ATCC-27750-16S-ribosomal-RNA,-partial-sequence	Lachno501-II	ATAGAGCTTTACATAcCGA	rev	complement(430..448)	1
NR_178380.1-Clostridium-indicum-strain-PI-S10-A1B-16S-ribosomal-RNA,-partial-sequence	Lachno501-II	ATAGAgCTTTACATACCGA	rev	complement(430..448)	1
NR_180048.1-Clostridium-indicum-strain-PI-S10-A1B-16S-ribosomal-RNA,-partial-sequence	Lachno501-II	ATAGAgCTTTACATACCGA	rev	complement(418..436)	1
NR_144608.1-Cuneatibacter-caecimuris-strain-BARN-424-CC-10-16S-ribosomal-RNA,-partial-sequence	Lachno501-II	ATAGAgCTTTACATACCGA	rev	complement(428..446)	1
NR_104737.1-Eubacterium-oxidoreducens-strain-G41-16S-ribosomal-RNA,-partial-sequence	Lachno501-II	ATAGAgCTTTACATACCGA	rev	complement(426..444)	1
NR_136763.1-Herbinix-hemicellulosilytica-strain-T3/55-16S-ribosomal-RNA,-partial-sequence	Lachno501-II	ATAGAGCTTTACaTACCGA	rev	complement(438..456)	1
NR_152095.1-Herbinix-luporum-strain-SD1D-16S-ribosomal-RNA,-partial-sequence	Lachno501-II	ATAGAGCTTTACaTACCGA	rev	complement(428..446)	1
NR_133762.1-Hungatella-effluvii-strain-UB-B.2-16S-ribosomal-RNA,-partial-sequence	Lachno501-II	ATAGAGCTTTACATaCCGA	rev	complement(381..399)	1
NR_104899.1-Hungatella-xylanolytica-strain-X5-1-16S-ribosomal-RNA,-partial-sequence	Lachno501-II	ATAGAGCTTTACATaCCGA	rev	complement(408..426)	1
NR_181397.1-Jingyaoa-shaoxingensis-strain-NSJ-46-16S-ribosomal-RNA,-partial-sequence	Lachno501-II	ATAGAGCTTTACATAcCGA	rev	complement(383..401)	1
NR_119188.1-Johnsonella-ignava-ATCC-51276-16S-ribosomal-RNA,-partial-sequence	Lachno501-II	ATAGAGCTTTACaTACCGA	rev	complement(404..422)	1
NR_025127.1-Lachnobacterium-bovis-strain-LRC-5382-16S-ribosomal-RNA,-partial-sequence	Lachno501-II	ATAGAgCTTTACATACCGA	rev	complement(425..443)	1
NR_118667.1-Lachnospira-pectinoschiza-strain-150-1-16S-ribosomal-RNA,-partial-sequence	Lachno501-II	ATAGAGCTTTACATAcCGA	rev	complement(435..453)	1
NR_028726.1-Lacrimispora-algidixylanolytica-strain-SPL73-16S-ribosomal-RNA,-partial-sequence	Lachno501-II	ATAGAgCTTTACATACCGA	rev	complement(428..446)	1
NR_115211.1-Lacrimispora-amygdalina-strain-BR-10-16S-ribosomal-RNA,-partial-sequence	Lachno501-II	ATAGAgCTTTACATACCGA	rev	complement(413..431)	1
NR_026493.1-Lacrimispora-indolis-strain-7-16S-ribosomal-RNA,-partial-sequence	Lachno501-II	ATAGAGCTTTACATaCCGA	rev	complement(418..436)	1
NR_104836.1-Lactobacillus-rogosae-strain-ATCC-27753-16S-ribosomal-RNA,-partial-sequence	Lachno501-II	ATAGAGCTTTACATAcCGA	rev	complement(413..431)	1
NR_042152.1-Marvinbryantia-formatexigens-strain-I-52-16S-ribosomal-RNA,-partial-sequence	Lachno501-II	ATAGaGCTTTACATACCGA	rev	complement(399..417)	1
NR_025524.1-Pseudobutyrivibrio-xylanivorans-strain-Mz-5-16S-ribosomal-RNA,-partial-sequence	Lachno501-II	ATAGAGCTTTACATACCGa	rev	complement(388..406)	1
NR_181391.1-Wujia-chipingensis-strain-NSJ-4-16S-ribosomal-RNA,-partial-sequence	Lachno501-II	ATAGAGcTTTACATACCGA	rev	complement(329..347)	1
