## Supplementary material for "Single-cell quantification of the microbiota by flow cytometry: MicFLY": Probe Binding sites: MUC1437_16s_binding_sites.xlsx

### Sheet: Data
Name	Primer name	Primer Sequence	Orientation	Region	Mismatches
NR_152695.1-Akkermansia-glycaniphila-strain-Pyt-16S-ribosomal-RNA,-partial-sequence	MUC-1437	CCTTGCGGTTGGCTTCAGAT	rev	complement(1381..1400)	0
NR_074436.1-Akkermansia-muciniphila-strain-ATCC-BAA-835-16S-ribosomal-RNA,-partial-sequence	MUC-1437	CCTTGCGGTTGGCTTCAGAT	rev	complement(1399..1418)	0
NR_042817.1-Akkermansia-muciniphila-ATCC-BAA-835-strain-Muc-16S-ribosomal-RNA,-partial-sequence	MUC-1437	CCTTGCGGTTGGCTTCAGAT	rev	complement(1378..1397)	0
