## Supplementary material for "Single-cell quantification of the microbiota by flow cytometry: MicFLY": Probe Binding sites: Neg1243_competitor_probe_16s_binding_sites.xlsx

### Sheet: Data
Name	Primer name	Primer Sequence	Orientation	Region	Mismatches
NR_025940.1-Helicobacter-acinonychis-strain-Eaton-90-119-3-16S-ribosomal-RNA,-partial-sequence	Neg1243 competitor	CCGTGCAGCACCTGTTTTC	rev	complement(1007..1025)	0
NR_041748.2-Helicobacter-typhlonius-strain-MIT-97-6810-16S-ribosomal-RNA,-partial-sequence	Neg1243 competitor	CCGTGCAGCACCTGTTTTC	rev	complement(979..997)	0
NR_181839.1-Helicobacter-turcicus-strain-Faydin-H70-16S-ribosomal-RNA,-partial-sequence	Neg1243 competitor	CCGTGCAGCACCTGTTTTC	rev	complement(923..941)	0
NR_026029.1-Helicobacter-trogontum-strain-LRB-8581-16S-ribosomal-RNA,-partial-sequence	Neg1243 competitor	CCGTGCAGCACCTGTTTTC	rev	complement(978..996)	0
NR_044169.1-Helicobacter-suis-HS1-16S-ribosomal-RNA,-partial-sequence	Neg1243 competitor	CCGTGCAGCACCTGTTTTC	rev	complement(986..1004)	0
NR_026065.1-Helicobacter-salomonis-strain-Inkinen-16S-ribosomal-RNA,-partial-sequence	Neg1243 competitor	CCGTGCAGCACCTGTTTTC	rev	complement(981..999)	0
NR_026074.1-Helicobacter-rodentium-strain-MIT-95-1707-16S-ribosomal-RNA,-partial-sequence	Neg1243 competitor	CCGTGCAGCACCTGTTTTC	rev	complement(978..996)	0
NR_119304.1-Helicobacter-pylori-NCTC-11637-=-CCUG-17874-=-ATCC-43504-=-JCM-12093-16S-ribosomal-RNA,-partial-sequence	Neg1243 competitor	CCGTGCAGCACCTGTTTTC	rev	complement(980..998)	0
NR_114587.1-Helicobacter-pylori-strain-ATCC-43504-16S-ribosomal-RNA,-partial-sequence	Neg1243 competitor	CCGTGCAGCACCTGTTTTC	rev	complement(977..995)	0
NG_042883.1-Helicobacter-typhlonius-strain-MIT-97-6810-16S-ribosomal-RNA-gene,-partial-sequence	Neg1243 competitor	CCGTGCAGCACCTGTTTTC	rev	complement(1137..1155)	0
NR_044761.1-Helicobacter-pylori-strain-ATCC-43504-16S-ribosomal-RNA,-partial-sequence	Neg1243 competitor	CCGTGCAGCACCTGTTTTC	rev	complement(1008..1026)	0
NR_115106.1-Helicobacter-pullorum-NCTC-12824-strain-CCUG-33837-16S-ribosomal-RNA,-partial-sequence	Neg1243 competitor	CCGTGCAGCACCTGTTTTC	rev	complement(973..991)	0
NR_114955.1-Helicobacter-pullorum-NCTC-12824-strain-ATCC-51801-16S-ribosomal-RNA,-partial-sequence	Neg1243 competitor	CCGTGCAGCACCTGTTTTC	rev	complement(987..1005)	0
NR_043053.1-Helicobacter-pullorum-NCTC-12824-strain-ATCC-51801-16S-ribosomal-RNA,-partial-sequence	Neg1243 competitor	CCGTGCAGCACCTGTTTTC	rev	complement(996..1014)	0
NR_114586.1-Helicobacter-pametensis-strain-ATCC-51478-16S-ribosomal-RNA,-partial-sequence	Neg1243 competitor	CCGTGCAGCACCTGTTTTC	rev	complement(974..992)	0
NR_028019.1-Helicobacter-pametensis-strain-B9A-Seymour-16S-ribosomal-RNA,-partial-sequence	Neg1243 competitor	CCGTGCAGCACCTGTTTTC	rev	complement(1004..1022)	0
NR_029169.1-Helicobacter-mustelae-strain-R85-13-6-16S-ribosomal-RNA,-partial-sequence	Neg1243 competitor	CCGTGCAGCACCTGTTTTC	rev	complement(1004..1022)	0
NR_114585.1-Helicobacter-muridarum-strain-ATCC-49282-16S-ribosomal-RNA,-partial-sequence	Neg1243 competitor	CCGTGCAGCACCTGTTTTC	rev	complement(974..992)	0
NR_025939.1-Helicobacter-muridarum-strain-ST1-16S-ribosomal-RNA,-partial-sequence	Neg1243 competitor	CCGTGCAGCACCTGTTTTC	rev	complement(1000..1018)	0
NR_116595.1-Helicobacter-pullorum-NCTC-12824-16S-ribosomal-RNA,-partial-sequence	Neg1243 competitor	CCGTGCAGCACCTGTTTTC	rev	complement(976..994)	0
NR_133761.1-Helicobacter-valdiviensis-strain-WBE14-16S-ribosomal-RNA,-partial-sequence	Neg1243 competitor	CCGTGCAGCACCTGTTTTC	rev	complement(952..970)	0
NR_180201.1-Helicobacter-vulpis-strain-L2-16S-ribosomal-RNA,-partial-sequence	Neg1243 competitor	CCGTGCAGCACCTGTTTTC	rev	complement(1002..1020)	0
NR_114557.1-Helicobacter-winghamensis-strain-NLEP-97-1090-16S-ribosomal-RNA,-partial-sequence	Neg1243 competitor	CCGTGCAGCACCTGTTTTC	rev	complement(977..995)	0
NR_024802.1-Sulfurovum-lithotrophicum-strain-42BKT-16S-ribosomal-RNA,-partial-sequence	Neg1243 competitor	CCGTGCAGCACCTGTTTTC	rev	complement(989..1007)	0
NR_181472.1-Sulfurovum-indicum-strain-ST-419-16S-ribosomal-RNA,-partial-sequence	Neg1243 competitor	CCGTGCAGCACCTGTTTTC	rev	complement(1017..1035)	0
NR_175589.1-Sulfurimonas-xiamenensis-strain-1-1N-16S-ribosomal-RNA,-partial-sequence	Neg1243 competitor	CCGTGCAGCACCTGTTTTC	rev	complement(1017..1035)	0
NR_175588.1-Sulfurimonas-xiamenensis-strain-1-1N-16S-ribosomal-RNA,-partial-sequence	Neg1243 competitor	CCGTGCAGCACCTGTTTTC	rev	complement(1016..1034)	0
NR_175587.1-Sulfurimonas-xiamenensis-strain-1-1N-16S-ribosomal-RNA,-partial-sequence	Neg1243 competitor	CCGTGCAGCACCTGTTTTC	rev	complement(1016..1034)	0
NR_175586.1-Sulfurimonas-xiamenensis-strain-1-1N-16S-ribosomal-RNA,-partial-sequence	Neg1243 competitor	CCGTGCAGCACCTGTTTTC	rev	complement(1017..1035)	0
NR_175521.1-Sulfurimonas-xiamenensis-strain-1-1N-16S-ribosomal-RNA,-partial-sequence	Neg1243 competitor	CCGTGCAGCACCTGTTTTC	rev	complement(935..953)	0
NR_180636.1-Sulfurimonas-sediminis-strain-S2-6-16S-ribosomal-RNA,-partial-sequence	Neg1243 competitor	CCGTGCAGCACCTGTTTTC	rev	complement(948..966)	0
NR_041439.1-Sulfurimonas-paralvinellae-strain-GO25-16S-ribosomal-RNA,-partial-sequence	Neg1243 competitor	CCGTGCAGCACCTGTTTTC	rev	complement(999..1017)	0
NR_175590.1-Sulfurimonas-lithotrophica-strain-GYSZ_1-16S-ribosomal-RNA,-partial-sequence	Neg1243 competitor	CCGTGCAGCACCTGTTTTC	rev	complement(1017..1035)	0
NR_175522.1-Sulfurimonas-lithotrophica-strain-GYSZ_1-16S-ribosomal-RNA,-partial-sequence	Neg1243 competitor	CCGTGCAGCACCTGTTTTC	rev	complement(963..981)	0
NR_180474.1-Sulfurimonas-indica-strain-NW8N-16S-ribosomal-RNA,-partial-sequence	Neg1243 competitor	CCGTGCAGCACCTGTTTTC	rev	complement(980..998)	0
NR_180473.1-Sulfurimonas-hydrogeniphila-strain-NW10-16S-ribosomal-RNA,-partial-sequence	Neg1243 competitor	CCGTGCAGCACCTGTTTTC	rev	complement(986..1004)	0
NR_178527.1-Sulfurimonas-hongkongensis-strain-AST-10-16S-ribosomal-RNA,-partial-sequence	Neg1243 competitor	CCGTGCAGCACCTGTTTTC	rev	complement(952..970)	0
NR_121690.1-Sulfurimonas-gotlandica-strain-GD1-16S-ribosomal-RNA,-partial-sequence	Neg1243 competitor	CCGTGCAGCACCTGTTTTC	rev	complement(1006..1024)	0
NR_074133.1-Sulfurimonas-denitrificans-DSM-1251-16S-ribosomal-RNA,-partial-sequence	Neg1243 competitor	CCGTGCAGCACCTGTTTTC	rev	complement(996..1014)	0
NR_169489.1-Sulfurimonas-crateris-strain-SN118-16S-ribosomal-RNA,-partial-sequence	Neg1243 competitor	CCGTGCAGCACCTGTTTTC	rev	complement(998..1016)	0
NR_074451.1-Sulfurimonas-autotrophica-DSM-16294-strain-OK10-16S-ribosomal-RNA,-partial-sequence	Neg1243 competitor	CCGTGCAGCACCTGTTTTC	rev	complement(1010..1028)	0
NR_028643.1-Sulfurimonas-autotrophica-strain-OK10-16S-ribosomal-RNA,-partial-sequence	Neg1243 competitor	CCGTGCAGCACCTGTTTTC	rev	complement(1004..1022)	0
NR_180168.1-Helicobacter-monodelphidis-strain-MIT-15-1451-16S-ribosomal-RNA,-complete-sequence	Neg1243 competitor	CCGTGCAGCACCTGTTTTC	rev	complement(1002..1020)	0
NR_024923.1-Helicobacter-mesocricetorum-strain-MU97-1514-16S-ribosomal-RNA,-partial-sequence	Neg1243 competitor	CCGTGCAGCACCTGTTTTC	rev	complement(979..997)	0
NR_180203.1-Helicobacter-mehlei-strain-L15-16S-ribosomal-RNA,-partial-sequence	Neg1243 competitor	CCGTGCAGCACCTGTTTTC	rev	complement(1002..1020)	0
NG_042882.1-Helicobacter-mastomyrinus-strain-MIT-97-5574-16S-ribosomal-RNA-gene,-partial-sequence	Neg1243 competitor	CCGTGCAGCACCTGTTTTC	rev	complement(1283..1301)	0
NR_114605.1-Helicobacter-cinaedi-CCUG-18818-=-ATCC-BAA-847-16S-ribosomal-RNA,-partial-sequence	Neg1243 competitor	CCGTGCAGCACCTGTTTTC	rev	complement(977..995)	0
NR_025941.1-Helicobacter-cinaedi-strain-165-16S-ribosomal-RNA,-partial-sequence	Neg1243 competitor	CCGTGCAGCACCTGTTTTC	rev	complement(996..1014)	0
NR_118812.1-Helicobacter-cholecystus-strain-Hkb-1-16S-ribosomal-RNA,-partial-sequence	Neg1243 competitor	CCGTGCAGCACCTGTTTTC	rev	complement(984..1002)	0
NR_043108.1-Helicobacter-cholecystus-strain-ATCC-700242-16S-ribosomal-RNA,-partial-sequence	Neg1243 competitor	CCGTGCAGCACCTGTTTTC	rev	complement(995..1013)	0
NR_074476.2-Helicobacter-cetorum-MIT-99-5656-16S-ribosomal-RNA,-complete-sequence	Neg1243 competitor	CCGTGCAGCACCTGTTTTC	rev	complement(1007..1025)	0
NR_041808.1-Helicobacter-cetorum-MIT-99-5656-16S-ribosomal-RNA,-partial-sequence	Neg1243 competitor	CCGTGCAGCACCTGTTTTC	rev	complement(999..1017)	0
NR_043052.1-Helicobacter-canis-strain-ATCC-51401-16S-ribosomal-RNA,-partial-sequence	Neg1243 competitor	CCGTGCAGCACCTGTTTTC	rev	complement(996..1014)	0
NR_146694.1-Helicobacter-canicola-strain-PAGU-1410-16S-ribosomal-RNA,-partial-sequence	Neg1243 competitor	CCGTGCAGCACCTGTTTTC	rev	complement(1184..1202)	0
NR_115104.1-Helicobacter-canadensis-strain-CCUG-47163-16S-ribosomal-RNA,-partial-sequence	Neg1243 competitor	CCGTGCAGCACCTGTTTTC	rev	complement(974..992)	0
NR_025096.1-Helicobacter-canadensis-strain-NLEP-16143-16S-ribosomal-RNA,-partial-sequence	Neg1243 competitor	CCGTGCAGCACCTGTTTTC	rev	complement(979..997)	0
NR_043799.1-Helicobacter-brantae-strain-MIT-04-9366-16S-ribosomal-RNA,-partial-sequence	Neg1243 competitor	CCGTGCAGCACCTGTTTTC	rev	complement(997..1015)	0
NR_026372.1-Helicobacter-bizzozeronii-CCUG-35545-strain-CCUG-35045-16S-ribosomal-RNA,-partial-sequence	Neg1243 competitor	CCGTGCAGCACCTGTTTTC	rev	complement(976..994)	0
NG_041960.1-Helicobacter-bilis-strain-Hb1-16S-ribosomal-RNA-gene,-partial-sequence	Neg1243 competitor	CCGTGCAGCACCTGTTTTC	rev	complement(1175..1193)	0
NR_029182.3-Helicobacter-bilis-strain-Hb1-16S-ribosomal-RNA,-partial-sequence	Neg1243 competitor	CCGTGCAGCACCTGTTTTC	rev	complement(988..1006)	0
NR_044067.1-Helicobacter-baculiformis-strain-M50-16S-ribosomal-RNA,-partial-sequence	Neg1243 competitor	CCGTGCAGCACCTGTTTTC	rev	complement(996..1014)	0
NR_025124.1-Helicobacter-aurati-strain-MIT-97-5075c-16S-ribosomal-RNA,-partial-sequence	Neg1243 competitor	CCGTGCAGCACCTGTTTTC	rev	complement(993..1011)	0
NR_151917.1-Helicobacter-apri-strain-A19-16S-ribosomal-RNA,-partial-sequence	Neg1243 competitor	CCGTGCAGCACCTGTTTTC	rev	complement(697..715)	0
NR_043798.1-Helicobacter-anseris-strain-MIT-04-9362-16S-ribosomal-RNA,-partial-sequence	Neg1243 competitor	CCGTGCAGCACCTGTTTTC	rev	complement(996..1014)	0
NR_181911.1-Helicobacter-anatolicus-strain-faydin-H8-16S-ribosomal-RNA,-partial-sequence	Neg1243 competitor	CCGTGCAGCACCTGTTTTC	rev	complement(938..956)	0
NR_043457.1-Helicobacter-cynogastricus-strain-JKM4-16S-ribosomal-RNA,-partial-sequence	Neg1243 competitor	CCGTGCAGCACCTGTTTTC	rev	complement(1000..1018)	0
NR_149787.1-Sulfurovum-riftiae-strain-1812E-16S-ribosomal-RNA,-partial-sequence	Neg1243 competitor	CCGTGCAGCACCTGTTTTC	rev	complement(962..980)	0
NR_179255.1-Helicobacter-delphinicola-strain-TSB-16S-ribosomal-RNA,-partial-sequence	Neg1243 competitor	CCGTGCAGCACCTGTTTTC	rev	complement(918..936)	0
NR_178296.1-Helicobacter-enhydrae-strain-MIT-01-6242-16S-ribosomal-RNA,-partial-sequence	Neg1243 competitor	CCGTGCAGCACCTGTTTTC	rev	complement(976..994)	0
NR_115314.2-Helicobacter-mastomyrinus-strain-MIT-97-5574-16S-ribosomal-RNA,-partial-sequence	Neg1243 competitor	CCGTGCAGCACCTGTTTTC	rev	complement(995..1013)	0
NR_041825.1-Helicobacter-marmotae-strain-MIT-98-6070-16S-ribosomal-RNA,-partial-sequence	Neg1243 competitor	CCGTGCAGCACCTGTTTTC	rev	complement(994..1012)	0
NR_114600.3-Helicobacter-macacae-strain-MIT-99-5501-16S-ribosomal-RNA,-partial-sequence	Neg1243 competitor	CCGTGCAGCACCTGTTTTC	rev	complement(982..1000)	0
NG_042884.1-Helicobacter-macacae-strain-MIT-99-5501-16S-ribosomal-RNA-gene,-partial-sequence	Neg1243 competitor	CCGTGCAGCACCTGTTTTC	rev	complement(1159..1177)	0
NR_180202.1-Helicobacter-labacensis-strain-L9-16S-ribosomal-RNA,-partial-sequence	Neg1243 competitor	CCGTGCAGCACCTGTTTTC	rev	complement(1002..1020)	0
NR_181912.1-Helicobacter-kayseriensis-strain-faydin-H23-16S-ribosomal-RNA,-partial-sequence	Neg1243 competitor	CCGTGCAGCACCTGTTTTC	rev	complement(941..959)	0
NR_149210.1-Helicobacter-japonicus-strain-MIT-01-6451-16S-ribosomal-RNA,-partial-sequence	Neg1243 competitor	CCGTGCAGCACCTGTTTTC	rev	complement(994..1012)	0
NR_149209.1-Helicobacter-jaachi-strain-MIT-09-6949-16S-ribosomal-RNA,-partial-sequence	Neg1243 competitor	CCGTGCAGCACCTGTTTTC	rev	complement(981..999)	0
NR_135861.1-Helicobacter-himalayensis-strain-80(YS1)-16S-ribosomal-RNA,-partial-sequence	Neg1243 competitor	CCGTGCAGCACCTGTTTTC	rev	complement(997..1015)	0
NR_114584.1-Helicobacter-hepaticus-strain-ATCC-51448-16S-ribosomal-RNA,-partial-sequence	Neg1243 competitor	CCGTGCAGCACCTGTTTTC	rev	complement(972..990)	0
NR_025952.1-Helicobacter-hepaticus-strain-Hh-2-16S-ribosomal-RNA,-partial-sequence	Neg1243 competitor	CCGTGCAGCACCTGTTTTC	rev	complement(993..1011)	0
NR_117866.1-Helicobacter-heilmannii-strain-ASB1-16S-ribosomal-RNA,-partial-sequence	Neg1243 competitor	CCGTGCAGCACCTGTTTTC	rev	complement(995..1013)	0
NR_024836.1-Helicobacter-ganmani-strain-CMRI-H02-16S-ribosomal-RNA,-partial-sequence	Neg1243 competitor	CCGTGCAGCACCTGTTTTC	rev	complement(974..992)	0
NG_042881.1-Helicobacter-fennelliae-strain-Fennel-231-16S-ribosomal-RNA-gene,-partial-sequence	Neg1243 competitor	CCGTGCAGCACCTGTTTTC	rev	complement(1356..1374)	0
NR_118766.2-Helicobacter-fennelliae-strain-Fennel-231-16S-ribosomal-RNA,-partial-sequence	Neg1243 competitor	CCGTGCAGCACCTGTTTTC	rev	complement(1004..1022)	0
NG_042880.1-Helicobacter-fennelliae-strain-NCTC-11612-16S-ribosomal-RNA-gene,-partial-sequence	Neg1243 competitor	CCGTGCAGCACCTGTTTTC	rev	complement(1326..1344)	0
NR_114604.2-Helicobacter-fennelliae-strain-NCTC-11612-16S-ribosomal-RNA,-partial-sequence	Neg1243 competitor	CCGTGCAGCACCTGTTTTC	rev	complement(974..992)	0
NR_025935.1-Helicobacter-felis-ATCC-49179-strain-CS1-16S-ribosomal-RNA,-partial-sequence	Neg1243 competitor	CCGTGCAGCACCTGTTTTC	rev	complement(996..1014)	0
NR_115105.1-Helicobacter-equorum-strain-CCUG-52199-16S-ribosomal-RNA,-partial-sequence	Neg1243 competitor	CCGTGCAGCACCTGTTTTC	rev	complement(971..989)	0
NR_180169.1-Helicobacter-didelphidarum-strain-MIT-17-337-16S-ribosomal-RNA,-complete-sequence	Neg1243 competitor	CCGTGCAGCACCTGTTTTC	rev	complement(1002..1020)	0
NR_025942.1-Wolinella-succinogenes-strain-ATCC-29543-16S-ribosomal-RNA,-partial-sequence	Neg1243 competitor	CCGTGCAGCACCTGTTTTC	rev	complement(1004..1022)	0
