## Supplementary material for "Single-cell quantification of the microbiota by flow cytometry: MicFLY": Probe Binding sites: PTPHC454_16s_binding_sites.xlsx

### Sheet: Data
Name	Primer name	Primer Sequence	Orientation	Region	Mismatches
NR_115511.1-Finegoldia-magna-strain-GIFU-7881-16S-ribosomal-RNA,-partial-sequence	PTPHC454-Finegoldia magna	GGACAGAACTTTACGATACG	rev	complement(427..446)	0
NR_041935.1-Finegoldia-magna-strain-CCUG-17636-16S-ribosomal-RNA,-partial-sequence	PTPHC454-Finegoldia magna	GGACAGAACTTTACGATACG	rev	complement(384..403)	0
NR_113383.1-Finegoldia-magna-strain-JCM-1766-16S-ribosomal-RNA,-partial-sequence	PTPHC454-Finegoldia magna	GGACAGAACTTTACGATACG	rev	complement(428..447)	0
NR_144694.1-Anaerosalibacter-massiliensis-strain-ND1-16S-ribosomal-RNA,-partial-sequence	PTPHC454-Finegoldia magna	GGACAGAACTTTACGATaCG	rev	complement(437..456)	1
NR_179533.1-Murdochiella-vaginalis-strain-Marseille-P2341-16S-ribosomal-RNA,-partial-sequence	PTPHC454-Finegoldia magna	GGACAGAACTTTACGATaCG	rev	complement(428..447)	1
NR_179550.1-Khoudiadiopia-massiliensis-strain-Marseille-P2746-16S-ribosomal-RNA,-partial-sequence	PTPHC454-Finegoldia magna	GGACAGAACTTTACGATaCG	rev	complement(430..449)	1
NR_148568.1-Murdochiella-massiliensis-strain-SIT12-16S-ribosomal-RNA,-partial-sequence	PTPHC454-Finegoldia magna	GGACAGAACTTTACGATaCG	rev	complement(427..446)	1
NR_116331.1-Murdochiella-asaccharolytica-strain-WAL-1855C-16S-ribosomal-RNA,-partial-sequence	PTPHC454-Finegoldia magna	GGACAGAACTTTACgATaCG	rev	complement(370..389)	2
NR_179419.1-Neofamilia-massiliensis-strain-SIT13-16S-ribosomal-RNA,-partial-sequence	PTPHC454-Finegoldia magna	GGACAGAaCTTTACGAtACG	rev	complement(430..449)	2
NR_152057.1-Orenia-metallireducens-strain-Z6-16S-ribosomal-RNA,-partial-sequence	PTPHC454-Finegoldia magna	GGACAGAACTTTACGAtaCG	rev	complement(406..425)	2
NR_115600.1-Paenibacillus-thiaminolyticus-strain-JCM8360-16S-ribosomal-RNA,-partial-sequence	PTPHC454-Finegoldia magna	gGACAGAACTTTACGATaCG	rev	complement(427..446)	2
NR_179542.1-Peptoniphilus-duodeni-strain-Marseille-P2932-16S-ribosomal-RNA,-partial-sequence	PTPHC454-Finegoldia magna	GGACAGAaCTTTACGATaCG	rev	complement(431..450)	2
NR_179637.1-Miniphocaeibacter-massiliensis-strain-Marseille-P4678-16S-ribosomal-RNA,-partial-sequence	PTPHC454-Finegoldia magna	GGACAGAACTTTACGAtaCG	rev	complement(334..353)	2
NR_180730.1-Miniphocaeibacter-halophilus-strain-AMB_01-16S-ribosomal-RNA,-partial-sequence	PTPHC454-Finegoldia magna	GGACAGAaCTTTACGATaCG	rev	complement(378..397)	2
NR_036934.1-Parvimonas-micra-strain-3119B-16S-ribosomal-RNA,-partial-sequence	PTPHC454-Finegoldia magna	GGACAGAaCTTTACGATaCG	rev	complement(408..427)	2
NR_114338.1-Parvimonas-micra-strain-JCM-12970-16S-ribosomal-RNA,-partial-sequence	PTPHC454-Finegoldia magna	GGACAGAaCTTTACGATaCG	rev	complement(428..447)	2
NR_114675.1-Parvimonas-micra-ATCC-33270-16S-ribosomal-RNA,-partial-sequence	PTPHC454-Finegoldia magna	GGACAGAaCTTTACGATaCG	rev	complement(388..407)	2
NR_181419.1-Parvimonas-parva-strain-S3374-16S-ribosomal-RNA,-partial-sequence	PTPHC454-Finegoldia magna	GGACAGAaCTTTACGATaCG	rev	complement(408..427)	2
NR_149232.1-Peptoniphilus-catoniae-strain-M6.X2D-16S-ribosomal-RNA,-partial-sequence	PTPHC454-Finegoldia magna	GGACAGAaCTTTACGATaCG	rev	complement(279..298)	2
NR_184596.1-Mediannikoviicoccus-vaginalis-strain-Marseille-Q5883-16S-ribosomal-RNA,-partial-sequence	PTPHC454-Finegoldia magna	GGACAGAaCTTTACGAtACG	rev	complement(434..453)	2
NR_117556.1-Peptoniphilus-coxii-strain-RMA-16757-16S-ribosomal-RNA,-partial-sequence	PTPHC454-Finegoldia magna	GGACAGAaCTTTACGATaCG	rev	complement(412..431)	2
NR_119322.1-[Clostridium]-paradoxum-JW-YL-7-=-DSM-7308-16S-ribosomal-RNA,-partial-sequence	PTPHC454-Finegoldia magna	GGACAGAACTTTACGAtaCG	rev	complement(503..522)	2
NR_108213.1-Peptoniphilus-koenoeneniae-strain-WAL-18898-16S-ribosomal-RNA,-partial-sequence	PTPHC454-Finegoldia magna	GGACAGAaCTTTACGATaCG	rev	complement(382..401)	2
NR_169315.1-Peptoniphilus-mikwangii-strain-ChDC-B134-16S-ribosomal-RNA,-partial-sequence	PTPHC454-Finegoldia magna	GGACAGAaCTTTACGATaCG	rev	complement(411..430)	2
NR_117376.1-Tissierella-praeacuta-strain-ATCC-25539-16S-ribosomal-RNA,-partial-sequence	PTPHC454-Finegoldia magna	GGACAGAACTTTACGAtaCG	rev	complement(429..448)	2
NR_044860.1-Tissierella-praeacuta-strain-NCTC-11158-16S-ribosomal-RNA,-partial-sequence	PTPHC454-Finegoldia magna	GGACAGAACTTTACGAtaCG	rev	complement(414..433)	2
NR_180808.1-Tissierella-pigra-strain-WCA3-693-APC-4-16S-ribosomal-RNA,-partial-sequence	PTPHC454-Finegoldia magna	GGACAGAACTTTACGAtaCG	rev	complement(432..451)	2
NR_117377.1-Tissierella-creatinophila-strain-DSM-6911-16S-ribosomal-RNA,-partial-sequence	PTPHC454-Finegoldia magna	GGACAGAACTTTACGAtaCG	rev	complement(413..432)	2
NR_037028.1-Tissierella-creatinophila-strain-Kre4-16S-ribosomal-RNA-gene,-partial-sequence	PTPHC454-Finegoldia magna	GGACAGAACTTTACGAtaCG	rev	complement(369..388)	2
NR_117155.1-Tissierella-creatinini-strain-DSM-9508-16S-ribosomal-RNA,-partial-sequence	PTPHC454-Finegoldia magna	GGACAGAACTTTACGAtaCG	rev	complement(427..446)	2
NR_104805.1-Tissierella-creatinini-strain-BN11-16S-ribosomal-RNA,-partial-sequence	PTPHC454-Finegoldia magna	GGACAGAACTTTACGAtaCG	rev	complement(429..448)	2
NR_133054.1-Tissierella-carlieri-strain-LBN-295-16S-ribosomal-RNA,-partial-sequence	PTPHC454-Finegoldia magna	GGACAGAACTTTACGAtaCG	rev	complement(429..448)	2
NR_117381.1-Sporanaerobacter-acetigenes-strain-DSM-13106-16S-ribosomal-RNA,-partial-sequence	PTPHC454-Finegoldia magna	GGACAGAaCTTTACGATaCG	rev	complement(428..447)	2
NR_025151.1-Sporanaerobacter-acetigenes-strain-Lup33-16S-ribosomal-RNA,-partial-sequence	PTPHC454-Finegoldia magna	GGACAGAaCTTTACGATaCG	rev	complement(431..450)	2
NR_043101.1-Sporacetigenium-mesophilum-strain-ZLJ115-16S-ribosomal-RNA,-partial-sequence	PTPHC454-Finegoldia magna	GGACAGAaCTTTACGATaCG	rev	complement(399..418)	2
NR_144733.1-Senegalia-massiliensis-strain-SIT17-16S-ribosomal-RNA,-partial-sequence	PTPHC454-Finegoldia magna	GGACAGAaCTTTACGATaCG	rev	complement(429..448)	2
NR_114645.1-Sedimentibacter-hongkongensis-strain-HKU2-16S-ribosomal-RNA,-partial-sequence	PTPHC454-Finegoldia magna	GGACAGAaCTTTACGATaCG	rev	complement(428..447)	2
NR_115155.1-Peptostreptococcus-russellii-strain-RT-10B-16S-ribosomal-RNA,-partial-sequence	PTPHC454-Finegoldia magna	gGACAGAACTTTACGATaCG	rev	complement(420..439)	2
NR_179558.1-Peptoniphilus-urinae-strain-Marseille-P3195-16S-ribosomal-RNA,-partial-sequence	PTPHC454-Finegoldia magna	GGACAGAaCTTTACGATaCG	rev	complement(428..447)	2
NR_134130.1-Peptoniphilus-stercorisuis-strain-DSM-27563-16S-ribosomal-RNA,-partial-sequence	PTPHC454-Finegoldia magna	GGACAGAaCTTTACGATaCG	rev	complement(423..442)	2
NR_179445.1-Peptoniphilus-pacaensis-strain-Kh-D5-16S-ribosomal-RNA,-partial-sequence	PTPHC454-Finegoldia magna	GGACAGAaCTTTACGATaCG	rev	complement(428..447)	2
NR_125607.1-Peptoniphilus-obesi-ph1-16S-ribosomal-RNA,-partial-sequence	PTPHC454-Finegoldia magna	GGACAGAaCTTTACGAtACG	rev	complement(426..445)	2
NR_180569.1-Peptoniphilus-nemausensis-strain-1804121828-16S-ribosomal-RNA,-partial-sequence	PTPHC454-Finegoldia magna	GGACAGAaCTTTACGATaCG	rev	complement(376..395)	2
NR_117515.1-Peptoniphilus-methioninivorax-strain-NRRL-B-23883-16S-ribosomal-RNA,-partial-sequence	PTPHC454-Finegoldia magna	GGACAGAaCTTTACGATaCG	rev	complement(382..401)	2
NR_133039.1-Levyella-massiliensis-strain-9403326-16S-ribosomal-RNA,-partial-sequence	PTPHC454-Finegoldia magna	GGACAGAACTTTACgATaCG	rev	complement(428..447)	2
NR_133026.1-Kallipyga-massiliensis-ph2-16S-ribosomal-RNA,-partial-sequence	PTPHC454-Finegoldia magna	GGACAGAACTTTACgATaCG	rev	complement(418..437)	2
NR_119111.1-Tissierella-praeacuta-strain-ATCC-25539-16S-ribosomal-RNA,-partial-sequence	PTPHC454-Finegoldia magna	GGACAGAACTTTACGAtaCG	rev	complement(433..452)	2
NR_117153.1-[Clostridium]-thermoalcaliphilum-strain-DSM-7309-16S-ribosomal-RNA,-partial-sequence	PTPHC454-Finegoldia magna	GGACAGAACTTTACGAtaCG	rev	complement(486..505)	2
NR_119337.1-[Clostridium]-paradoxum-JW-YL-7-=-DSM-7308-16S-ribosomal-RNA,-partial-sequence	PTPHC454-Finegoldia magna	GGACAGAACTTTACGAtaCG	rev	complement(385..404)	2
NR_119336.1-[Clostridium]-paradoxum-JW-YL-7-=-DSM-7308-16S-ribosomal-RNA,-partial-sequence	PTPHC454-Finegoldia magna	GGACAGAACTTTACGAtaCG	rev	complement(385..404)	2
NR_119335.1-[Clostridium]-paradoxum-JW-YL-7-=-DSM-7308-16S-ribosomal-RNA,-partial-sequence	PTPHC454-Finegoldia magna	GGACAGAACTTTACGAtaCG	rev	complement(388..407)	2
NR_119334.1-[Clostridium]-paradoxum-JW-YL-7-=-DSM-7308-16S-ribosomal-RNA,-partial-sequence	PTPHC454-Finegoldia magna	GGACAGAACTTTACGAtaCG	rev	complement(509..528)	2
NR_119333.1-[Clostridium]-paradoxum-JW-YL-7-=-DSM-7308-16S-ribosomal-RNA,-partial-sequence	PTPHC454-Finegoldia magna	GGACAGAACTTTACGAtaCG	rev	complement(484..503)	2
NR_119332.1-[Clostridium]-paradoxum-JW-YL-7-=-DSM-7308-16S-ribosomal-RNA,-partial-sequence	PTPHC454-Finegoldia magna	GGACAGAACTTTACGAtaCG	rev	complement(500..519)	2
NR_117154.1-[Clostridium]-thermoalcaliphilum-strain-DSM-7309-16S-ribosomal-RNA,-partial-sequence	PTPHC454-Finegoldia magna	GGACAGAACTTTACGAtaCG	rev	complement(451..470)	2
NR_119331.1-[Clostridium]-paradoxum-JW-YL-7-=-DSM-7308-16S-ribosomal-RNA,-partial-sequence	PTPHC454-Finegoldia magna	GGACAGAACTTTACGAtaCG	rev	complement(483..502)	2
NR_119329.1-[Clostridium]-paradoxum-JW-YL-7-=-DSM-7308-16S-ribosomal-RNA,-partial-sequence	PTPHC454-Finegoldia magna	GGACAGAACTTTACGAtaCG	rev	complement(510..529)	2
NR_119328.1-[Clostridium]-paradoxum-JW-YL-7-=-DSM-7308-16S-ribosomal-RNA,-partial-sequence	PTPHC454-Finegoldia magna	GGACAGAACTTTACGAtaCG	rev	complement(510..529)	2
NR_119327.1-[Clostridium]-paradoxum-JW-YL-7-=-DSM-7308-16S-ribosomal-RNA,-partial-sequence	PTPHC454-Finegoldia magna	GGACAGAACTTTACGAtaCG	rev	complement(525..544)	2
NR_119326.1-[Clostridium]-paradoxum-JW-YL-7-=-DSM-7308-16S-ribosomal-RNA,-partial-sequence	PTPHC454-Finegoldia magna	GGACAGAACTTTACGAtaCG	rev	complement(507..526)	2
NR_119325.1-[Clostridium]-paradoxum-JW-YL-7-=-DSM-7308-16S-ribosomal-RNA,-partial-sequence	PTPHC454-Finegoldia magna	GGACAGAACTTTACGAtaCG	rev	complement(508..527)	2
NR_119324.1-[Clostridium]-paradoxum-JW-YL-7-=-DSM-7308-16S-ribosomal-RNA,-partial-sequence	PTPHC454-Finegoldia magna	GGACAGAACTTTACGAtaCG	rev	complement(489..508)	2
NR_119323.1-[Clostridium]-paradoxum-JW-YL-7-=-DSM-7308-16S-ribosomal-RNA,-partial-sequence	PTPHC454-Finegoldia magna	GGACAGAACTTTACGAtaCG	rev	complement(502..521)	2
NR_119330.1-[Clostridium]-paradoxum-JW-YL-7-=-DSM-7308-16S-ribosomal-RNA,-partial-sequence	PTPHC454-Finegoldia magna	GGACAGAACTTTACGAtaCG	rev	complement(483..502)	2
NR_118665.1-[Clostridium]-thermoalcaliphilum-strain-JW/YL23-2-16S-ribosomal-RNA,-partial-sequence	PTPHC454-Finegoldia magna	GGACAGAACTTTACGAtaCG	rev	complement(421..440)	2
NR_165680.1-Abyssisolibacter-fermentans-strain-MCWD3-16S-ribosomal-RNA,-partial-sequence	PTPHC454-Finegoldia magna	GGACAGAaCTTTACGATaCG	rev	complement(365..384)	2
NR_180525.1-Alkalibacter-mobilis-strain-M17-DMB-16S-ribosomal-RNA,-partial-sequence	PTPHC454-Finegoldia magna	gGACAGAACTTTACGATaCG	rev	complement(401..420)	2
NR_144726.1-Kallipyga-gabonensis-strain-GM4-16S-ribosomal-RNA,-partial-sequence	PTPHC454-Finegoldia magna	GGACAGAACTTTACgATaCG	rev	complement(430..449)	2
NR_027228.1-Helcococcus-ovis-strain-s840-96-2-16S-ribosomal-RNA,-partial-sequence	PTPHC454-Finegoldia magna	GGACAGAACTTTACgATaCG	rev	complement(417..436)	2
NR_029237.1-Helcococcus-kunzii-strain-22-16S-ribosomal-RNA,-partial-sequence	PTPHC454-Finegoldia magna	GGACAGAACTTTACgATaCG	rev	complement(439..458)	2
NR_042717.1-Halonatronum-saccharophilum-strain-Z-7986-16S-ribosomal-RNA,-partial-sequence	PTPHC454-Finegoldia magna	GGACAGAACTTTACGAtaCG	rev	complement(370..389)	2
NR_036959.1-Halocella-cellulosilytica-strain-Z-10151-16S-ribosomal-RNA,-partial-sequence	PTPHC454-Finegoldia magna	GGACAGAACTTTACGAtaCG	rev	complement(407..426)	2
NR_118735.2-Gottschalkia-purinilytica-strain-ATCC-33906-16S-ribosomal-RNA,-partial-sequence	PTPHC454-Finegoldia magna	GGACAGAaCTTTACGATaCG	rev	complement(436..455)	2
NR_117121.1-Gottschalkia-purinilytica-strain-DSM-1384-16S-ribosomal-RNA,-partial-sequence	PTPHC454-Finegoldia magna	GGACAGAaCTTTACGATaCG	rev	complement(425..444)	2
NR_040843.1-Gallicola-barnesae-strain-DSM-3244-16S-ribosomal-RNA,-partial-sequence	PTPHC454-Finegoldia magna	GGACAGAaCTTTACGAtACG	rev	complement(411..430)	2
NR_041309.1-Dethiosulfatibacter-aminovorans-strain-C/G2-16S-ribosomal-RNA,-partial-sequence	PTPHC454-Finegoldia magna	GGACAGAaCTTTACGATaCG	rev	complement(418..437)	2
NR_133037.1-Casaltella-massiliensis-strain-9400853-16S-ribosomal-RNA,-partial-sequence	PTPHC454-Finegoldia magna	GGACAGAACTTTACGAtaCG	rev	complement(429..448)	2
NR_176802.2-Candidatus-Peptostreptococcus-massiliensis-strain-2002-69396-16S-ribosomal-RNA,-partial-sequence	PTPHC454-Finegoldia magna	GGACAGAaCTTTACGATaCG	rev	complement(416..435)	2
NR_179580.1-Bacilliculturomica-massiliensis-strain-Marseille-P3303-16S-ribosomal-RNA,-partial-sequence	PTPHC454-Finegoldia magna	GGACAGAaCTTTACGATaCG	rev	complement(408..427)	2
NR_180310.1-Anaerosphaera-multitolerans-strain-GS7-6-2-16S-ribosomal-RNA,-partial-sequence	PTPHC454-Finegoldia magna	GGACAGAaCTTTACGATaCG	rev	complement(383..402)	2
NR_117999.1-Anaerosalibacter-bizertensis-strain-C5BEL-16S-ribosomal-RNA,-partial-sequence	PTPHC454-Finegoldia magna	GGACAGAaCTTTACGATaCG	rev	complement(428..447)	2
NR_180898.1-Anaeromonas-gelatinilytica-strain-D2Q-14-16S-ribosomal-RNA,-partial-sequence	PTPHC454-Finegoldia magna	GGACAGAaCTTTACGATaCG	rev	complement(428..447)	2
NR_180899.1-Anaeromonas-frigoriresistens-strain-D2Q-11-16S-ribosomal-RNA,-partial-sequence	PTPHC454-Finegoldia magna	GGACAGAaCTTTACGATaCG	rev	complement(428..447)	2
NR_042834.1-Alkalibacter-saccharofermentans-strain-Z-79820-16S-ribosomal-RNA,-partial-sequence	PTPHC454-Finegoldia magna	gGACAGAACTTTACGATaCG	rev	complement(402..421)	2
NR_173695.1-Lagierella-massiliensis-strain-SIT14-16S-ribosomal-RNA,-partial-sequence	PTPHC454-Finegoldia magna	GGACAGAaCTTTACGAtACG	rev	complement(430..449)	2
NR_181763.1-Tissierella-simiarum-strain-MSJ-40-16S-ribosomal-RNA,-partial-sequence	PTPHC454-Finegoldia magna	GGACAGAACTTTACGAtaCG	rev	complement(421..440)	2
