## Supplementary material for "Single-cell quantification of the microbiota by flow cytometry: MicFLY": Probe Binding sites: Sal1_23s_binding_sites.xlsx

### Sheet: Data
Name	Primer name	Primer Sequence	Orientation	Region	Mismatches
NR_076079.2-Salmonella-enterica-subsp.-enterica-serovar-Typhimurium-strain-LT2-23S-ribosomal-RNA-complete-sequence	Sal1	ACAGCACATGCGCTTTTGTG	rev	complement(338..357)	0
NG_042030.1-Salmonella-enterica-subsp.-enterica-serovar-Typhimurium-23S-ribosomal-RNA-gene-complete-sequence	Sal1	ACAGCACATGCGCTTTTGTG	rev	complement(338..357)	0
NR_077018.1-Salmonella-enterica-subsp.-enterica-serovar-Paratyphi-A-strain-AKU12601-23S-ribosomal-RNA-gene-complete-sequence	Sal1	ACAGCACATGCGCTTTTGTG	rev	complement(341..360)	0
NR_076544.1-Salmonella-enterica-subsp.-enterica-serovar-Paratyphi-C-strain-RKS4594-23S-ribosomal-RNA-gene-complete-sequence	Sal1	ACAGCACATGCGCTTTTGTG	rev	complement(341..360)	0
NR_076351.1-Salmonella-enterica-subsp.-enterica-serovar-Paratyphi-A-strain-ATCC-9150-23S-ribosomal-RNA-gene-complete-sequence	Sal1	ACAGCACATGCGCTTTTGTG	rev	complement(341..360)	0
NR_076250.1-Salmonella-enterica-subsp.-enterica-serovar-Enteritidis-strain-P125109-23S-ribosomal-RNA-gene-complete-sequence	Sal1	ACAGCACATGCGCTTTTGTG	rev	complement(341..360)	0
NR_076191.1-Salmonella-enterica-subsp.-enterica-serovar-Typhi-strain-Ty2-23S-ribosomal-RNA-gene-complete-sequence	Sal1	ACAGCAcATGCGCTTTTGTG	rev	complement(341..360)	1
NR_103069.1-Pantoea-vagans-strain-C9-1-23S-ribosomal-RNA-gene-complete-sequence	Sal1	ACAGCACaTGcGCTTTTGTG	rev	complement(338..357)	2
