## Supplementary material for "Single-cell quantification of the microbiota by flow cytometry: MicFLY": Probe Binding sites: Staph1261-I_16s_binding_sites.xlsx

### Sheet: Data
Name	Primer name	Primer Sequence	Orientation	Region	Mismatches
NR_113345.1-Staphylococcus-haemolyticus-strain-JCM-2416-16S-ribosomal-RNA,-partial-sequence	Staph1261-I	TGCCCTTTGTATTGTCCATT	rev	complement(1220..1239)	0
NR_113351.1-Staphylococcus-intermedius-NCTC-11048-strain-JCM-2422-16S-ribosomal-RNA,-partial-sequence	Staph1261-I	TGCCCTTTGTATTGTCCATT	rev	complement(1220..1239)	0
NR_024667.1-Staphylococcus-kloosii-strain-ATCC-43959-16S-ribosomal-RNA,-partial-sequence	Staph1261-I	TGCCCTTTGTATTGTCCATT	rev	complement(1240..1259)	0
NR_181501.1-Staphylococcus-lloydii-strain-23_2_7_LY-16S-ribosomal-RNA,-partial-sequence	Staph1261-I	TGCCCTTTGTATTGTCCATT	rev	complement(1245..1264)	0
NR_024668.1-Staphylococcus-lugdunensis-strain-ATCC-43809-16S-ribosomal-RNA,-partial-sequence	Staph1261-I	TGCCCTTTGTATTGTCCATT	rev	complement(1240..1259)	0
NR_028996.1-Staphylococcus-nepalensis-strain-CW1-16S-ribosomal-RNA,-partial-sequence	Staph1261-I	TGCCCTTTGTATTGTCCATT	rev	complement(1218..1237)	0
NR_024669.1-Staphylococcus-pasteuri-strain-ATCC-51129-16S-ribosomal-RNA,-partial-sequence	Staph1261-I	TGCCCTTTGTATTGTCCATT	rev	complement(1240..1259)	0
NR_036829.1-Staphylococcus-intermedius-strain-H11/68-16S-ribosomal-RNA,-partial-sequence	Staph1261-I	TGCCCTTTGTATTGTCCATT	rev	complement(1222..1241)	0
NR_114435.1-Staphylococcus-pasteuri-strain-ATCC-51129-16S-ribosomal-RNA,-partial-sequence	Staph1261-I	TGCCCTTTGTATTGTCCATT	rev	complement(1190..1209)	0
NR_118450.1-Staphylococcus-petrasii-strain-CCM-8418-16S-ribosomal-RNA,-partial-sequence	Staph1261-I	TGCCCTTTGTATTGTCCATT	rev	complement(1221..1240)	0
NR_114596.1-Staphylococcus-pettenkoferi-strain-B3117-16S-ribosomal-RNA,-partial-sequence	Staph1261-I	TGCCCTTTGTATTGTCCATT	rev	complement(1240..1259)	0
NR_181183.1-Staphylococcus-canis-strain-H16/1A-16S-ribosomal-RNA,-partial-sequence	Staph1261-I	TGCCCTTTGTATTGTCCATT	rev	complement(971..990)	0
NR_112035.1-Staphylococcus-piscifermentans-strain-ATCC-51136-16S-ribosomal-RNA,-partial-sequence	Staph1261-I	TGCCCTTTGTATTGTCCATT	rev	complement(1240..1259)	0
NR_037053.1-Staphylococcus-casei-strain-SB72-16S-ribosomal-RNA,-partial-sequence	Staph1261-I	TGCCCTTTGTATTGTCCATT	rev	complement(1227..1246)	0
NR_181247.1-Staphylococcus-borealis-strain-51-48-16S-ribosomal-RNA,-partial-sequence	Staph1261-I	TGCCCTTTGTATTGTCCATT	rev	complement(1245..1264)	0
NR_118248.1-Staphylococcus-petrasii-strain-SEQ110-16S-ribosomal-RNA,-partial-sequence	Staph1261-I	TGCCCTTTGTATTGTCCATT	rev	complement(1228..1247)	0
NR_036905.1-Staphylococcus-hyicus-strain-D.-Sompolinsky-no.-1-16S-ribosomal-RNA,-partial-sequence	Staph1261-I	TGCCCTTTGTATTGTCCATT	rev	complement(1222..1241)	0
NR_041323.1-Staphylococcus-hominis-subsp.-novobiosepticus-strain-GTC-1228-16S-ribosomal-RNA,-partial-sequence	Staph1261-I	TGCCCTTTGTATTGTCCATT	rev	complement(1213..1232)	0
NR_036956.1-Staphylococcus-hominis-strain-DM-122-16S-ribosomal-RNA,-partial-sequence	Staph1261-I	TGCCCTTTGTATTGTCCATT	rev	complement(1238..1257)	0
NR_036901.1-Staphylococcus-chromogenes-strain-CBCC-1462-16S-ribosomal-RNA,-partial-sequence	Staph1261-I	TGCCCTTTGTATTGTCCATT	rev	complement(1222..1241)	0
NR_027521.1-Staphylococcus-coagulans-strain-GA-211-16S-ribosomal-RNA,-partial-sequence	Staph1261-I	TGCCCTTTGTATTGTCCATT	rev	complement(1240..1259)	0
NR_036902.1-Staphylococcus-cohnii-strain-GH-137-16S-ribosomal-RNA,-partial-sequence	Staph1261-I	TGCCCTTTGTATTGTCCATT	rev	complement(1222..1241)	0
NR_024665.1-Staphylococcus-caprae-strain-ATCC-35538-16S-ribosomal-RNA,-partial-sequence	Staph1261-I	TGCCCTTTGTATTGTCCATT	rev	complement(1240..1259)	0
NR_024666.1-Staphylococcus-delphini-strain-ATCC-49171-16S-ribosomal-RNA,-partial-sequence	Staph1261-I	TGCCCTTTGTATTGTCCATT	rev	complement(1240..1259)	0
NR_116627.1-Staphylococcus-devriesei-strain-KS-SP-60-16S-ribosomal-RNA,-partial-sequence	Staph1261-I	TGCCCTTTGTATTGTCCATT	rev	complement(1241..1260)	0
NR_181502.1-Staphylococcus-durrellii-strain-27_4_6_LY-16S-ribosomal-RNA,-partial-sequence	Staph1261-I	TGCCCTTTGTATTGTCCATT	rev	complement(1245..1264)	0
NR_156818.1-Staphylococcus-edaphicus-strain-CCM-8730-16S-ribosomal-RNA,-partial-sequence	Staph1261-I	TGCCCTTTGTATTGTCCATT	rev	complement(1240..1259)	0
NR_036904.1-Staphylococcus-epidermidis-strain-Fussel-16S-ribosomal-RNA,-partial-sequence	Staph1261-I	TGCCCTTTGTATTGTCCATT	rev	complement(1222..1241)	0
NR_113957.1-Staphylococcus-epidermidis-strain-NBRC-100911-16S-ribosomal-RNA,-partial-sequence	Staph1261-I	TGCCCTTTGTATTGTCCATT	rev	complement(1220..1239)	0
NR_027520.1-Staphylococcus-equorum-strain-PA-231-16S-ribosomal-RNA,-partial-sequence	Staph1261-I	TGCCCTTTGTATTGTCCATT	rev	complement(1240..1259)	0
NR_041926.1-Staphylococcus-equorum-subsp.-linens-strain-RP29-16S-ribosomal-RNA,-partial-sequence	Staph1261-I	TGCCCTTTGTATTGTCCATT	rev	complement(1239..1258)	0
NR_027215.1-Staphylococcus-felis-strain-GD521-16S-ribosomal-RNA,-partial-sequence	Staph1261-I	TGCCCTTTGTATTGTCCATT	rev	complement(1222..1241)	0
NR_036903.1-Staphylococcus-gallinarum-strain-VIII1-16S-ribosomal-RNA,-partial-sequence	Staph1261-I	TGCCCTTTGTATTGTCCATT	rev	complement(1222..1241)	0
NR_036955.1-Staphylococcus-haemolyticus-strain-SM-131-16S-ribosomal-RNA,-partial-sequence	Staph1261-I	TGCCCTTTGTATTGTCCATT	rev	complement(1238..1257)	0
NR_042284.1-Staphylococcus-pseudintermedius-strain-ON-86-16S-ribosomal-RNA,-partial-sequence	Staph1261-I	TGCCCTTTGTATTGTCCATT	rev	complement(1240..1259)	0
NR_115938.2-Staphylococcus-pseudolugdunensis-strain-B006-16S-ribosomal-RNA,-complete-sequence	Staph1261-I	TGCCCTTTGTATTGTCCATT	rev	complement(1247..1266)	0
NR_180106.1-Staphylococcus-caeli-strain-82B-16S-ribosomal-RNA,-complete-sequence	Staph1261-I	TGCCCTTTGTATTGTCCATT	rev	complement(1247..1266)	0
NR_181892.1-Staphylococcus-ratti-strain-CCM-9025-16S-ribosomal-RNA,-partial-sequence	Staph1261-I	TGCCCTTTGTATTGTCCATT	rev	complement(1245..1264)	0
NR_117863.1-Staphylococcus-agnetis-strain-6-4-16S-ribosomal-RNA,-partial-sequence	Staph1261-I	TGCCCTTTGTATTGTCCATT	rev	complement(1194..1213)	0
NR_179740.1-Staphylococcus-argenteus-strain-DSM-28299-16S-ribosomal-RNA,-partial-sequence	Staph1261-I	TGCCCTTTGTATTGTCCATT	rev	complement(1192..1211)	0
NR_181984.1-Staphylococcus-argenteus-strain-DSM-28299-16S-ribosomal-RNA,-partial-sequence	Staph1261-I	TGCCCTTTGTATTGTCCATT	rev	complement(1220..1239)	0
NR_024664.1-Staphylococcus-arlettae-strain-ATCC-43957-16S-ribosomal-RNA,-partial-sequence	Staph1261-I	TGCCCTTTGTATTGTCCATT	rev	complement(1240..1259)	0
NR_113956.1-Staphylococcus-aureus-strain-NBRC-100910-16S-ribosomal-RNA-gene,-partial-sequence	Staph1261-I	TGCCCTTTGTATTGTCCATT	rev	complement(1220..1239)	0
NR_115606.1-Staphylococcus-aureus-strain-ATCC-12600-16S-ribosomal-RNA,-partial-sequence	Staph1261-I	TGCCCTTTGTATTGTCCATT	rev	complement(1222..1241)	0
NR_118997.2-Staphylococcus-aureus-strain-ATCC-12600-16S-ribosomal-RNA,-complete-sequence	Staph1261-I	TGCCCTTTGTATTGTCCATT	rev	complement(1247..1266)	0
NR_037007.2-Staphylococcus-aureus-strain-S33-R-16S-ribosomal-RNA,-complete-sequence	Staph1261-I	TGCCCTTTGTATTGTCCATT	rev	complement(1247..1266)	0
NR_036897.1-Staphylococcus-auricularis-strain-WK-811M-16S-ribosomal-RNA,-partial-sequence	Staph1261-I	TGCCCTTTGTATTGTCCATT	rev	complement(1222..1241)	0
NR_113350.1-Staphylococcus-xylosus-strain-JCM-2418-16S-ribosomal-RNA,-partial-sequence	Staph1261-I	TGCCCTTTGTATTGTCCATT	rev	complement(1220..1239)	0
NR_036907.1-Staphylococcus-xylosus-strain-KL-162-16S-ribosomal-RNA,-partial-sequence	Staph1261-I	TGCCCTTTGTATTGTCCATT	rev	complement(1222..1241)	0
NR_180150.1-Staphylococcus-pseudoxylosus-strain-S04009-16S-ribosomal-RNA,-partial-sequence	Staph1261-I	TGCCCTTTGTATTGTCCATT	rev	complement(1245..1264)	0
NR_037046.1-Staphylococcus-ureilyticus-strain-CK27-16S-ribosomal-RNA,-partial-sequence	Staph1261-I	TGCCCTTTGTATTGTCCATT	rev	complement(1240..1259)	0
NR_181843.1-Staphylococcus-taiwanensis-strain-NTUH-S172-16S-ribosomal-RNA,-complete-sequence	Staph1261-I	TGCCCTTTGTATTGTCCATT	rev	complement(1247..1266)	0
NR_028667.1-Staphylococcus-succinus-subsp.-succinus-strain-AMG-D1-16S-ribosomal-RNA,-partial-sequence	Staph1261-I	TGCCCTTTGTATTGTCCATT	rev	complement(1243..1262)	0
NR_025922.1-Staphylococcus-warneri-strain-AW-25-16S-ribosomal-RNA,-partial-sequence	Staph1261-I	TGCCCTTTGTATTGTCCATT	rev	complement(1220..1239)	0
NR_043146.1-Staphylococcus-simiae-CCM-7213-=-CCUG-51256-16S-ribosomal-RNA,-partial-sequence	Staph1261-I	TGCCCTTTGTATTGTCCATT	rev	complement(1221..1240)	0
NR_175559.1-Staphylococcus-roterodami-strain-EMCR19-16S-ribosomal-RNA,-partial-sequence	Staph1261-I	TGCCCTTTGTATTGTCCATT	rev	complement(1240..1259)	0
NR_029158.1-Staphylococcus-saccharolyticus-strain-S-1-16S-ribosomal-RNA,-partial-sequence	Staph1261-I	TGCCCTTTGTATTGTCCATT	rev	complement(1229..1248)	0
NR_113405.1-Staphylococcus-saccharolyticus-strain-JCM-1768-16S-ribosomal-RNA,-partial-sequence	Staph1261-I	TGCCCTTTGTATTGTCCATT	rev	complement(1240..1259)	0
NR_113349.1-Staphylococcus-saprophyticus-strain-JCM-2427-16S-ribosomal-RNA,-partial-sequence	Staph1261-I	TGCCCTTTGTATTGTCCATT	rev	complement(1220..1239)	0
NR_114090.1-Staphylococcus-saprophyticus-strain-NBRC-102446-16S-ribosomal-RNA,-partial-sequence	Staph1261-I	TGCCCTTTGTATTGTCCATT	rev	complement(1220..1239)	0
NR_115607.1-Staphylococcus-saprophyticus-subsp.-saprophyticus-ATCC-15305-=-NCTC-7292-16S-ribosomal-RNA,-partial-sequence	Staph1261-I	TGCCCTTTGTATTGTCCATT	rev	complement(1222..1241)	0
NR_074999.2-Staphylococcus-saprophyticus-subsp.-saprophyticus-ATCC-15305-=-NCTC-7292-16S-ribosomal-RNA,-complete-sequence	Staph1261-I	TGCCCTTTGTATTGTCCATT	rev	complement(1247..1266)	0
NR_041324.1-Staphylococcus-saprophyticus-strain-GTC-843-16S-ribosomal-RNA,-partial-sequence	Staph1261-I	TGCCCTTTGTATTGTCCATT	rev	complement(1212..1231)	0
NR_037009.1-Staphylococcus-schleiferi-strain-DSM-4807-16S-ribosomal-RNA,-partial-sequence	Staph1261-I	TGCCCTTTGTATTGTCCATT	rev	complement(1220..1239)	0
NR_179741.1-Staphylococcus-schweitzeri-strain-DSM-28300-16S-ribosomal-RNA,-partial-sequence	Staph1261-I	TGCCCTTTGTATTGTCCATT	rev	complement(1192..1211)	0
NR_181985.1-Staphylococcus-schweitzeri-strain-DSM-28300-16S-ribosomal-RNA,-partial-sequence	Staph1261-I	TGCCCTTTGTATTGTCCATT	rev	complement(1220..1239)	0
NR_036775.1-Staphylococcus-capitis-strain-LK-499-16S-ribosomal-RNA,-partial-sequence	Staph1261-I	TgCCCTTTGTATTGTCCATT	rev	complement(1220..1239)	1
NR_117006.1-Staphylococcus-capitis-strain-ATCC-27840-16S-ribosomal-RNA,-partial-sequence	Staph1261-I	TgCCCTTTGTATTGTCCATT	rev	complement(1167..1186)	1
NR_026497.1-Desulfonispora-thiosulfatigenes-strain-GKNTAUT-16S-ribosomal-RNA,-partial-sequence	Staph1261-I	TGCCCTTTGTAtTGTCCATT	rev	complement(1226..1245)	1
NR_036828.1-Staphylococcus-aureus-strain-MVF-7-16S-ribosomal-RNA,-partial-sequence	Staph1261-I	TgCCCTTTGTATTGTCCATT	rev	complement(1222..1241)	1
NR_113348.1-Staphylococcus-capitis-strain-JCM-2420-16S-ribosomal-RNA,-partial-sequence	Staph1261-I	TgCCCTTTGTATTGTCCATT	rev	complement(1220..1239)	1
NR_027519.1-Staphylococcus-capitis-subsp.-urealyticus-strain-MAW-8436-16S-ribosomal-RNA,-partial-sequence	Staph1261-I	TgCCCTTTGTATTGTCCATT	rev	complement(1240..1259)	1
NR_179025.1-Jeotgalibacillus-proteolyticus-strain-22-7-16S-ribosomal-RNA,-partial-sequence	Staph1261-I	TGCCCTTTGTATtGTCCATT	rev	complement(1210..1229)	1
NR_027518.1-Staphylococcus-carnosus-strain-361-16S-ribosomal-RNA,-partial-sequence	Staph1261-I	TGCCCTTTGTAtTGTCCATT	rev	complement(1240..1259)	1
NR_118683.1-Staphylococcus-auricularis-strain-ATCC-33753-16S-ribosomal-RNA,-partial-sequence	Staph1261-I	TGCCCTTTGTATTGTCCATt	rev	complement(1222..1241)	1
NR_112057.1-Jeotgalibacillus-marinus-strain-ATCC-29841-16S-ribosomal-RNA,-partial-sequence	Staph1261-I	TGCCCTTTGTATtGTCCATT	rev	complement(1231..1250)	1
NR_025351.1-Jeotgalibacillus-marinus-strain-581-16S-ribosomal-RNA,-partial-sequence	Staph1261-I	TGCCCTTTGTATtGTCCATT	rev	complement(1229..1248)	1
NR_180298.1-Ectobacillus-antri-strain-SYSU-K30001-16S-ribosomal-RNA,-partial-sequence	Staph1261-I	tGCCCTTTGTATTGTCCATT	rev	complement(1208..1227)	1
NR_041325.1-Staphylococcus-carnosus-strain-GTC-1232-16S-ribosomal-RNA,-partial-sequence	Staph1261-I	TGCCCTTTGTAtTGTCCATT	rev	complement(1212..1231)	1
NR_029345.1-Staphylococcus-condimenti-strain-F-2-16S-ribosomal-RNA,-partial-sequence	Staph1261-I	TGCCCTTTGTAtTGTCCATT	rev	complement(1240..1259)	1
NR_116434.1-Staphylococcus-carnosus-strain-CIP105758-16S-ribosomal-RNA,-partial-sequence	Staph1261-I	TGCCCTTTGTAtTGTCCATT	rev	complement(1240..1259)	1
NR_024670.1-Mammaliicoccus-vitulinus-strain-ATCC-51145-16S-ribosomal-RNA,-partial-sequence	Staph1261-I	TGCCCTTTGTATTgTCCATT	rev	complement(1241..1260)	1
NR_117252.1-Mammaliicoccus-stepanovicii-strain-196-16S-ribosomal-RNA,-partial-sequence	Staph1261-I	TGCCCTTTGTATTgTCCATT	rev	complement(1241..1260)	1
NR_116433.1-Staphylococcus-carnosus-strain-CIP103274-16S-ribosomal-RNA,-partial-sequence	Staph1261-I	TGCCCTTTGTAtTGTCCATT	rev	complement(1240..1259)	1
NR_041327.1-Mammaliicoccus-sciuri-strain-GTC-1227-16S-ribosomal-RNA,-partial-sequence	Staph1261-I	TGCCCTTTGTATTgTCCATT	rev	complement(1213..1232)	1
NR_025520.1-Mammaliicoccus-sciuri-strain-DSM-20345-16S-ribosomal-RNA,-partial-sequence	Staph1261-I	TGCCCTTTGTATTgTCCATT	rev	complement(1221..1240)	1
NR_043418.1-Mammaliicoccus-lentus-strain-MAFF-911385-16S-ribosomal-RNA,-partial-sequence	Staph1261-I	TGCCCTTTGTATTgTCCATT	rev	complement(1223..1242)	1
NR_041326.1-Mammaliicoccus-fleurettii-strain-GTC-1999-16S-ribosomal-RNA,-partial-sequence	Staph1261-I	TGCCCTTTGTATTgTCCATT	rev	complement(1215..1234)	1
NR_125726.1-Jeotgalibacillus-soli-strain-P9-16S-ribosomal-RNA,-partial-sequence	Staph1261-I	TGCCCTTTGTATtGTCCATT	rev	complement(1225..1244)	1
NR_116912.1-Staphylococcus-rostri-strain-ARI-262-16S-ribosomal-RNA,-partial-sequence	Staph1261-I	TGCCCTTTGTAtTGTCCATT	rev	complement(1240..1259)	1
NR_041328.1-Mammaliicoccus-sciuri-strain-GTC-844-16S-ribosomal-RNA,-partial-sequence	Staph1261-I	TGCCCTTTGTATTgTCCATT	rev	complement(1215..1234)	1
NR_116436.1-Staphylococcus-piscifermentans-strain-CIP103958-16S-ribosomal-RNA,-partial-sequence	Staph1261-I	TGCCCTTTGTAtTGTCCATT	rev	complement(1240..1259)	1
NR_036981.1-Staphylococcus-piscifermentans-strain-SK03-16S-ribosomal-RNA,-partial-sequence	Staph1261-I	TGCCCTTTGTAtTGTCCATT	rev	complement(1239..1258)	1
NR_104762.1-Staphylococcus-muscae-strain-MB4-16S-ribosomal-RNA,-partial-sequence	Staph1261-I	TGCCCTTTGTAtTGTCCATT	rev	complement(1235..1254)	1
NR_116494.1-Staphylococcus-microti-strain-CCM-4903-16S-ribosomal-RNA,-partial-sequence	Staph1261-I	TGCCCTTTGTAtTGTCCATT	rev	complement(1221..1240)	1
NR_174273.1-Staphylococcus-debuckii-strain-SDB-2975-16S-ribosomal-RNA,-partial-sequence	Staph1261-I	TGCCCTTTGTAtTGTCCATT	rev	complement(1240..1259)	1
NR_132590.1-Staphylococcus-croceilyticus-strain-MCC10046-16S-ribosomal-RNA,-partial-sequence	Staph1261-I	TgCCCTTTGTATTGTCCATT	rev	complement(1243..1262)	1
NR_116435.1-Staphylococcus-condimenti-strain-CIP105760-16S-ribosomal-RNA,-partial-sequence	Staph1261-I	TGCCCTTTGTAtTGTCCATT	rev	complement(1240..1259)	1
NR_136463.1-Staphylococcus-pragensis-strain-CCM-8529-16S-ribosomal-RNA,-partial-sequence	Staph1261-I	TgCCCTTTGTATTGTCCATT	rev	complement(1224..1243)	1
NR_025264.1-Pseudalkalibacillus-hwajinpoensis-strain-SW-72-16S-ribosomal-RNA,-partial-sequence	Staph1261-I	TGCCCTTTGTAttGTCCATT	rev	complement(1220..1239)	2
NR_170493.1-Pseudalkalibacillus-caeni-strain-HB172195-16S-ribosomal-RNA,-partial-sequence	Staph1261-I	TGCCCTTTGTAttGTCCATT	rev	complement(1221..1240)	2
NR_158012.1-Polycladomyces-subterraneus-strain-KSR-13-16S-ribosomal-RNA,-partial-sequence	Staph1261-I	TGCCCTTTGTAtTGtCCATT	rev	complement(1238..1257)	2
NR_114309.1-Polycladomyces-abyssicola-strain-JIR-001-16S-ribosomal-RNA,-partial-sequence	Staph1261-I	TGCCCTTTGTAtTGtCCATT	rev	complement(1230..1249)	2
NR_134133.1-Planomicrobium-soli-strain-XN13-16S-ribosomal-RNA,-partial-sequence	Staph1261-I	TGCCCTTTGTAttGTCCATT	rev	complement(1201..1220)	2
NR_113593.1-Planomicrobium-okeanokoites-strain-NBRC-12536-16S-ribosomal-RNA,-partial-sequence	Staph1261-I	TGCCCTTTGTAttGTCCATT	rev	complement(1218..1237)	2
NR_025864.1-Planomicrobium-okeanokoites-strain-IFO-12536-16S-ribosomal-RNA,-partial-sequence	Staph1261-I	TGCCCTTTGTAttGTCCATT	rev	complement(1218..1237)	2
NR_024881.1-Planomicrobium-mcmeekinii-strain-S23F2-16S-ribosomal-RNA,-partial-sequence	Staph1261-I	TGCCCTTTGTAttGTCCATT	rev	complement(1215..1234)	2
NR_178927.1-Planococcus-antioxidans-strain-Y74-16S-ribosomal-RNA,-partial-sequence	Staph1261-I	TGCCCTTTGTAttGTCCATT	rev	complement(1238..1257)	2
NR_025573.1-Paenisporosarcina-macmurdoensis-strain-CMS-21w-16S-ribosomal-RNA,-partial-sequence	Staph1261-I	tGCCCTTTGTATtGTCCATT	rev	complement(1215..1234)	2
NR_043720.1-Paenisporosarcina-quisquiliarum-strain-SK-55-16S-ribosomal-RNA,-partial-sequence	Staph1261-I	tGCCCTTTGTATtGTCCATT	rev	complement(1229..1248)	2
NR_180067.1-Planococcus-halotolerans-strain-SCU63-16S-ribosomal-RNA,-partial-sequence	Staph1261-I	TGCCCTTTGTAttGTCCATT	rev	complement(1237..1256)	2
NR_026091.1-Planococcus-kocurii-strain-NCIMB-629-16S-ribosomal-RNA,-partial-sequence	Staph1261-I	tGCCCTTTGTATtGTCCATT	rev	complement(1237..1256)	2
NR_144714.1-Planococcus-massiliensis-strain-ES2-16S-ribosomal-RNA,-partial-sequence	Staph1261-I	TGCCCTTTGTAttGTCCATT	rev	complement(1239..1258)	2
NR_181527.1-Pseudalkalibacillus-hwajinpoensis-strain-SW-72-16S-ribosomal-RNA,-partial-sequence	Staph1261-I	TGCCCTTTGTAttGTCCATT	rev	complement(1190..1209)	2
NR_178947.1-Planococcus-lenghuensis-strain-Y42-16S-ribosomal-RNA,-partial-sequence	Staph1261-I	TGCCCTTTGTAttGTCCATT	rev	complement(1247..1266)	2
NR_157741.1-Planococcus-ruber-strain-CW1-16S-ribosomal-RNA,-partial-sequence	Staph1261-I	TGCCCTTTGTAttGTCCATT	rev	complement(1198..1217)	2
NR_026436.1-Psychromonas-antarctica-strain-star-1-16S-ribosomal-RNA,-partial-sequence	Staph1261-I	TGCCCTTTGTATTgtCCATT	rev	complement(1212..1231)	2
NR_133700.1-[Bacillus]-enclensis-strain-SGD-1123-16S-ribosomal-RNA,-partial-sequence	Staph1261-I	TGCCCTTTGTAttGTCCATT	rev	complement(1139..1158)	2
NR_025241.1-Rossellomorea-aquimaris-strain-TF-12-16S-ribosomal-RNA,-partial-sequence	Staph1261-I	TGCCCTTTGTAttGTCCATT	rev	complement(1221..1240)	2
NR_119070.1-Sutcliffiella-horikoshii-strain-DSM-8719-16S-ribosomal-RNA,-partial-sequence	Staph1261-I	TGCCCTTTGTAttGTCCATT	rev	complement(1229..1248)	2
NR_040852.1-Sutcliffiella-horikoshii-strain-DSM-8719-16S-ribosomal-RNA,-partial-sequence	Staph1261-I	TGCCCTTTGTAttGTCCATT	rev	complement(1240..1259)	2
NR_026144.1-Sutcliffiella-halmapala-strain-DSM-8723-16S-ribosomal-RNA,-partial-sequence	Staph1261-I	TGCCCTTTGTAttGTCCATT	rev	complement(1219..1238)	2
NR_181746.1-Sutcliffiella-deserti-strain-DG-18-16S-ribosomal-RNA,-partial-sequence	Staph1261-I	TGCCCTTTGTAttGTCCATT	rev	complement(1189..1208)	2
NR_180757.1-Sutcliffiella-deserti-strain-DG-18-16S-ribosomal-RNA,-partial-sequence	Staph1261-I	TGCCCTTTGTAttGTCCATT	rev	complement(1196..1215)	2
NR_113776.1-Sutcliffiella-cohnii-strain-NBRC-15565-16S-ribosomal-RNA,-partial-sequence	Staph1261-I	TGCCCTTTGTAttGTCCATT	rev	complement(1221..1240)	2
NR_026138.1-Sutcliffiella-cohnii-strain-DSM-6307-16S-ribosomal-RNA,-partial-sequence	Staph1261-I	TGCCCTTTGTAttGTCCATT	rev	complement(1221..1240)	2
NR_179565.1-Sutcliffiella-catenulata-strain-18C-16S-ribosomal-RNA,-partial-sequence	Staph1261-I	TGCCCTTTGTAttGTCCATT	rev	complement(1202..1221)	2
NR_134207.1-Sunxiuqinia-rutila-strain-HG677-16S-ribosomal-RNA,-partial-sequence	Staph1261-I	TGCCCTTTGTAtTGtCCATT	rev	complement(1197..1216)	2
NR_174327.1-Sunxiuqinia-indica-strain-RC1_OXG_1F-16S-ribosomal-RNA,-partial-sequence	Staph1261-I	TGCCCTTTGTAtTGtCCATT	rev	complement(1198..1217)	2
NR_108114.1-Sunxiuqinia-faeciviva-strain-JAM-BA0302-16S-ribosomal-RNA,-partial-sequence	Staph1261-I	TGCCCTTTGTAtTGtCCATT	rev	complement(1198..1217)	2
NR_117237.1-Sunxiuqinia-elliptica-strain-DQHS4-16S-ribosomal-RNA,-partial-sequence	Staph1261-I	TGCCCTTTGTAtTGtCCATT	rev	complement(1197..1216)	2
NR_178622.1-Sunxiuqinia-dokdonensis-strain-DH1-16S-ribosomal-RNA,-partial-sequence	Staph1261-I	TGCCCTTTGTAtTGtCCATT	rev	complement(1110..1129)	2
NR_036906.1-Staphylococcus-simulans-strain-MK-148-16S-ribosomal-RNA,-partial-sequence	Staph1261-I	TGCCCTTTGTAttGTCCATT	rev	complement(1222..1241)	2
NR_108473.1-Paenisporosarcina-indica-strain-PN2-16S-ribosomal-RNA,-partial-sequence	Staph1261-I	tGCCCTTTGTATtGTCCATT	rev	complement(1243..1262)	2
NR_119252.1-Staphylococcus-caprae-strain-DSM-20608-16S-ribosomal-RNA,-partial-sequence	Staph1261-I	tgCCCTTTGTATTGTCCATT	rev	complement(1216..1235)	2
NR_116956.1-Sporosarcina-thermotolerans-strain-CCUG-53480-16S-ribosomal-RNA,-partial-sequence	Staph1261-I	tGCCCTTTGTATtGTCCATT	rev	complement(1171..1190)	2
NR_114283.1-Sporosarcina-luteola-strain-NBRC-105378-16S-ribosomal-RNA,-partial-sequence	Staph1261-I	tGCCCTTTGTATtGTCCATT	rev	complement(1219..1238)	2
NR_112844.1-Sporosarcina-luteola-strain-Y1-16S-ribosomal-RNA,-partial-sequence	Staph1261-I	tGCCCTTTGTATtGTCCATT	rev	complement(1219..1238)	2
NR_144601.1-Sinobacterium-norvegicum-strain-3CM4-16S-ribosomal-RNA,-partial-sequence	Staph1261-I	tGCCCTTTGTAtTGTCCATT	rev	complement(1186..1205)	2
NR_152685.1-Serpentinicella-alkaliphila-strain-3b-16S-ribosomal-RNA,-partial-sequence	Staph1261-I	TGCCCTTTGTATtGtCCATT	rev	complement(1170..1189)	2
NR_109106.1-Saliterribacillus-persicus-strain-X4B-16S-ribosomal-RNA,-partial-sequence	Staph1261-I	TGCCCTTTGTATtgTCCATT	rev	complement(1258..1277)	2
NR_178322.1-Salibacterium-nitratireducens-strain-SMB4-16S-ribosomal-RNA,-partial-sequence	Staph1261-I	TGCCCTTTGTAttGTCCATT	rev	complement(1200..1219)	2
NR_113995.1-Rossellomorea-vietnamensis-strain-NBRC-101237-16S-ribosomal-RNA,-partial-sequence	Staph1261-I	TGCCCTTTGTAttGTCCATT	rev	complement(1028..1047)	2
NR_024808.1-Rossellomorea-vietnamensis-strain-15-1-16S-ribosomal-RNA,-partial-sequence	Staph1261-I	TGCCCTTTGTAttGTCCATT	rev	complement(1214..1233)	2
NR_133977.1-Rossellomorea-oryzaecorticis-strain-R1-16S-ribosomal-RNA,-partial-sequence	Staph1261-I	TGCCCTTTGTAttGTCCATT	rev	complement(869..888)	2
NR_181775.1-Rossellomorea-arthrocnemi-strain-EAR8-16S-ribosomal-RNA,-partial-sequence	Staph1261-I	TGCCCTTTGTAttGTCCATT	rev	complement(1221..1240)	2
NR_136477.1-Pullulanibacillus-pueri-strain-YN3-16S-ribosomal-RNA,-partial-sequence	Staph1261-I	TGCCCTTTGTAttGTCCATT	rev	complement(1250..1269)	2
NR_044122.1-Paenisporosarcina-antarctica-strain-N-05-16S-ribosomal-RNA,-partial-sequence	Staph1261-I	tGCCCTTTGTATtGTCCATT	rev	complement(1193..1212)	2
NR_146043.1-Mangrovibacterium-marinum-strain-FA423-16S-ribosomal-RNA,-partial-sequence	Staph1261-I	TGCCCTTTGTAtTGtCCATT	rev	complement(1201..1220)	2
NR_026455.1-Natronincola-histidinovorans-strain-Z-7940-16S-ribosomal-RNA,-partial-sequence	Staph1261-I	TGCCCTTTGTATtGtCCATT	rev	complement(1199..1218)	2
NR_118290.1-Bacillus-mojavensis-strain-IFO-15718-16S-ribosomal-RNA,-partial-sequence	Staph1261-I	TGCCCTTTGTatTGTCCATT	rev	complement(1188..1207)	2
NR_151897.1-Bacillus-nakamurai-strain-NRRL-B-41091-16S-ribosomal-RNA,-partial-sequence	Staph1261-I	TGCCCTTTGTatTGTCCATT	rev	complement(1238..1257)	2
NR_115325.1-Bacillus-nematocida-strain-B-16-16S-ribosomal-RNA,-partial-sequence	Staph1261-I	TGCCCTTTGTatTGTCCATT	rev	complement(1228..1247)	2
NR_180415.1-Bacillus-rugosus-strain-SPB7-16S-ribosomal-RNA,-partial-sequence	Staph1261-I	TGCCCTTTGTatTGTCCATT	rev	complement(1182..1201)	2
NR_181236.1-Bacillus-rugosus-strain-SPB7-16S-ribosomal-RNA,-partial-sequence	Staph1261-I	TGCCCTTTGTatTGTCCATT	rev	complement(1243..1262)	2
NR_179253.1-Bacillus-salacetis-strain-SKP7-4-16S-ribosomal-RNA,-partial-sequence	Staph1261-I	TGCCCTTTGTAttGTCCATT	rev	complement(1222..1241)	2
NR_179406.1-Bacillus-salis-strain-ES3-16S-ribosomal-RNA,-partial-sequence	Staph1261-I	TGCCCTTTGTAttGTCCATT	rev	complement(1240..1259)	2
NR_043083.1-Bacillus-seohaeanensis-strain-BH724-16S-ribosomal-RNA,-partial-sequence	Staph1261-I	TGCCCTTTGTAttGTCCATT	rev	complement(1183..1202)	2
NR_024931.1-Bacillus-spizizenii-strain-NRRL-B-23049-16S-ribosomal-RNA,-partial-sequence	Staph1261-I	TGCCCTTTGTatTGTCCATT	rev	complement(1216..1235)	2
NR_112686.1-Bacillus-spizizenii-strain-NBRC-101239-16S-ribosomal-RNA,-partial-sequence	Staph1261-I	TGCCCTTTGTatTGTCCATT	rev	complement(1218..1237)	2
NR_116187.1-Bacillus-spizizenii-strain-NRRL-B-23049-16S-ribosomal-RNA,-partial-sequence	Staph1261-I	TGCCCTTTGTatTGTCCATT	rev	complement(1102..1121)	2
NR_180796.1-Bacillus-stercoris-strain-JCM-30051-16S-ribosomal-RNA,-partial-sequence	Staph1261-I	TGCCCTTTGTatTGTCCATT	rev	complement(1238..1257)	2
NR_181952.1-Bacillus-stercoris-strain-D7XPN1-16S-ribosomal-RNA,-partial-sequence	Staph1261-I	TGCCCTTTGTatTGTCCATT	rev	complement(1212..1231)	2
NR_027552.1-Bacillus-subtilis-strain-DSM-10-16S-ribosomal-RNA,-partial-sequence	Staph1261-I	TGCCCTTTGTatTGTCCATT	rev	complement(1228..1247)	2
NR_116185.1-Bacillus-mojavensis-strain-NRRL-B-14698-16S-ribosomal-RNA,-partial-sequence	Staph1261-I	TGCCCTTTGTatTGTCCATT	rev	complement(1102..1121)	2
NR_112629.1-Bacillus-subtilis-strain-NBRC-13719-16S-ribosomal-RNA,-partial-sequence	Staph1261-I	TGCCCTTTGTatTGTCCATT	rev	complement(1218..1237)	2
NR_116017.1-Bacillus-subtilis-strain-BCRC-10255-16S-ribosomal-RNA,-partial-sequence	Staph1261-I	TGCCCTTTGTatTGTCCATT	rev	complement(1216..1235)	2
NR_116183.1-Bacillus-subtilis-strain-NRRL-B-4219-16S-ribosomal-RNA,-partial-sequence	Staph1261-I	TGCCCTTTGTatTGTCCATT	rev	complement(1102..1121)	2
NR_116192.1-Bacillus-subtilis-strain-NRRL-NRS-744-16S-ribosomal-RNA,-partial-sequence	Staph1261-I	TGCCCTTTGTatTGTCCATT	rev	complement(1102..1121)	2
NR_118383.1-Bacillus-subtilis-strain-SBMP4-16S-ribosomal-RNA,-partial-sequence	Staph1261-I	TGCCCTTTGTatTGTCCATT	rev	complement(1211..1230)	2
NR_118972.1-Bacillus-subtilis-strain-NCDO-1769-16S-ribosomal-RNA,-partial-sequence	Staph1261-I	TGCCCTTTGTatTGTCCATT	rev	complement(1234..1253)	2
NR_112116.2-Bacillus-subtilis-strain-IAM-12118-16S-ribosomal-RNA,-complete-sequence	Staph1261-I	TGCCCTTTGTatTGTCCATT	rev	complement(1245..1264)	2
NR_102783.2-Bacillus-subtilis-subsp.-subtilis-strain-168-16S-ribosomal-RNA,-complete-sequence	Staph1261-I	TGCCCTTTGTatTGTCCATT	rev	complement(1245..1264)	2
NR_157608.1-Bacillus-swezeyi-strain-NRRL-B-41294-16S-ribosomal-RNA,-partial-sequence	Staph1261-I	TGCCCTTTGTatTGTCCATT	rev	complement(1238..1257)	2
NR_104919.1-Bacillus-tequilensis-strain-10b-16S-ribosomal-RNA,-partial-sequence	Staph1261-I	TGCCCTTTGTatTGTCCATT	rev	complement(1224..1243)	2
NR_117611.1-Bacillus-tequilensis-strain-10b-16S-ribosomal-RNA,-partial-sequence	Staph1261-I	TGCCCTTTGTatTGTCCATT	rev	complement(1082..1101)	2
NR_133704.2-Bacillus-tianshenii-strain-YIM-M13235-16S-ribosomal-RNA,-complete-sequence	Staph1261-I	TGCCCTTTGTAttGTCCATT	rev	complement(1246..1265)	2
NR_024696.1-Bacillus-vallismortis-strain-DSM-11031-16S-ribosomal-RNA,-partial-sequence	Staph1261-I	TGCCCTTTGTatTGTCCATT	rev	complement(1233..1252)	2
NR_113994.1-Bacillus-vallismortis-strain-NBRC-101236-16S-ribosomal-RNA,-partial-sequence	Staph1261-I	TGCCCTTTGTatTGTCCATT	rev	complement(1218..1237)	2
NR_116186.1-Bacillus-vallismortis-strain-NRRL-B-14890-16S-ribosomal-RNA,-partial-sequence	Staph1261-I	TGCCCTTTGTatTGTCCATT	rev	complement(1102..1121)	2
NR_113265.1-Bacillus-subtilis-strain-JCM-1465-16S-ribosomal-RNA,-partial-sequence	Staph1261-I	TGCCCTTTGTatTGTCCATT	rev	complement(1218..1237)	2
NR_116240.1-Bacillus-velezensis-strain-CBMB205-16S-ribosomal-RNA,-partial-sequence	Staph1261-I	TGCCCTTTGTatTGTCCATT	rev	complement(1207..1226)	2
NR_112725.1-Bacillus-mojavensis-strain-NBRC-15718-16S-ribosomal-RNA,-partial-sequence	Staph1261-I	TGCCCTTTGTatTGTCCATT	rev	complement(1218..1237)	2
NR_116188.1-Bacillus-inaquosorum-strain-NRRL-B-23052-16S-ribosomal-RNA,-partial-sequence	Staph1261-I	TGCCCTTTGTatTGTCCATT	rev	complement(1102..1121)	2
NR_029077.1-Alkalihalobacillus-algicola-strain-F12-16S-ribosomal-RNA,-partial-sequence	Staph1261-I	TGCCCTTTGTAttGTCCATT	rev	complement(1242..1261)	2
NR_109010.1-Alkalihalobacillus-hemicentroti-strain-JSM-076093-16S-ribosomal-RNA,-partial-sequence	Staph1261-I	TGCCCTTTGTAttGTCCATT	rev	complement(1216..1235)	2
NR_041892.1-Alkaliphilus-crotonatoxidans-strain-B11-2-16S-ribosomal-RNA,-partial-sequence	Staph1261-I	TGCCCTTTGTATtGtCCATT	rev	complement(1283..1302)	2
NR_156981.1-Alkaliphilus-namsaraevii-strain-X-07-2-16S-ribosomal-RNA,-partial-sequence	Staph1261-I	TGCCCTTTGTATtGtCCATT	rev	complement(1210..1229)	2
NR_116002.1-Alkaliphilus-peptidifermentans-strain-Z-7036-16S-ribosomal-RNA,-partial-sequence	Staph1261-I	TGCCCTTTGTATtGtCCATT	rev	complement(1248..1267)	2
NR_178660.1-Alkaliphilus-pronyensis-strain-LacV-16S-ribosomal-RNA,-partial-sequence	Staph1261-I	TGCCCTTTGTATtGtCCATT	rev	complement(1168..1187)	2
NR_174199.1-Ancylomarina-longa-strain-T3-2-S1-C-16S-ribosomal-RNA,-partial-sequence	Staph1261-I	TGCCCTTTGTATtGtCCATT	rev	complement(1225..1244)	2
NR_164902.1-Ancylomarina-psychrotolerans-strain-4SWWS2-6-16S-ribosomal-RNA,-partial-sequence	Staph1261-I	TGCCCTTTGTAtTGtCCATT	rev	complement(1224..1243)	2
NR_170504.1-Ancylomarina-salipaludis-strain-SHSM-M15-16S-ribosomal-RNA,-partial-sequence	Staph1261-I	TGCCCTTTGTAtTGtCCATT	rev	complement(1198..1217)	2
NR_152047.1-Ancylomarina-subtilis-strain-FA102-16S-ribosomal-RNA,-partial-sequence	Staph1261-I	TGCCCTTTGTAtTGtCCATT	rev	complement(1204..1223)	2
NR_159150.1-Anoxynatronum-buryatiense-strain-Su22-16S-ribosomal-RNA,-partial-sequence	Staph1261-I	TGCCCTTTGTAtTGtCCATT	rev	complement(1221..1240)	2
NR_025256.1-Anoxynatronum-sibiricum-strain-Z-7981-16S-ribosomal-RNA,-partial-sequence	Staph1261-I	TGCCCTTTGTAtTGtCCATT	rev	complement(1186..1205)	2
NR_178580.1-Bacillus-aequororis-strain-M-8-16S-ribosomal-RNA,-partial-sequence	Staph1261-I	TGCCCTTTGTAttGTCCATT	rev	complement(1242..1261)	2
NR_181752.1-Bacillus-aequororis-strain-M-8-16S-ribosomal-RNA,-partial-sequence	Staph1261-I	TGCCCTTTGTAttGTCCATT	rev	complement(1211..1230)	2
NR_024693.1-Bacillus-mojavensis-strain-IFO-15718-16S-ribosomal-RNA,-partial-sequence	Staph1261-I	TGCCCTTTGTatTGTCCATT	rev	complement(1229..1248)	2
NR_179116.1-Bacillus-alkalisoli-strain-FJAT-45122-16S-ribosomal-RNA,-partial-sequence	Staph1261-I	TGCCCTTTGTAttGTCCATT	rev	complement(1212..1231)	2
NR_112723.1-Bacillus-atrophaeus-strain-NBRC-15539-16S-ribosomal-RNA,-partial-sequence	Staph1261-I	TGCCCTTTGTatTGTCCATT	rev	complement(1218..1237)	2
NR_116190.1-Bacillus-atrophaeus-strain-NRRL-NRS-213-16S-ribosomal-RNA,-partial-sequence	Staph1261-I	TGCCCTTTGTatTGTCCATT	rev	complement(1102..1121)	2
NR_180419.1-Bacillus-cabrialesii-strain-TE3-16S-ribosomal-RNA,-complete-sequence	Staph1261-I	TGCCCTTTGTatTGTCCATT	rev	complement(1245..1264)	2
NR_044037.1-Bacillus-coahuilensis-m4-4-16S-ribosomal-RNA,-partial-sequence	Staph1261-I	TGCCCTTTGTAttGTCCATT	rev	complement(1215..1234)	2
NR_115933.1-Bacillus-coahuilensis-m4-4-16S-ribosomal-RNA,-partial-sequence	Staph1261-I	TGCCCTTTGTAttGTCCATT	rev	complement(1154..1173)	2
NR_115934.1-Bacillus-coahuilensis-m4-4-16S-ribosomal-RNA,-partial-sequence	Staph1261-I	TGCCCTTTGTAttGTCCATT	rev	complement(1151..1170)	2
NR_148273.1-Bacillus-haikouensis-strain-C-89-16S-ribosomal-RNA,-partial-sequence	Staph1261-I	TGCCCTTTGTAttGTCCATT	rev	complement(1220..1239)	2
NR_115063.1-Bacillus-halotolerans-strain-DSM-8802-16S-ribosomal-RNA,-partial-sequence	Staph1261-I	TGCCCTTTGTatTGTCCATT	rev	complement(1235..1254)	2
NR_115282.1-Bacillus-halotolerans-strain-CR-95-16S-ribosomal-RNA,-partial-sequence	Staph1261-I	TGCCCTTTGTatTGTCCATT	rev	complement(1212..1231)	2
NR_115283.1-Bacillus-halotolerans-strain-CR-119-16S-ribosomal-RNA,-partial-sequence	Staph1261-I	TGCCCTTTGTatTGTCCATT	rev	complement(1228..1247)	2
NR_115929.1-Bacillus-halotolerans-strain-LMG-22476-16S-ribosomal-RNA,-partial-sequence	Staph1261-I	TGCCCTTTGTatTGTCCATT	rev	complement(1216..1235)	2
NR_115930.1-Bacillus-halotolerans-strain-CECT-5687-16S-ribosomal-RNA,-partial-sequence	Staph1261-I	TGCCCTTTGTatTGTCCATT	rev	complement(1216..1235)	2
NR_115931.1-Bacillus-halotolerans-strain-LMG-22477-16S-ribosomal-RNA,-partial-sequence	Staph1261-I	TGCCCTTTGTatTGTCCATT	rev	complement(1216..1235)	2
NR_104873.1-Bacillus-inaquosorum-strain-BGSC-3A28-16S-ribosomal-RNA,-partial-sequence	Staph1261-I	TGCCCTTTGTatTGTCCATT	rev	complement(1234..1253)	2
NR_024689.1-Bacillus-atrophaeus-strain-JCM-9070-16S-ribosomal-RNA,-partial-sequence	Staph1261-I	TGCCCTTTGTatTGTCCATT	rev	complement(1218..1237)	2
NR_075005.2-Bacillus-velezensis-strain-FZB42-16S-ribosomal-RNA,-complete-sequence	Staph1261-I	TGCCCTTTGTatTGTCCATT	rev	complement(1245..1264)	2
NR_040851.1-Caldalkalibacillus-mannanilyticus-strain-AM-001-16S-ribosomal-RNA,-partial-sequence	Staph1261-I	TGCCCTTTGTAttGTCCATT	rev	complement(1264..1283)	2
NR_178988.1-Calidifontibacillus-erzurumensis-strain-P2-16S-ribosomal-RNA,-partial-sequence	Staph1261-I	TGCCCTTTGTatTGTCCATT	rev	complement(1190..1209)	2
NR_043478.1-Exiguobacterium-aurantiacum-strain-DSM-6208-16S-ribosomal-RNA,-partial-sequence	Staph1261-I	TGCCCTTTGTAttGTCCATT	rev	complement(1251..1270)	2
NR_113666.1-Exiguobacterium-aurantiacum-strain-NBRC-14763-16S-ribosomal-RNA,-partial-sequence	Staph1261-I	TGCCCTTTGTAttGTCCATT	rev	complement(1231..1250)	2
NR_178487.1-Exiguobacterium-enclense-strain-NIO-1109-16S-ribosomal-RNA,-partial-sequence	Staph1261-I	TGCCCTTTGTAttGTCCATT	rev	complement(1207..1226)	2
NR_118534.1-Exiguobacterium-himgiriensis-strain-K22-26-16S-ribosomal-RNA,-partial-sequence	Staph1261-I	TGCCCTTTGTAttGTCCATT	rev	complement(1247..1266)	2
NR_042347.1-Exiguobacterium-indicum-strain-HHS-31-16S-ribosomal-RNA,-partial-sequence	Staph1261-I	TGCCCTTTGTAttGTCCATT	rev	complement(1239..1258)	2
NR_043006.1-Exiguobacterium-marinum-strain-TF-80-16S-ribosomal-RNA,-partial-sequence	Staph1261-I	TGCCCTTTGTAttGTCCATT	rev	complement(1233..1252)	2
NR_042424.1-Exiguobacterium-mexicanum-strain-8N-16S-ribosomal-RNA,-partial-sequence	Staph1261-I	TGCCCTTTGTAttGTCCATT	rev	complement(1245..1264)	2
NR_024812.1-Exiguobacterium-oxidotolerans-strain-T-2-2-16S-ribosomal-RNA,-partial-sequence	Staph1261-I	TGCCCTTTGTAttGTCCATT	rev	complement(1232..1251)	2
NR_043204.1-Exiguobacterium-profundum-strain-10C-16S-ribosomal-RNA,-partial-sequence	Staph1261-I	TGCCCTTTGTAttGTCCATT	rev	complement(1218..1237)	2
NR_180579.1-Exiguobacterium-qingdaonense-strain-S82-16S-ribosomal-RNA,-partial-sequence	Staph1261-I	TGCCCTTTGTAttGTCCATT	rev	complement(1190..1209)	2
NR_181609.1-Exiguobacterium-qingdaonense-strain-S82-16S-ribosomal-RNA,-partial-sequence	Staph1261-I	TGCCCTTTGTAttGTCCATT	rev	complement(1199..1218)	2
NR_075006.1-Exiguobacterium-sibiricum-strain-255-15-16S-ribosomal-RNA,-partial-sequence	Staph1261-I	TGCCCTTTGTAttGTCCATT	rev	complement(1251..1270)	2
NR_043241.1-Exiguobacterium-soli-strain-DVS-3Y-16S-ribosomal-RNA,-partial-sequence	Staph1261-I	TGCCCTTTGTAttGTCCATT	rev	complement(1251..1270)	2
NR_043477.1-Exiguobacterium-undae-strain-DSM-14481-16S-ribosomal-RNA,-partial-sequence	Staph1261-I	TGCCCTTTGTAttGTCCATT	rev	complement(1249..1268)	2
NR_114970.2-Exiguobacterium-artemiae-strain-9AN-16S-ribosomal-RNA,-partial-sequence	Staph1261-I	TGCCCTTTGTAttGTCCATT	rev	complement(1246..1265)	2
NR_114811.1-Exiguobacterium-undae-strain-L2-16S-ribosomal-RNA,-partial-sequence	Staph1261-I	TGCCCTTTGTAttGTCCATT	rev	complement(1242..1261)	2
NR_074506.1-Ilyobacter-polytropus-strain-DSM-2926-16S-ribosomal-RNA,-partial-sequence	Staph1261-I	TgCCCTtTGTATTGTCCATT	rev	complement(1205..1224)	2
NR_181065.1-Isachenkonia-alkalipeptolytica-strain-Z-1701-16S-ribosomal-RNA,-partial-sequence	Staph1261-I	TGCCCTTTGTATtGtCCATT	rev	complement(1220..1239)	2
NR_114573.1-Jeotgalibacillus-alimentarius-strain-YKJ-13-16S-ribosomal-RNA,-partial-sequence	Staph1261-I	tGCCCTTTGTATtGTCCATT	rev	complement(1222..1241)	2
NR_153709.1-Jeotgalibacillus-alkaliphilus-strain-JC303-16S-ribosomal-RNA,-partial-sequence	Staph1261-I	tGCCCTTTGTATtGTCCATT	rev	complement(1176..1195)	2
NR_025716.1-Jeotgalibacillus-campisalis-strain-SF-57-16S-ribosomal-RNA,-partial-sequence	Staph1261-I	tGCCCTTTGTATtGTCCATT	rev	complement(1219..1238)	2
NR_136485.1-Jeotgalibacillus-malaysiensis-strain-D5-16S-ribosomal-RNA,-partial-sequence	Staph1261-I	tGCCCTTTGTATtGTCCATT	rev	complement(1242..1261)	2
NR_116485.1-Jeotgalibacillus-salarius-strain-ASL-1-16S-ribosomal-RNA,-partial-sequence	Staph1261-I	tGCCCTTTGTATtGTCCATT	rev	complement(1221..1240)	2
NR_116713.1-Jeotgalibacillus-terrae-strain-JSM-081008-16S-ribosomal-RNA,-partial-sequence	Staph1261-I	tGCCCTTTGTATtGTCCATT	rev	complement(1209..1228)	2
NR_178562.1-Mangrovibacterium-diazotrophicum-strain-SCSIO-N0430-16S-ribosomal-RNA,-partial-sequence	Staph1261-I	TGCCCTTTGTAtTGtCCATT	rev	complement(1183..1202)	2
NR_117854.1-Sutcliffiella-zhanjiangensis-strain-JSM-099021-16S-ribosomal-RNA,-partial-sequence	Staph1261-I	TGCCCTTTGTAttGTCCATT	rev	complement(1223..1242)	2
NR_171512.1-Marinilabilia-rubra-strain-WTE16-16S-ribosomal-RNA,-partial-sequence	Staph1261-I	TGCCCTTTGTAtTGtCCATT	rev	complement(1200..1219)	2
NR_116601.1-Metaplanococcus-flavidus-strain-ISL-41-16S-ribosomal-RNA,-partial-sequence	Staph1261-I	TGCCCTTTGTAttGTCCATT	rev	complement(1218..1237)	2
NR_118549.1-Mucilaginibacter-gynuensis-strain-YC7003-16S-ribosomal-RNA,-partial-sequence	Staph1261-I	TGCCCTtTGTAtTGTCCATT	rev	complement(1219..1238)	2
NR_116488.1-Natronincola-ferrireducens-strain-Z-0511-16S-ribosomal-RNA,-partial-sequence	Staph1261-I	TGCCCTTTGTATtGtCCATT	rev	complement(1326..1345)	2
NR_171509.1-Falsibacillus-albus-strain-GY-10110-16S-ribosomal-RNA,-partial-sequence	Staph1261-I	TGCCCTTTGTAttGTCCATT	rev	complement(1243..1262)	2
NR_178375.1-Exiguobacterium-arabatum-strain-RFL1109-16S-ribosomal-RNA,-partial-sequence	Staph1261-I	TGCCCTTTGTAttGTCCATT	rev	complement(1233..1252)	2
NR_109413.1-Exiguobacterium-aquaticum-strain-IMTB-3094-16S-ribosomal-RNA,-partial-sequence	Staph1261-I	TGCCCTTTGTAttGTCCATT	rev	complement(1238..1257)	2
NR_043476.1-Exiguobacterium-antarcticum-DSM-14480-16S-ribosomal-RNA,-partial-sequence	Staph1261-I	TGCCCTTTGTAttGTCCATT	rev	complement(1249..1268)	2
NR_180225.1-Calidifontibacillus-erzurumensis-strain-P2-16S-ribosomal-RNA,-partial-sequence	Staph1261-I	TGCCCTTTGTatTGTCCATT	rev	complement(1190..1209)	2
NR_179927.1-Camelliibacillus-cellulosilyticus-strain-THG-YT1-16S-ribosomal-RNA,-partial-sequence	Staph1261-I	TGCCCTTTGTAttGTCCATT	rev	complement(1245..1264)	2
NR_117273.1-Catenovulum-agarivorans-YM01-16S-ribosomal-RNA,-partial-sequence	Staph1261-I	TGCCCTtTGTAtTGTCCATT	rev	complement(1169..1188)	2
NR_158132.1-Catenovulum-sediminis-strain-D2-16S-ribosomal-RNA,-partial-sequence	Staph1261-I	TGCCCTtTGTAtTGTCCATT	rev	complement(1203..1222)	2
NR_133998.1-Chitinivibrio-alkaliphilus-ACht1-16S-ribosomal-RNA,-partial-sequence	Staph1261-I	TgCCCTTTGTATTGtCCATT	rev	complement(1222..1241)	2
NR_133999.1-Chitinivibrio-alkaliphilus-ACht1-16S-ribosomal-RNA,-partial-sequence	Staph1261-I	TgCCCTTTGTATTGtCCATT	rev	complement(1234..1253)	2
NR_104570.1-Chlorobaculum-parvum-strain-DSM-263-16S-ribosomal-RNA,-partial-sequence	Staph1261-I	TGCCCTTTGTAtTGtCCATT	rev	complement(1210..1229)	2
NR_158112.1-Chryseomicrobium-deserti-strain-THG-T1.18-16S-ribosomal-RNA,-partial-sequence	Staph1261-I	TGCCCTTTGTAttGTCCATT	rev	complement(1237..1256)	2
NR_037126.1-Clostridium-aceticum-strain-DSM-1496-16S-ribosomal-RNA,-partial-sequence	Staph1261-I	TGCCCTTTGTATtGtCCATT	rev	complement(1090..1109)	2
NR_119090.1-Clostridium-felsineum-strain-DSM-794-16S-ribosomal-RNA,-partial-sequence	Staph1261-I	TGCCCTTTGTATtGtCCATT	rev	complement(1217..1236)	2
NR_029267.1-Clostridium-formicaceticum-strain-A1-16S-ribosomal-RNA,-partial-sequence	Staph1261-I	TGCCCTTTGTATtGtCCATT	rev	complement(1228..1247)	2
NR_117711.1-Clostridium-formicaceticum-strain-DSM-92-16S-ribosomal-RNA,-partial-sequence	Staph1261-I	TGCCCTTTGTATtGtCCATT	rev	complement(1214..1233)	2
NR_117882.1-Desulfobulbus-alkaliphilus-strain-APS1-16S-ribosomal-RNA,-partial-sequence	Staph1261-I	TGCCCTTTGTATtGtCCATT	rev	complement(1234..1253)	2
NR_029305.1-Desulfobulbus-elongatus-strain-FP-16S-ribosomal-RNA,-partial-sequence	Staph1261-I	TGCCCTTTGTATtGtCCATT	rev	complement(1227..1246)	2
NR_156089.1-Desulfobulbus-oligotrophicus-strain-Prop6-16S-ribosomal-RNA,-partial-sequence	Staph1261-I	TGCCCTTTGTATtGtCCATT	rev	complement(1180..1199)	2
NR_042971.1-Desulfobulbus-propionicus-DSM-2032-16S-ribosomal-RNA,-partial-sequence	Staph1261-I	TGCCCTTTGTATtGtCCATT	rev	complement(1232..1251)	2
NR_074930.1-Desulfobulbus-propionicus-DSM-2032-16S-ribosomal-RNA,-partial-sequence	Staph1261-I	TGCCCTTTGTATtGtCCATT	rev	complement(1247..1266)	2
NR_116296.1-Exiguobacterium-alkaliphilum-12/1-16S-ribosomal-RNA,-partial-sequence	Staph1261-I	TGCCCTTTGTAttGTCCATT	rev	complement(1215..1234)	2
NR_181608.1-Exiguobacterium-algae-strain-S126-16S-ribosomal-RNA,-partial-sequence	Staph1261-I	TGCCCTTTGTAttGTCCATT	rev	complement(1180..1199)	2
NR_180578.1-Exiguobacterium-algae-strain-S126-16S-ribosomal-RNA,-partial-sequence	Staph1261-I	TGCCCTTTGTAttGTCCATT	rev	complement(1180..1199)	2
NR_043005.1-Exiguobacterium-aestuarii-strain-TF-16-16S-ribosomal-RNA,-partial-sequence	Staph1261-I	TGCCCTTTGTAttGTCCATT	rev	complement(1231..1250)	2
NR_115570.1-Exiguobacterium-acetylicum-strain-IFO12146-16S-ribosomal-RNA,-partial-sequence	Staph1261-I	TGCCCTTTGTAttGTCCATT	rev	complement(1229..1248)	2
NR_113585.1-Exiguobacterium-acetylicum-strain-NBRC-12146-16S-ribosomal-RNA,-partial-sequence	Staph1261-I	TGCCCTTTGTAttGTCCATT	rev	complement(1231..1250)	2
NR_116003.1-Natronincola-peptidivorans-strain-Z-7031-16S-ribosomal-RNA,-partial-sequence	Staph1261-I	TGCCCTTTGTATtGtCCATT	rev	complement(1213..1232)	2
NR_043479.1-Exiguobacterium-acetylicum-strain-DSM-20416-16S-ribosomal-RNA,-partial-sequence	Staph1261-I	TGCCCTTTGTAttGTCCATT	rev	complement(1249..1268)	2
NR_146355.1-Desulfonatronum-zhilinae-strain-Al915-01-16S-ribosomal-RNA,-partial-sequence	Staph1261-I	TGCCCTTTGTATTgtCCATT	rev	complement(1244..1263)	2
NR_116694.1-Desulfonatronum-thiosulfatophilum-strain-ASO4-2-16S-ribosomal-RNA,-partial-sequence	Staph1261-I	TGCCCTTTGTATTgtCCATT	rev	complement(1243..1262)	2
NR_116693.1-Desulfonatronum-thioautotrophicum-strain-ASO4-1-16S-ribosomal-RNA,-partial-sequence	Staph1261-I	TGCCCTTTGTATTgtCCATT	rev	complement(1228..1247)	2
NR_159236.1-Desulfonatronum-parangueonense-strain-PAR180-16S-ribosomal-RNA,-partial-sequence	Staph1261-I	TGCCCTTTGTATTgtCCATT	rev	complement(1209..1228)	2
NR_041848.1-Desulfonatronum-lacustre-DSM-10312-16S-ribosomal-RNA,-partial-sequence	Staph1261-I	TGCCCTTTGTATTgtCCATT	rev	complement(1246..1265)	2
NR_132705.1-Desulfonatronum-buryatense-strain-Ki5-16S-ribosomal-RNA,-partial-sequence	Staph1261-I	TGCCCTTTGTATTgtCCATT	rev	complement(1194..1213)	2
NR_041379.1-Ectobacillus-panaciterrae-strain-Gsoil-1517-16S-ribosomal-RNA,-partial-sequence	Staph1261-I	tgCCCTTTGTATTGTCCATT	rev	complement(1213..1232)	2
NR_043664.1-Tindallia-texcoconensis-strain-IMP-300-16S-ribosomal-RNA,-partial-sequence	Staph1261-I	TGCCCTTTGTATtGtCCATT	rev	complement(1219..1238)	2
