## Supplementary material for "Single-cell quantification of the microbiota by flow cytometry: MicFLY": Probe Binding sites: Staph1261-II_16s_binding_sites.xlsx

### Sheet: Data
Name	Primer name	Primer Sequence	Orientation	Region	Mismatches
NR_113348.1-Staphylococcus-capitis-strain-JCM-2420-16S-ribosomal-RNA,-partial-sequence	Staph1261-II	TACCCTTTGTATTGTCCATT	rev	complement(1220..1239)	0
NR_036828.1-Staphylococcus-aureus-strain-MVF-7-16S-ribosomal-RNA,-partial-sequence	Staph1261-II	TACCCTTTGTATTGTCCATT	rev	complement(1222..1241)	0
NR_132590.1-Staphylococcus-croceilyticus-strain-MCC10046-16S-ribosomal-RNA,-partial-sequence	Staph1261-II	TACCCTTTGTATTGTCCATT	rev	complement(1243..1262)	0
NR_118248.1-Staphylococcus-petrasii-strain-SEQ110-16S-ribosomal-RNA,-partial-sequence	Staph1261-II	TACCCTTTGTATTGTCCATT	rev	complement(1228..1247)	0
NR_113957.1-Staphylococcus-epidermidis-strain-NBRC-100911-16S-ribosomal-RNA,-partial-sequence	Staph1261-II	TACCCTTTGTATTGTCCATT	rev	complement(1220..1239)	0
NR_027519.1-Staphylococcus-capitis-subsp.-urealyticus-strain-MAW-8436-16S-ribosomal-RNA,-partial-sequence	Staph1261-II	TACCCTTTGTATTGTCCATT	rev	complement(1240..1259)	0
NR_117006.1-Staphylococcus-capitis-strain-ATCC-27840-16S-ribosomal-RNA,-partial-sequence	Staph1261-II	TACCCTTTGTATTGTCCATT	rev	complement(1167..1186)	0
NR_136463.1-Staphylococcus-pragensis-strain-CCM-8529-16S-ribosomal-RNA,-partial-sequence	Staph1261-II	TACCCTTTGTATTGTCCATT	rev	complement(1224..1243)	0
NR_036775.1-Staphylococcus-capitis-strain-LK-499-16S-ribosomal-RNA,-partial-sequence	Staph1261-II	TACCCTTTGTATTGTCCATT	rev	complement(1220..1239)	0
NR_036956.1-Staphylococcus-hominis-strain-DM-122-16S-ribosomal-RNA,-partial-sequence	Staph1261-II	TaCCCTTTGTATTGTCCATT	rev	complement(1238..1257)	1
NR_027521.1-Staphylococcus-coagulans-strain-GA-211-16S-ribosomal-RNA,-partial-sequence	Staph1261-II	TaCCCTTTGTATTGTCCATT	rev	complement(1240..1259)	1
NR_113345.1-Staphylococcus-haemolyticus-strain-JCM-2416-16S-ribosomal-RNA,-partial-sequence	Staph1261-II	TaCCCTTTGTATTGTCCATT	rev	complement(1220..1239)	1
NR_036905.1-Staphylococcus-hyicus-strain-D.-Sompolinsky-no.-1-16S-ribosomal-RNA,-partial-sequence	Staph1261-II	TaCCCTTTGTATTGTCCATT	rev	complement(1222..1241)	1
NR_036829.1-Staphylococcus-intermedius-strain-H11/68-16S-ribosomal-RNA,-partial-sequence	Staph1261-II	TaCCCTTTGTATTGTCCATT	rev	complement(1222..1241)	1
NR_113351.1-Staphylococcus-intermedius-NCTC-11048-strain-JCM-2422-16S-ribosomal-RNA,-partial-sequence	Staph1261-II	TaCCCTTTGTATTGTCCATT	rev	complement(1220..1239)	1
NR_041323.1-Staphylococcus-hominis-subsp.-novobiosepticus-strain-GTC-1228-16S-ribosomal-RNA,-partial-sequence	Staph1261-II	TaCCCTTTGTATTGTCCATT	rev	complement(1213..1232)	1
NR_036955.1-Staphylococcus-haemolyticus-strain-SM-131-16S-ribosomal-RNA,-partial-sequence	Staph1261-II	TaCCCTTTGTATTGTCCATT	rev	complement(1238..1257)	1
NR_041926.1-Staphylococcus-equorum-subsp.-linens-strain-RP29-16S-ribosomal-RNA,-partial-sequence	Staph1261-II	TaCCCTTTGTATTGTCCATT	rev	complement(1239..1258)	1
NR_027215.1-Staphylococcus-felis-strain-GD521-16S-ribosomal-RNA,-partial-sequence	Staph1261-II	TaCCCTTTGTATTGTCCATT	rev	complement(1222..1241)	1
NR_024667.1-Staphylococcus-kloosii-strain-ATCC-43959-16S-ribosomal-RNA,-partial-sequence	Staph1261-II	TaCCCTTTGTATTGTCCATT	rev	complement(1240..1259)	1
NR_027520.1-Staphylococcus-equorum-strain-PA-231-16S-ribosomal-RNA,-partial-sequence	Staph1261-II	TaCCCTTTGTATTGTCCATT	rev	complement(1240..1259)	1
NR_036904.1-Staphylococcus-epidermidis-strain-Fussel-16S-ribosomal-RNA,-partial-sequence	Staph1261-II	TaCCCTTTGTATTGTCCATT	rev	complement(1222..1241)	1
NR_156818.1-Staphylococcus-edaphicus-strain-CCM-8730-16S-ribosomal-RNA,-partial-sequence	Staph1261-II	TaCCCTTTGTATTGTCCATT	rev	complement(1240..1259)	1
NR_181502.1-Staphylococcus-durrellii-strain-27_4_6_LY-16S-ribosomal-RNA,-partial-sequence	Staph1261-II	TaCCCTTTGTATTGTCCATT	rev	complement(1245..1264)	1
NR_116627.1-Staphylococcus-devriesei-strain-KS-SP-60-16S-ribosomal-RNA,-partial-sequence	Staph1261-II	TaCCCTTTGTATTGTCCATT	rev	complement(1241..1260)	1
NR_024666.1-Staphylococcus-delphini-strain-ATCC-49171-16S-ribosomal-RNA,-partial-sequence	Staph1261-II	TaCCCTTTGTATTGTCCATT	rev	complement(1240..1259)	1
NR_036902.1-Staphylococcus-cohnii-strain-GH-137-16S-ribosomal-RNA,-partial-sequence	Staph1261-II	TaCCCTTTGTATTGTCCATT	rev	complement(1222..1241)	1
NR_036903.1-Staphylococcus-gallinarum-strain-VIII1-16S-ribosomal-RNA,-partial-sequence	Staph1261-II	TaCCCTTTGTATTGTCCATT	rev	complement(1222..1241)	1
NR_181501.1-Staphylococcus-lloydii-strain-23_2_7_LY-16S-ribosomal-RNA,-partial-sequence	Staph1261-II	TaCCCTTTGTATTGTCCATT	rev	complement(1245..1264)	1
NR_028996.1-Staphylococcus-nepalensis-strain-CW1-16S-ribosomal-RNA,-partial-sequence	Staph1261-II	TaCCCTTTGTATTGTCCATT	rev	complement(1218..1237)	1
NR_036907.1-Staphylococcus-xylosus-strain-KL-162-16S-ribosomal-RNA,-partial-sequence	Staph1261-II	TaCCCTTTGTATTGTCCATT	rev	complement(1222..1241)	1
NR_025922.1-Staphylococcus-warneri-strain-AW-25-16S-ribosomal-RNA,-partial-sequence	Staph1261-II	TaCCCTTTGTATTGTCCATT	rev	complement(1220..1239)	1
NR_037046.1-Staphylococcus-ureilyticus-strain-CK27-16S-ribosomal-RNA,-partial-sequence	Staph1261-II	TaCCCTTTGTATTGTCCATT	rev	complement(1240..1259)	1
NR_181843.1-Staphylococcus-taiwanensis-strain-NTUH-S172-16S-ribosomal-RNA,-complete-sequence	Staph1261-II	TaCCCTTTGTATTGTCCATT	rev	complement(1247..1266)	1
NR_028667.1-Staphylococcus-succinus-subsp.-succinus-strain-AMG-D1-16S-ribosomal-RNA,-partial-sequence	Staph1261-II	TaCCCTTTGTATTGTCCATT	rev	complement(1243..1262)	1
NR_043146.1-Staphylococcus-simiae-CCM-7213-=-CCUG-51256-16S-ribosomal-RNA,-partial-sequence	Staph1261-II	TaCCCTTTGTATTGTCCATT	rev	complement(1221..1240)	1
NR_181985.1-Staphylococcus-schweitzeri-strain-DSM-28300-16S-ribosomal-RNA,-partial-sequence	Staph1261-II	TaCCCTTTGTATTGTCCATT	rev	complement(1220..1239)	1
NR_179741.1-Staphylococcus-schweitzeri-strain-DSM-28300-16S-ribosomal-RNA,-partial-sequence	Staph1261-II	TaCCCTTTGTATTGTCCATT	rev	complement(1192..1211)	1
NR_037009.1-Staphylococcus-schleiferi-strain-DSM-4807-16S-ribosomal-RNA,-partial-sequence	Staph1261-II	TaCCCTTTGTATTGTCCATT	rev	complement(1220..1239)	1
NR_074999.2-Staphylococcus-saprophyticus-subsp.-saprophyticus-ATCC-15305-=-NCTC-7292-16S-ribosomal-RNA,-complete-sequence	Staph1261-II	TaCCCTTTGTATTGTCCATT	rev	complement(1247..1266)	1
NR_115607.1-Staphylococcus-saprophyticus-subsp.-saprophyticus-ATCC-15305-=-NCTC-7292-16S-ribosomal-RNA,-partial-sequence	Staph1261-II	TaCCCTTTGTATTGTCCATT	rev	complement(1222..1241)	1
NR_114090.1-Staphylococcus-saprophyticus-strain-NBRC-102446-16S-ribosomal-RNA,-partial-sequence	Staph1261-II	TaCCCTTTGTATTGTCCATT	rev	complement(1220..1239)	1
NR_113349.1-Staphylococcus-saprophyticus-strain-JCM-2427-16S-ribosomal-RNA,-partial-sequence	Staph1261-II	TaCCCTTTGTATTGTCCATT	rev	complement(1220..1239)	1
NR_041324.1-Staphylococcus-saprophyticus-strain-GTC-843-16S-ribosomal-RNA,-partial-sequence	Staph1261-II	TaCCCTTTGTATTGTCCATT	rev	complement(1212..1231)	1
NR_113405.1-Staphylococcus-saccharolyticus-strain-JCM-1768-16S-ribosomal-RNA,-partial-sequence	Staph1261-II	TaCCCTTTGTATTGTCCATT	rev	complement(1240..1259)	1
NR_029158.1-Staphylococcus-saccharolyticus-strain-S-1-16S-ribosomal-RNA,-partial-sequence	Staph1261-II	TaCCCTTTGTATTGTCCATT	rev	complement(1229..1248)	1
NR_175559.1-Staphylococcus-roterodami-strain-EMCR19-16S-ribosomal-RNA,-partial-sequence	Staph1261-II	TaCCCTTTGTATTGTCCATT	rev	complement(1240..1259)	1
NR_181892.1-Staphylococcus-ratti-strain-CCM-9025-16S-ribosomal-RNA,-partial-sequence	Staph1261-II	TaCCCTTTGTATTGTCCATT	rev	complement(1245..1264)	1
NR_180150.1-Staphylococcus-pseudoxylosus-strain-S04009-16S-ribosomal-RNA,-partial-sequence	Staph1261-II	TaCCCTTTGTATTGTCCATT	rev	complement(1245..1264)	1
NR_115938.2-Staphylococcus-pseudolugdunensis-strain-B006-16S-ribosomal-RNA,-complete-sequence	Staph1261-II	TaCCCTTTGTATTGTCCATT	rev	complement(1247..1266)	1
NR_042284.1-Staphylococcus-pseudintermedius-strain-ON-86-16S-ribosomal-RNA,-partial-sequence	Staph1261-II	TaCCCTTTGTATTGTCCATT	rev	complement(1240..1259)	1
NR_112035.1-Staphylococcus-piscifermentans-strain-ATCC-51136-16S-ribosomal-RNA,-partial-sequence	Staph1261-II	TaCCCTTTGTATTGTCCATT	rev	complement(1240..1259)	1
NR_114596.1-Staphylococcus-pettenkoferi-strain-B3117-16S-ribosomal-RNA,-partial-sequence	Staph1261-II	TaCCCTTTGTATTGTCCATT	rev	complement(1240..1259)	1
NR_118450.1-Staphylococcus-petrasii-strain-CCM-8418-16S-ribosomal-RNA,-partial-sequence	Staph1261-II	TaCCCTTTGTATTGTCCATT	rev	complement(1221..1240)	1
NR_114435.1-Staphylococcus-pasteuri-strain-ATCC-51129-16S-ribosomal-RNA,-partial-sequence	Staph1261-II	TaCCCTTTGTATTGTCCATT	rev	complement(1190..1209)	1
NR_024669.1-Staphylococcus-pasteuri-strain-ATCC-51129-16S-ribosomal-RNA,-partial-sequence	Staph1261-II	TaCCCTTTGTATTGTCCATT	rev	complement(1240..1259)	1
NR_024668.1-Staphylococcus-lugdunensis-strain-ATCC-43809-16S-ribosomal-RNA,-partial-sequence	Staph1261-II	TaCCCTTTGTATTGTCCATT	rev	complement(1240..1259)	1
NR_036901.1-Staphylococcus-chromogenes-strain-CBCC-1462-16S-ribosomal-RNA,-partial-sequence	Staph1261-II	TaCCCTTTGTATTGTCCATT	rev	complement(1222..1241)	1
NR_113350.1-Staphylococcus-xylosus-strain-JCM-2418-16S-ribosomal-RNA,-partial-sequence	Staph1261-II	TaCCCTTTGTATTGTCCATT	rev	complement(1220..1239)	1
NR_024664.1-Staphylococcus-arlettae-strain-ATCC-43957-16S-ribosomal-RNA,-partial-sequence	Staph1261-II	TaCCCTTTGTATTGTCCATT	rev	complement(1240..1259)	1
NR_117863.1-Staphylococcus-agnetis-strain-6-4-16S-ribosomal-RNA,-partial-sequence	Staph1261-II	TaCCCTTTGTATTGTCCATT	rev	complement(1194..1213)	1
NR_179740.1-Staphylococcus-argenteus-strain-DSM-28299-16S-ribosomal-RNA,-partial-sequence	Staph1261-II	TaCCCTTTGTATTGTCCATT	rev	complement(1192..1211)	1
NR_181984.1-Staphylococcus-argenteus-strain-DSM-28299-16S-ribosomal-RNA,-partial-sequence	Staph1261-II	TaCCCTTTGTATTGTCCATT	rev	complement(1220..1239)	1
NR_113956.1-Staphylococcus-aureus-strain-NBRC-100910-16S-ribosomal-RNA-gene,-partial-sequence	Staph1261-II	TaCCCTTTGTATTGTCCATT	rev	complement(1220..1239)	1
NR_115606.1-Staphylococcus-aureus-strain-ATCC-12600-16S-ribosomal-RNA,-partial-sequence	Staph1261-II	TaCCCTTTGTATTGTCCATT	rev	complement(1222..1241)	1
NR_118997.2-Staphylococcus-aureus-strain-ATCC-12600-16S-ribosomal-RNA,-complete-sequence	Staph1261-II	TaCCCTTTGTATTGTCCATT	rev	complement(1247..1266)	1
NR_037007.2-Staphylococcus-aureus-strain-S33-R-16S-ribosomal-RNA,-complete-sequence	Staph1261-II	TaCCCTTTGTATTGTCCATT	rev	complement(1247..1266)	1
NR_036897.1-Staphylococcus-auricularis-strain-WK-811M-16S-ribosomal-RNA,-partial-sequence	Staph1261-II	TaCCCTTTGTATTGTCCATT	rev	complement(1222..1241)	1
NR_041379.1-Ectobacillus-panaciterrae-strain-Gsoil-1517-16S-ribosomal-RNA,-partial-sequence	Staph1261-II	tACCCTTTGTATTGTCCATT	rev	complement(1213..1232)	1
NR_181247.1-Staphylococcus-borealis-strain-51-48-16S-ribosomal-RNA,-partial-sequence	Staph1261-II	TaCCCTTTGTATTGTCCATT	rev	complement(1245..1264)	1
NR_133999.1-Chitinivibrio-alkaliphilus-ACht1-16S-ribosomal-RNA,-partial-sequence	Staph1261-II	TACCCTTTGTATTGtCCATT	rev	complement(1234..1253)	1
NR_181183.1-Staphylococcus-canis-strain-H16/1A-16S-ribosomal-RNA,-partial-sequence	Staph1261-II	TaCCCTTTGTATTGTCCATT	rev	complement(971..990)	1
NR_024665.1-Staphylococcus-caprae-strain-ATCC-35538-16S-ribosomal-RNA,-partial-sequence	Staph1261-II	TaCCCTTTGTATTGTCCATT	rev	complement(1240..1259)	1
NR_119252.1-Staphylococcus-caprae-strain-DSM-20608-16S-ribosomal-RNA,-partial-sequence	Staph1261-II	tACCCTTTGTATTGTCCATT	rev	complement(1216..1235)	1
NR_133998.1-Chitinivibrio-alkaliphilus-ACht1-16S-ribosomal-RNA,-partial-sequence	Staph1261-II	TACCCTTTGTATTGtCCATT	rev	complement(1222..1241)	1
NR_037053.1-Staphylococcus-casei-strain-SB72-16S-ribosomal-RNA,-partial-sequence	Staph1261-II	TaCCCTTTGTATTGTCCATT	rev	complement(1227..1246)	1
NR_180106.1-Staphylococcus-caeli-strain-82B-16S-ribosomal-RNA,-complete-sequence	Staph1261-II	TaCCCTTTGTATTGTCCATT	rev	complement(1247..1266)	1
NR_074506.1-Ilyobacter-polytropus-strain-DSM-2926-16S-ribosomal-RNA,-partial-sequence	Staph1261-II	TACCCTtTGTATTGTCCATT	rev	complement(1205..1224)	1
NR_125726.1-Jeotgalibacillus-soli-strain-P9-16S-ribosomal-RNA,-partial-sequence	Staph1261-II	TaCCCTTTGTATtGTCCATT	rev	complement(1225..1244)	2
NR_179025.1-Jeotgalibacillus-proteolyticus-strain-22-7-16S-ribosomal-RNA,-partial-sequence	Staph1261-II	TaCCCTTTGTATtGTCCATT	rev	complement(1210..1229)	2
NR_116912.1-Staphylococcus-rostri-strain-ARI-262-16S-ribosomal-RNA,-partial-sequence	Staph1261-II	TaCCCTTTGTAtTGTCCATT	rev	complement(1240..1259)	2
NR_178728.1-Listeria-booriae-strain-FSL-A5-0281-16S-ribosomal-RNA,-partial-sequence	Staph1261-II	tACCCTTTGTATTgTCCATT	rev	complement(1238..1257)	2
NR_178560.1-Listeria-grandensis-FSL-F6-0971-16S-ribosomal-RNA,-partial-sequence	Staph1261-II	tACCCTTTGTATTgTCCATT	rev	complement(1223..1242)	2
NR_112057.1-Jeotgalibacillus-marinus-strain-ATCC-29841-16S-ribosomal-RNA,-partial-sequence	Staph1261-II	TaCCCTTTGTATtGTCCATT	rev	complement(1231..1250)	2
NR_025351.1-Jeotgalibacillus-marinus-strain-581-16S-ribosomal-RNA,-partial-sequence	Staph1261-II	TaCCCTTTGTATtGTCCATT	rev	complement(1229..1248)	2
NR_116434.1-Staphylococcus-carnosus-strain-CIP105758-16S-ribosomal-RNA,-partial-sequence	Staph1261-II	TaCCCTTTGTAtTGTCCATT	rev	complement(1240..1259)	2
NR_180298.1-Ectobacillus-antri-strain-SYSU-K30001-16S-ribosomal-RNA,-partial-sequence	Staph1261-II	taCCCTTTGTATTGTCCATT	rev	complement(1208..1227)	2
NR_026497.1-Desulfonispora-thiosulfatigenes-strain-GKNTAUT-16S-ribosomal-RNA,-partial-sequence	Staph1261-II	TaCCCTTTGTAtTGTCCATT	rev	complement(1226..1245)	2
NR_178729.1-Listeria-newyorkensis-strain-FSL-M6-0635-16S-ribosomal-RNA,-partial-sequence	Staph1261-II	tACCCTTTGTATTgTCCATT	rev	complement(1188..1207)	2
NR_042966.1-Brochothrix-thermosphacta-DSM-20171-=-FSL-F6-1036-16S-ribosomal-RNA,-partial-sequence	Staph1261-II	tACCCTTTGTATTgTCCATT	rev	complement(1204..1223)	2
NR_118096.1-Brochothrix-thermosphacta-strain-FSL-F6-1036-16S-ribosomal-RNA,-partial-sequence	Staph1261-II	tACCCTTTGTATTgTCCATT	rev	complement(1185..1204)	2
NR_113587.1-Brochothrix-thermosphacta-strain-FSL-F6-1036-16S-ribosomal-RNA,-partial-sequence	Staph1261-II	tACCCTTTGTATTgTCCATT	rev	complement(1217..1236)	2
NR_113772.1-Brochothrix-campestris-strain-NBRC-15547-16S-ribosomal-RNA,-partial-sequence	Staph1261-II	tACCCTTTGTATTgTCCATT	rev	complement(1217..1236)	2
NR_044824.1-Brochothrix-campestris-strain-ATCC-43754-16S-ribosomal-RNA,-partial-sequence	Staph1261-II	tACCCTTTGTATTgTCCATT	rev	complement(1238..1257)	2
NR_036927.1-Ilyobacter-polytropus-strain-CuHBu1-16S-ribosomal-RNA,-partial-sequence	Staph1261-II	tACCCTtTGTATTGTCCATT	rev	complement(1205..1224)	2
NR_181107.1-Listeria-portnoyi-strain-FSL-L7-1582-16S-ribosomal-RNA,-complete-sequence	Staph1261-II	tACCCTTTGTATTgTCCATT	rev	complement(1247..1266)	2
NR_043418.1-Mammaliicoccus-lentus-strain-MAFF-911385-16S-ribosomal-RNA,-partial-sequence	Staph1261-II	TaCCCTTTGTATTgTCCATT	rev	complement(1223..1242)	2
NR_116436.1-Staphylococcus-piscifermentans-strain-CIP103958-16S-ribosomal-RNA,-partial-sequence	Staph1261-II	TaCCCTTTGTAtTGTCCATT	rev	complement(1240..1259)	2
NR_116433.1-Staphylococcus-carnosus-strain-CIP103274-16S-ribosomal-RNA,-partial-sequence	Staph1261-II	TaCCCTTTGTAtTGTCCATT	rev	complement(1240..1259)	2
NR_029345.1-Staphylococcus-condimenti-strain-F-2-16S-ribosomal-RNA,-partial-sequence	Staph1261-II	TaCCCTTTGTAtTGTCCATT	rev	complement(1240..1259)	2
NR_116435.1-Staphylococcus-condimenti-strain-CIP105760-16S-ribosomal-RNA,-partial-sequence	Staph1261-II	TaCCCTTTGTAtTGTCCATT	rev	complement(1240..1259)	2
NR_041325.1-Staphylococcus-carnosus-strain-GTC-1232-16S-ribosomal-RNA,-partial-sequence	Staph1261-II	TaCCCTTTGTAtTGTCCATT	rev	complement(1212..1231)	2
NR_174273.1-Staphylococcus-debuckii-strain-SDB-2975-16S-ribosomal-RNA,-partial-sequence	Staph1261-II	TaCCCTTTGTAtTGTCCATT	rev	complement(1240..1259)	2
NR_027518.1-Staphylococcus-carnosus-strain-361-16S-ribosomal-RNA,-partial-sequence	Staph1261-II	TaCCCTTTGTAtTGTCCATT	rev	complement(1240..1259)	2
NR_118683.1-Staphylococcus-auricularis-strain-ATCC-33753-16S-ribosomal-RNA,-partial-sequence	Staph1261-II	TaCCCTTTGTATTGTCCATt	rev	complement(1222..1241)	2
NR_043591.1-Parashewanella-spongiae-strain-HJ039-16S-ribosomal-RNA,-partial-sequence	Staph1261-II	tACCCTTTGTATTGtCCATT	rev	complement(1188..1207)	2
NR_024670.1-Mammaliicoccus-vitulinus-strain-ATCC-51145-16S-ribosomal-RNA,-partial-sequence	Staph1261-II	TaCCCTTTGTATTgTCCATT	rev	complement(1241..1260)	2
NR_133772.1-Listeria-riparia-strain-FSL-S10-1204-16S-ribosomal-RNA,-partial-sequence	Staph1261-II	tACCCTTTGTATTgTCCATT	rev	complement(1169..1188)	2
NR_117252.1-Mammaliicoccus-stepanovicii-strain-196-16S-ribosomal-RNA,-partial-sequence	Staph1261-II	TaCCCTTTGTATTgTCCATT	rev	complement(1241..1260)	2
NR_116494.1-Staphylococcus-microti-strain-CCM-4903-16S-ribosomal-RNA,-partial-sequence	Staph1261-II	TaCCCTTTGTAtTGTCCATT	rev	complement(1221..1240)	2
NR_104762.1-Staphylococcus-muscae-strain-MB4-16S-ribosomal-RNA,-partial-sequence	Staph1261-II	TaCCCTTTGTAtTGTCCATT	rev	complement(1235..1254)	2
NR_041327.1-Mammaliicoccus-sciuri-strain-GTC-1227-16S-ribosomal-RNA,-partial-sequence	Staph1261-II	TaCCCTTTGTATTgTCCATT	rev	complement(1213..1232)	2
NR_025520.1-Mammaliicoccus-sciuri-strain-DSM-20345-16S-ribosomal-RNA,-partial-sequence	Staph1261-II	TaCCCTTTGTATTgTCCATT	rev	complement(1221..1240)	2
NR_041326.1-Mammaliicoccus-fleurettii-strain-GTC-1999-16S-ribosomal-RNA,-partial-sequence	Staph1261-II	TaCCCTTTGTATTgTCCATT	rev	complement(1215..1234)	2
NR_117201.1-Listeria-weihenstephanensis-strain-WS-4560-16S-ribosomal-RNA,-partial-sequence	Staph1261-II	tACCCTTTGTATTgTCCATT	rev	complement(1240..1259)	2
NR_181105.1-Listeria-rustica-strain-FSL-W9-0585-16S-ribosomal-RNA,-complete-sequence	Staph1261-II	tACCCTTTGTATTgTCCATT	rev	complement(1247..1266)	2
NR_036981.1-Staphylococcus-piscifermentans-strain-SK03-16S-ribosomal-RNA,-partial-sequence	Staph1261-II	TaCCCTTTGTAtTGTCCATT	rev	complement(1239..1258)	2
NR_116727.1-Listeria-rocourtiae-strain-CIP-109804-16S-ribosomal-RNA,-partial-sequence	Staph1261-II	tACCCTTTGTATTgTCCATT	rev	complement(1239..1258)	2
NR_041328.1-Mammaliicoccus-sciuri-strain-GTC-844-16S-ribosomal-RNA,-partial-sequence	Staph1261-II	TaCCCTTTGTATTgTCCATT	rev	complement(1215..1234)	2
NR_036860.1-Bacillus-horti-strain-K13-16S-ribosomal-RNA,-partial-sequence	Staph1261-II	TACCCTTTGTAtTGtCCATT	rev	complement(1230..1249)	2
