## Supplementary material for "Single-cell quantification of the microbiota by flow cytometry: MicFLY": Probe Binding sites: Staph1261_competitor_probe_16s_binding_sites.xlsx

### Sheet: Data
Name	Primer name	Primer Sequence	Orientation	Region	Mismatches
NR_025351.1-Jeotgalibacillus-marinus-strain-581-16S-ribosomal-RNA,-partial-sequence	Staph1261 competitor	TGCCCTTTGTATCGTCCATT	rev	complement(1229..1248)	0
NR_112057.1-Jeotgalibacillus-marinus-strain-ATCC-29841-16S-ribosomal-RNA,-partial-sequence	Staph1261 competitor	TGCCCTTTGTATCGTCCATT	rev	complement(1231..1250)	0
NR_179025.1-Jeotgalibacillus-proteolyticus-strain-22-7-16S-ribosomal-RNA,-partial-sequence	Staph1261 competitor	TGCCCTTTGTATCGTCCATT	rev	complement(1210..1229)	0
NR_125726.1-Jeotgalibacillus-soli-strain-P9-16S-ribosomal-RNA,-partial-sequence	Staph1261 competitor	TGCCCTTTGTATCGTCCATT	rev	complement(1225..1244)	0
