## Supplementary material for "Single-cell quantification of the microbiota by flow cytometry: MicFLY": Probe Binding sites: Str_competitor-II_16s_binding_sites.xlsx

### Sheet: Data
Name	Primer name	Primer Sequence	Orientation	Region	Mismatches
NR_029229.1-Clostridium-baratii-strain-IP-2227-16S-ribosomal-RNA,-partial-sequence	Str competitor-II	CACTCTCCCCTCCTGCAC	rev	complement(624..641)	0
NR_024682.1-Clostridium-budayi-strain-JCM-9989-16S-ribosomal-RNA,-partial-sequence	Str competitor-II	CACTCTCCCCTCCTGCAC	rev	complement(622..639)	0
NR_175533.1-Clostridium-chrysemydis-strain-personal::PT-16S-ribosomal-RNA,-partial-sequence	Str competitor-II	CACTCTCCCCTCCTGCAC	rev	complement(607..624)	0
NR_104892.1-Clostridium-moniliforme-strain-2055-16S-ribosomal-RNA,-partial-sequence	Str competitor-II	CACTCTCCCCTCCTGCAC	rev	complement(603..620)	0
NR_113037.1-Clostridium-moniliforme-strain-JCM-9990-16S-ribosomal-RNA,-partial-sequence	Str competitor-II	CACTCTCCCCTCCTGCAC	rev	complement(623..640)	0
NR_024684.1-Clostridium-nitritogenes-strain-JCM-6485-16S-ribosomal-RNA,-partial-sequence	Str competitor-II	CACTCTCCCCTCCTGCAC	rev	complement(621..638)	0
NR_112226.2-Clostridium-sardiniense-strain-DSM-2632-16S-ribosomal-RNA,-complete-sequence	Str competitor-II	CACTCTCCCCTCCTGCAC	rev	complement(630..647)	0
NR_041006.2-Clostridium-sardiniense-strain-DSM-2632-16S-ribosomal-RNA,-complete-sequence	Str competitor-II	CACTCTCCCCTCCTGCAC	rev	complement(630..647)	0
NR_024683.1-Eubacterium-multiforme-strain-JCM-6484-16S-ribosomal-RNA,-partial-sequence	Str competitor-II	CACTCTCCCCTCCTGCAC	rev	complement(620..637)	0
NR_180875.1-Streptococcus-xiaochunlingii-strain-E24-16S-ribosomal-RNA,-partial-sequence	Str competitor-II	CACTCTCCCCTCCTGCAC	rev	complement(614..631)	0
