## Supplementary material for "Single-cell quantification of the microbiota by flow cytometry: MicFLY": Probe Binding sites: Str_competitor-III_16s_binding_sites.xlsx

### Sheet: Data
Name	Primer name	Primer Sequence	Orientation	Region	Mismatches
NR_175531.1-Lysinibacillus-cavernae-strain-SYSU-K30005-16S-ribosomal-RNA,-partial-sequence	Str competitor-III	CACTATCCCCTTCTGCAC	rev	complement(688..705)	0
